# Stem cell function *in vivo* is supported by an alternative glycolysis endpoint

**DOI:** 10.64898/2026.03.30.715412

**Authors:** Edward O. Kwarteng, Yafeng Li, Dieu Linh Nguyen, Michalis Agathocleous

## Abstract

Carbohydrates are classically catabolized by fermentation or oxidation, a choice that impacts many cellular functions including proliferation. Proliferating cells including somatic stem and progenitor cells are thought to favor fermentation over oxidation, and most proliferating cells *in vitro* depend on lactate production. However, it has not been tested if fermentation and oxidation are the universal obligatory terminal fates for carbohydrates *in vivo* because the key enzymes, lactate dehydrogenase (LDH) and pyruvate dehydrogenase (PDH), have not been simultaneously deleted in any cell type. Here we show that both fermentation and oxidation are dispensable for the survival and function of hematopoietic stem cells (HSC). Combined LDHA and LDHB deletion to ablate LDH did not impair HSC function, suggesting that HSCs and rapidly proliferating hematopoietic progenitors surprisingly do not require fermentation. Combined LDHA, LDHB, and PDH deletion abolished both glucose oxidation and fermentation, but did not impair HSC function. Glycolysis was preserved, suggesting the operation of an alternative endpoint. LDH/PDH-deficient HSCs terminated glycolysis through pyruvate export. Pyruvate export by HSCs and progenitors was a physiological response to changing nutrient levels. Quadruple deletion of LDHA/B, PDH, and the pyruvate transporter MCT1 impaired HSC function. This suggested that an essential role of glycolysis termination is not to produce acetyl-CoA or lactate but to remove pyruvate. Therefore, in contrast to classical theories and to *in vitro* metabolism, carbohydrate metabolism *in vivo* does not require oxidation or fermentation but can terminate directly in pyruvate export, and this alternative pathway is sufficient to support stem cell function.
