## Supplementary material for "Stem cell function *in vivo* is supported by an alternative glycolysis endpoint": Table S1

	BM_164	BM_167	BM_169	BM_170	BM_402	BM_165	BM_166	BM_168	BM_399
	WT	WT	WT	WT	WT	KO	KO	KO	KO
1-Aminocyclopropanecarboxylate	1.24E+08	9.96E+07	9.36E+07	8.15E+07	1.37E+08	1.25E+08	1.33E+08	9.49E+07	1.29E+08
1-Hydroxy-2-naphthoate	1.28E+06	3.74E+06	1.75E+06	2.73E+06	7.70E+05	2.35E+06	1.03E+05	2.02E+06	1.03E+06
1-Methyladenosine	8.28E+06	3.45E+06	7.74E+06	6.33E+06	7.87E+06	1.71E+07	9.51E+06	3.83E+06	1.27E+07
1-Methylhistidine	9.26E+07	8.68E+07	8.80E+07	8.27E+07	9.37E+07	1.21E+08	1.55E+08	8.09E+07	1.15E+08
1,3/ 2,3-Bisphosphoglycerate	4.23E+04	1.06E+05	1.08E+05	5.61E+04	2.85E+05	1.11E+05	0.00E+00	4.41E+04	3.69E+04
1,5-anhydroglucitol	2.03E+07	2.50E+07	2.19E+07	2.17E+07	2.19E+07	2.49E+07	2.57E+07	2.56E+07	2.79E+07
2-(3-Carboxy-3-aminopropyl)-histidine	8.81E+07	7.37E+07	8.66E+07	7.97E+07	1.02E+08	1.07E+08	8.42E+07	8.38E+07	1.05E+08
2-/3-Phosphoglycerate	3.91E+06	1.59E+06	1.86E+06	2.34E+06	1.45E+06	5.63E+06	4.37E+07	3.04E+06	3.88E+06
2-Deoxyglucose	1.82E+07	2.54E+07	2.16E+07	2.18E+07	2.19E+07	2.49E+07	2.55E+07	2.51E+07	2.86E+07
2-Hydroxy-4-(methylthio)butanoate	1.15E+07	1.25E+07	6.53E+06	1.53E+07	2.16E+07	1.85E+07	1.19E+07	2.20E+07	1.89E+07
2-Hydroxybutyrate	5.35E+07	5.91E+07	2.57E+07	2.20E+07	2.42E+07	2.03E+07	1.16E+08	6.59E+06	1.40E+07
2-Hydroxyglutarate	7.72E+07	9.08E+07	9.85E+07	1.06E+08	8.96E+07	8.23E+07	1.10E+08	1.06E+08	7.49E+07
2-Methylmaleate	2.79E+07	1.94E+07	2.78E+07	2.19E+07	1.97E+07	2.14E+07	2.01E+07	2.06E+07	2.03E+07
2,3-Diaminopropionate	5.77E+04	8.77E+04	1.15E+05	6.64E+04	1.35E+05	5.37E+04	0.00E+00	4.59E+04	4.65E+04
2,3-Dihydroxybenzoate	1.79E+05	7.37E+04	2.20E+05	4.56E+05	4.53E+05	1.69E+05	4.45E+06	3.94E+04	2.28E+05
3-(2-Hydroxyphenyl)propanoate	7.90E+07	1.02E+08	9.62E+07	1.19E+08	1.45E+08	1.10E+08	7.82E+07	2.43E+08	1.41E+08
3-(4-Hydroxyphenyl)pyruvate	1.08E+07	1.42E+07	1.49E+07	1.58E+07	2.00E+07	2.97E+06	2.24E+06	2.41E+06	2.45E+06
3-Hydroxyanthranilate	1.59E+07	1.46E+07	1.30E+07	1.29E+07	1.71E+07	1.69E+07	1.88E+07	1.50E+07	1.85E+07
3-Hydroxybenzoate	2.66E+06	2.01E+06	0.00E+00	6.97E+05	0.00E+00	1.30E+06	8.69E+05	1.64E+06	1.51E+06
3-Hydroxybutyrate	9.23E+07	1.86E+08	3.04E+08	1.22E+08	6.33E+07	6.14E+07	4.58E+07	4.02E+07	8.67E+07
3-Hydroxycarnitine (14:0)	1.00E+08	1.74E+08	1.49E+08	1.58E+08	1.03E+08	4.06E+07	3.10E+07	5.04E+07	4.59E+07
3-Hydroxycarnitine (16:0)	7.11E+08	8.62E+08	7.87E+08	7.89E+08	7.10E+08	2.31E+08	1.64E+08	3.27E+08	2.88E+08
3-Hydroxycarnitine (18:1)	5.08E+08	7.25E+08	6.27E+08	6.32E+08	4.26E+08	1.64E+08	1.19E+08	1.87E+08	1.47E+08
3-Hydroxycarnitine (4:0)	1.18E+09	1.74E+09	1.71E+09	1.36E+09	1.12E+09	5.00E+08	6.56E+08	7.61E+08	7.39E+08
3-Hydroxycarnitine (5:0)	4.86E+07	5.41E+07	3.69E+07	5.04E+07	5.69E+07	6.57E+07	6.53E+07	6.61E+07	7.43E+07
3-Hydroxycarnitine (6:0)	1.78E+08	2.45E+08	1.80E+08	1.85E+08	1.54E+08	1.10E+08	1.59E+08	1.78E+08	1.61E+08
3-Hydroxycarnitine (8:0)	1.42E+08	2.07E+08	3.02E+08	3.00E+08	2.07E+08	1.28E+08	6.42E+07	1.60E+08	1.06E+08
3-Hydroxymethylglutarate	7.97E+07	8.84E+07	8.18E+07	9.66E+07	7.66E+07	5.34E+07	8.03E+07	6.56E+07	5.96E+07
3-Hydroxypyruvate	2.20E+07	1.61E+07	2.27E+07	1.38E+07	1.33E+07	1.36E+07	3.08E+07	5.25E+06	8.17E+06
3-Methoxytyramine	1.74E+05	1.07E+05	4.41E+05	1.43E+05	4.76E+05	1.71E+05	4.63E+04	1.68E+05	4.95E+04
3-Methylhistamine	5.07E+08	1.70E+09	1.76E+09	1.15E+09	2.03E+09	4.47E+08	3.94E+08	1.36E+09	6.19E+08
3-Nitrotyrosine	1.24E+05	9.72E+04	3.36E+05	4.09E+05	1.74E+05	1.81E+05	7.04E+04	4.97E+05	4.88E+05
3-Sulfinoalanine	3.39E+06	3.33E+06	4.66E+06	4.92E+06	4.92E+06	2.15E+06	2.52E+06	1.23E+06	1.86E+06
3,4-Dihydroxyphenylacetate	6.23E+04	3.12E+05	7.83E+04	1.74E+06	0.00E+00	0.00E+00	2.23E+05	0.00E+00	0.00E+00
4-Acetamidobutanoate	1.12E+07	1.14E+07	1.14E+07	1.20E+07	1.23E+07	1.19E+07	1.27E+07	9.89E+06	8.81E+06
4-Hydroxybenzoate	2.66E+06	6.86E+05	3.50E+06	6.23E+05	1.11E+06	0.00E+00	8.60E+05	6.08E+05	1.92E+05
4-Imidazoleacetate	1.37E+06	1.20E+06	1.33E+06	9.16E+05	1.83E+06	1.63E+06	2.23E+06	1.09E+06	9.53E+05
4-Methylcatechol	2.62E+05	3.69E+05	6.29E+05	6.72E+05	2.77E+05	4.20E+05	1.27E+05	4.66E+05	1.26E+06
4alpha-Hydroxyformyl-4beta-methyl-5alpha-cholest-8-en-3beta-ol	3.17E+07	6.79E+07	4.73E+07	5.05E+07	4.24E+07	6.85E+07	1.48E+07	6.53E+07	5.26E+07
5-Aminolevulinate	9.92E+07	1.34E+08	1.94E+08	1.67E+08	2.93E+08	2.98E+08	2.30E+08	2.03E+08	3.16E+08
5-Aminopentanoate	1.63E+09	1.26E+09	1.15E+09	1.14E+09	1.69E+09	1.62E+09	1.82E+09	1.12E+09	1.81E+09
5-Hydroxyindoleacetate	8.49E+04	8.53E+04	1.40E+05	1.43E+05	4.18E+05	1.54E+05	1.60E+05	0.00E+00	1.46E+05
5-Hydroxylysine	5.53E+05	3.59E+05	3.10E+05	3.15E+05	2.04E+05	4.07E+05	7.22E+05	3.12E+05	2.90E+05
5-Hydroxytryptophan	2.85E+05	4.72E+05	4.48E+05	7.86E+05	5.76E+05	2.08E+05	3.06E+05	3.92E+05	5.56E+05
5-Methylcytosine	9.27E+06	1.27E+07	7.44E+06	1.13E+07	1.19E+07	1.91E+07	1.30E+07	1.42E+07	1.34E+07
6-Hydroxynicotinate	1.27E+06	8.28E+05	1.16E+06	3.31E+06	0.00E+00	5.70E+05	7.77E+05	0.00E+00	7.16E+05
6-Phosphogluconate	4.32E+07	7.70E+07	6.09E+07	6.38E+07	3.94E+07	5.30E+07	1.30E+08	3.20E+07	6.67E+07
6-Phosphonogluconolactone	8.76E+06	1.77E+07	1.36E+07	1.43E+07	9.02E+06	9.76E+06	1.91E+07	7.15E+06	1.61E+07
acadesine	9.74E+05	1.86E+06	7.23E+05	1.14E+06	1.51E+06	3.50E+06	1.62E+06	2.54E+06	5.50E+06
Acetoacetate	2.11E+06	0.00E+00	2.11E+06	3.48E+06	1.79E+06	4.12E+06	5.54E+06	3.09E+06	3.56E+06
Acetoin	7.09E+05	1.59E+06	1.63E+06	1.64E+06	1.39E+06	1.25E+06	1.12E+06	8.89E+05	1.04E+06
Acetyl-CoA	9.32E+05	6.65E+05	6.81E+05	8.41E+05	4.44E+05	7.15E+05	3.94E+05	1.44E+06	1.25E+05
Acetylacrylate	4.59E+06	5.50E+06	5.22E+06	5.17E+06	4.96E+06	8.40E+06	9.90E+06	9.71E+06	9.08E+06
Acetylaminoadipate	1.34E+08	1.42E+08	1.21E+08	1.34E+08	1.23E+08	1.09E+08	1.38E+08	1.48E+08	1.16E+08
Acetylarginine	1.38E+07	1.57E+07	1.36E+07	1.26E+07	1.31E+07	1.30E+07	1.13E+07	1.13E+07	1.27E+07
Acetylcarnitine	1.17E+10	1.19E+10	1.26E+10	1.29E+10	9.01E+09	6.96E+09	8.49E+09	7.08E+09	6.46E+09
Acetylcholine	3.03E+08	2.56E+08	3.38E+08	3.70E+08	3.14E+08	2.71E+08	3.53E+08	3.76E+08	2.26E+08
Adenosine	3.65E+09	1.72E+09	1.69E+09	2.31E+09	1.34E+09	2.60E+09	3.05E+09	1.47E+09	2.04E+09
Adenosine cyclic phosphate	2.57E+05	9.44E+05	8.48E+05	1.26E+06	8.25E+05	4.85E+05	5.31E+05	8.42E+05	7.00E+05
Adenosine diphosphate	2.36E+08	1.85E+08	2.01E+08	2.70E+08	1.52E+08	2.10E+08	2.33E+08	2.99E+08	1.56E+08
Adenosine monophosphate	1.11E+09	1.43E+09	1.52E+09	1.99E+09	7.61E+08	4.06E+08	5.89E+08	1.10E+09	3.97E+08
Adenosine triphosphate	3.20E+07	1.80E+07	2.13E+07	2.43E+07	2.19E+07	6.94E+07	8.63E+07	6.59E+07	4.41E+07
Adenylsuccinate	1.98E+07	3.39E+07	1.61E+07	2.32E+07	1.84E+07	3.29E+07	7.19E+07	4.21E+07	1.74E+07
ADP-glucose	5.79E+06	6.55E+06	5.16E+06	9.18E+06	4.65E+06	1.25E+06	1.26E+06	1.60E+06	1.18E+06
ADP-ribose	9.88E+05	9.58E+05	8.86E+05	2.03E+06	1.31E+06	1.42E+05	3.10E+05	4.66E+05	1.85E+05
ADP-ribose phosphate	2.05E+05	1.08E+05	1.26E+05	1.76E+05	7.35E+04	6.14E+04	1.14E+05	5.58E+04	3.08E+04
Agmatine sulfate	3.43E+05	1.59E+05	2.13E+05	2.41E+05	3.46E+05	3.23E+05	3.05E+05	7.33E+04	1.28E+05
AICAR	6.32E+06	6.43E+06	2.84E+06	4.09E+06	4.44E+06	1.32E+07	1.23E+07	1.09E+07	1.53E+07
AICAR-P	3.13E+06	4.28E+06	1.70E+06	2.73E+06	2.61E+06	6.12E+06	8.74E+06	8.04E+06	9.15E+06
Ala-Leu	2.39E+08	4.13E+08	3.44E+08	3.39E+08	2.83E+08	2.91E+08	2.52E+08	4.39E+08	3.41E+08
Ala-Tyr	2.62E+08	4.52E+08	4.03E+08	4.24E+08	3.21E+08	3.52E+08	3.46E+08	4.49E+08	3.45E+08
Alanine	1.58E+09	1.27E+09	1.18E+09	1.27E+09	1.67E+09	2.09E+09	1.89E+09	1.73E+09	1.88E+09
Allantoin	6.93E+07	8.09E+07	6.19E+07	7.43E+07	7.44E+07	6.04E+07	6.98E+07	8.85E+07	8.49E+07
Aminoadipate	4.87E+07	3.98E+07	3.18E+07	4.41E+07	3.76E+07	2.87E+07	4.26E+07	2.47E+07	3.11E+07
Aminocaprylate	4.62E+08	2.79E+08	1.71E+08	2.98E+08	3.82E+08	4.45E+08	2.65E+08	2.90E+08	2.00E+08
Aminoisobutanoate	1.60E+07	3.70E+07	3.29E+07	2.96E+07	2.85E+07	2.53E+07	3.62E+07	2.75E+07	2.69E+07
Aniline-2-sulfonate	2.10E+06	1.67E+06	1.00E+06	1.05E+06	2.15E+06	3.45E+06	3.45E+06	2.68E+06	3.40E+06
Anserine	1.60E+07	9.89E+06	7.46E+06	1.06E+07	2.54E+07	2.55E+07	1.52E+07	5.75E+06	1.03E+07
Arg-Ala	1.80E+09	9.78E+08	1.47E+09	1.42E+09	1.21E+09	1.80E+09	1.18E+09	1.17E+09	1.36E+09
Arginine	6.42E+09	3.41E+09	4.54E+09	4.04E+09	6.01E+09	5.27E+09	6.33E+09	3.59E+09	5.56E+09
Argininosuccinate	2.62E+07	3.12E+07	1.92E+07	1.76E+07	4.05E+07	5.12E+07	1.23E+07	3.28E+07	6.29E+07
Ascorbate	7.30E+09	5.84E+09	6.17E+09	7.19E+09	6.33E+09	7.23E+09	3.85E+09	5.86E+09	6.71E+09
Ascorbate-2-sulfate	7.01E+06	8.56E+06	4.69E+06	5.42E+06	3.01E+06	5.14E+06	6.30E+05	4.24E+06	2.39E+06
Asp-Pro	1.14E+07	2.13E+07	2.10E+07	1.83E+07	2.00E+07	2.03E+07	6.08E+06	1.88E+07	2.06E+07
Asparagine	6.72E+08	5.21E+08	5.04E+08	4.83E+08	6.80E+08	6.77E+08	7.29E+08	4.54E+08	6.72E+08
Aspartate	1.85E+09	1.88E+09	1.88E+09	1.99E+09	2.09E+09	1.52E+09	1.63E+09	1.75E+09	1.67E+09
Aspartylglycosamine	4.19E+06	1.16E+07	9.70E+06	1.19E+07	7.75E+06	4.93E+06	6.73E+06	1.02E+07	8.07E+06
beta-Alanine	1.58E+09	1.27E+09	1.18E+09	1.27E+09	1.67E+09	2.09E+09	1.89E+09	1.73E+09	1.88E+09
Betaine	9.00E+09	9.13E+09	9.80E+09	9.73E+09	9.56E+09	8.73E+09	1.12E+10	9.62E+09	6.91E+09
Biliverdin	1.55E+06	7.36E+05	2.12E+06	1.73E+06	1.76E+06	3.52E+06	7.43E+05	2.56E+06	1.43E+06
Butanoate	2.83E+05	8.80E+04	4.73E+05	5.01E+05	8.28E+05	1.32E+05	1.71E+05	4.49E+05	1.50E+05
Carnitinamide	3.96E+07	3.87E+07	2.59E+07	3.13E+07	2.31E+07	3.63E+07	5.54E+07	3.78E+07	3.27E+07
Carnitine	4.32E+09	3.63E+09	4.31E+09	4.50E+09	4.51E+09	4.84E+09	4.94E+09	3.48E+09	3.97E+09
Carnitine (10:0)	6.18E+06	1.92E+07	1.63E+07	2.30E+07	6.78E+06	4.06E+06	2.35E+06	7.00E+06	4.41E+06
Carnitine (12:0)	1.08E+07	2.67E+07	2.54E+07	4.44E+07	1.54E+07	4.32E+06	3.64E+06	8.39E+06	4.36E+06
Carnitine (14:0)	2.19E+08	4.06E+08	3.57E+08	6.28E+08	2.67E+08	9.87E+07	6.48E+07	1.16E+08	8.17E+07
Carnitine (16:0)	5.11E+09	6.49E+09	5.93E+09	8.64E+09	5.97E+09	1.57E+09	1.48E+09	2.18E+09	1.52E+09
Carnitine (16:1)	2.04E+08	2.83E+08	2.35E+08	2.86E+08	2.08E+08	9.03E+07	6.20E+07	6.87E+07	6.78E+07
Carnitine (17:0)	7.07E+07	5.84E+07	8.05E+07	7.56E+07	5.35E+07	2.60E+07	2.58E+07	2.95E+07	1.91E+07
Carnitine (18:0)	1.27E+09	1.48E+09	1.78E+09	1.76E+09	1.34E+09	6.33E+08	6.03E+08	9.57E+08	7.19E+08
Carnitine (18:1)	8.93E+08	1.28E+09	1.24E+09	1.46E+09	9.67E+08	5.95E+08	4.33E+08	5.32E+08	3.61E+08
Carnitine (20:0)	3.11E+07	3.28E+07	3.62E+07	3.06E+07	4.07E+07	3.19E+07	2.19E+07	2.83E+07	3.28E+07
Carnitine (3:0)	6.93E+08	1.23E+09	8.90E+08	8.76E+08	6.67E+08	7.40E+08	1.17E+09	7.79E+08	8.39E+08
Carnitine (4:0)	1.58E+09	1.81E+09	1.62E+09	1.81E+09	1.45E+09	1.27E+09	1.59E+09	1.16E+09	1.24E+09
Carnitine (5:0)	3.45E+08	2.64E+08	2.12E+08	2.67E+08	4.96E+08	3.15E+08	1.41E+08	2.20E+08	3.54E+08
Carnitine (6:0)	1.48E+08	1.79E+08	1.82E+08	1.97E+08	7.69E+07	8.29E+07	8.48E+07	7.37E+07	7.86E+07
Carnitine (8:0)	1.89E+07	1.78E+07	2.51E+07	3.50E+07	1.56E+07	1.05E+07	8.49E+06	1.18E+07	9.69E+06
Carnitine (glutaryl)	9.13E+05	2.85E+05	5.58E+05	4.31E+05	8.29E+05	2.61E+05	1.72E+05	5.75E+04	4.80E+05
Carnosine	1.51E+07	1.75E+07	1.92E+07	2.00E+07	3.22E+07	2.27E+07	4.81E+06	1.33E+07	2.02E+07
CDP-ethanolamine	1.19E+08	1.35E+08	1.12E+08	1.29E+08	1.22E+08	9.14E+07	1.34E+08	1.15E+08	9.88E+07
Cholate	0.00E+00	2.79E+06	8.91E+05	8.24E+04	2.72E+05	1.40E+05	2.76E+05	1.62E+06	1.87E+05
Ciliatine	2.45E+06	2.49E+06	3.38E+06	1.68E+06	2.28E+06	1.99E+06	3.30E+06	3.21E+06	2.62E+06
Citicoline	1.76E+08	1.84E+08	1.73E+08	1.65E+08	1.78E+08	1.81E+08	1.79E+08	1.99E+08	1.96E+08
Citrate/Isocitrate	1.98E+09	2.06E+09	1.80E+09	1.91E+09	8.12E+08	1.05E+09	3.88E+09	1.44E+09	1.82E+09
Citrulline	1.73E+08	2.06E+08	1.53E+08	1.74E+08	1.63E+08	1.79E+08	1.59E+08	1.93E+08	1.95E+08
CMP-2-aminoethylphosphonate	4.02E+07	6.01E+07	3.72E+07	4.16E+07	4.42E+07	4.76E+07	5.67E+07	6.10E+07	4.67E+07
CMP-N-glycoloylneuraminate	4.53E+06	4.69E+06	4.13E+06	4.34E+06	3.79E+06	3.43E+06	1.62E+06	3.81E+06	3.81E+06
CoenzymeA	5.72E+06	8.28E+06	6.84E+06	8.36E+06	7.47E+06	8.23E+06	2.70E+06	1.50E+07	9.21E+06
Creatine	5.96E+09	5.34E+09	5.68E+09	5.84E+09	6.64E+09	5.76E+09	5.37E+09	5.26E+09	5.09E+09
Creatinine	1.89E+08	2.40E+08	1.74E+08	2.12E+08	1.92E+08	2.23E+08	2.07E+08	2.10E+08	2.27E+08
Cyclic ADP-ribose	7.09E+05	3.13E+05	1.08E+05	2.66E+05	9.96E+04	7.72E+05	2.49E+06	1.60E+06	6.44E+05
Cystathionine	4.70E+06	5.61E+06	4.50E+06	6.03E+06	7.30E+06	4.32E+06	6.71E+06	4.77E+06	6.27E+06
Cysteate	1.25E+06	1.46E+06	1.30E+06	1.04E+06	1.94E+06	8.89E+05	6.34E+05	6.52E+05	5.23E+05
Cysteine	6.09E+06	3.67E+06	1.84E+06	2.68E+06	3.84E+06	4.03E+06	5.11E+06	1.73E+06	3.72E+06
Cystine	1.23E+07	7.89E+06	9.30E+06	1.16E+07	1.23E+07	1.02E+07	2.77E+07	5.58E+06	8.96E+06
Cytidine	5.57E+08	5.26E+08	5.13E+08	4.67E+08	6.28E+08	5.46E+08	4.34E+08	4.42E+08	5.95E+08
Cytidine cyclic phosphate	1.13E+07	2.24E+07	1.54E+07	1.42E+07	9.82E+06	3.01E+06	5.46E+06	1.13E+07	3.78E+06
Cytidine diphosphate	1.58E+06	2.64E+06	2.37E+06	2.32E+06	3.63E+06	1.61E+06	3.50E+06	1.42E+06	1.28E+06
Cytidine monophosphate	7.32E+08	7.21E+08	7.17E+08	6.94E+08	6.99E+08	6.61E+08	7.62E+08	6.81E+08	6.53E+08
Cytosine	1.09E+08	1.31E+08	8.07E+07	1.08E+08	1.59E+08	2.40E+08	2.15E+08	1.56E+08	2.10E+08
Deoxyadenosine	4.34E+06	2.79E+06	4.68E+06	3.52E+06	3.60E+06	6.58E+06	2.25E+06	5.89E+06	2.56E+06
Deoxyadenosine monophosphate	1.11E+07	1.33E+07	9.25E+06	1.21E+07	1.10E+07	7.34E+06	1.35E+07	1.07E+07	7.67E+06
Deoxycarnitine	2.98E+08	2.56E+08	3.40E+08	3.70E+08	3.14E+08	2.71E+08	3.52E+08	3.76E+08	2.25E+08
Deoxycytidine	2.78E+07	3.54E+07	2.09E+07	3.04E+07	5.08E+07	7.70E+07	4.23E+07	4.52E+07	6.40E+07
Deoxycytidine monophosphate	7.39E+06	5.14E+06	4.37E+06	5.91E+06	7.13E+06	5.27E+06	9.01E+06	5.55E+06	5.33E+06
Deoxyguanosine	1.33E+08	5.84E+07	5.70E+07	8.81E+07	4.61E+07	8.18E+07	7.96E+07	4.48E+07	6.43E+07
Deoxyguanosine diphosphate	2.36E+08	1.85E+08	2.01E+08	2.70E+08	1.52E+08	2.10E+08	2.33E+08	2.99E+08	1.56E+08
Deoxyguanosine monophosphate	1.16E+09	1.56E+09	1.51E+09	1.98E+09	7.79E+08	4.27E+08	6.98E+08	1.13E+09	4.38E+08
Deoxyinosine	2.00E+07	3.07E+07	2.33E+07	2.28E+07	2.50E+07	2.40E+07	3.45E+07	3.00E+07	2.62E+07
Deoxypentose monophosphates	4.37E+06	5.82E+06	4.20E+06	4.13E+06	4.85E+06	3.48E+06	6.19E+06	5.64E+06	3.83E+06
Deoxyribose	2.31E+06	2.89E+06	2.03E+06	1.85E+06	2.91E+06	4.23E+07	3.03E+07	3.26E+07	2.74E+07
Deoxyuridine	2.15E+08	2.87E+08	1.82E+08	2.65E+08	2.95E+08	2.38E+08	1.58E+08	2.69E+08	2.38E+08
Deoxyuridine monophosphate	1.71E+07	2.12E+07	1.56E+07	1.89E+07	1.37E+07	1.06E+07	1.12E+07	1.58E+07	9.27E+06
Dethiobiotin	7.24E+07	4.49E+07	4.99E+07	4.50E+07	9.33E+07	1.02E+08	4.31E+07	6.91E+07	9.47E+07
Dihydroorotate	1.39E+06	3.26E+06	1.20E+06	2.27E+06	1.08E+06	1.78E+06	3.69E+06	4.27E+06	1.65E+06
Dihydrothymine	5.04E+07	4.92E+07	5.96E+07	5.67E+07	5.60E+07	5.12E+07	5.35E+07	4.41E+07	5.54E+07
Dihydroxyacetone phosphate	2.10E+08	1.87E+08	2.17E+08	1.98E+08	2.33E+08	2.71E+08	4.27E+08	2.86E+08	2.57E+08
dimethylglycine	1.93E+08	1.15E+08	1.26E+08	1.07E+08	1.92E+08	1.64E+08	1.29E+08	1.13E+08	1.38E+08
Diphthamide	6.00E+07	4.80E+07	4.52E+07	4.94E+07	4.43E+07	5.35E+07	4.43E+07	3.82E+07	4.37E+07
dTDP-glucose	4.24E+05	1.02E+06	5.57E+05	2.18E+05	5.05E+05	2.82E+05	5.23E+05	5.29E+05	3.14E+05
Epinephrine	1.42E+06	1.29E+06	1.71E+06	2.53E+06	1.42E+06	1.38E+06	1.11E+06	5.93E+05	7.61E+05
Ergothioneine	5.56E+09	4.26E+09	4.60E+09	5.01E+09	5.94E+09	5.22E+09	4.25E+09	1.91E+09	4.24E+09
FA (16:1)	1.60E+09	2.32E+09	1.35E+09	2.02E+09	2.87E+09	1.59E+09	8.94E+08	9.29E+08	1.33E+09
FA (18:1)	8.28E+09	9.56E+09	7.50E+09	9.12E+09	1.04E+10	8.02E+09	4.36E+09	7.03E+09	6.63E+09
FA (20:2)	6.92E+08	4.95E+08	5.74E+08	7.09E+08	7.58E+08	6.41E+08	3.20E+08	6.59E+08	5.92E+08
Ferulate	1.69E+05	0.00E+00	3.59E+04	9.01E+04	5.49E+04	2.78E+05	0.00E+00	1.87E+05	3.77E+04
Fructose 1,6-bisphosphate	1.41E+08	1.42E+08	1.66E+08	1.45E+08	1.68E+08	2.05E+08	3.92E+08	2.27E+08	2.03E+08
Fructose 6-phosphate	4.85E+08	5.81E+08	6.44E+08	5.97E+08	4.29E+08	1.04E+09	1.46E+09	1.08E+09	1.00E+09
Fucose 1-phosphate	4.76E+07	5.54E+07	5.67E+07	6.86E+07	5.33E+07	1.19E+07	1.20E+07	1.71E+07	1.19E+07
Fumarate	3.12E+08	3.20E+08	2.85E+08	2.65E+08	3.48E+08	4.87E+08	4.50E+08	4.60E+08	4.70E+08
Galacturonate	3.26E+07	3.81E+07	3.55E+07	4.63E+07	3.47E+07	3.61E+07	2.37E+05	4.47E+07	3.12E+07
Gamma-aminobutyrate	1.93E+08	1.15E+08	1.26E+08	1.07E+08	1.92E+08	1.64E+08	1.29E+08	1.13E+08	1.38E+08
Gamma-linolenate	2.92E+08	2.57E+08	2.26E+08	2.84E+08	4.22E+08	3.25E+08	1.48E+08	2.43E+08	2.66E+08
Glu-Asp	5.06E+07	2.85E+07	5.35E+07	4.92E+07	5.55E+07	2.79E+07	1.43E+07	2.41E+07	1.99E+07
Glu-Gln	5.82E+07	7.36E+07	6.63E+07	5.88E+07	6.89E+07	8.52E+07	6.02E+07	8.36E+07	9.95E+07
Glu-Glu	1.54E+07	6.64E+06	5.16E+06	8.97E+06	6.70E+06	1.24E+07	2.01E+07	1.42E+07	1.03E+07
Glu-Pro	6.04E+07	5.85E+07	5.73E+07	5.35E+07	8.04E+07	6.15E+07	4.76E+07	4.61E+07	6.47E+07
Gluconate	1.96E+08	3.30E+08	2.74E+08	3.03E+08	2.73E+08	2.66E+08	3.15E+08	3.67E+08	2.91E+08
Gluconolactone	2.94E+07	2.92E+07	3.42E+07	2.44E+07	3.45E+07	2.19E+07	2.75E+07	1.58E+07	1.76E+07
Glucosamine 6-phosphate	3.25E+07	3.32E+07	2.87E+07	2.52E+07	3.60E+07	3.85E+07	3.67E+07	3.75E+07	4.07E+07
Glucosamine 6-sulfate	1.84E+06	1.87E+06	1.75E+06	2.34E+06	1.95E+06	1.19E+06	1.15E+06	1.89E+06	1.34E+06
Glucose	2.65E+07	4.27E+07	2.93E+07	3.66E+07	3.07E+07	4.23E+07	4.34E+07	4.59E+07	4.60E+07
Glucose 1-phosphate	2.20E+07	2.66E+07	2.69E+07	2.81E+07	1.60E+07	3.59E+07	2.26E+07	3.64E+07	3.79E+07
Glucose 6-phosphate	4.09E+08	4.70E+08	5.38E+08	5.26E+08	3.13E+08	5.69E+08	1.08E+09	7.55E+08	6.77E+08
Glucuronolactone	3.30E+06	4.11E+06	3.73E+06	4.58E+06	6.09E+06	3.91E+06	4.35E+06	4.36E+06	3.37E+06
Glutamate	4.01E+09	3.63E+09	4.28E+09	4.13E+09	3.95E+09	3.71E+09	4.48E+09	4.01E+09	4.30E+09
Glutamine	2.80E+09	2.81E+09	2.96E+09	3.07E+09	2.97E+09	2.83E+09	2.85E+09	2.45E+09	2.78E+09
glutamyllysine	5.98E+05	5.39E+05	4.10E+05	5.41E+05	6.27E+05	5.29E+05	1.03E+06	6.38E+05	6.89E+05
Glutamyltaurine	6.01E+06	1.87E+07	1.32E+07	1.97E+07	1.71E+07	9.76E+06	1.95E+07	1.85E+07	1.70E+07
Glutathione	2.79E+09	4.23E+09	2.98E+09	3.88E+09	3.75E+09	2.99E+09	1.09E+09	4.57E+09	3.85E+09
Glutathione disulfide	1.12E+09	9.71E+08	1.08E+09	9.51E+08	8.43E+08	8.63E+08	1.66E+09	5.43E+08	6.13E+08
Gly-Leu	1.29E+09	1.41E+09	1.26E+09	1.48E+09	1.03E+09	1.20E+09	1.60E+09	1.43E+09	1.18E+09
Glycerate	8.05E+06	1.18E+07	1.13E+07	8.19E+06	1.22E+07	1.83E+07	1.31E+07	1.24E+07	1.53E+07
Glycerol 3-phosphate	1.50E+08	4.83E+07	5.40E+07	5.61E+07	6.30E+07	1.31E+09	1.10E+09	9.17E+08	9.62E+08
Glycerol cyclic phosphate	3.15E+07	2.52E+07	1.71E+07	2.11E+07	2.80E+07	1.77E+07	2.45E+07	1.58E+07	1.91E+07
Glycerophosphocholine	4.99E+09	6.26E+09	6.66E+09	7.27E+09	4.01E+09	4.39E+09	3.82E+09	5.72E+09	4.49E+09
Glycerophosphoethanolamine	2.24E+08	2.97E+08	2.58E+08	2.76E+08	1.94E+08	1.85E+08	2.32E+08	2.40E+08	2.36E+08
Glycerophosphoglycerol	1.17E+08	1.04E+08	1.11E+08	1.25E+08	1.14E+08	8.29E+07	9.13E+07	7.73E+07	8.28E+07
Glycerophosphoinositol	9.33E+07	7.70E+07	7.02E+07	7.95E+07	1.21E+08	1.22E+08	8.15E+07	8.96E+07	1.03E+08
Glycolaldehyde	3.24E+07	2.92E+07	1.93E+07	2.90E+07	2.59E+07	3.72E+07	2.97E+07	3.37E+07	2.58E+07
Glycylglutamine	1.74E+05	2.71E+05	1.30E+05	1.55E+05	2.34E+05	1.06E+05	1.68E+05	0.00E+00	1.39E+05
Glycylproline	2.07E+06	3.44E+06	3.15E+06	4.19E+06	0.00E+00	0.00E+00	2.77E+06	0.00E+00	1.17E+06
Guanidinoacetate	3.07E+08	2.77E+08	2.60E+08	3.02E+08	3.32E+08	3.86E+08	2.48E+08	3.48E+08	2.87E+08
Guanidinosuccinate	9.55E+05	9.99E+05	7.30E+05	6.33E+05	9.45E+05	8.90E+05	6.45E+05	7.68E+05	7.89E+05
Guanine	7.86E+07	6.26E+07	5.38E+07	6.75E+07	6.54E+07	8.62E+07	8.21E+07	4.26E+07	7.67E+07
Guanosine	1.08E+08	1.03E+08	1.03E+08	1.07E+08	9.42E+07	1.51E+08	2.78E+08	9.04E+07	1.31E+08
Guanosine diphosphate	1.62E+07	1.40E+07	1.18E+07	1.36E+07	1.19E+07	1.32E+07	5.97E+07	1.23E+07	1.14E+07
Guanosine diphosphate mannose	1.27E+07	2.34E+07	1.90E+07	1.81E+07	1.40E+07	1.13E+07	2.44E+07	1.84E+07	1.17E+07
Guanosine monophosphate	6.46E+08	7.37E+08	6.74E+08	6.99E+08	5.62E+08	3.99E+08	6.00E+08	6.68E+08	4.12E+08
Gulonolactone	3.07E+06	2.82E+06	4.12E+05	7.52E+05	1.90E+06	1.68E+06	2.16E+06	0.00E+00	4.84E+06
Hexarates	3.26E+07	3.81E+07	3.55E+07	4.63E+07	3.47E+07	3.61E+07	2.62E+07	4.47E+07	3.12E+07
Hexosamines	1.43E+05	4.39E+05	5.24E+05	5.41E+05	3.54E+05	1.19E+06	5.14E+05	1.01E+06	1.37E+06
Hippurate	3.00E+07	7.08E+07	1.59E+07	2.76E+07	4.22E+07	4.99E+07	9.16E+06	2.07E+07	3.19E+07
Histamine	1.92E+07	4.03E+07	4.21E+07	4.97E+07	3.75E+07	3.10E+07	8.11E+06	7.08E+07	1.67E+07
Histidine	3.19E+09	2.06E+09	2.33E+09	1.96E+09	3.73E+09	3.08E+09	2.34E+09	1.82E+09	2.79E+09
Histidinol	2.36E+05	7.10E+04	1.90E+05	2.69E+05	1.68E+05	3.72E+05	0.00E+00	1.74E+05	1.67E+05
Homoarginine	1.82E+08	1.01E+08	9.03E+07	8.55E+07	1.04E+08	1.59E+08	1.38E+08	7.15E+07	1.47E+08
Homocysteine	4.53E+05	6.92E+05	9.72E+05	8.04E+05	2.36E+05	5.70E+05	5.73E+05	9.20E+05	5.48E+05
Homocysteine sufinic acid	1.08E+06	5.62E+05	6.73E+05	7.27E+05	8.08E+05	1.43E+06	9.32E+05	9.97E+05	8.36E+05
Homogentisate	6.23E+04	3.12E+05	7.83E+04	1.74E+06	2.33E+05	4.87E+04	2.23E+05	0.00E+00	9.12E+04
Hydroxy-FA (6:0)	2.23E+07	0.00E+00	1.06E+07	1.70E+07	2.69E+07	2.45E+07	3.47E+07	1.53E+07	2.09E+07
Hydroxycitrate	2.13E+08	2.04E+08	1.80E+08	1.33E+08	1.35E+08	1.17E+08	1.69E+08	9.10E+07	9.33E+07
Hydroxyphenyllactate	2.21E+07	2.40E+07	2.11E+07	2.51E+07	3.65E+07	2.22E+07	3.62E+07	3.62E+07	2.82E+07
Hypotaurine	9.20E+07	7.19E+07	8.43E+07	1.19E+08	1.21E+08	7.98E+07	1.01E+08	1.04E+08	8.12E+07
Hypoxanthine	4.34E+09	3.54E+09	3.16E+09	3.39E+09	4.29E+09	4.05E+09	4.06E+09	3.14E+09	4.10E+09
IMP	9.15E+08	1.14E+09	9.54E+08	8.70E+08	8.91E+08	4.37E+08	6.80E+08	7.22E+08	5.69E+08
Indole-3-acrylate	3.81E+08	2.95E+08	2.74E+08	2.44E+08	4.04E+08	3.55E+08	3.04E+08	2.36E+08	4.10E+08
Indole-3-pyruvate	0.00E+00	5.32E+05	5.51E+05	6.19E+05	6.82E+05	0.00E+00	7.63E+04	6.31E+04	1.99E+05
Indoxyl sulfate	9.78E+07	2.67E+08	7.13E+07	9.06E+07	6.97E+07	6.11E+07	1.05E+08	1.32E+08	1.12E+08
Inosine	3.18E+08	3.82E+08	3.72E+08	3.93E+08	3.85E+08	4.78E+08	6.12E+08	3.81E+08	5.01E+08
Inosine diphosphate	3.57E+06	2.18E+06	2.18E+06	8.51E+06	2.84E+06	5.03E+06	7.30E+05	4.85E+06	1.67E+06
Inosine monophosphate	2.08E+09	2.60E+09	2.14E+09	1.97E+09	2.01E+09	9.50E+08	1.41E+09	1.59E+09	1.25E+09
Itaconate	8.63E+07	6.48E+07	8.03E+07	5.95E+07	7.86E+07	6.46E+07	1.43E+08	4.31E+07	4.78E+07
Kynurenine	8.35E+05	2.52E+06	1.05E+06	2.05E+06	5.56E+05	7.96E+05	6.88E+05	2.33E+06	1.41E+06
Lactate	8.70E+09	1.01E+10	8.02E+09	1.02E+10	9.81E+09	3.77E+09	3.41E+09	3.22E+09	3.16E+09
Leu-Leu	2.57E+08	5.41E+08	6.62E+08	6.08E+08	4.67E+08	4.21E+08	0.00E+00	6.86E+08	4.71E+08
Leu-Pro	4.07E+08	2.96E+08	2.71E+08	2.81E+08	3.88E+08	4.15E+08	3.41E+08	2.58E+08	4.41E+08
Leucine	8.17E+09	6.26E+09	6.01E+09	6.28E+09	8.32E+09	8.08E+09	7.99E+09	5.57E+09	8.26E+09
Lysine	6.55E+08	3.32E+08	3.08E+08	3.02E+08	5.41E+08	5.92E+08	1.06E+09	2.82E+08	5.15E+08
Lyso-PC (16:0)	2.80E+09	2.66E+09	3.13E+09	3.05E+09	3.08E+09	4.40E+09	2.32E+09	3.62E+09	3.49E+09
Lyso-PC (17:0)	2.93E+07	2.45E+07	4.26E+07	3.20E+07	2.77E+07	4.99E+07	2.57E+07	3.92E+07	3.21E+07
Lyso-PC (18:1)	7.69E+08	1.02E+09	8.94E+08	8.24E+08	8.37E+08	1.11E+09	7.93E+08	1.25E+09	9.33E+08
Lyso-PC (18:2)	5.32E+08	5.90E+08	6.20E+08	5.74E+08	7.73E+08	7.53E+08	5.86E+08	9.06E+08	6.89E+08
Lyso-PC (22:4)	3.09E+07	4.71E+07	3.66E+07	3.48E+07	4.15E+07	4.71E+07	3.50E+07	5.82E+07	3.90E+07
Lyso-PE (16:0)	6.81E+07	4.84E+07	8.21E+07	6.62E+07	1.34E+08	1.34E+08	6.60E+07	1.42E+08	1.03E+08
Lyso-PE (18:0)	1.76E+08	8.84E+07	1.91E+08	1.70E+08	1.77E+08	2.69E+08	1.41E+08	1.77E+08	2.12E+08
Lyso-PE (18:1)	9.28E+07	8.59E+07	7.27E+07	9.33E+07	9.35E+07	1.49E+08	6.92E+07	1.05E+08	1.03E+08
Lyso-PE (20:4)	1.37E+08	1.43E+08	1.85E+08	1.79E+08	1.72E+08	1.90E+08	1.23E+08	1.90E+08	1.48E+08
Malate	3.26E+09	3.05E+09	2.98E+09	2.74E+09	3.59E+09	4.66E+09	4.20E+09	4.44E+09	4.51E+09
Mandelate	7.28E+06	8.12E+06	6.54E+06	6.26E+06	7.63E+06	6.26E+06	0.00E+00	7.03E+06	7.43E+06
Mesoxalate	3.41E+05	5.05E+05	1.07E+06	1.70E+06	6.86E+05	9.38E+05	7.14E+04	5.66E+05	2.91E+05
Met-Leu	1.38E+08	2.53E+08	3.32E+08	2.86E+08	2.26E+08	2.39E+08	1.42E+08	3.28E+08	2.68E+08
Methacholine	1.27E+09	2.41E+09	2.65E+09	2.68E+09	1.15E+09	1.12E+09	2.18E+09	1.90E+09	1.02E+09
Methionine	2.66E+09	2.17E+09	2.05E+09	2.05E+09	2.80E+09	2.60E+09	2.83E+09	2.07E+09	2.95E+09
Methyglutarate	6.33E+06	6.28E+06	5.32E+06	5.30E+06	4.16E+06	1.89E+07	2.72E+07	1.20E+07	1.57E+07
Methyl 4-aminobutyrate	2.07E+09	1.72E+09	1.63E+09	1.63E+09	2.28E+09	2.12E+09	2.40E+09	1.50E+09	2.32E+09
Methylguanine	4.20E+07	4.90E+07	3.66E+07	3.72E+07	4.01E+07	4.38E+07	4.35E+07	6.32E+07	4.67E+07
Mevalonate	8.06E+06	5.41E+06	4.51E+06	4.38E+06	3.09E+06	4.86E+06	1.05E+07	4.12E+06	4.45E+06
Monomethylglutarate	6.33E+06	6.28E+06	5.32E+06	5.30E+06	4.16E+06	1.89E+07	2.72E+07	1.20E+07	1.57E+07
Myoinositol	1.31E+08	1.40E+08	1.04E+08	1.25E+08	1.27E+08	1.23E+08	1.27E+08	1.00E+08	1.02E+08
N-Acetylalanine	8.93E+08	8.02E+08	6.29E+08	7.46E+08	8.42E+08	9.20E+08	1.05E+09	6.94E+08	8.28E+08
N-Acetylasparagine	2.77E+07	2.65E+07	1.98E+07	2.13E+07	2.45E+07	2.04E+07	1.31E+08	2.55E+07	2.80E+07
N-Acetylaspartate	2.22E+09	1.89E+09	2.02E+09	2.35E+09	2.13E+09	1.64E+09	1.52E+09	1.32E+09	1.58E+09
N-Acetylcitrulline	3.11E+05	3.16E+05	3.57E+05	4.27E+05	2.94E+05	7.08E+04	2.42E+05	4.43E+05	0.00E+00
N-Acetylcysteine	2.58E+07	2.85E+07	2.37E+07	3.46E+07	3.25E+07	3.27E+07	6.80E+06	3.37E+07	3.31E+07
N-Acetylglutamate	4.47E+04	1.13E+05	6.45E+04	6.46E+04	4.33E+04	0.00E+00	2.77E+04	5.25E+04	6.26E+04
N-Acetylglutamine	1.34E+06	1.69E+06	8.32E+05	1.42E+06	9.67E+05	8.12E+05	1.57E+06	8.42E+05	1.32E+06
N-Acetylhexosamine	2.59E+06	3.38E+06	3.06E+06	3.48E+06	3.63E+06	4.81E+06	6.21E+05	4.93E+06	5.54E+06
N-Acetylhexosamine phosphate	5.92E+07	6.39E+07	5.85E+07	7.05E+07	5.71E+07	6.97E+07	6.90E+07	7.68E+07	6.02E+07
N-Acetylhexosamine sulfate	2.49E+08	2.51E+08	4.05E+08	4.52E+08	3.21E+08	2.12E+08	1.91E+08	2.32E+08	1.65E+08
N-Acetylleucine	2.21E+07	1.91E+07	1.18E+07	1.25E+07	0.00E+00	2.48E+07	0.00E+00	9.51E+06	2.41E+07
N-acetylmannosamine	1.13E+06	9.70E+05	1.50E+06	1.43E+06	9.20E+05	1.03E+06	1.81E+06	1.13E+06	1.34E+06
N-Acetylmethionine	1.68E+09	1.57E+09	1.22E+09	1.11E+09	1.45E+09	1.62E+09	0.00E+00	1.44E+09	1.86E+09
N-Acetylneuraminate	1.08E+07	1.14E+07	1.04E+07	1.16E+07	1.12E+07	1.33E+07	8.24E+06	1.31E+07	1.30E+07
N-Acetylornithine	7.75E+06	9.11E+06	6.29E+06	7.02E+06	7.74E+06	3.44E+06	7.33E+06	6.53E+06	6.22E+06
N-Acetylphenylalanine	6.50E+06	0.00E+00	5.13E+06	1.49E+07	6.08E+06	1.12E+07	2.31E+06	6.28E+06	1.04E+07
N-Acetylproline	1.57E+05	2.61E+05	3.75E+05	4.22E+05	1.53E+05	2.03E+05	3.38E+04	3.16E+05	3.96E+04
N-Acetylputrescine	3.70E+07	3.23E+07	3.35E+07	4.16E+07	3.85E+07	3.31E+07	2.03E+07	3.23E+07	2.37E+07
N-Acetylserine	2.17E+08	2.59E+08	1.89E+08	2.01E+08	2.56E+08	2.20E+08	1.84E+08	2.16E+08	2.33E+08
N-alpha-Acetyllysine	1.55E+07	1.75E+07	1.58E+07	1.67E+07	1.65E+07	1.27E+07	4.51E+06	1.37E+07	1.14E+07
N-Formylmethionine	1.47E+07	1.15E+07	8.20E+06	1.51E+07	1.67E+07	6.98E+06	5.44E+07	7.90E+06	5.46E+06
N-Methylglutamate	1.75E+06	2.86E+06	4.16E+06	3.53E+06	5.86E+06	3.93E+06	5.53E+06	3.92E+06	5.84E+06
N,N-Dimethylarginine	3.46E+09	1.84E+09	1.99E+09	1.61E+09	2.77E+09	3.03E+09	2.01E+09	1.47E+09	2.88E+09
N,N-Dimethyllysine	1.77E+08	1.51E+08	1.16E+08	1.11E+08	1.59E+08	1.84E+08	2.84E+08	1.24E+08	1.74E+08
N,N,N-Trimethyllysine	7.62E+08	7.19E+08	5.71E+08	4.72E+08	4.72E+08	5.66E+08	4.24E+08	4.61E+08	5.00E+08
N6-(delta2-Isopentenyl)-adenine	1.64E+07	2.19E+07	3.77E+07	1.67E+07	1.59E+07	8.86E+06	2.10E+07	1.26E+07	8.72E+06
NAD+	4.28E+05	4.16E+05	3.12E+05	8.60E+05	4.37E+05	1.14E+06	1.95E+06	2.01E+06	7.51E+05
NADH	2.68E+05	0.00E+00	1.91E+05	7.24E+05	4.96E+05	6.35E+06	4.02E+06	6.67E+06	2.73E+06
Nicotinamide	2.72E+09	2.58E+09	2.80E+09	3.35E+09	2.86E+09	2.97E+09	2.05E+09	2.71E+09	2.74E+09
Nicotinamide mononucleotide	1.45E+05	7.11E+05	9.61E+05	1.02E+06	9.49E+05	5.80E+05	6.90E+05	1.23E+06	1.20E+06
Normetanephrine	1.42E+06	1.29E+06	1.71E+06	2.53E+06	1.42E+06	1.38E+06	1.11E+06	5.93E+05	7.61E+05
O-Acetylserine	2.23E+06	2.33E+06	6.68E+05	0.00E+00	1.53E+06	1.37E+06	1.62E+05	1.14E+06	3.23E+05
Octopamine	6.85E+05	3.22E+05	9.38E+05	1.95E+06	7.20E+05	1.06E+06	2.53E+05	6.21E+05	0.00E+00
Ophthalmate	1.15E+07	2.09E+07	1.28E+07	2.01E+07	9.71E+06	9.28E+06	2.43E+07	2.39E+07	1.40E+07
Ornithine	3.33E+07	2.21E+07	2.61E+07	2.78E+07	2.15E+07	2.95E+07	4.37E+07	2.38E+07	2.24E+07
Orotate	1.35E+08	1.72E+08	1.25E+08	1.46E+08	1.70E+08	1.51E+08	1.27E+08	1.98E+08	1.46E+08
Oxoproline	4.60E+07	2.78E+07	5.09E+07	4.49E+07	4.28E+07	4.59E+07	2.56E+07	2.35E+07	4.18E+07
P-DMEA	1.49E+08	1.27E+08	1.26E+08	1.21E+08	1.42E+08	1.24E+08	1.19E+08	8.98E+07	1.15E+08
Pantothenate	1.23E+06	1.17E+06	1.07E+06	1.45E+06	1.89E+06	1.21E+06	4.19E+05	1.17E+06	1.10E+06
PC (20:0)	2.72E+06	3.46E+06	4.13E+06	1.65E+06	3.97E+06	3.36E+06	1.57E+06	1.76E+06	1.78E+06
PC (32:0)	8.98E+08	8.79E+08	1.66E+09	1.06E+09	1.84E+09	1.22E+09	6.50E+08	1.45E+09	1.31E+09
PC (32:1)	2.57E+09	2.00E+09	2.30E+09	2.21E+09	2.81E+09	2.83E+09	2.17E+09	2.35E+09	2.43E+09
PC (32:2)	3.48E+08	2.45E+08	3.01E+08	3.37E+08	4.37E+08	4.03E+08	2.98E+08	3.28E+08	3.35E+08
PC (34:1)	6.94E+09	6.55E+09	8.26E+09	5.67E+09	8.44E+09	8.77E+09	4.33E+09	8.47E+09	7.01E+09
PC (34:2)	7.68E+09	4.86E+09	7.79E+09	7.12E+09	8.76E+09	8.52E+09	6.37E+09	8.57E+09	7.57E+09
PC (36:1)	1.53E+08	2.18E+08	2.47E+08	1.21E+08	1.66E+08	1.90E+08	1.20E+08	2.47E+08	1.85E+08
PC (36:2)	3.01E+09	3.29E+09	4.00E+09	3.45E+09	4.19E+09	4.21E+09	2.18E+09	4.42E+09	3.48E+09
PC (36:4)	1.01E+10	7.47E+09	1.15E+10	1.07E+10	1.04E+10	1.25E+10	7.78E+09	1.08E+10	1.01E+10
PC (36:5)	5.97E+08	4.56E+08	5.65E+08	6.14E+08	6.27E+08	8.08E+08	4.53E+08	6.83E+08	5.82E+08
PC (38:4)	4.67E+09	4.58E+09	6.23E+09	5.13E+09	4.45E+09	5.22E+09	2.77E+09	5.89E+09	4.65E+09
PC (38:5)	3.14E+09	2.93E+09	3.51E+09	3.21E+09	3.03E+09	3.73E+09	2.28E+09	3.23E+09	2.87E+09
PC (40:4)	1.33E+08	1.36E+08	2.46E+08	1.90E+08	1.74E+08	2.12E+08	1.19E+08	2.03E+08	1.73E+08
PC (40:5)	4.89E+08	4.20E+08	4.99E+08	4.14E+08	4.87E+08	5.72E+08	3.38E+08	4.15E+08	4.14E+08
PC (40:6)	6.09E+08	5.59E+08	8.06E+08	7.71E+08	6.37E+08	7.60E+08	4.53E+08	7.62E+08	6.46E+08
PC (40:8)	2.94E+08	2.91E+08	3.44E+08	3.46E+08	2.81E+08	3.95E+08	1.83E+08	4.28E+08	2.56E+08
PC (44:8)	2.67E+07	2.95E+07	6.86E+07	6.02E+07	2.78E+07	6.52E+07	2.29E+07	6.88E+07	5.27E+07
PE (32:0)	3.64E+06	0.00E+00	8.16E+05	1.73E+06	2.04E+06	6.67E+06	3.59E+06	5.26E+06	3.03E+06
PE (34:1)	7.41E+07	4.89E+07	4.62E+07	4.89E+07	5.44E+07	6.31E+07	2.80E+07	6.34E+07	4.69E+07
PE (34:2)	5.05E+07	0.00E+00	5.00E+07	2.50E+07	4.41E+07	4.99E+07	3.04E+07	3.67E+07	4.94E+07
PE (36:1)	1.69E+08	1.24E+08	1.51E+08	1.15E+08	1.54E+08	1.86E+08	1.16E+08	1.65E+08	1.11E+08
PE (36:2)	1.34E+08	8.24E+07	1.36E+08	1.64E+08	2.23E+08	1.98E+08	9.46E+07	1.10E+08	1.22E+08
PE (36:3)	9.73E+07	4.20E+07	8.52E+07	5.40E+07	7.93E+07	1.04E+08	5.09E+07	9.12E+07	7.81E+07
PE (38:1)	5.56E+07	3.43E+07	8.19E+07	3.33E+07	2.69E+07	2.97E+07	3.05E+07	6.25E+07	4.49E+07
PE (38:3)	6.98E+07	2.62E+07	5.14E+07	4.18E+07	4.06E+07	3.80E+07	2.45E+07	6.45E+07	5.50E+07
PE (38:4)	5.16E+08	5.91E+08	0.00E+00	4.95E+08	6.02E+08	7.72E+08	3.10E+08	4.92E+08	6.54E+08
PE (38:5)	4.76E+08	2.48E+08	4.59E+08	4.58E+08	5.01E+08	5.58E+08	2.84E+08	3.48E+08	4.18E+08
PE (38:6)	1.64E+08	7.69E+07	1.83E+08	1.71E+08	1.66E+08	1.84E+08	1.16E+08	1.27E+08	1.17E+08
PE (40:5)	1.05E+08	1.13E+08	9.88E+07	9.49E+07	9.30E+07	1.30E+08	5.40E+07	1.00E+08	7.53E+07
PE (40:7)	1.39E+08	7.02E+07	1.37E+08	1.49E+08	1.44E+08	1.36E+08	6.96E+07	1.11E+08	8.62E+07
Pentanoate	8.63E+04	8.04E+05	8.60E+04	6.23E+05	4.35E+05	1.23E+05	3.46E+05	5.78E+04	2.18E+05
Pentitols	1.67E+07	2.24E+07	1.31E+07	2.44E+07	1.90E+07	3.62E+07	4.71E+07	2.91E+07	4.07E+07
Pentoses	2.42E+06	4.13E+06	2.36E+06	2.96E+06	2.87E+06	3.57E+06	3.14E+06	4.41E+06	3.73E+06
Phenylalanine	6.66E+09	4.87E+09	4.59E+09	5.10E+09	6.42E+09	6.38E+09	6.24E+09	4.48E+09	6.17E+09
Phenylpyruvate	8.36E+07	6.85E+07	1.33E+08	1.54E+08	3.19E+08	1.56E+07	1.46E+07	1.99E+07	1.28E+07
Phosphoethanolamine	7.38E+08	8.27E+08	7.35E+08	7.32E+08	6.72E+08	6.69E+08	9.15E+08	7.12E+08	6.82E+08
Phosphorylcholine	8.77E+09	7.44E+09	7.36E+09	7.32E+09	7.49E+09	7.23E+09	6.01E+09	5.75E+09	6.94E+09
Phosphoserine	1.34E+06	1.29E+06	3.48E+06	2.95E+06	3.31E+06	2.72E+06	2.75E+05	1.74E+06	2.03E+06
PI (32:0)	4.05E+08	4.08E+08	3.77E+08	3.26E+08	4.77E+08	4.55E+08	3.81E+08	3.71E+08	3.50E+08
Pipecolate	3.56E+07	4.37E+07	2.98E+07	3.34E+07	4.34E+07	5.35E+07	4.97E+07	3.80E+07	5.87E+07
Platelet-activating factor	1.38E+09	1.77E+09	2.13E+09	2.04E+09	1.27E+09	2.19E+09	1.19E+09	2.08E+09	1.78E+09
Proline	3.45E+09	3.12E+09	2.91E+09	2.82E+09	4.10E+09	3.68E+09	4.34E+09	2.84E+09	3.87E+09
PS (34:2)	3.35E+08	2.29E+08	3.18E+08	2.78E+08	3.98E+08	3.10E+08	2.37E+08	2.49E+08	2.76E+08
PS (36:1)	2.92E+08	3.58E+08	4.17E+08	2.77E+08	5.20E+08	2.83E+08	1.97E+08	2.92E+08	2.89E+08
PS (36:4)	1.20E+09	1.01E+09	1.13E+09	1.00E+09	1.47E+09	1.43E+09	1.14E+09	1.24E+09	1.23E+09
PS (38:3)	4.38E+08	3.62E+08	3.81E+08	3.11E+08	5.97E+08	4.69E+08	3.49E+08	3.09E+08	4.55E+08
PS (38:5)	8.41E+08	8.36E+08	7.85E+08	6.82E+08	9.53E+08	9.33E+08	7.49E+08	7.61E+08	7.33E+08
PS (38:6)	6.70E+08	5.96E+08	7.57E+08	6.26E+08	7.78E+08	7.62E+08	5.78E+08	8.03E+08	6.77E+08
PS (40:5)	5.34E+08	3.95E+08	4.63E+08	3.66E+08	6.66E+08	5.12E+08	3.22E+08	3.14E+08	4.01E+08
PS (40:6)	1.28E+09	1.31E+09	1.68E+09	1.37E+09	1.62E+09	1.36E+09	9.19E+08	1.36E+09	1.18E+09
PS (40:7)	4.63E+08	5.48E+08	5.10E+08	4.78E+08	5.53E+08	5.12E+08	4.00E+08	5.24E+08	4.07E+08
Psicose	2.65E+07	3.62E+07	2.84E+07	3.37E+07	3.00E+07	4.23E+07	4.28E+07	4.56E+07	4.55E+07
Pyridoxal	3.24E+07	3.51E+07	4.23E+07	3.93E+07	4.08E+07	4.46E+07	3.67E+07	3.76E+07	4.00E+07
Pyrrole 2-carboxylate	1.39E+07	1.36E+07	1.23E+07	1.26E+07	1.75E+07	1.35E+07	1.64E+07	1.30E+07	1.68E+07
Pyruvate	4.76E+08	4.21E+08	3.94E+08	4.26E+08	4.39E+08	1.44E+09	1.35E+09	1.67E+09	1.24E+09
Quinolinate	1.19E+07	1.32E+07	1.41E+07	1.26E+07	1.09E+07	7.22E+06	7.55E+06	1.03E+07	7.68E+06
Quinoline	7.56E+05	4.07E+05	5.55E+05	4.26E+05	9.80E+05	8.37E+05	5.19E+05	5.81E+05	1.11E+06
Resorcinol monoacetate	2.00E+06	3.29E+06	1.55E+06	1.65E+06	2.39E+06	2.02E+06	0.00E+00	3.11E+06	1.84E+06
Riboflavin	5.09E+06	4.99E+06	2.30E+05	0.00E+00	4.45E+06	6.04E+06	4.09E+06	6.25E+06	6.61E+06
Ribulose/Ribose/Xylulose 5-phosphate	1.91E+08	1.50E+08	1.59E+08	1.74E+08	1.35E+08	2.87E+08	2.68E+08	2.21E+08	2.29E+08
S-Acetylthioethanolamine	1.08E+05	3.56E+04	1.74E+05	1.16E+05	7.39E+04	1.01E+05	8.24E+04	2.20E+04	7.87E+04
S-Adenosylhomocysteine	1.32E+07	1.82E+07	1.64E+07	1.79E+07	2.24E+07	1.77E+07	1.54E+07	2.13E+07	1.70E+07
S-Adenosylmethionine	3.28E+08	4.15E+08	4.12E+08	4.76E+08	4.04E+08	2.47E+08	2.25E+08	3.61E+08	2.87E+08
S-Carboxymethylcysteine	8.88E+04	3.29E+05	3.75E+04	1.96E+05	2.90E+05	6.43E+04	1.45E+05	9.93E+04	7.43E+04
S-Methylthioadenosine	3.68E+07	3.49E+07	6.13E+07	5.26E+07	5.56E+07	3.14E+07	3.37E+07	3.87E+07	3.21E+07
SAICA	2.31E+05	1.06E+06	1.07E+06	1.27E+06	1.79E+06	1.11E+06	2.71E+04	1.89E+06	1.85E+06
Sedoheptulose 1,7-bisphosphate	1.91E+07	1.53E+07	1.28E+07	1.23E+07	1.24E+07	5.83E+07	2.50E+08	4.33E+07	5.35E+07
Sedoheptulose 7-phosphate	2.09E+08	2.63E+08	2.74E+08	3.81E+08	1.64E+08	2.96E+08	4.08E+08	3.46E+08	2.66E+08
Ser-Arg	5.97E+08	5.04E+08	6.32E+08	6.10E+08	5.52E+08	6.33E+08	5.47E+08	5.22E+08	5.73E+08
Serine	9.98E+08	7.20E+08	7.32E+08	6.71E+08	9.97E+08	9.39E+08	1.09E+09	5.96E+08	9.62E+08
SM (d18:1/14:0)	1.26E+07	5.82E+06	1.90E+07	8.54E+06	8.45E+06	1.29E+07	7.17E+06	7.98E+06	9.31E+06
SM (d18:1/16:0)	5.27E+08	4.25E+08	8.52E+08	4.92E+08	6.90E+08	5.86E+08	3.40E+08	6.36E+08	6.70E+08
SM (d18:1/18:0)	1.74E+06	3.55E+06	3.36E+06	0.00E+00	7.74E+05	1.96E+06	3.87E+05	4.43E+06	3.68E+06
SM (d18:1/18:1)	5.90E+06	3.03E+06	1.41E+07	6.25E+06	8.27E+06	6.46E+06	6.26E+06	6.09E+06	9.46E+06
Sphingosine	2.12E+08	5.35E+07	1.62E+08	1.65E+08	1.64E+08	2.62E+08	1.04E+08	6.62E+07	2.30E+08
Stachydrine	1.26E+09	1.31E+09	1.49E+09	1.03E+09	9.70E+08	1.12E+09	1.75E+09	1.58E+09	7.75E+08
Succinate	6.13E+07	1.04E+08	1.03E+08	1.24E+08	7.84E+07	3.38E+08	2.71E+08	3.42E+08	2.38E+08
Sulfolactate	6.31E+06	5.79E+06	6.36E+06	5.79E+06	6.04E+06	5.46E+06	7.14E+06	4.74E+06	4.85E+06
Tartrate	7.44E+05	3.56E+05	4.44E+05	2.29E+05	2.45E+05	5.59E+05	1.17E+06	5.38E+05	2.96E+05
Taurine	6.93E+09	5.87E+09	6.44E+09	7.01E+09	6.68E+09	6.40E+09	5.69E+09	5.74E+09	5.47E+09
Taurocyamine	2.34E+07	3.02E+07	3.61E+07	4.29E+07	1.87E+07	2.09E+07	2.14E+07	2.61E+07	2.45E+07
Theanine	2.23E+07	3.68E+07	3.12E+07	2.62E+07	2.94E+07	1.94E+07	3.37E+07	3.43E+07	2.45E+07
Thiamine	3.08E+07	1.21E+08	7.72E+07	7.47E+07	1.64E+08	2.85E+07	1.10E+07	5.35E+07	6.55E+07
Thiamine monophosphate	4.97E+06	5.93E+06	5.28E+06	7.01E+06	3.53E+06	1.90E+06	2.37E+06	4.33E+06	1.89E+06
Thioproline	2.05E+07	1.72E+07	1.66E+07	1.38E+07	2.03E+07	1.75E+07	5.73E+07	1.52E+07	1.57E+07
Thr-Arg	4.23E+08	4.25E+08	4.91E+08	4.49E+08	4.31E+08	4.83E+08	1.04E+08	4.14E+08	4.84E+08
Threonate	1.18E+08	1.24E+08	1.07E+08	1.08E+08	1.33E+08	1.08E+08	1.46E+08	7.83E+07	9.65E+07
Threonine	1.40E+09	1.07E+09	1.02E+09	9.10E+08	1.53E+09	1.38E+09	1.42E+09	1.04E+09	1.39E+09
Thymidine monophosphate	2.75E+07	5.20E+07	2.92E+07	5.54E+07	2.19E+07	1.45E+07	1.78E+07	3.87E+07	9.92E+06
Thymine	3.11E+07	1.14E+08	2.72E+07	1.11E+08	3.95E+07	1.16E+08	5.50E+07	9.85E+07	3.44E+07
Trigonelline	1.79E+07	1.89E+07	1.70E+07	1.77E+07	1.47E+07	1.46E+07	1.77E+07	1.90E+07	1.37E+07
Tryptophan	3.69E+08	3.26E+08	3.08E+08	2.72E+08	4.47E+08	3.94E+08	2.45E+08	2.61E+08	4.70E+08
Tyr-Arg	1.49E+08	2.84E+08	2.98E+08	3.00E+08	2.01E+08	1.70E+08	7.23E+07	3.29E+08	1.75E+08
Tyramine	1.20E+06	1.30E+06	1.25E+06	0.00E+00	2.18E+06	1.60E+06	0.00E+00	0.00E+00	0.00E+00
Tyrosine	1.99E+09	1.46E+09	1.46E+09	1.53E+09	2.03E+09	1.97E+09	1.90E+09	1.45E+09	1.90E+09
UDP-glucose	4.48E+08	5.84E+08	4.83E+08	5.33E+08	4.20E+08	8.53E+07	9.71E+07	1.76E+08	1.06E+08
UDP-N-acetylglucosamine	7.61E+08	8.84E+08	7.84E+08	8.50E+08	8.13E+08	5.98E+08	7.35E+08	8.35E+08	6.79E+08
Uracil	4.83E+09	3.82E+09	3.54E+09	4.11E+09	4.31E+09	5.71E+09	4.36E+09	5.42E+09	5.41E+09
Urate	2.90E+09	2.26E+09	2.50E+09	3.21E+09	2.63E+09	1.02E+09	8.21E+08	7.62E+08	6.06E+08
Ureidopropionate	3.78E+07	3.96E+07	4.22E+07	3.25E+07	3.94E+07	3.82E+07	3.54E+07	3.02E+07	3.47E+07
Ureidosuccinate	5.29E+06	5.36E+06	3.85E+06	6.84E+06	4.06E+06	9.65E+06	4.37E+06	1.37E+07	6.84E+06
Uridine	2.00E+09	1.88E+09	1.73E+09	1.48E+09	2.28E+09	2.04E+09	2.47E+09	1.89E+09	2.55E+09
Uridine diphosphate	1.77E+07	2.36E+07	1.69E+07	1.97E+07	1.73E+07	1.08E+07	2.62E+07	1.67E+07	1.27E+07
Uridine monophosphate	3.75E+08	5.20E+08	4.88E+08	6.08E+08	2.89E+08	1.65E+08	1.96E+08	4.27E+08	1.85E+08
Uridine triphosphate	1.99E+06	2.09E+06	1.71E+06	2.06E+06	2.75E+06	3.74E+06	7.38E+06	3.07E+06	3.55E+06
Urocanate	2.86E+06	2.04E+06	7.63E+05	0.00E+00	1.65E+06	7.77E+05	6.63E+05	1.34E+06	1.74E+06
Val-Lys	1.09E+05	1.65E+05	4.80E+04	4.00E+05	5.55E+05	3.20E+05	4.06E+05	2.07E+05	2.11E+05
Val-Phe	4.29E+08	7.98E+08	8.20E+08	9.35E+08	6.51E+08	6.14E+08	3.02E+08	9.26E+08	5.68E+08
Valine	1.63E+09	1.26E+09	1.14E+09	1.15E+09	1.69E+09	1.62E+09	1.82E+09	1.12E+09	1.81E+09
Xanthine	4.87E+09	3.79E+09	3.53E+09	3.75E+09	4.89E+09	4.72E+09	4.68E+09	3.33E+09	4.30E+09
Xanthosine	5.73E+07	6.88E+07	4.33E+07	4.73E+07	1.56E+08	2.44E+08	2.55E+08	1.55E+08	1.98E+08
Xanthosine monophosphate	5.02E+06	3.03E+06	1.58E+06	1.70E+06	5.66E+06	6.76E+06	8.74E+06	2.12E+06	6.24E+06
