## Supplementary material for "Stem cell function *in vivo* is supported by an alternative glycolysis endpoint": Table S2

	HSC_079	HSC_080	HSC_082	HSC_242	HSC_243	HSC_247	HSC_248	HSC_077	HSC_078	HSC_244	HSC_246	HSC_249	HSC_250
	WT	WT	WT	WT	WT	WT	WT	KO	KO	KO	KO	KO	KO
1-Aminocyclopropanecarboxylate	1.59E+06	1.27E+06	1.17E+06	1.17E+06	2.07E+06	5.54E+05	1.19E+06	8.07E+05	2.57E+06	1.85E+06	2.91E+06	1.38E+06	1.56E+06
2-/3-Phosphoglycerate	4.26E+05	6.24E+05	1.43E+06	5.64E+05	6.77E+05	1.35E+06	8.95E+05	1.40E+06	1.05E+06	3.03E+06	4.17E+06	1.65E+06	4.22E+06
2-Hydroxybutyrate	4.98E+05	1.98E+06	1.34E+06	8.19E+06	1.59E+07	1.24E+06	0.00E+00	1.99E+06	0.00E+00	1.32E+07	1.88E+05	4.16E+05	1.47E+05
2',4'-Dihydroxyacetophenone	6.25E+06	5.63E+06	3.82E+06	4.03E+06	6.45E+06	2.91E+06	3.37E+06	9.29E+06	1.79E+06	3.80E+06	3.22E+06	2.08E+06	3.52E+06
3-Hydroxycarnitine (14:0)	1.33E+05	9.28E+04	2.58E+05	1.28E+05	7.94E+04	1.47E+05	3.85E+05	3.34E+05	4.68E+05	3.20E+05	1.14E+05	3.81E+04	2.63E+05
3-Hydroxycarnitine (16:0)	1.49E+05	1.01E+05	4.40E+05	1.83E+05	2.94E+05	3.50E+05	4.95E+05	2.75E+05	5.59E+05	2.91E+05	7.73E+04	1.47E+05	2.13E+05
3-Hydroxycarnitine (18:1)	2.39E+05	1.92E+05	2.89E+05	2.63E+05	3.17E+05	5.91E+05	3.33E+05	4.59E+05	3.71E+05	2.34E+05	3.18E+04	5.66E+05	2.05E+05
3-Hydroxycarnitine (4:0)	8.80E+05	9.81E+05	1.23E+06	1.25E+06	1.79E+06	1.28E+06	1.17E+06	1.37E+06	1.59E+06	2.50E+06	3.78E+06	1.33E+06	3.05E+06
3-Hydroxycarnitine (5:0)	0.00E+00	2.14E+05	1.14E+05	4.64E+05	1.09E+06	1.56E+05	1.99E+05	7.05E+04	2.77E+05	9.56E+03	0.00E+00	3.36E+05	2.58E+05
6-Carboxyhexanoate	2.40E+06	1.41E+06	1.43E+06	2.49E+06	7.50E+06	2.45E+06	1.09E+06	1.20E+06	2.12E+06	4.40E+06	2.22E+06	1.87E+06	2.13E+06
Acetyl-CoA	1.11E+05	2.64E+04	1.15E+04	3.66E+04	6.06E+04	8.30E+04	4.58E+04	4.58E+04	0.00E+00	9.74E+04	1.06E+05	1.04E+05	1.22E+05
Acetylaminoadipate	5.44E+05	5.44E+05	3.05E+05	6.85E+05	4.96E+05	6.10E+05	9.26E+05	7.70E+05	6.96E+05	7.88E+05	1.12E+06	9.11E+05	8.43E+05
Acetylcarnitine	6.19E+07	5.77E+07	9.31E+07	8.45E+07	7.61E+07	7.31E+07	8.03E+07	9.33E+07	9.11E+07	9.58E+07	1.13E+08	7.73E+07	6.44E+07
Acetylcholine	5.13E+05	3.10E+05	1.66E+06	1.26E+06	9.70E+05	2.76E+04	3.35E+06	1.43E+06	3.58E+06	1.16E+06	2.00E+06	4.93E+06	7.02E+05
Adenosine	9.58E+06	9.39E+06	1.22E+07	8.79E+06	1.09E+07	1.48E+07	1.40E+07	1.26E+07	9.38E+06	7.10E+06	1.71E+07	1.33E+07	1.75E+07
Adenosine diphosphate	3.05E+06	2.67E+06	1.88E+06	2.05E+06	2.32E+06	2.26E+06	3.94E+06	2.25E+06	2.18E+06	1.85E+06	3.55E+06	3.02E+06	2.47E+06
Adenosine monophosphate	2.81E+06	3.55E+06	2.90E+06	2.03E+06	2.15E+06	2.71E+06	4.28E+06	2.48E+06	2.89E+06	2.40E+06	6.61E+06	4.47E+06	5.21E+06
Adenosine triphosphate	6.23E+06	7.12E+06	1.01E+07	4.27E+06	5.22E+06	6.66E+06	5.52E+06	6.25E+06	4.24E+06	6.31E+06	1.00E+07	5.78E+06	7.46E+06
ADP-ribose	1.06E+05	1.63E+05	7.74E+04	0.00E+00	8.88E+04	2.24E+05	7.81E+04	1.61E+05	1.42E+05	2.57E+05	3.07E+05	1.13E+05	4.41E+05
Alanine	1.04E+07	7.46E+06	1.11E+07	9.01E+06	1.28E+07	7.14E+06	9.68E+06	1.28E+07	1.54E+07	1.41E+07	1.24E+07	1.61E+07	1.35E+07
alpha-Ketoglutarate	6.39E+06	6.25E+06	4.03E+06	4.96E+06	5.89E+06	4.45E+06	4.74E+06	5.75E+06	6.17E+06	5.35E+06	6.14E+06	5.11E+06	6.62E+06
Anserine	1.40E+06	1.16E+06	2.29E+06	1.94E+06	1.78E+06	8.41E+05	8.82E+05	1.43E+06	1.79E+06	3.38E+06	1.44E+06	5.84E+05	1.79E+06
Arg-Ala	1.16E+06	8.28E+05	8.60E+05	5.82E+05	7.48E+05	9.45E+05	5.40E+05	9.33E+05	1.40E+06	1.86E+06	1.00E+06	8.19E+05	1.02E+06
Arginine	2.32E+07	3.84E+07	4.74E+07	3.21E+07	3.33E+07	3.96E+07	3.52E+07	3.79E+07	3.30E+07	3.53E+07	5.24E+07	4.12E+07	4.25E+07
Argininosuccinate	0.00E+00	0.00E+00	2.07E+04	1.84E+04	0.00E+00	8.49E+04	1.60E+04	3.00E+04	5.14E+04	4.00E+04	5.52E+04	8.18E+04	1.49E+05
Ascorbate	3.15E+05	4.08E+05	7.26E+05	7.44E+05	6.07E+05	3.32E+05	8.53E+05	6.23E+05	8.78E+05	9.95E+05	2.32E+06	4.93E+05	1.83E+06
Asparagine	1.96E+06	1.68E+06	1.75E+06	1.49E+06	1.73E+06	1.99E+06	1.65E+06	2.04E+06	2.18E+06	2.05E+06	2.66E+06	2.40E+06	1.91E+06
Aspartate	3.30E+07	1.69E+07	1.61E+07	8.08E+06	8.73E+06	2.18E+07	1.62E+07	1.50E+07	1.47E+07	9.82E+06	1.35E+07	2.09E+07	1.16E+07
beta-Alanine	4.03E+06	4.35E+06	1.10E+07	1.24E+07	1.29E+07	1.24E+07	1.02E+07	2.63E+07	1.54E+07	2.09E+07	1.56E+07	1.60E+07	1.32E+07
Betaine	2.96E+07	2.82E+07	3.61E+07	5.04E+07	4.64E+07	2.43E+07	3.35E+07	3.55E+07	4.73E+07	4.53E+07	3.54E+07	2.65E+07	1.90E+07
Carnitinamide	3.21E+05	4.88E+05	0.00E+00	0.00E+00	2.73E+05	5.57E+05	4.67E+05	5.01E+05	3.78E+05	3.62E+05	9.99E+05	7.51E+05	9.11E+05
Carnitine	5.30E+07	4.21E+07	5.98E+07	2.10E+07	1.90E+07	3.81E+07	6.99E+07	2.84E+07	5.45E+07	2.44E+07	5.04E+07	9.14E+07	5.48E+07
Carnitine (10:0)	1.55E+05	1.01E+05	2.35E+05	0.00E+00	0.00E+00	1.88E+05	4.43E+05	1.98E+05	1.60E+05	0.00E+00	8.88E+04	0.00E+00	1.49E+05
Carnitine (12:0)	5.38E+05	3.02E+05	8.64E+05	2.42E+05	4.01E+05	9.15E+05	9.71E+05	3.95E+05	5.47E+05	2.75E+05	1.67E+05	4.65E+05	3.40E+05
Carnitine (14:0)	4.13E+06	2.64E+06	4.46E+06	2.51E+06	4.24E+06	3.75E+06	4.51E+06	2.20E+06	3.36E+06	1.30E+06	2.20E+06	3.44E+06	1.36E+06
Carnitine (16:0)	1.20E+07	1.08E+07	1.57E+07	1.51E+07	1.39E+07	1.44E+07	1.67E+07	1.11E+07	1.18E+07	6.59E+06	1.26E+07	1.03E+07	9.88E+06
Carnitine (16:1)	9.21E+06	7.88E+06	1.12E+07	5.83E+06	7.41E+06	6.73E+06	9.18E+06	7.09E+06	7.15E+06	4.24E+06	6.28E+06	6.12E+06	3.60E+06
Carnitine (17:0)	2.74E+04	2.08E+05	2.13E+05	2.21E+05	1.35E+05	2.78E+05	2.24E+05	5.62E+04	1.64E+05	4.07E+05	1.92E+05	6.48E+05	4.09E+05
Carnitine (18:0)	3.34E+06	2.41E+06	3.17E+06	5.13E+06	5.35E+06	4.98E+06	4.88E+06	2.47E+06	3.22E+06	2.26E+06	3.47E+06	6.95E+06	4.21E+06
Carnitine (18:1)	1.22E+07	1.11E+07	1.31E+07	1.21E+07	1.31E+07	1.44E+07	2.22E+07	1.16E+07	1.22E+07	6.72E+06	1.46E+07	1.08E+07	1.02E+07
Carnitine (20:0)	7.23E+05	2.15E+05	7.24E+05	1.33E+06	1.67E+06	7.41E+05	1.37E+06	5.81E+05	1.05E+06	8.85E+05	5.60E+05	2.87E+05	8.75E+05
Carnitine (3:0)	4.46E+06	5.61E+06	4.29E+06	3.97E+06	5.60E+06	3.02E+06	5.98E+06	3.31E+06	2.50E+06	4.36E+06	4.34E+06	6.69E+06	3.39E+06
Carnitine (4:0)	3.65E+05	6.42E+05	4.30E+05	5.78E+05	6.51E+05	5.06E+05	4.74E+05	4.51E+05	2.66E+05	3.13E+05	1.87E+05	3.64E+05	6.12E+05
Carnitine (8:0)	2.31E+05	5.45E+05	1.02E+06	3.85E+06	4.78E+06	9.41E+05	7.60E+05	1.31E+06	4.03E+05	6.38E+06	3.25E+05	2.67E+05	6.23E+05
Carnosine	1.07E+06	1.00E+06	1.08E+06	8.46E+05	1.03E+06	6.18E+05	4.31E+05	8.75E+05	1.08E+06	1.24E+06	8.59E+05	5.89E+05	9.61E+05
CDP-ethanolamine	5.30E+05	5.19E+05	5.83E+05	9.68E+05	6.55E+05	1.72E+05	3.18E+05	6.13E+05	5.22E+05	2.98E+05	3.06E+05	6.60E+05	2.17E+05
Citicoline	2.56E+05	3.62E+05	2.75E+05	3.51E+05	3.84E+05	3.91E+05	4.13E+05	3.63E+05	2.18E+05	5.83E+05	5.68E+05	3.49E+05	4.39E+05
Citrate/Isocitrate	1.30E+09	4.43E+07	5.89E+07	3.38E+07	3.66E+07	2.37E+08	2.87E+07	1.48E+08	1.15E+08	4.71E+07	5.69E+07	5.98E+07	1.32E+08
Citrulline	6.52E+06	6.51E+06	4.92E+06	6.09E+06	6.43E+06	7.25E+06	5.24E+06	6.79E+06	7.12E+06	6.40E+06	9.54E+06	8.47E+06	7.31E+06
Creatine	8.46E+07	8.76E+07	7.74E+07	3.76E+07	7.41E+07	6.93E+07	7.36E+07	5.80E+07	9.08E+07	7.76E+07	1.27E+08	1.03E+08	1.42E+08
Creatinine	5.68E+05	8.98E+05	1.41E+06	2.07E+06	1.64E+06	9.82E+05	1.07E+06	2.40E+06	9.45E+05	7.51E+05	2.43E+06	1.28E+06	2.08E+06
Cyclic ADP-ribose	1.52E+06	1.66E+06	1.48E+06	1.77E+06	1.54E+06	1.65E+06	1.67E+06	1.88E+06	2.17E+06	2.13E+06	2.25E+06	1.88E+06	2.43E+06
Decanoate	3.57E+07	5.37E+07	6.33E+07	6.18E+08	7.03E+08	4.68E+07	1.68E+07	5.35E+07	2.98E+07	6.83E+08	2.58E+07	4.15E+07	3.19E+07
Deoxycarnitine	4.05E+06	4.34E+06	2.95E+06	7.59E+05	1.21E+06	2.07E+06	2.33E+06	2.54E+06	3.25E+06	1.59E+06	4.75E+06	7.04E+06	4.21E+06
Deoxyguanosine diphosphate	3.05E+06	2.67E+06	1.88E+06	2.05E+06	2.32E+06	2.26E+06	3.94E+06	2.25E+06	2.18E+06	1.85E+06	3.55E+06	3.02E+06	2.47E+06
dimethylglycine	9.01E+07	9.55E+07	5.62E+07	4.32E+07	6.77E+07	4.62E+07	7.57E+07	7.58E+07	9.89E+07	7.16E+07	1.17E+08	8.73E+07	1.12E+08
FA (16:1)	2.67E+07	2.96E+07	3.31E+07	2.28E+07	2.14E+07	1.34E+07	2.67E+07	2.10E+07	2.19E+07	1.56E+07	2.67E+07	3.06E+07	1.66E+07
FA (20:2)	7.50E+05	1.38E+06	8.78E+05	1.29E+06	1.08E+06	1.11E+06	1.83E+06	1.36E+06	1.66E+06	7.92E+05	8.76E+05	1.56E+06	1.27E+06
FA (8:0)	3.48E+07	4.42E+07	9.04E+07	7.71E+08	8.71E+08	3.78E+07	1.44E+07	5.11E+07	1.93E+07	7.15E+08	1.59E+07	2.91E+07	2.42E+07
Fructose 6-phosphate	3.08E+04	4.40E+04	4.42E+04	0.00E+00	3.40E+04	2.17E+04	0.00E+00	1.22E+06	1.49E+06	1.19E+06	2.23E+06	1.27E+06	2.05E+06
Fumarate	1.72E+06	2.22E+06	8.28E+05	1.27E+06	2.44E+06	1.76E+06	7.84E+05	1.23E+06	1.38E+06	1.86E+06	2.40E+06	1.43E+06	1.91E+06
Gamma-linolenate	1.63E+06	2.27E+06	1.82E+06	1.51E+06	1.95E+06	3.88E+05	2.14E+06	1.61E+06	1.84E+06	9.02E+05	1.31E+06	2.35E+06	1.85E+06
Glu-Pro	1.91E+06	2.40E+06	1.64E+06	2.47E+06	2.32E+06	2.93E+06	2.40E+06	2.32E+06	2.89E+06	2.31E+06	3.03E+06	3.23E+06	2.75E+06
Glucose 6-phosphate	9.23E+04	1.66E+05	1.72E+05	6.39E+04	2.24E+05	3.07E+05	1.59E+05	3.55E+05	3.79E+05	8.44E+05	6.41E+05	4.76E+05	6.71E+05
Glucuronolactone	1.76E+04	8.86E+03	2.67E+04	6.74E+03	2.47E+04	1.65E+04	1.21E+04	2.23E+04	2.56E+04	2.19E+04	1.91E+04	1.44E+04	7.36E+03
Glutamate	4.12E+07	3.80E+07	3.17E+07	3.96E+07	3.26E+07	6.00E+07	3.93E+07	5.15E+07	5.66E+07	5.25E+07	8.69E+07	6.31E+07	7.83E+07
Glutamine	1.32E+07	1.40E+07	1.24E+07	1.12E+07	1.34E+07	2.42E+07	1.41E+07	1.97E+07	1.92E+07	1.76E+07	2.80E+07	2.16E+07	3.83E+07
Glutarate	9.23E+05	1.50E+06	1.62E+06	3.15E+06	2.40E+05	9.66E+05	8.48E+05	1.42E+06	1.48E+06	3.24E+06	2.54E+06	1.08E+06	9.79E+05
Glutathione	2.97E+07	2.87E+07	3.18E+07	2.47E+07	2.47E+07	3.27E+07	3.57E+07	3.50E+07	4.17E+07	3.80E+07	5.91E+07	3.46E+07	2.71E+07
Glutathione disulfide	2.52E+06	3.03E+06	5.15E+06	2.06E+06	2.38E+06	3.61E+06	2.29E+06	3.56E+06	1.83E+06	2.48E+06	4.50E+06	4.03E+06	3.35E+06
Glycerol 3-phosphate	6.00E+05	5.32E+05	5.68E+05	1.85E+05	4.45E+05	8.29E+05	7.97E+05	9.81E+05	8.80E+05	1.23E+06	2.13E+06	8.70E+05	2.15E+06
Glycerophosphocholine	1.06E+08	8.86E+07	1.80E+08	2.37E+08	1.97E+08	7.25E+07	1.75E+08	1.89E+08	2.12E+08	3.03E+08	3.80E+08	1.42E+08	2.49E+08
Glycerophosphoethanolamine	3.16E+06	3.08E+06	3.34E+06	3.33E+06	2.92E+06	2.88E+06	3.70E+06	3.16E+06	4.32E+06	3.59E+06	6.04E+06	3.44E+06	4.58E+06
Glycolaldehyde	3.98E+06	1.78E+06	2.40E+06	9.09E+06	1.00E+07	1.76E+06	2.50E+06	4.96E+06	5.95E+06	1.19E+07	0.00E+00	2.09E+06	1.35E+06
Guanidinoacetate	4.95E+06	4.79E+06	5.09E+06	3.62E+06	3.46E+06	5.11E+06	5.78E+06	5.68E+06	5.16E+06	4.51E+06	7.62E+06	6.99E+06	6.46E+06
Guanine	2.56E+05	2.16E+05	1.76E+05	1.40E+05	1.32E+05	1.71E+05	1.90E+05	1.73E+05	0.00E+00	1.65E+05	2.18E+05	2.96E+05	2.26E+05
Guanosine diphosphate	5.47E+04	1.43E+05	4.07E+05	1.25E+05	1.57E+05	1.79E+05	3.28E+05	9.54E+04	5.03E+04	1.75E+05	3.35E+05	2.82E+05	2.72E+05
Gulonolactone	1.70E+05	2.33E+05	4.77E+05	3.91E+05	2.46E+05	1.09E+05	4.63E+04	2.66E+05	1.33E+05	4.41E+05	1.44E+05	3.88E+05	1.66E+05
Hexosamines	4.93E+06	3.26E+06	3.05E+06	3.03E+06	3.34E+06	2.97E+06	3.27E+06	4.13E+06	5.81E+06	2.46E+06	3.97E+06	3.94E+06	3.64E+06
Histidine	3.04E+07	2.58E+07	1.30E+07	1.40E+07	2.27E+07	2.60E+07	9.64E+06	2.74E+07	1.80E+07	2.03E+07	2.06E+07	3.09E+07	2.04E+07
Homoarginine	3.87E+04	9.15E+04	1.02E+05	1.18E+05	2.38E+05	3.30E+05	1.41E+05	9.00E+04	6.81E+04	1.25E+05	2.34E+05	4.78E+05	2.52E+05
Hydroxy-FA (10:0)	6.75E+06	1.16E+07	8.19E+06	3.73E+07	4.53E+07	9.66E+06	1.89E+06	9.22E+06	3.53E+06	2.57E+07	5.64E+06	8.13E+06	3.67E+06
Hydroxy-FA (12:0)	1.50E+06	3.75E+06	3.82E+06	1.49E+07	1.34E+07	3.76E+06	6.20E+05	5.20E+06	8.33E+05	1.06E+07	1.43E+06	1.26E+06	1.34E+06
Hydroxy-FA (7:0)	2.15E+06	3.08E+06	2.10E+06	2.29E+07	2.66E+07	2.20E+06	8.56E+05	2.12E+06	1.29E+06	9.02E+06	1.60E+06	2.03E+06	6.94E+05
Hydroxy-FA (8:0)	3.15E+06	4.04E+06	4.13E+06	4.96E+07	4.19E+07	3.26E+06	1.61E+06	4.99E+06	2.25E+06	4.09E+07	2.35E+06	2.56E+06	2.40E+06
Hydroxycitrate	3.29E+06	3.81E+06	2.44E+06	2.87E+06	5.38E+06	2.69E+06	2.70E+06	5.40E+06	5.18E+06	4.98E+06	6.39E+06	5.03E+06	4.56E+06
Hypotaurine	6.44E+05	5.06E+05	9.66E+05	8.81E+05	1.05E+06	2.08E+06	1.03E+06	1.12E+06	1.23E+06	1.65E+06	2.75E+06	1.17E+06	1.90E+06
Hypoxanthine	3.83E+05	6.38E+05	1.26E+06	1.78E+05	5.30E+05	8.02E+05	7.18E+05	5.50E+05	4.14E+05	1.00E+06	1.43E+05	1.06E+06	1.36E+06
IMP	1.73E+06	1.69E+06	1.52E+06	9.45E+05	1.30E+06	1.41E+06	1.93E+06	1.18E+06	1.71E+06	1.96E+06	1.69E+06	1.72E+06	1.91E+06
Indole-3-acrylate	3.76E+05	2.82E+05	3.79E+05	3.17E+05	2.67E+05	2.67E+05	3.25E+05	2.60E+05	4.24E+05	4.14E+05	5.89E+05	5.06E+05	3.95E+05
Indoxyl sulfate	1.53E+04	0.00E+00	1.87E+04	3.56E+04	8.52E+04	2.06E+05	1.23E+05	3.04E+04	1.87E+04	4.74E+04	1.36E+05	2.34E+04	1.16E+05
Inosine	4.02E+04	1.07E+05	1.31E+05	0.00E+00	4.80E+04	8.95E+04	7.95E+04	2.34E+04	1.69E+04	4.10E+04	2.59E+04	1.42E+05	7.57E+04
Inosine monophosphate	8.40E+05	6.47E+05	9.48E+05	5.30E+05	7.27E+05	5.14E+05	1.15E+06	5.15E+05	3.24E+05	1.06E+06	1.28E+06	5.50E+05	1.03E+06
Isoleucine	2.82E+06	3.23E+06	2.71E+06	2.40E+06	2.57E+06	1.97E+06	3.04E+06	2.15E+06	2.57E+06	4.41E+06	2.99E+06	3.63E+06	5.33E+06
Itaconate	7.96E+06	8.12E+06	8.14E+06	6.67E+06	5.29E+06	6.59E+06	4.84E+06	1.01E+07	1.04E+07	9.96E+06	9.94E+06	8.88E+06	7.16E+06
Lysine	1.50E+06	1.84E+06	3.55E+06	1.42E+06	2.20E+06	2.26E+06	2.68E+06	2.33E+06	1.49E+06	1.78E+06	3.38E+06	2.15E+06	3.46E+06
Lyso-PC (16:0)	2.96E+07	1.56E+07	2.87E+07	9.89E+06	2.58E+07	4.13E+07	4.80E+07	1.42E+07	2.72E+07	1.35E+07	1.15E+07	2.30E+07	1.86E+07
Lyso-PC (17:0)	4.03E+05	1.90E+05	3.14E+05	5.61E+04	4.22E+05	5.51E+05	4.79E+05	2.67E+05	3.45E+05	1.07E+05	3.21E+05	2.77E+05	3.54E+05
Lyso-PC (18:0)	1.79E+07	1.36E+07	1.63E+07	1.01E+07	1.91E+07	2.57E+07	2.67E+07	1.35E+07	2.00E+07	8.96E+06	1.45E+07	1.83E+07	1.69E+07
Lyso-PC (18:1)	6.59E+06	4.93E+06	5.63E+06	2.99E+06	5.40E+06	7.16E+06	7.20E+06	4.33E+06	5.34E+06	2.15E+06	4.04E+06	6.07E+06	4.44E+06
Lyso-PC (18:2)	1.68E+06	9.13E+05	1.02E+06	9.01E+05	1.65E+06	2.40E+06	3.85E+06	8.63E+05	1.28E+06	7.58E+05	8.88E+05	1.28E+06	9.37E+05
Lyso-PE (16:0)	7.11E+05	4.16E+05	1.11E+06	2.93E+05	4.33E+05	1.09E+06	1.20E+06	9.25E+05	9.55E+05	8.04E+05	4.75E+05	6.47E+05	1.70E+06
Lyso-PE (18:0)	1.43E+06	9.86E+05	2.10E+06	5.35E+05	1.26E+06	2.30E+06	2.36E+06	1.58E+06	2.53E+06	1.60E+06	1.10E+06	1.55E+06	3.70E+06
Lyso-PE (18:1)	1.03E+06	3.47E+05	1.11E+06	2.35E+05	7.37E+05	1.30E+06	1.19E+06	9.24E+05	9.48E+05	8.66E+05	4.72E+05	4.53E+05	1.34E+06
Lyso-PE (20:4)	2.91E+06	1.27E+06	4.08E+06	1.70E+06	2.57E+06	3.61E+06	3.56E+06	3.08E+06	4.06E+06	1.79E+06	1.18E+06	2.29E+06	2.76E+06
Malate	3.52E+06	3.23E+06	5.59E+06	4.54E+06	5.42E+06	4.36E+06	3.23E+06	4.54E+06	3.14E+06	7.76E+06	1.01E+07	4.29E+06	8.50E+06
Maleate	1.01E+07	2.21E+07	1.98E+07	7.09E+07	9.26E+07	1.76E+07	1.90E+06	2.21E+07	4.76E+06	1.17E+08	5.94E+06	1.17E+07	7.01E+06
Maltose	1.19E+06	9.29E+05	7.22E+05	8.07E+05	2.19E+06	8.58E+05	9.78E+05	9.33E+05	1.58E+06	7.44E+05	1.57E+06	2.14E+06	8.46E+05
Methacholine	1.33E+07	2.83E+06	2.23E+07	1.70E+06	2.48E+06	3.41E+06	4.03E+07	1.78E+07	3.19E+07	1.76E+06	4.81E+07	2.67E+07	1.12E+07
Methionine	4.76E+05	4.97E+05	7.45E+05	6.87E+05	5.78E+05	5.31E+05	4.70E+05	7.08E+05	6.75E+05	1.18E+06	9.72E+05	6.19E+05	1.06E+06
Methyl 4-aminobutyrate	1.12E+08	8.07E+07	1.08E+08	1.02E+08	1.08E+08	3.67E+07	7.83E+07	6.04E+07	1.51E+08	8.88E+07	3.00E+07	6.93E+07	1.23E+07
Methylguanine	2.62E+04	2.45E+04	6.89E+04	4.63E+04	3.03E+04	3.20E+04	4.42E+04	9.13E+03	3.94E+04	8.67E+04	9.19E+04	2.95E+04	1.43E+05
Monoethylmalonate	9.23E+05	1.50E+06	1.62E+06	3.15E+06	2.40E+05	9.66E+05	8.48E+05	1.42E+06	1.48E+06	3.24E+06	2.54E+06	1.08E+06	9.79E+05
Myoinositol	3.35E+06	3.77E+06	2.82E+06	3.40E+06	3.70E+06	2.76E+06	4.28E+06	3.89E+06	5.07E+06	4.54E+06	5.48E+06	4.50E+06	5.37E+06
N-Acetylasparagine	2.20E+06	1.99E+05	2.07E+06	1.13E+06	4.68E+05	7.69E+05	9.99E+05	1.39E+06	1.94E+06	1.55E+06	1.59E+06	1.28E+06	2.09E+06
N-Acetylaspartate	3.06E+07	4.13E+07	2.15E+07	8.88E+06	9.24E+06	3.01E+07	2.33E+07	3.32E+07	3.48E+07	1.60E+07	5.22E+07	3.96E+07	5.67E+07
N-Acetylhexosamine sulfate	4.96E+04	5.23E+04	5.79E+04	4.09E+04	1.20E+04	1.38E+04	9.94E+04	3.78E+04	1.43E+05	4.21E+04	6.31E+04	1.11E+05	7.32E+04
N-Acetylneuraminate	0.00E+00	3.72E+04	1.47E+04	2.52E+05	5.10E+04	2.62E+04	2.45E+04	3.41E+04	3.31E+04	2.04E+04	4.10E+04	9.47E+04	9.37E+04
N-alpha-Acetyllysine	5.66E+05	2.47E+05	1.22E+06	8.79E+05	9.70E+05	2.33E+05	4.54E+05	1.55E+06	5.88E+05	1.93E+06	2.21E+06	1.95E+06	1.77E+06
N-Methylglutamate	6.95E+06	6.09E+06	4.80E+06	1.99E+06	4.61E+06	5.01E+06	5.07E+06	6.91E+06	7.46E+06	6.88E+06	8.10E+06	7.72E+06	6.00E+06
NAD+	5.15E+06	5.14E+06	5.10E+06	6.07E+06	5.38E+06	5.35E+06	5.61E+06	6.39E+06	7.24E+06	7.63E+06	1.17E+07	6.09E+06	8.13E+06
NADH	0.00E+00	2.41E+04	0.00E+00	3.09E+04	4.54E+04	1.51E+04	0.00E+00	1.28E+05	2.43E+05	1.67E+05	1.93E+05	3.29E+04	4.35E+05
NADP+	1.11E+06	1.21E+06	2.45E+06	1.01E+06	1.04E+06	1.20E+06	1.57E+06	1.22E+06	7.42E+05	1.20E+06	2.27E+06	1.29E+06	1.27E+06
Nicotinamide	1.90E+06	1.61E+06	2.53E+06	1.45E+06	1.63E+06	2.10E+06	1.54E+06	1.44E+06	2.23E+06	1.30E+06	1.68E+06	1.46E+06	2.29E+06
Ornithine	3.76E+05	5.00E+05	7.23E+05	4.25E+05	8.17E+05	8.23E+05	6.41E+05	2.87E+05	3.50E+05	0.00E+00	1.20E+06	6.32E+06	1.34E+06
Oxoadipate	6.89E+05	7.21E+05	7.96E+05	1.54E+06	1.68E+06	7.07E+05	3.67E+05	5.12E+05	7.04E+05	1.66E+06	5.55E+05	7.93E+05	4.52E+05
P-DMEA	2.57E+06	2.78E+06	3.41E+06	3.20E+06	3.30E+06	2.66E+06	3.08E+06	3.91E+06	4.04E+06	5.09E+06	6.35E+06	3.57E+06	4.22E+06
Pantothenate	4.13E+05	3.04E+05	8.94E+04	1.86E+05	3.86E+05	3.88E+05	3.55E+05	2.91E+05	1.20E+05	7.13E+05	1.69E+05	2.02E+05	1.53E+05
PC (32:0)	3.60E+07	3.59E+07	1.05E+07	1.39E+07	3.20E+07	3.59E+07	2.86E+07	2.59E+07	2.83E+07	9.06E+06	4.38E+06	2.44E+07	8.09E+06
PC (32:1)	4.71E+07	4.96E+07	2.37E+07	3.04E+07	5.71E+07	4.98E+07	4.29E+07	5.48E+07	4.09E+07	2.21E+07	1.19E+07	3.40E+07	1.57E+07
PC (32:2)	8.47E+06	9.53E+06	6.60E+06	5.21E+06	8.97E+06	1.10E+07	1.04E+07	1.17E+07	8.10E+06	5.07E+06	2.27E+06	6.67E+06	3.63E+06
PC (34:1)	1.34E+08	1.45E+08	4.70E+07	6.65E+07	1.45E+08	1.42E+08	1.25E+08	1.24E+08	1.20E+08	5.00E+07	1.68E+07	9.22E+07	3.37E+07
PC (34:2)	1.06E+08	1.09E+08	4.91E+07	7.83E+07	1.45E+08	1.43E+08	1.37E+08	1.07E+08	1.07E+08	5.46E+07	2.22E+07	7.89E+07	3.68E+07
PC (36:2)	3.25E+07	2.83E+07	1.28E+07	2.05E+07	4.24E+07	3.44E+07	3.00E+07	3.16E+07	2.88E+07	1.47E+07	4.02E+06	2.18E+07	7.11E+06
PC (36:4)	3.21E+08	3.10E+08	1.65E+08	2.46E+08	4.47E+08	3.61E+08	3.86E+08	3.88E+08	3.65E+08	2.01E+08	7.47E+07	2.18E+08	1.40E+08
PC (36:5)	2.12E+07	1.99E+07	1.35E+07	1.74E+07	2.79E+07	2.29E+07	2.24E+07	2.93E+07	2.37E+07	1.68E+07	6.42E+06	1.41E+07	1.08E+07
PC (38:4)	6.96E+07	6.43E+07	2.45E+07	4.43E+07	9.59E+07	6.62E+07	6.90E+07	7.69E+07	8.19E+07	3.30E+07	7.54E+06	4.64E+07	1.56E+07
PC (38:5)	1.37E+08	1.17E+08	6.95E+07	1.08E+08	1.89E+08	1.34E+08	1.48E+08	1.69E+08	1.50E+08	9.20E+07	3.16E+07	9.22E+07	5.36E+07
PC (40:4)	6.62E+05	1.21E+06	1.48E+05	2.37E+05	6.69E+05	3.66E+05	1.20E+06	7.22E+05	1.77E+05	9.08E+04	2.81E+04	4.68E+05	2.23E+05
PC (40:5)	1.03E+07	8.02E+06	3.65E+06	6.27E+06	1.36E+07	8.03E+06	7.95E+06	1.00E+07	1.13E+07	4.83E+06	1.01E+06	5.45E+06	1.90E+06
PC (40:6)	2.55E+07	2.76E+07	1.21E+07	1.72E+07	2.89E+07	3.02E+07	3.05E+07	2.90E+07	2.87E+07	1.47E+07	6.02E+06	1.99E+07	1.22E+07
PC (40:8)	9.47E+06	8.15E+06	6.03E+06	9.78E+06	1.55E+07	1.21E+07	1.30E+07	1.36E+07	1.41E+07	8.93E+06	3.61E+06	8.35E+06	5.94E+06
PC (44:8)	1.78E+06	1.64E+06	7.70E+05	1.50E+06	2.86E+06	1.57E+06	2.70E+06	2.84E+06	2.40E+06	1.26E+06	2.10E+05	9.82E+05	2.58E+05
PE (32:0)	2.91E+05	2.75E+05	1.86E+05	1.65E+05	5.23E+04	0.00E+00	4.26E+05	5.83E+05	2.61E+05	7.84E+04	5.44E+04	3.94E+04	0.00E+00
PE (34:1)	1.41E+07	1.38E+07	1.00E+07	8.46E+06	1.44E+07	1.58E+07	1.54E+07	1.37E+07	1.52E+07	6.84E+06	3.45E+06	9.86E+06	6.21E+06
PE (34:2)	7.23E+06	7.45E+06	5.83E+06	6.20E+06	1.05E+07	1.02E+07	8.51E+06	9.09E+06	7.91E+06	5.40E+06	2.61E+06	6.13E+06	3.92E+06
PE (36:1)	5.42E+06	5.34E+06	2.32E+06	2.97E+06	6.73E+06	4.71E+06	5.00E+06	5.83E+06	4.70E+06	2.35E+06	5.20E+05	3.71E+06	1.42E+06
PE (36:2)	2.97E+07	2.43E+07	1.51E+07	1.63E+07	2.78E+07	3.43E+07	2.14E+07	2.69E+07	2.69E+07	1.67E+07	8.35E+06	2.31E+07	1.03E+07
PE (36:3)	1.16E+07	1.13E+07	8.07E+06	1.02E+07	1.55E+07	1.58E+07	1.52E+07	1.52E+07	1.09E+07	8.87E+06	3.97E+06	9.32E+06	6.68E+06
PE (38:1)	3.77E+05	5.29E+05	1.14E+05	5.30E+04	8.72E+04	3.07E+05	1.74E+05	1.85E+05	2.49E+05	1.05E+05	3.53E+04	4.39E+05	4.53E+04
PE (38:3)	3.19E+06	2.10E+06	1.61E+06	2.06E+06	3.03E+06	3.14E+06	2.06E+06	2.75E+06	2.57E+06	1.78E+06	2.79E+05	2.73E+06	8.27E+05
PE (38:4)	1.53E+08	1.39E+08	8.46E+07	1.23E+08	2.10E+08	1.67E+08	1.43E+08	1.84E+08	1.74E+08	1.11E+08	3.57E+07	1.15E+08	6.49E+07
PE (38:5)	7.16E+07	6.75E+07	4.84E+07	6.39E+07	9.92E+07	8.63E+07	8.23E+07	9.73E+07	7.53E+07	5.94E+07	2.65E+07	5.58E+07	4.33E+07
PE (38:6)	3.84E+07	4.51E+07	2.22E+07	1.64E+07	3.12E+07	4.75E+07	4.40E+07	3.68E+07	3.80E+07	1.82E+07	1.56E+07	3.49E+07	3.45E+07
PE (40:5)	9.40E+06	7.38E+06	5.54E+06	6.50E+06	1.16E+07	9.63E+06	7.10E+06	9.20E+06	8.08E+06	5.62E+06	1.88E+06	6.54E+06	3.36E+06
PE (40:7)	1.86E+07	1.92E+07	1.19E+07	9.99E+06	2.01E+07	2.22E+07	2.00E+07	2.04E+07	1.75E+07	1.21E+07	7.14E+06	1.69E+07	1.31E+07
Pentoses	1.26E+05	3.43E+05	4.22E+05	5.04E+05	8.42E+05	1.86E+05	1.24E+05	1.96E+05	3.12E+05	0.00E+00	1.52E+04	1.70E+05	1.89E+04
Phenethylamine	3.27E+05	2.32E+05	2.10E+05	5.10E+05	4.87E+05	2.14E+05	0.00E+00	5.59E+05	9.86E+04	7.79E+05	1.13E+05	2.03E+05	2.15E+05
Phenylalanine	2.87E+06	2.61E+06	2.71E+06	2.93E+06	1.55E+06	2.03E+06	1.78E+06	2.81E+06	2.48E+06	2.73E+06	1.66E+06	3.29E+06	1.09E+06
Phosphoenolpyruvate	9.06E+05	1.23E+06	2.63E+06	8.45E+05	1.02E+06	2.10E+06	2.40E+06	1.73E+06	1.36E+06	3.24E+06	5.56E+06	2.16E+06	4.40E+06
Phosphoethanolamine	1.59E+07	1.56E+07	1.82E+07	1.72E+07	1.67E+07	1.79E+07	2.01E+07	2.09E+07	2.25E+07	2.53E+07	4.12E+07	2.27E+07	2.85E+07
Phosphorylcholine	8.29E+07	7.01E+07	8.24E+07	8.89E+07	8.70E+07	7.41E+07	7.64E+07	1.03E+08	1.06E+08	1.26E+08	1.62E+08	1.01E+08	1.13E+08
PI (32:0)	1.19E+06	1.39E+06	7.79E+05	8.55E+05	4.54E+05	2.16E+06	1.84E+06	1.82E+06	1.34E+06	1.89E+05	5.60E+05	8.30E+05	1.32E+06
Pipecolate	3.70E+05	5.20E+05	7.59E+05	7.06E+05	6.12E+05	4.62E+05	6.46E+05	5.97E+05	3.73E+05	4.54E+05	6.58E+05	3.27E+05	1.82E+05
Platelet-activating factor	1.79E+07	1.36E+07	1.63E+07	1.01E+07	1.91E+07	2.57E+07	2.67E+07	1.35E+07	2.00E+07	8.96E+06	1.45E+07	1.83E+07	1.69E+07
Proline	3.10E+07	1.84E+07	2.18E+07	1.60E+07	1.79E+07	2.95E+07	2.26E+07	2.61E+07	2.76E+07	1.68E+07	2.72E+07	4.04E+07	2.25E+07
PS (34:2)	5.93E+05	6.80E+05	4.57E+05	2.13E+04	2.25E+05	1.08E+06	1.09E+06	9.02E+05	6.47E+05	5.94E+05	3.02E+05	6.85E+05	5.84E+05
PS (36:1)	2.72E+07	2.12E+07	1.36E+07	2.41E+07	3.45E+07	2.52E+07	3.42E+07	4.17E+07	3.03E+07	1.82E+07	7.22E+06	1.80E+07	1.51E+07
PS (36:4)	3.39E+06	3.11E+06	2.47E+06	2.97E+06	4.02E+06	4.84E+06	4.91E+06	4.55E+06	3.37E+06	2.31E+06	1.11E+06	1.96E+06	2.46E+06
PS (38:3)	3.69E+06	2.95E+06	1.42E+06	3.07E+06	2.15E+06	2.67E+06	3.84E+06	4.58E+06	3.49E+06	2.55E+06	9.06E+05	2.24E+06	1.81E+06
PS (38:5)	2.64E+06	2.58E+06	1.68E+06	1.78E+06	1.90E+06	3.70E+06	3.22E+06	3.22E+06	1.92E+06	8.07E+05	1.01E+06	1.79E+06	2.23E+06
PS (38:6)	1.11E+06	1.12E+06	4.56E+05	1.07E+06	7.16E+05	1.93E+06	1.60E+06	9.85E+05	7.22E+05	5.47E+05	3.50E+05	7.41E+05	9.18E+05
PS (40:5)	2.35E+06	2.15E+06	1.13E+06	1.55E+06	5.15E+05	2.76E+06	2.82E+06	2.09E+06	1.10E+06	5.49E+05	6.06E+05	1.57E+06	1.06E+05
PS (40:6)	4.04E+07	6.20E+07	2.15E+07	1.11E+07	1.91E+07	5.53E+07	6.05E+07	4.26E+07	3.80E+07	1.10E+07	1.98E+07	4.63E+07	5.24E+07
PS (40:7)	1.77E+06	1.95E+06	1.14E+06	1.96E+06	2.02E+06	2.58E+06	2.34E+06	2.01E+06	1.62E+06	2.74E+05	9.05E+05	1.85E+06	2.14E+06
Ribulose/Ribose/Xylulose 5-phosphate	3.04E+04	3.64E+04	7.74E+04	2.80E+04	5.25E+04	2.76E+04	1.27E+05	5.66E+04	0.00E+00	1.08E+05	0.00E+00	1.33E+05	2.02E+05
S-Adenosylmethionine	1.90E+06	2.07E+06	2.68E+06	2.41E+06	1.78E+06	2.06E+06	2.88E+06	2.67E+06	2.79E+06	3.53E+06	5.58E+06	2.96E+06	3.35E+06
S-Methylthioadenosine	8.40E+05	8.78E+05	1.98E+06	7.33E+05	8.27E+05	9.32E+05	1.94E+06	1.82E+06	1.93E+06	1.05E+06	9.67E+05	7.40E+05	1.43E+06
Sarcosine	0.00E+00	7.46E+06	2.52E+07	2.54E+07	2.86E+07	7.14E+06	2.49E+07	3.25E+07	1.54E+07	3.37E+07	3.56E+07	3.52E+07	3.20E+07
Sebacate	2.12E+06	1.27E+06	1.64E+06	1.49E+06	1.65E+06	2.06E+05	1.15E+06	1.82E+06	2.60E+06	1.75E+06	1.44E+06	1.23E+05	1.69E+06
Sedoheptulose 7-phosphate	0.00E+00	4.15E+04	0.00E+00	0.00E+00	0.00E+00	0.00E+00	4.39E+04	1.49E+05	5.69E+04	5.39E+04	2.26E+05	1.64E+05	2.28E+05
Ser-Arg	1.59E+05	1.12E+05	7.79E+04	1.18E+04	1.98E+04	6.04E+04	3.48E+04	7.38E+04	3.33E+04	2.74E+04	4.57E+04	1.78E+05	1.19E+05
SM (d18:1/14:0)	3.97E+05	3.86E+05	1.06E+05	1.28E+05	5.72E+05	4.51E+05	3.19E+05	3.79E+05	3.75E+05	3.49E+05	2.30E+05	1.12E+05	2.83E+05
SM (d18:1/16:0)	7.06E+07	5.46E+07	4.07E+07	6.26E+07	1.13E+08	7.71E+07	5.90E+07	8.25E+07	8.65E+07	5.18E+07	2.28E+07	4.45E+07	3.00E+07
SM (d18:1/18:0)	2.94E+07	3.16E+07	1.46E+07	1.43E+07	3.01E+07	3.66E+07	2.42E+07	2.50E+07	2.93E+07	1.12E+07	8.82E+06	2.47E+07	1.34E+07
SM (d18:1/18:1)	5.52E+06	6.60E+06	2.97E+06	2.46E+06	4.18E+06	4.60E+06	5.44E+06	5.75E+06	5.50E+06	1.80E+06	2.37E+06	6.74E+06	4.54E+06
SM (d18:1/22:0)	4.56E+04	2.54E+04	2.16E+04	3.70E+04	1.02E+04	1.49E+05	4.31E+04	7.24E+04	0.00E+00	2.18E+04	9.17E+03	0.00E+00	0.00E+00
Stachydrine	2.97E+05	2.06E+05	1.60E+05	2.18E+05	9.53E+05	1.87E+05	3.00E+05	2.97E+05	9.83E+04	2.66E+05	5.03E+05	4.20E+05	3.92E+05
Succinate	3.25E+06	3.52E+06	1.07E+06	6.75E+06	1.01E+07	3.43E+06	1.96E+06	3.17E+06	2.25E+06	7.02E+06	4.31E+06	3.85E+06	3.69E+06
Taurine	7.76E+07	6.11E+07	7.84E+07	7.32E+07	7.74E+07	6.78E+07	7.95E+07	9.79E+07	1.22E+08	1.25E+08	1.45E+08	1.03E+08	1.14E+08
Taurocyamine	6.87E+04	2.52E+04	6.87E+04	7.23E+04	5.91E+04	1.10E+05	1.43E+05	1.11E+05	1.68E+04	4.50E+04	2.92E+05	1.35E+05	1.00E+05
Thr-Arg	2.93E+04	5.61E+04	3.33E+04	5.41E+04	2.44E+04	3.72E+04	2.08E+04	1.14E+05	5.13E+04	3.68E+04	4.21E+04	3.09E+04	4.56E+04
Threonate	4.52E+06	3.24E+06	3.71E+06	4.09E+06	5.27E+06	3.21E+06	4.16E+06	4.42E+06	7.14E+06	6.04E+06	6.98E+06	4.97E+06	4.62E+06
Threonine	7.00E+06	5.87E+06	6.76E+06	5.82E+06	7.03E+06	5.16E+06	6.62E+06	7.08E+06	8.44E+06	7.67E+06	9.67E+06	9.73E+06	9.89E+06
Tyrosine	4.30E+06	2.74E+06	4.13E+06	2.82E+06	3.25E+06	3.09E+06	2.41E+06	2.77E+06	5.26E+06	3.62E+06	3.65E+06	5.65E+06	3.79E+06
UDP-glucose	2.37E+06	2.10E+06	2.54E+06	2.78E+06	2.40E+06	2.40E+06	2.79E+06	2.26E+06	2.16E+06	2.72E+06	4.53E+06	2.60E+06	2.35E+06
UDP-N-acetylglucosamine	7.04E+05	5.99E+05	4.05E+05	8.05E+05	2.03E+05	9.03E+05	3.82E+05	1.25E+05	2.71E+05	1.31E+06	1.96E+06	8.18E+05	1.71E+06
Urate	1.44E+06	1.18E+06	1.33E+06	7.98E+05	1.09E+06	1.30E+06	1.31E+06	5.79E+05	6.10E+05	4.26E+05	9.67E+05	6.98E+05	4.81E+05
Uridine diphosphate	2.18E+05	2.05E+05	3.81E+05	2.07E+05	6.17E+04	2.21E+05	4.44E+05	2.23E+05	1.63E+05	1.60E+05	3.56E+05	1.77E+05	1.34E+05
Uridine triphosphate	2.34E+05	3.13E+05	9.64E+05	1.97E+05	2.61E+05	4.02E+05	4.09E+05	3.73E+05	2.63E+05	3.49E+05	6.53E+05	2.84E+05	4.35E+05
Urocanate	8.17E+06	4.28E+06	5.41E+06	4.43E+06	5.99E+06	4.23E+06	4.51E+06	5.62E+06	3.78E+06	4.81E+06	4.61E+06	1.31E+07	3.79E+06
Xanthine	4.08E+05	2.85E+05	7.65E+05	1.20E+05	3.80E+05	4.76E+05	4.11E+05	3.75E+05	5.25E+05	5.97E+05	2.68E+05	9.49E+05	4.57E+05
