## Supplementary material for "Stem cell function *in vivo* is supported by an alternative glycolysis endpoint": Table S3

	HPC_079	HPC_080	HPC_082	HPC_242	HPC_243	HPC_247	HPC_248	HPC_077	HPC_078	HPC_244	HPC_246	HPC_249	HPC_250
	WT	WT	WT	WT	WT	WT	WT	KO	KO	KO	KO	KO	KO
1-Aminocyclopropanecarboxylate	2.18E+06	1.17E+06	2.33E+06	1.80E+06	2.07E+06	1.65E+06	3.90E+05	4.86E+05	1.97E+06	7.83E+05	1.72E+06	1.70E+06	1.81E+06
1-Methylhistidine	1.50E+05	2.42E+04	1.76E+05	1.31E+05	1.10E+05	6.72E+04	7.26E+04	1.87E+05	2.39E+05	6.96E+04	1.09E+05	9.61E+04	8.29E+04
2-/3-Phosphoglycerate	2.08E+06	1.04E+06	1.71E+06	7.63E+05	1.06E+06	2.59E+06	5.72E+05	9.17E+05	1.76E+06	1.37E+06	1.64E+06	1.38E+06	3.00E+06
2-Hydroxybutyrate	4.16E+05	8.87E+04	5.69E+05	6.12E+05	9.43E+05	0.00E+00	2.20E+06	1.81E+06	1.41E+06	2.35E+06	0.00E+00	2.58E+06	1.16E+06
3-Hydroxycarnitine (14:0)	2.54E+05	5.08E+05	1.54E+05	5.47E+05	2.43E+05	3.83E+05	3.83E+05	3.56E+05	4.07E+05	1.10E+05	6.95E+05	2.76E+05	3.48E+05
3-Hydroxycarnitine (16:0)	2.78E+05	8.51E+05	2.25E+05	1.16E+06	4.10E+05	9.56E+05	3.01E+05	4.27E+05	4.65E+05	3.61E+05	4.79E+05	2.73E+05	6.37E+05
3-Hydroxycarnitine (18:1)	3.13E+05	7.70E+05	3.72E+05	6.35E+05	6.22E+05	1.07E+06	3.53E+05	5.08E+05	3.76E+05	9.72E+05	7.94E+05	2.25E+05	4.26E+05
3-Hydroxycarnitine (4:0)	2.55E+06	2.42E+06	1.83E+06	1.27E+06	1.64E+06	2.38E+06	1.76E+06	1.38E+06	2.55E+06	1.64E+06	2.43E+06	2.08E+06	2.19E+06
3-Hydroxycarnitine (5:0)	1.22E+05	1.63E+05	4.25E+05	2.97E+05	3.24E+05	4.35E+05	3.24E+05	2.54E+05	2.14E+05	3.10E+05	2.00E+05	5.10E+05	2.39E+05
Acetyl-CoA	2.25E+05	7.38E+04	6.81E+04	4.89E+04	9.89E+04	1.26E+05	5.80E+04	4.07E+04	1.54E+05	1.51E+04	8.56E+04	1.43E+05	1.62E+05
Acetylaminoadipate	9.10E+05	7.65E+05	6.98E+05	5.85E+05	8.30E+05	7.14E+05	6.68E+05	1.50E+06	8.45E+05	6.56E+05	6.69E+05	8.17E+05	8.36E+05
Acetylcarnitine	1.42E+08	7.29E+07	8.31E+07	1.07E+08	1.22E+08	1.14E+08	9.52E+07	9.88E+07	1.34E+08	1.04E+08	9.87E+07	1.22E+08	1.17E+08
Acetylcholine	3.51E+06	2.49E+06	4.53E+06	3.09E+06	4.16E+06	4.90E+06	4.52E+06	4.63E+06	5.63E+06	4.38E+06	5.66E+06	7.49E+06	6.12E+06
Adenosine	2.44E+07	2.57E+07	2.45E+07	1.60E+07	1.84E+07	1.19E+07	1.53E+07	1.71E+07	6.48E+06	1.73E+07	2.11E+07	2.06E+07	1.03E+07
Adenosine diphosphate	3.65E+06	2.38E+06	3.01E+06	3.11E+06	3.58E+06	2.64E+06	3.67E+06	2.60E+06	2.66E+06	2.94E+06	2.93E+06	4.23E+06	2.29E+06
Adenosine monophosphate	4.66E+06	3.03E+06	3.72E+06	1.88E+06	2.58E+06	2.58E+06	1.98E+06	1.92E+06	2.34E+06	1.79E+06	2.26E+06	3.40E+06	2.38E+06
Adenosine triphosphate	1.74E+07	1.09E+07	1.25E+07	1.02E+07	1.05E+07	1.24E+07	8.14E+06	6.59E+06	1.01E+07	6.55E+06	9.76E+06	1.02E+07	1.09E+07
ADP-ribose	9.03E+04	2.29E+04	1.05E+05	1.35E+05	1.09E+05	7.19E+04	7.45E+04	0.00E+00	1.35E+04	1.18E+05	1.38E+05	8.73E+04	1.42E+05
Alanine	1.55E+07	1.00E+07	1.00E+07	1.56E+07	1.48E+07	1.02E+07	6.48E+06	9.89E+06	1.49E+07	1.24E+07	1.29E+07	1.48E+07	1.59E+07
alpha-Ketoglutarate	6.76E+06	4.88E+06	5.19E+06	7.01E+06	6.27E+06	4.87E+06	5.61E+06	7.66E+06	6.40E+06	8.12E+06	6.31E+06	7.74E+06	4.61E+06
Anserine	4.28E+06	1.86E+06	2.98E+06	2.83E+06	2.83E+06	1.97E+06	4.54E+05	9.28E+05	2.28E+06	9.33E+05	6.94E+05	8.93E+05	1.37E+06
Arg-Ala	1.92E+06	1.12E+06	1.75E+06	9.20E+05	1.46E+06	5.69E+06	1.05E+06	1.23E+06	1.53E+06	1.42E+06	1.24E+06	1.23E+06	1.60E+06
Arginine	6.24E+07	4.80E+07	5.12E+07	4.12E+07	4.43E+07	4.87E+07	3.99E+07	4.97E+07	4.32E+07	4.32E+07	4.71E+07	4.46E+07	4.66E+07
Argininosuccinate	1.17E+05	8.62E+04	5.46E+04	1.15E+05	6.34E+04	1.23E+05	3.27E+04	1.95E+05	1.06E+05	7.23E+04	2.31E+05	1.31E+05	2.73E+05
Ascorbate	5.50E+05	3.61E+05	4.52E+05	3.28E+05	3.72E+05	3.94E+05	2.49E+05	2.38E+05	4.11E+05	2.86E+05	4.98E+05	3.46E+05	5.62E+05
Asparagine	3.01E+06	2.03E+06	2.24E+06	1.96E+06	2.02E+06	2.55E+06	1.73E+06	2.11E+06	2.38E+06	2.13E+06	1.95E+06	2.29E+06	2.54E+06
Aspartate	2.54E+07	2.25E+07	2.29E+07	1.10E+07	1.57E+07	2.48E+07	2.57E+07	1.74E+07	1.55E+07	1.58E+07	1.55E+07	2.43E+07	1.90E+07
Aspartylglycosamine	0.00E+00	1.11E+04	1.86E+04	3.34E+04	1.96E+04	8.59E+03	2.94E+04	9.98E+03	2.94E+04	0.00E+00	1.57E+04	9.35E+03	8.38E+03
beta-Alanine	1.48E+07	1.10E+07	1.32E+07	1.47E+07	1.63E+07	1.15E+07	9.59E+06	1.18E+07	1.60E+07	7.68E+06	1.37E+07	1.19E+07	1.19E+07
Betaine	3.80E+07	1.76E+07	1.11E+07	3.35E+07	1.51E+07	3.01E+07	2.10E+07	2.07E+07	2.31E+07	1.73E+07	2.34E+07	3.96E+07	4.52E+07
Carnitine	5.09E+07	4.53E+07	7.73E+07	3.07E+07	5.38E+07	5.85E+07	7.16E+07	7.55E+07	5.96E+07	4.69E+07	8.74E+07	1.21E+08	1.16E+08
Carnitine (10:0)	5.34E+05	7.62E+05	2.64E+05	4.79E+05	3.86E+05	3.10E+05	4.93E+05	4.28E+05	2.65E+05	1.65E+05	6.42E+05	2.95E+05	4.16E+05
Carnitine (12:0)	7.06E+05	1.51E+06	7.49E+05	1.59E+06	7.92E+05	1.08E+06	9.99E+05	8.05E+05	2.46E+06	8.47E+05	1.57E+06	1.16E+06	1.04E+06
Carnitine (14:0)	3.28E+06	9.07E+06	8.09E+06	7.02E+06	6.34E+06	7.21E+06	7.20E+06	7.63E+06	5.39E+06	7.39E+06	9.21E+06	6.63E+06	5.75E+06
Carnitine (16:0)	1.21E+07	2.55E+07	3.23E+07	3.61E+07	2.97E+07	2.01E+07	2.50E+07	3.30E+07	1.70E+07	3.80E+07	2.72E+07	1.98E+07	1.98E+07
Carnitine (16:1)	1.10E+07	2.43E+07	2.92E+07	1.54E+07	1.81E+07	1.19E+07	1.81E+07	2.78E+07	1.47E+07	2.39E+07	2.21E+07	1.56E+07	1.29E+07
Carnitine (17:0)	1.14E+05	2.73E+05	1.61E+05	4.03E+05	3.57E+05	1.86E+05	2.96E+05	2.55E+05	1.69E+05	3.82E+04	2.82E+05	2.34E+05	8.22E+04
Carnitine (18:0)	2.21E+06	4.26E+06	4.13E+06	1.01E+07	9.27E+06	5.00E+06	5.02E+06	3.81E+06	2.90E+06	5.85E+06	4.12E+06	2.98E+06	3.36E+06
Carnitine (18:1)	1.32E+07	3.08E+07	3.15E+07	2.70E+07	2.98E+07	1.81E+07	3.67E+07	3.45E+07	2.18E+07	3.08E+07	3.65E+07	2.85E+07	2.02E+07
Carnitine (20:0)	2.80E+05	4.81E+05	6.88E+05	9.82E+05	1.36E+06	7.81E+05	7.58E+05	5.94E+05	6.27E+05	1.31E+06	6.39E+05	1.32E+05	5.10E+05
Carnitine (3:0)	6.01E+06	8.36E+06	7.11E+06	8.99E+06	6.53E+06	4.80E+06	1.22E+07	8.64E+06	4.33E+06	8.06E+06	6.20E+06	1.62E+07	5.85E+06
Carnitine (4:0)	4.15E+05	9.98E+05	5.99E+05	1.07E+06	8.75E+05	1.15E+06	5.86E+05	3.73E+05	2.80E+05	6.99E+05	4.83E+05	6.28E+05	5.02E+05
Carnitine (6:0)	3.52E+06	2.01E+06	1.96E+06	3.93E+06	3.20E+06	2.39E+06	4.05E+06	1.43E+06	2.83E+06	1.77E+06	1.60E+06	4.18E+06	3.01E+06
Carnitine (8:0)	1.55E+06	1.06E+06	3.18E+05	1.74E+06	1.62E+06	1.14E+06	1.40E+06	1.26E+06	1.27E+06	1.11E+06	1.14E+06	2.25E+06	1.39E+06
Carnosine	1.76E+06	1.03E+06	1.28E+06	1.07E+06	1.42E+06	7.35E+05	4.90E+05	7.56E+05	1.25E+06	7.70E+05	3.53E+05	4.47E+05	5.48E+05
CDP-ethanolamine	9.76E+05	6.56E+05	7.96E+05	1.05E+06	4.00E+05	6.54E+05	9.71E+05	4.53E+05	1.12E+06	4.64E+05	1.06E+06	1.33E+06	8.62E+05
Citicoline	7.15E+05	5.60E+05	5.72E+05	5.70E+05	8.03E+05	6.73E+05	5.08E+05	3.40E+05	3.97E+05	5.18E+05	4.27E+05	6.01E+05	4.27E+05
Citrate/Isocitrate	4.85E+07	7.56E+07	7.25E+07	3.15E+07	3.27E+07	6.20E+07	1.77E+07	2.07E+07	4.30E+07	2.11E+07	2.37E+07	3.25E+07	2.52E+07
Citrulline	7.00E+06	4.17E+06	5.53E+06	6.56E+06	6.09E+06	5.34E+06	5.36E+06	6.94E+06	6.64E+06	6.94E+06	5.04E+06	6.87E+06	7.96E+06
CMP-2-aminoethylphosphonate	5.29E+04	3.58E+04	3.15E+04	3.75E+04	2.63E+04	8.38E+04	2.65E+04	3.82E+04	4.17E+04	0.00E+00	3.94E+04	2.03E+04	1.48E+05
Creatine	1.05E+08	6.95E+07	7.42E+07	6.30E+07	8.68E+07	8.06E+07	4.41E+07	4.62E+07	6.23E+07	6.97E+07	4.22E+07	5.85E+07	6.86E+07
Creatinine	1.33E+06	1.79E+06	1.61E+06	1.65E+06	6.60E+05	8.13E+05	4.20E+05	0.00E+00	9.84E+05	1.87E+06	6.61E+05	2.18E+06	6.37E+05
Cyclic ADP-ribose	2.99E+06	1.89E+06	1.13E+06	2.07E+06	2.08E+06	2.06E+06	1.43E+06	1.49E+06	1.68E+06	1.41E+06	2.20E+06	2.00E+06	2.25E+06
Deoxycarnitine	1.30E+06	1.26E+06	7.27E+05	5.88E+05	9.20E+05	8.61E+05	1.31E+06	1.31E+06	8.89E+05	1.15E+06	1.51E+06	1.54E+06	1.06E+06
Deoxyguanosine diphosphate	3.65E+06	2.38E+06	3.01E+06	3.11E+06	3.58E+06	2.64E+06	3.67E+06	2.60E+06	2.66E+06	2.94E+06	2.93E+06	4.23E+06	2.29E+06
dimethylglycine	9.39E+07	5.45E+07	5.19E+07	3.70E+07	6.59E+07	3.30E+07	1.90E+07	3.58E+07	6.89E+07	0.00E+00	5.45E+07	4.72E+07	5.02E+07
FA (16:1)	2.65E+07	3.11E+07	2.84E+07	3.46E+07	2.52E+07	8.66E+06	4.11E+07	2.62E+07	1.98E+07	2.89E+07	2.83E+07	3.66E+07	1.25E+07
FA (20:2)	1.22E+06	1.47E+06	1.27E+06	1.71E+06	1.41E+06	6.81E+05	2.89E+06	1.56E+06	1.43E+06	1.75E+06	1.18E+06	1.87E+06	1.56E+06
Fructose 6-phosphate	9.02E+04	0.00E+00	8.12E+04	2.28E+04	1.07E+05	6.50E+04	2.74E+04	1.02E+06	1.39E+06	1.17E+06	1.18E+06	1.34E+06	1.12E+06
Fumarate	2.47E+06	2.29E+06	1.61E+06	1.47E+06	2.18E+06	1.93E+06	1.79E+06	2.83E+06	2.13E+06	3.16E+06	1.61E+06	2.22E+06	2.65E+06
Gamma-aminobutyrate	9.39E+07	5.45E+07	5.16E+07	3.70E+07	6.59E+07	3.30E+07	1.91E+07	1.53E+06	6.89E+07	2.01E+06	5.45E+07	4.72E+07	5.03E+07
Gamma-linolenate	2.01E+06	2.66E+06	1.96E+06	1.82E+06	2.14E+06	8.19E+05	2.28E+06	1.94E+06	1.50E+06	2.60E+06	2.11E+06	2.33E+06	1.50E+06
Glu-Pro	3.22E+06	2.15E+06	2.62E+06	2.48E+06	2.34E+06	2.77E+06	2.88E+06	2.98E+06	3.01E+06	3.04E+06	2.61E+06	2.14E+06	2.16E+06
Glucose 6-phosphate	3.17E+05	1.33E+05	2.33E+05	2.08E+05	2.45E+05	3.53E+05	2.15E+05	2.25E+05	3.46E+05	4.33E+05	2.55E+05	2.26E+05	5.12E+05
Glutamate	9.16E+07	4.98E+07	5.70E+07	6.69E+07	6.57E+07	9.37E+07	5.20E+07	7.73E+07	8.72E+07	8.42E+07	7.41E+07	8.58E+07	1.04E+08
Glutamine	2.05E+07	1.11E+07	1.48E+07	1.65E+07	1.69E+07	3.85E+07	8.92E+06	8.86E+06	1.38E+07	1.09E+07	1.42E+07	1.38E+07	3.41E+07
Glutarate	1.25E+06	1.04E+06	9.73E+05	1.20E+06	1.26E+06	7.45E+05	9.88E+05	1.32E+06	1.44E+06	1.86E+06	1.07E+06	1.24E+06	1.49E+06
Glutathione	6.92E+07	4.74E+07	3.41E+07	3.24E+07	4.06E+07	5.49E+07	3.08E+07	3.70E+07	4.43E+07	2.55E+07	4.25E+07	4.47E+07	4.80E+07
Glutathione disulfide	5.25E+06	2.32E+06	3.82E+06	3.86E+06	4.23E+06	4.29E+06	4.27E+06	3.54E+06	4.65E+06	4.26E+06	3.61E+06	4.97E+06	3.99E+06
Glycerol 3-phosphate	1.03E+06	4.03E+05	7.17E+05	2.27E+05	4.54E+05	7.45E+05	5.69E+05	1.28E+06	1.37E+06	1.08E+06	1.20E+06	1.38E+06	2.35E+06
Glycerophosphocholine	2.63E+08	1.09E+08	1.41E+08	2.11E+08	1.80E+08	1.66E+08	5.18E+07	4.32E+07	1.76E+08	4.10E+07	1.27E+08	1.38E+08	1.52E+08
Glycerophosphoethanolamine	4.77E+06	3.06E+06	3.53E+06	3.30E+06	3.33E+06	3.53E+06	2.82E+06	2.18E+06	3.35E+06	1.97E+06	3.07E+06	3.21E+06	3.14E+06
Glycolaldehyde	5.69E+06	5.99E+06	5.82E+06	4.09E+06	0.00E+00	3.92E+06	6.15E+06	3.20E+06	4.35E+06	1.10E+07	4.02E+06	6.16E+06	3.13E+06
Guanidinoacetate	1.27E+07	8.60E+06	1.10E+07	5.98E+06	6.52E+06	1.14E+07	4.76E+06	4.43E+06	8.74E+06	2.61E+06	9.12E+06	1.23E+07	1.22E+07
Guanine	4.92E+04	1.46E+05	1.69E+05	1.36E+05	1.95E+05	1.54E+05	0.00E+00	1.86E+05	1.77E+05	1.08E+05	1.71E+05	2.38E+05	1.82E+05
Guanosine diphosphate	4.61E+05	3.06E+05	3.80E+05	2.18E+05	2.87E+05	2.11E+05	1.91E+05	1.82E+05	2.90E+05	6.77E+04	3.29E+05	3.93E+05	1.79E+05
Gulonolactone	2.85E+05	1.42E+05	1.20E+05	2.26E+05	2.54E+05	7.57E+04	8.65E+04	1.24E+05	2.83E+05	2.15E+05	9.26E+04	3.18E+05	2.40E+05
Hexosamines	5.61E+06	3.60E+06	3.64E+06	3.59E+06	3.91E+06	3.04E+06	2.80E+06	3.25E+06	4.39E+06	3.46E+06	3.79E+06	0.00E+00	3.58E+06
Histidine	2.43E+07	1.87E+07	1.90E+07	1.59E+07	1.77E+07	1.64E+07	2.56E+07	3.30E+07	2.41E+07	3.20E+07	2.25E+07	2.38E+07	1.55E+07
Homoarginine	3.11E+05	2.98E+05	3.15E+05	1.52E+05	3.42E+05	2.60E+05	2.90E+05	4.46E+05	2.44E+05	1.43E+05	3.21E+05	3.07E+05	2.68E+05
Hydroxycitrate	7.01E+06	2.63E+06	2.63E+06	3.91E+06	4.03E+06	3.09E+06	2.60E+06	3.12E+06	2.35E+06	3.49E+06	4.97E+06	4.01E+06	3.59E+06
Hypotaurine	1.57E+06	8.36E+05	1.34E+06	1.41E+06	1.50E+06	4.18E+06	7.28E+05	1.01E+06	1.65E+06	9.69E+05	1.79E+06	1.70E+06	2.21E+06
Hypoxanthine	4.89E+05	7.36E+05	6.27E+05	1.49E+05	4.32E+05	1.45E+06	6.72E+05	1.75E+05	2.06E+05	8.40E+05	2.40E+05	7.98E+05	9.29E+05
IMP	1.85E+06	1.14E+06	1.81E+06	1.12E+06	2.02E+06	1.20E+06	1.43E+06	1.10E+06	1.54E+06	1.88E+06	1.38E+06	2.09E+06	1.84E+06
Indole-3-acrylate	2.98E+05	2.35E+05	2.49E+05	3.00E+05	3.55E+05	2.44E+05	2.58E+05	2.44E+05	4.33E+05	4.10E+05	2.64E+05	3.68E+05	2.85E+05
Indoxyl sulfate	1.84E+04	6.69E+04	0.00E+00	3.28E+04	1.02E+05	7.79E+04	7.75E+04	6.51E+04	0.00E+00	3.91E+04	1.15E+05	0.00E+00	6.39E+04
Inosine	9.69E+03	2.86E+04	1.21E+05	5.00E+03	3.64E+04	2.82E+04	2.31E+04	1.59E+04	0.00E+00	6.92E+04	9.01E+03	8.46E+04	6.13E+04
Inosine monophosphate	1.29E+06	7.52E+05	1.40E+06	4.50E+05	7.72E+05	8.57E+05	6.34E+05	3.30E+05	6.62E+05	5.26E+05	6.82E+05	1.53E+06	1.51E+06
Isoleucine	3.56E+06	4.31E+06	3.60E+06	3.65E+06	4.60E+06	1.92E+06	2.59E+06	2.23E+06	0.00E+00	3.47E+06	4.34E+06	2.74E+06	3.49E+06
Itaconate	9.42E+06	9.36E+06	6.35E+06	5.40E+06	7.33E+06	5.33E+06	2.89E+06	7.52E+06	8.73E+06	8.61E+06	6.11E+06	7.25E+06	5.97E+06
Lysine	3.99E+06	3.33E+06	4.40E+06	2.32E+06	3.00E+06	3.18E+06	1.96E+06	1.95E+06	2.73E+06	1.34E+06	3.19E+06	2.72E+06	3.08E+06
Lyso-PC (16:0)	9.78E+06	2.57E+07	2.14E+07	1.32E+07	1.16E+07	2.69E+07	9.48E+06	1.45E+07	1.62E+07	3.27E+07	1.58E+07	9.76E+06	2.01E+07
Lyso-PC (17:0)	1.00E+05	3.01E+05	3.08E+05	1.15E+05	3.20E+05	3.67E+05	1.91E+05	2.53E+05	2.10E+05	6.92E+05	2.08E+05	5.49E+04	1.34E+05
Lyso-PC (18:0)	5.77E+06	1.40E+07	1.93E+07	1.18E+07	1.32E+07	1.83E+07	1.00E+07	1.52E+07	1.04E+07	2.34E+07	1.33E+07	9.95E+06	1.33E+07
Lyso-PC (18:1)	2.35E+06	4.00E+06	5.88E+06	4.23E+06	3.38E+06	4.32E+06	3.03E+06	4.10E+06	3.20E+06	7.74E+06	3.34E+06	2.65E+06	4.03E+06
Lyso-PC (18:2)	6.18E+05	1.59E+06	1.67E+06	1.18E+06	1.27E+06	2.08E+06	1.15E+06	9.70E+05	9.94E+05	2.96E+06	1.47E+06	1.02E+06	1.79E+06
Lyso-PE (16:0)	7.77E+05	1.02E+06	3.97E+05	8.08E+05	5.05E+05	8.20E+05	5.02E+05	7.89E+05	5.67E+05	5.12E+05	1.02E+06	7.19E+05	7.26E+05
Lyso-PE (18:0)	1.05E+06	2.06E+06	9.48E+05	1.52E+06	9.65E+05	1.75E+06	9.45E+05	1.41E+06	1.93E+06	1.90E+06	2.30E+06	1.34E+06	1.93E+06
Lyso-PE (18:1)	1.04E+06	1.36E+06	6.08E+05	1.01E+06	7.46E+05	8.05E+05	6.12E+05	9.01E+05	1.18E+06	1.17E+06	1.37E+06	7.61E+05	7.79E+05
Lyso-PE (20:4)	2.82E+06	4.75E+06	2.40E+06	3.32E+06	2.10E+06	2.22E+06	2.31E+06	2.75E+06	5.68E+06	3.74E+06	3.75E+06	2.26E+06	2.56E+06
Malate	7.52E+06	5.66E+06	4.77E+06	6.69E+06	7.58E+06	5.82E+06	4.95E+06	8.53E+06	6.53E+06	1.54E+07	9.02E+06	6.10E+06	9.05E+06
Maleate	1.30E+07	2.82E+06	6.58E+06	7.11E+06	1.19E+07	4.87E+06	1.94E+07	2.28E+07	3.16E+07	2.76E+07	3.02E+06	2.36E+07	2.47E+07
Maltose	8.22E+05	7.63E+05	6.69E+05	9.06E+05	1.16E+06	6.78E+05	9.72E+05	3.64E+06	1.01E+06	1.57E+06	9.28E+05	1.02E+06	7.92E+05
Methacholine	3.34E+07	2.46E+07	4.17E+07	2.70E+06	4.20E+06	5.24E+07	4.68E+07	3.82E+07	3.44E+07	2.73E+06	6.53E+07	3.64E+07	4.07E+07
Methionine	9.47E+05	8.09E+05	7.73E+05	6.46E+05	7.42E+05	8.93E+05	4.30E+05	6.21E+05	8.03E+05	7.94E+05	5.48E+05	9.73E+05	1.10E+06
Methyl 4-aminobutyrate	1.14E+07	4.63E+07	2.51E+07	7.06E+07	7.60E+07	4.38E+07	8.39E+07	7.57E+07	5.72E+07	5.81E+07	8.19E+07	1.14E+08	5.71E+07
Methylguanine	1.43E+05	7.88E+04	9.24E+04	4.60E+04	1.57E+04	7.38E+04	3.54E+04	1.47E+04	7.11E+04	1.28E+04	0.00E+00	3.72E+04	6.55E+04
Monoethylmalonate	1.25E+06	1.04E+06	9.73E+05	1.20E+06	1.26E+06	7.45E+05	9.88E+05	1.32E+06	1.44E+06	1.86E+06	1.07E+06	1.24E+06	1.49E+06
Myoinositol	3.32E+06	2.13E+06	2.86E+06	2.34E+06	3.23E+06	1.97E+06	1.74E+06	1.96E+06	2.76E+06	2.16E+06	2.21E+06	2.08E+06	1.81E+06
N-Acetylasparagine	2.26E+06	1.31E+06	3.11E+06	1.01E+06	1.45E+06	2.10E+06	2.50E+06	2.85E+06	2.20E+06	6.14E+06	1.42E+06	1.19E+06	1.97E+06
N-Acetylaspartate	2.52E+07	1.91E+07	1.56E+07	8.05E+06	1.24E+07	1.61E+07	1.79E+07	1.38E+07	2.34E+07	1.70E+07	1.32E+07	1.25E+07	1.97E+07
N-Acetylhexosamine phosphate	1.27E+05	1.48E+05	1.63E+05	0.00E+00	5.87E+04	3.99E+04	8.00E+04	1.26E+05	0.00E+00	8.13E+04	9.25E+04	8.33E+04	1.36E+05
N-Acetylhexosamine sulfate	1.05E+05	6.33E+04	1.07E+05	1.51E+05	1.20E+05	1.00E+05	6.35E+04	4.73E+04	1.87E+05	0.00E+00	1.53E+05	1.73E+05	1.75E+05
N-Acetylneuraminate	2.53E+04	1.01E+04	2.12E+04	0.00E+00	1.42E+04	4.53E+04	2.62E+04	0.00E+00	9.34E+03	3.57E+04	1.96E+04	3.16E+04	4.79E+04
N-alpha-Acetyllysine	1.84E+06	1.73E+06	5.34E+05	1.59E+06	1.99E+06	1.58E+06	2.59E+05	1.52E+05	1.70E+06	2.30E+05	1.37E+06	1.32E+06	1.17E+06
N-Methylglutamate	8.36E+06	5.10E+06	5.80E+06	2.19E+06	5.26E+06	5.48E+06	3.66E+06	5.06E+06	7.64E+06	2.10E+06	5.27E+06	6.10E+06	5.97E+06
N,N-Dimethyllysine	1.39E+05	5.93E+04	1.22E+05	1.11E+05	1.69E+05	2.02E+05	6.12E+04	1.61E+05	5.68E+04	2.46E+05	2.76E+05	9.65E+04	1.81E+05
N,N,N-Trimethyllysine	1.68E+06	1.43E+06	1.70E+06	1.14E+06	1.49E+06	1.44E+06	1.31E+06	1.44E+06	1.31E+06	1.89E+06	1.80E+06	1.31E+06	1.73E+06
NAD+	9.64E+06	6.02E+06	7.17E+06	6.66E+06	6.85E+06	7.50E+06	4.76E+06	5.59E+06	7.63E+06	5.00E+06	6.86E+06	6.53E+06	7.47E+06
NADH	3.30E+04	1.71E+04	1.77E+04	1.43E+04	2.84E+04	5.28E+04	0.00E+00	8.18E+04	1.66E+05	6.82E+04	2.53E+04	0.00E+00	2.78E+05
NADP+	3.66E+06	2.36E+06	3.30E+06	1.60E+06	2.00E+06	2.35E+06	1.73E+06	1.25E+06	1.69E+06	1.07E+06	2.12E+06	2.40E+06	2.01E+06
Nicotinamide	2.38E+06	1.60E+06	1.21E+06	2.03E+06	1.55E+06	1.51E+06	1.96E+06	1.41E+06	1.65E+06	1.73E+06	1.72E+06	1.60E+06	1.39E+06
Ornithine	1.12E+06	9.97E+05	1.18E+06	9.75E+05	1.24E+06	8.97E+05	8.11E+05	1.11E+06	1.13E+06	8.83E+05	1.43E+06	1.64E+06	1.77E+06
Oxoadipate	8.67E+05	5.13E+05	4.30E+05	5.46E+05	6.39E+05	3.69E+05	1.15E+06	1.06E+06	8.86E+05	1.04E+06	7.50E+05	8.66E+05	7.94E+05
P-DMEA	5.29E+06	3.07E+06	3.92E+06	3.14E+06	3.80E+06	3.09E+06	2.17E+06	2.60E+06	3.60E+06	2.44E+06	3.26E+06	3.94E+06	3.46E+06
Pantothenate	2.08E+05	1.54E+05	3.31E+05	2.24E+05	3.11E+05	8.65E+04	2.24E+05	3.39E+05	5.02E+05	9.01E+04	2.03E+05	5.34E+05	7.41E+04
PC (32:0)	1.33E+06	6.80E+06	1.67E+06	1.71E+07	2.15E+07	6.56E+06	2.15E+07	4.31E+07	1.01E+07	5.03E+07	1.48E+07	1.34E+07	1.11E+07
PC (32:1)	7.77E+06	3.71E+07	1.06E+07	4.03E+07	4.34E+07	1.65E+07	4.01E+07	1.04E+08	2.46E+07	1.04E+08	4.13E+07	3.63E+07	3.00E+07
PC (32:2)	3.36E+06	1.73E+07	5.23E+06	8.44E+06	1.08E+07	6.02E+06	1.12E+07	2.46E+07	8.80E+06	2.18E+07	1.45E+07	1.37E+07	8.94E+06
PC (34:1)	7.14E+06	3.08E+07	7.56E+06	6.77E+07	7.82E+07	2.10E+07	8.29E+07	1.58E+08	3.40E+07	2.09E+08	5.82E+07	5.37E+07	4.01E+07
PC (34:2)	2.21E+07	1.15E+08	2.83E+07	1.19E+08	1.43E+08	6.00E+07	1.74E+08	2.52E+08	6.77E+07	3.01E+08	1.41E+08	1.21E+08	1.01E+08
PC (36:2)	2.40E+06	1.20E+07	2.86E+06	2.81E+07	2.94E+07	8.45E+06	3.27E+07	7.25E+07	1.30E+07	9.55E+07	2.53E+07	2.29E+07	1.82E+07
PC (36:4)	6.57E+07	3.34E+08	8.47E+07	3.21E+08	3.84E+08	1.41E+08	3.55E+08	6.51E+08	2.54E+08	8.13E+08	3.31E+08	2.88E+08	2.43E+08
PC (36:5)	7.39E+06	3.55E+07	9.84E+06	2.28E+07	2.51E+07	1.09E+07	2.37E+07	5.15E+07	2.28E+07	5.86E+07	2.84E+07	2.21E+07	1.91E+07
PC (38:4)	5.08E+06	2.98E+07	6.11E+06	5.81E+07	6.88E+07	1.74E+07	6.52E+07	1.39E+08	3.90E+07	2.06E+08	4.88E+07	4.96E+07	3.85E+07
PC (38:5)	3.27E+07	1.45E+08	3.87E+07	1.56E+08	1.73E+08	5.75E+07	1.52E+08	3.36E+08	1.22E+08	4.00E+08	1.49E+08	1.23E+08	1.03E+08
PC (40:4)	2.42E+04	1.95E+05	0.00E+00	4.68E+05	4.17E+05	2.76E+05	7.84E+04	1.75E+06	1.87E+05	2.09E+06	2.51E+05	3.33E+05	2.27E+05
PC (40:5)	9.44E+05	5.33E+06	1.54E+06	9.91E+06	1.10E+07	2.73E+06	8.56E+06	2.23E+07	6.19E+06	3.18E+07	8.34E+06	6.83E+06	4.73E+06
PC (40:6)	4.16E+06	2.43E+07	6.77E+06	2.38E+07	2.77E+07	1.05E+07	2.72E+07	5.66E+07	2.18E+07	6.58E+07	2.43E+07	2.63E+07	1.92E+07
PC (40:8)	4.19E+06	1.52E+07	4.77E+06	1.00E+07	1.20E+07	6.07E+06	1.31E+07	2.45E+07	1.06E+07	3.18E+07	1.63E+07	1.40E+07	1.11E+07
PC (44:8)	1.03E+05	2.03E+06	3.08E+05	2.71E+06	3.39E+06	6.54E+05	2.86E+06	6.38E+06	2.33E+06	8.52E+06	2.17E+06	1.51E+06	1.30E+06
PE (32:0)	0.00E+00	1.36E+05	0.00E+00	3.50E+05	9.42E+04	1.83E+05	5.75E+05	1.03E+06	7.71E+04	7.92E+05	3.29E+05	3.95E+04	1.80E+05
PE (34:1)	1.89E+06	5.94E+06	3.17E+06	1.05E+07	1.27E+07	5.09E+06	1.23E+07	2.05E+07	6.94E+06	2.61E+07	9.03E+06	9.16E+06	7.36E+06
PE (34:2)	2.58E+06	8.55E+06	3.99E+06	9.43E+06	1.12E+07	6.46E+06	1.24E+07	1.72E+07	7.17E+06	1.80E+07	1.13E+07	9.42E+06	8.57E+06
PE (36:1)	3.70E+05	2.07E+06	3.27E+05	3.24E+06	4.39E+06	1.38E+06	4.34E+06	8.53E+06	2.18E+06	1.08E+07	3.07E+06	3.62E+06	2.57E+06
PE (36:2)	3.98E+06	1.19E+07	4.74E+06	2.26E+07	3.06E+07	1.03E+07	3.15E+07	4.18E+07	1.56E+07	6.32E+07	2.06E+07	2.13E+07	1.67E+07
PE (36:3)	4.68E+06	1.70E+07	6.11E+06	1.81E+07	2.05E+07	1.13E+07	2.40E+07	3.16E+07	1.26E+07	3.36E+07	1.81E+07	1.72E+07	1.56E+07
PE (38:1)	1.71E+04	1.38E+05	1.05E+04	1.79E+05	2.75E+05	3.41E+04	2.31E+05	4.73E+05	2.26E+05	4.36E+05	1.38E+05	3.86E+05	8.78E+04
PE (38:3)	5.12E+05	2.24E+06	4.52E+05	3.88E+06	3.40E+06	1.17E+06	3.51E+06	5.91E+06	2.78E+06	9.04E+06	2.93E+06	3.36E+06	2.05E+06
PE (38:4)	2.48E+07	7.52E+07	3.24E+07	1.72E+08	2.03E+08	6.75E+07	1.72E+08	3.06E+08	1.31E+08	3.98E+08	1.28E+08	1.29E+08	1.02E+08
PE (38:5)	2.61E+07	8.23E+07	3.12E+07	9.72E+07	1.09E+08	4.84E+07	1.06E+08	1.69E+08	7.41E+07	1.94E+08	8.79E+07	8.19E+07	7.37E+07
PE (38:6)	9.34E+06	3.03E+07	1.11E+07	1.62E+07	2.32E+07	1.46E+07	2.81E+07	3.79E+07	1.68E+07	4.24E+07	2.56E+07	2.56E+07	2.07E+07
PE (40:5)	2.05E+06	5.35E+06	2.62E+06	8.22E+06	8.83E+06	3.35E+06	8.26E+06	1.67E+07	5.09E+06	2.46E+07	6.91E+06	8.37E+06	5.37E+06
PE (40:7)	5.96E+06	1.57E+07	7.01E+06	1.27E+07	1.73E+07	8.80E+06	1.69E+07	2.96E+07	1.18E+07	3.00E+07	1.62E+07	1.69E+07	1.20E+07
Pentoses	4.49E+04	2.21E+04	2.09E+04	5.50E+05	4.64E+05	2.39E+05	1.79E+05	1.27E+05	4.32E+05	2.30E+05	4.00E+05	6.09E+05	2.72E+05
Phenethylamine	3.76E+05	6.45E+04	4.63E+05	1.50E+05	2.04E+05	1.85E+05	2.37E+05	3.56E+05	6.95E+05	2.80E+05	1.45E+05	2.89E+05	2.96E+05
Phenylalanine	3.21E+06	2.47E+06	2.55E+06	2.05E+06	2.26E+06	1.40E+06	9.76E+05	1.66E+06	2.25E+06	3.07E+06	1.81E+06	2.06E+06	2.41E+06
Phosphoenolpyruvate	3.44E+06	2.37E+06	3.22E+06	8.94E+05	1.35E+06	3.36E+06	1.55E+06	1.49E+06	1.96E+06	1.79E+06	2.50E+06	2.39E+06	3.72E+06
Phosphoethanolamine	4.14E+07	2.50E+07	3.42E+07	2.21E+07	2.53E+07	2.86E+07	1.99E+07	2.24E+07	2.99E+07	1.95E+07	2.68E+07	3.13E+07	2.97E+07
Phosphorylcholine	1.33E+08	8.06E+07	1.04E+08	8.05E+07	1.00E+08	8.61E+07	5.82E+07	7.62E+07	1.03E+08	7.47E+07	8.58E+07	1.02E+08	9.52E+07
PI (32:0)	7.46E+05	1.93E+06	6.33E+05	1.28E+06	1.25E+06	8.21E+05	8.92E+05	2.39E+06	9.16E+05	2.38E+06	1.12E+06	1.28E+06	7.16E+05
Pipecolate	5.94E+05	3.73E+05	8.92E+05	8.60E+05	7.93E+05	5.90E+05	3.54E+05	4.00E+05	7.59E+05	3.13E+05	7.57E+05	1.35E+06	5.74E+05
Platelet-activating factor	5.77E+06	1.40E+07	1.93E+07	1.18E+07	1.32E+07	1.83E+07	1.00E+07	1.52E+07	1.04E+07	2.34E+07	1.33E+07	9.95E+06	1.33E+07
Proline	3.17E+07	2.42E+07	2.79E+07	2.58E+07	3.44E+07	3.75E+07	4.72E+07	4.00E+07	3.46E+07	2.84E+07	4.57E+07	6.78E+07	5.20E+07
PS (34:2)	5.98E+05	1.85E+06	4.72E+05	1.16E+06	1.16E+06	9.48E+05	1.48E+06	1.81E+06	6.92E+05	1.71E+06	1.28E+06	1.06E+06	8.76E+05
PS (36:1)	7.68E+06	1.95E+07	5.21E+06	3.70E+07	3.56E+07	1.18E+07	3.17E+07	5.49E+07	2.58E+07	6.87E+07	2.39E+07	2.76E+07	1.89E+07
PS (36:4)	1.87E+06	5.47E+06	2.03E+06	4.09E+06	4.56E+06	2.91E+06	3.61E+06	6.87E+06	3.27E+06	7.08E+06	3.89E+06	3.01E+06	2.87E+06
PS (38:3)	1.80E+06	4.64E+06	1.42E+06	5.44E+06	4.86E+06	2.06E+06	3.57E+06	8.87E+06	5.00E+06	1.03E+07	3.87E+06	4.39E+06	3.54E+06
PS (38:5)	1.22E+06	3.45E+06	1.21E+06	2.38E+06	2.17E+06	1.39E+06	2.54E+06	3.90E+06	2.01E+06	3.76E+06	1.82E+06	2.03E+06	1.63E+06
PS (38:6)	4.73E+05	1.52E+06	4.07E+05	7.10E+05	8.29E+05	8.41E+05	7.68E+05	1.34E+06	4.40E+05	1.37E+06	1.23E+06	6.46E+05	6.78E+05
PS (40:5)	5.50E+05	2.27E+06	7.90E+05	2.19E+06	2.38E+06	1.48E+06	2.42E+06	4.25E+06	9.37E+05	5.80E+06	2.08E+06	2.25E+06	1.69E+06
PS (40:6)	8.62E+06	2.84E+07	5.76E+06	1.04E+07	1.33E+07	9.99E+06	1.67E+07	2.33E+07	1.22E+07	2.99E+07	1.42E+07	1.50E+07	1.15E+07
PS (40:7)	7.83E+05	1.68E+06	8.15E+05	1.61E+06	1.67E+06	8.06E+05	1.28E+06	1.63E+06	6.42E+05	2.17E+06	1.06E+06	9.31E+05	9.15E+05
S-Adenosylmethionine	7.11E+06	6.10E+06	6.19E+06	3.48E+06	4.06E+06	5.49E+06	2.59E+06	2.41E+06	4.72E+06	2.13E+06	4.24E+06	4.72E+06	4.14E+06
S-Methylthioadenosine	2.99E+06	2.53E+06	1.25E+06	2.62E+06	2.34E+06	1.91E+06	2.28E+06	2.34E+06	2.92E+06	1.23E+06	2.82E+06	2.34E+06	1.96E+06
Sarcosine	3.91E+07	1.00E+07	2.67E+07	3.25E+07	3.54E+07	2.68E+07	6.48E+06	9.89E+06	3.64E+07	2.16E+07	2.91E+07	3.59E+07	3.50E+07
Sebacate	1.53E+06	1.86E+06	2.45E+06	1.77E+06	1.82E+06	1.47E+06	1.85E+06	3.13E+05	1.91E+06	4.95E+05	2.08E+06	2.56E+06	2.19E+06
Sedoheptulose 7-phosphate	6.91E+04	4.61E+04	0.00E+00	2.69E+04	2.93E+04	0.00E+00	7.71E+04	0.00E+00	4.66E+04	4.27E+04	1.43E+05	9.19E+04	9.79E+04
Ser-Arg	2.70E+05	1.63E+05	1.19E+05	2.86E+04	7.04E+04	1.89E+05	7.11E+04	7.68E+04	1.33E+05	7.83E+04	3.01E+04	1.71E+05	1.20E+05
SM (d18:1/14:0)	1.84E+05	4.19E+05	1.86E+05	3.44E+05	3.93E+05	3.32E+05	3.41E+05	5.69E+05	2.62E+05	6.83E+05	4.54E+05	5.46E+05	4.66E+05
SM (d18:1/16:0)	1.85E+07	6.20E+07	3.18E+07	8.15E+07	9.87E+07	4.79E+07	6.57E+07	1.42E+08	6.30E+07	1.91E+08	7.01E+07	5.73E+07	6.12E+07
SM (d18:1/18:0)	2.33E+06	7.72E+06	2.85E+06	1.03E+07	1.30E+07	6.07E+06	1.02E+07	2.13E+07	7.27E+06	2.94E+07	7.94E+06	7.05E+06	6.88E+06
SM (d18:1/18:1)	6.48E+05	2.11E+06	6.24E+05	1.92E+06	2.01E+06	8.56E+05	1.77E+06	2.62E+06	1.59E+06	4.32E+06	1.84E+06	1.54E+06	1.19E+06
Stachydrine	2.81E+05	3.87E+05	1.52E+05	4.54E+05	1.48E+05	3.22E+05	1.85E+05	3.59E+05	2.28E+05	6.80E+05	7.88E+05	9.22E+05	3.50E+05
Succinate	2.71E+06	2.82E+06	4.90E+06	2.98E+06	3.52E+06	3.36E+06	2.60E+06	2.59E+06	3.47E+06	5.06E+06	2.69E+06	4.43E+06	4.09E+06
Taurine	1.52E+08	9.03E+07	1.15E+08	9.70E+07	1.06E+08	9.92E+07	7.56E+07	1.11E+08	1.30E+08	1.11E+08	1.08E+08	1.31E+08	1.17E+08
Taurocyamine	2.33E+05	1.29E+05	1.46E+05	8.29E+04	1.19E+05	2.08E+05	1.44E+05	1.55E+05	1.83E+05	7.26E+04	2.53E+05	2.65E+05	2.19E+05
Thr-Arg	8.46E+04	3.83E+04	6.71E+04	3.13E+04	7.07E+04	1.04E+05	3.55E+04	3.59E+04	4.83E+04	5.60E+04	7.61E+04	1.13E+05	5.88E+04
Threonate	5.92E+06	3.52E+06	3.62E+06	3.78E+06	4.78E+06	2.45E+06	3.14E+06	4.40E+06	4.91E+06	4.56E+06	4.78E+06	4.88E+06	3.22E+06
Threonine	1.22E+07	8.29E+06	9.76E+06	8.31E+06	9.69E+06	8.32E+06	5.85E+06	6.54E+06	9.10E+06	5.42E+06	8.84E+06	9.36E+06	1.01E+07
Tyrosine	3.19E+06	2.71E+06	3.78E+06	2.96E+06	4.94E+06	4.22E+06	2.71E+06	3.66E+06	3.71E+06	5.54E+06	3.59E+06	3.29E+06	4.59E+06
UDP-glucose	6.07E+06	3.00E+06	4.15E+06	3.37E+06	3.94E+06	3.89E+06	2.67E+06	2.29E+06	3.48E+06	1.55E+06	3.60E+06	3.26E+06	2.84E+06
UDP-N-acetylglucosamine	1.85E+06	7.99E+05	8.76E+05	7.26E+05	7.70E+05	1.13E+06	6.68E+05	2.61E+05	7.92E+05	0.00E+00	1.24E+06	9.33E+05	1.63E+06
Urate	3.30E+06	1.88E+06	5.84E+06	1.20E+06	1.48E+06	1.91E+06	1.09E+06	9.06E+05	4.60E+05	8.81E+05	2.27E+06	6.96E+05	9.53E+05
Uridine diphosphate	4.94E+05	3.09E+05	3.36E+05	2.51E+05	2.70E+05	3.50E+05	2.50E+05	2.04E+05	2.85E+05	1.14E+05	1.91E+05	2.98E+05	1.91E+05
Uridine triphosphate	1.33E+06	1.03E+06	1.09E+06	8.53E+05	9.62E+05	1.22E+06	4.64E+05	3.91E+05	7.84E+05	3.28E+05	6.00E+05	4.87E+05	5.74E+05
Urocanate	3.23E+06	3.09E+06	2.45E+06	5.69E+06	7.45E+06	2.51E+06	5.77E+06	5.38E+06	4.86E+06	5.65E+06	3.95E+06	5.37E+06	6.17E+06
Xanthine	4.26E+05	2.42E+05	5.13E+05	2.83E+05	4.91E+05	4.42E+05	2.89E+05	3.38E+05	4.22E+05	8.14E+05	4.25E+05	4.46E+05	5.79E+05
