## Supplementary material for "Stem cell function *in vivo* is supported by an alternative glycolysis endpoint": Table S4

	MP_079	MP_080	MP_082	MP_242	MP_243	MP_247	MP_248	MP_077	MP_078	MP_244	MP_246	MP_249	MP_250
	WT	WT	WT	WT	WT	WT	WT	KO	KO	KO	KO	KO	KO
1-Aminocyclopropanecarboxylate	1.72E+06	6.60E+05	2.31E+06	3.27E+06	1.29E+06	5.44E+05	2.41E+06	3.27E+06	5.13E+05	3.42E+06	1.09E+06	2.45E+06	4.51E+06
1-Methylhistidine	1.33E+05	1.15E+05	1.53E+05	1.82E+05	9.06E+04	2.20E+04	5.54E+04	2.62E+05	2.07E+05	6.97E+04	1.38E+05	0.00E+00	3.05E+05
2-/3-Phosphoglycerate	2.79E+06	1.74E+06	3.01E+06	1.70E+06	2.25E+06	2.70E+06	2.11E+06	2.91E+06	2.37E+06	5.66E+06	9.35E+05	1.95E+06	7.06E+06
2-Hydroxybutyrate	3.14E+06	1.01E+06	0.00E+00	0.00E+00	0.00E+00	1.31E+06	9.45E+05	1.06E+06	2.05E+06	6.33E+05	9.44E+05	4.49E+05	7.94E+05
3-Hydroxycarnitine (14:0)	1.42E+05	3.86E+05	1.36E+05	2.26E+05	1.10E+05	5.50E+05	2.06E+05	1.03E+05	1.98E+05	4.04E+05	6.63E+05	1.91E+05	1.78E+05
3-Hydroxycarnitine (16:0)	2.06E+05	4.63E+05	1.66E+05	6.23E+05	2.65E+05	8.83E+05	3.89E+05	1.39E+05	1.08E+05	3.79E+05	8.20E+05	3.48E+05	1.75E+05
3-Hydroxycarnitine (18:1)	1.97E+05	5.87E+05	2.56E+05	1.44E+06	5.15E+05	1.45E+06	5.26E+05	3.49E+05	5.74E+05	5.95E+05	1.30E+06	7.41E+05	3.57E+05
3-Hydroxycarnitine (4:0)	1.92E+06	2.26E+06	2.34E+06	2.03E+06	1.50E+06	1.53E+06	1.97E+06	1.77E+06	2.12E+06	1.68E+06	1.72E+06	1.46E+06	3.19E+06
3-Hydroxycarnitine (5:0)	4.39E+05	0.00E+00	1.63E+05	4.06E+05	3.12E+05	2.64E+05	4.39E+05	2.77E+05	3.15E+05	3.15E+05	3.99E+05	3.08E+05	5.53E+05
Acetyl-CoA	2.88E+05	7.35E+04	2.48E+05	1.76E+05	2.00E+05	1.59E+05	2.90E+05	3.60E+05	1.00E+05	2.35E+05	1.54E+05	2.17E+05	5.97E+05
Acetylaminoadipate	1.66E+06	8.21E+05	1.42E+06	1.46E+06	1.19E+06	1.80E+06	1.41E+06	1.49E+06	1.08E+06	1.48E+06	2.16E+06	1.55E+06	1.98E+06
Acetylcarnitine	8.78E+07	8.36E+07	7.62E+07	1.12E+08	7.55E+07	6.48E+07	7.15E+07	8.21E+07	9.17E+07	9.16E+07	5.25E+07	7.43E+07	8.50E+07
Acetylcholine	7.35E+06	4.25E+06	6.19E+06	8.17E+06	3.84E+06	3.77E+06	5.07E+06	1.05E+07	7.02E+06	7.05E+06	5.65E+06	8.43E+06	1.57E+07
Adenosine	3.01E+07	2.17E+07	3.24E+07	2.35E+07	2.39E+07	2.23E+07	2.81E+07	2.95E+07	1.51E+07	3.34E+07	2.44E+07	2.55E+07	5.20E+07
Adenosine diphosphate	4.52E+06	4.06E+06	3.99E+06	3.76E+06	2.60E+06	2.84E+06	5.28E+06	3.59E+06	3.68E+06	3.87E+06	7.75E+06	8.59E+06	4.06E+06
Adenosine monophosphate	3.45E+06	2.42E+06	4.16E+06	2.44E+06	1.95E+06	1.50E+06	3.40E+06	2.45E+06	1.89E+06	2.65E+06	4.27E+06	1.13E+07	4.31E+06
Adenosine triphosphate	1.63E+07	1.21E+07	1.43E+07	1.08E+07	1.02E+07	8.62E+06	1.17E+07	1.10E+07	1.38E+07	1.58E+07	7.62E+06	1.25E+07	2.14E+07
ADP-ribose	3.62E+04	1.68E+04	3.86E+04	4.07E+04	1.50E+04	1.99E+04	5.93E+04	1.54E+04	2.75E+04	1.25E+04	0.00E+00	5.89E+04	0.00E+00
Alanine	1.75E+07	8.72E+06	1.37E+07	2.46E+07	1.57E+07	7.91E+06	1.50E+07	5.95E+07	1.05E+07	2.73E+07	1.10E+07	1.80E+07	4.37E+07
alpha-Ketoglutarate	8.62E+06	3.88E+06	4.43E+06	5.34E+06	4.31E+06	5.80E+06	7.28E+06	5.37E+06	4.73E+06	4.42E+06	1.00E+07	4.77E+06	4.38E+06
Anserine	2.12E+06	1.06E+06	3.16E+06	2.75E+06	2.15E+06	6.13E+05	8.57E+05	1.54E+06	7.43E+05	2.10E+06	2.48E+05	1.07E+06	2.48E+06
Arg-Ala	1.27E+06	4.85E+05	1.04E+06	6.90E+05	5.87E+05	9.28E+05	8.56E+05	8.81E+05	5.29E+05	7.65E+05	7.30E+05	7.20E+05	1.30E+06
Arginine	1.04E+08	8.91E+07	7.77E+07	6.66E+07	6.50E+07	6.87E+07	7.04E+07	6.68E+07	9.50E+07	8.93E+07	8.53E+07	8.37E+07	8.92E+07
Argininosuccinate	3.12E+05	1.16E+05	2.20E+05	2.98E+05	3.19E+05	2.73E+05	1.28E+05	8.16E+05	1.88E+05	8.31E+05	3.31E+05	2.27E+05	1.43E+06
Ascorbate	5.71E+05	1.86E+05	9.47E+05	3.39E+05	3.80E+05	2.14E+05	3.00E+05	4.45E+05	0.00E+00	2.88E+05	0.00E+00	5.36E+05	5.15E+05
Asparagine	4.36E+06	2.42E+06	2.94E+06	3.60E+06	2.46E+06	3.39E+06	2.93E+06	5.29E+06	2.68E+06	4.17E+06	2.40E+06	3.27E+06	6.52E+06
Aspartate	9.27E+07	4.55E+07	6.50E+07	6.29E+07	3.51E+07	5.94E+07	6.25E+07	5.26E+07	4.40E+07	6.12E+07	5.34E+07	8.43E+07	9.19E+07
beta-Alanine	1.74E+07	9.96E+06	9.56E+06	1.65E+07	9.19E+06	1.02E+07	1.31E+07	1.42E+07	9.19E+06	5.29E+06	9.48E+06	1.24E+07	1.92E+07
Betaine	1.15E+07	2.08E+07	1.49E+07	2.55E+07	4.46E+07	7.23E+07	1.95E+07	5.65E+07	9.19E+07	1.06E+08	7.63E+07	8.14E+07	9.80E+07
Carnitine	2.50E+08	1.33E+08	2.31E+08	2.15E+08	1.10E+08	9.64E+07	1.86E+08	3.70E+08	1.87E+08	1.73E+08	1.70E+08	2.62E+08	5.65E+08
Carnitine (10:0)	2.57E+05	8.77E+05	4.62E+05	4.68E+05	2.70E+05	9.35E+05	1.13E+06	1.59E+05	4.02E+05	7.79E+05	1.83E+06	7.74E+05	3.15E+05
Carnitine (12:0)	3.15E+05	9.26E+05	4.99E+05	1.55E+06	5.24E+05	1.70E+06	8.11E+05	4.72E+05	7.96E+05	1.11E+06	3.02E+06	1.76E+06	4.68E+05
Carnitine (14:0)	3.70E+06	8.28E+06	4.03E+06	1.40E+07	5.71E+06	8.54E+06	4.34E+06	5.58E+06	1.04E+07	9.25E+06	1.90E+07	1.51E+07	5.01E+06
Carnitine (16:0)	1.63E+07	2.79E+07	1.97E+07	4.09E+07	2.07E+07	2.68E+07	1.61E+07	2.09E+07	2.85E+07	2.74E+07	4.55E+07	3.04E+07	1.79E+07
Carnitine (16:1)	2.05E+07	3.46E+07	2.39E+07	3.27E+07	2.12E+07	2.24E+07	1.71E+07	2.67E+07	3.79E+07	3.03E+07	4.90E+07	3.28E+07	2.00E+07
Carnitine (17:0)	2.34E+05	2.35E+05	8.77E+04	3.24E+05	6.24E+04	4.39E+05	2.94E+05	1.10E+05	9.39E+04	1.62E+05	1.10E+05	1.96E+05	1.71E+05
Carnitine (18:0)	2.53E+06	2.44E+06	2.30E+06	4.59E+06	4.41E+06	4.99E+06	2.44E+06	1.64E+06	2.40E+06	1.78E+06	3.99E+06	2.20E+06	1.90E+06
Carnitine (18:1)	2.61E+07	4.00E+07	3.50E+07	4.10E+07	3.05E+07	3.56E+07	3.21E+07	2.95E+07	4.17E+07	3.43E+07	6.42E+07	4.71E+07	2.69E+07
Carnitine (20:0)	1.35E+05	1.61E+05	3.98E+05	2.77E+05	3.64E+05	2.42E+05	3.90E+05	1.25E+05	4.29E+04	1.11E+05	1.60E+05	2.14E+05	1.30E+05
Carnitine (3:0)	1.16E+07	9.87E+06	9.61E+06	1.87E+07	1.37E+07	1.41E+07	1.02E+07	1.12E+07	1.99E+07	1.34E+07	1.76E+07	1.67E+07	1.76E+07
Carnitine (4:0)	1.10E+06	1.19E+06	9.23E+05	1.41E+06	1.54E+06	1.70E+06	1.56E+06	9.00E+05	1.00E+06	1.69E+06	1.14E+06	1.29E+06	2.31E+06
Carnitine (6:0)	4.80E+06	1.01E+07	7.78E+06	7.20E+06	9.06E+06	7.98E+06	6.45E+06	6.40E+06	7.46E+06	1.28E+07	7.65E+06	4.89E+06	1.05E+07
Carnitine (8:0)	1.99E+06	3.84E+06	1.75E+06	1.19E+06	1.35E+06	2.20E+06	2.50E+06	9.25E+05	2.37E+06	3.18E+06	2.81E+06	1.41E+06	2.15E+06
Carnosine	1.21E+06	7.11E+05	1.07E+06	1.21E+06	8.58E+05	3.64E+05	4.41E+05	8.28E+05	5.92E+05	9.79E+05	2.74E+05	2.82E+05	8.15E+05
CDP-ethanolamine	8.36E+05	6.31E+05	4.75E+05	1.19E+06	1.11E+06	1.13E+06	1.09E+06	1.54E+06	9.78E+05	1.86E+06	8.28E+05	1.06E+06	1.17E+06
Citicoline	9.92E+05	6.66E+05	9.37E+05	8.10E+05	6.58E+05	5.63E+05	9.40E+05	7.71E+05	5.52E+05	9.09E+05	7.54E+05	1.28E+06	1.16E+06
Citrate/Isocitrate	1.11E+08	3.79E+07	4.79E+07	2.69E+07	2.52E+07	2.88E+07	3.32E+07	1.32E+07	3.00E+07	1.16E+08	1.80E+07	3.08E+07	1.45E+08
Citrulline	9.33E+06	2.65E+06	6.58E+06	7.78E+06	4.93E+06	7.42E+06	5.09E+06	8.48E+06	4.95E+06	6.81E+06	7.51E+06	7.02E+06	1.19E+07
CMP-2-aminoethylphosphonate	1.58E+05	1.57E+05	1.65E+05	2.88E+05	1.99E+05	2.65E+05	3.83E+05	3.15E+05	2.50E+05	2.99E+05	2.32E+05	3.63E+05	6.71E+05
Creatine	9.24E+07	5.01E+07	7.96E+07	9.89E+07	7.70E+07	5.32E+07	4.16E+07	6.95E+07	4.24E+07	7.49E+07	4.63E+07	5.40E+07	1.31E+08
Creatinine	1.21E+06	7.67E+05	1.45E+06	7.96E+05	8.53E+05	9.01E+05	7.33E+05	1.41E+06	7.85E+05	9.49E+05	2.63E+05	3.45E+05	6.74E+05
Cyclic ADP-ribose	2.68E+06	1.26E+06	2.00E+06	2.40E+06	2.15E+06	1.48E+06	2.23E+06	2.87E+06	1.27E+06	2.39E+06	1.48E+06	2.35E+06	2.40E+06
Deoxycarnitine	9.41E+05	1.15E+06	0.00E+00	6.40E+05	4.61E+05	3.88E+05	5.56E+05	6.89E+05	1.18E+06	3.98E+05	6.56E+05	0.00E+00	0.00E+00
Deoxyguanosine diphosphate	4.52E+06	4.06E+06	3.99E+06	3.76E+06	2.60E+06	2.84E+06	5.28E+06	3.59E+06	3.68E+06	3.87E+06	7.75E+06	8.59E+06	4.06E+06
dimethylglycine	8.25E+07	4.36E+07	5.18E+07	7.55E+07	4.88E+07	0.00E+00	4.01E+07	7.01E+07	1.78E+07	5.67E+07	0.00E+00	4.12E+07	8.86E+07
FA (16:1)	3.15E+07	5.87E+07	2.77E+07	3.60E+07	1.83E+07	1.91E+07	2.35E+07	3.02E+07	5.73E+07	2.35E+07	5.02E+07	2.82E+07	1.90E+07
FA (20:2)	1.78E+06	1.72E+06	1.59E+06	2.12E+06	1.18E+06	2.15E+06	1.71E+06	1.09E+06	2.60E+06	1.22E+06	2.46E+06	1.89E+06	1.33E+06
Fructose 6-phosphate	7.63E+04	3.00E+04	4.39E+04	0.00E+00	4.94E+04	0.00E+00	0.00E+00	9.08E+05	6.27E+05	9.71E+05	4.31E+05	7.41E+05	1.12E+06
Fumarate	1.68E+06	9.77E+05	1.52E+06	1.53E+06	1.57E+06	2.49E+06	1.64E+06	2.42E+06	2.32E+06	1.88E+06	2.11E+06	1.80E+06	2.92E+06
Gamma-aminobutyrate	8.25E+07	4.36E+07	5.18E+07	7.55E+07	4.88E+07	1.24E+06	4.01E+07	7.01E+07	1.79E+07	5.67E+07	1.89E+06	4.12E+07	8.86E+07
Gamma-linolenate	1.89E+06	3.08E+06	1.39E+06	2.87E+06	1.29E+06	2.15E+06	2.15E+06	1.59E+06	3.94E+06	1.61E+06	3.71E+06	2.92E+06	1.85E+06
Glu-Pro	4.57E+06	1.72E+06	2.11E+06	2.55E+06	1.97E+06	2.36E+06	2.88E+06	2.71E+06	2.53E+06	2.27E+06	3.53E+06	2.23E+06	3.72E+06
Glucose 6-phosphate	2.06E+05	2.54E+05	4.44E+05	2.11E+05	2.22E+05	1.83E+05	3.39E+05	2.00E+05	1.03E+05	3.47E+05	1.50E+05	2.85E+05	7.54E+05
Glucuronolactone	1.60E+04	3.94E+04	1.26E+04	3.33E+04	1.27E+04	0.00E+00	3.16E+04	1.11E+04	1.25E+04	1.30E+04	1.51E+04	3.37E+04	2.98E+04
Glutamate	1.40E+08	5.16E+07	8.57E+07	1.24E+08	9.53E+07	1.18E+08	9.86E+07	1.88E+08	1.00E+08	1.73E+08	1.04E+08	1.36E+08	2.79E+08
Glutamine	1.26E+07	5.58E+06	9.70E+06	1.47E+07	1.70E+07	1.82E+07	1.09E+07	2.36E+07	5.43E+06	2.24E+07	6.58E+06	1.11E+07	6.82E+07
Glutarate	2.24E+06	6.61E+05	1.09E+06	1.52E+06	1.01E+06	1.32E+06	9.39E+05	9.64E+05	1.66E+06	1.00E+06	8.40E+05	1.18E+06	1.57E+06
Glutathione	9.21E+07	4.49E+07	9.29E+07	7.27E+07	6.20E+07	4.90E+07	7.90E+07	8.66E+07	4.37E+07	7.40E+07	4.24E+07	7.36E+07	6.88E+07
Glutathione disulfide	8.07E+06	7.62E+06	4.18E+06	6.13E+06	4.60E+06	6.22E+06	7.41E+06	4.99E+06	7.62E+06	7.41E+06	7.86E+06	1.16E+07	1.03E+07
Glycerol 3-phosphate	1.60E+06	6.28E+05	1.93E+06	8.90E+05	9.99E+05	7.82E+05	2.09E+06	6.97E+06	1.73E+06	3.58E+06	8.73E+05	1.70E+06	8.69E+06
Glycerophosphocholine	1.06E+08	5.02E+07	1.47E+08	1.83E+08	1.42E+08	4.04E+07	2.03E+08	1.02E+08	3.35E+07	7.95E+07	2.55E+07	8.82E+07	2.16E+08
Glycerophosphoethanolamine	6.04E+06	3.17E+06	4.43E+06	5.39E+06	3.67E+06	3.50E+06	6.70E+06	3.52E+06	2.25E+06	2.12E+06	2.45E+06	2.66E+06	6.01E+06
Glycolaldehyde	4.06E+06	0.00E+00	1.23E+06	3.72E+06	2.01E+06	3.84E+06	5.28E+06	3.55E+06	3.86E+06	3.46E+06	3.71E+06	5.15E+06	0.00E+00
Guanidinoacetate	3.22E+07	1.50E+07	2.98E+07	3.36E+07	2.17E+07	1.01E+07	2.63E+07	4.68E+07	1.25E+07	4.35E+07	1.41E+07	4.69E+07	6.10E+07
Guanidinosuccinate	3.11E+04	5.97E+04	2.65E+04	3.86E+04	3.53E+04	4.19E+04	1.12E+04	2.81E+04	7.65E+04	3.74E+04	8.16E+04	6.07E+04	7.77E+04
Guanine	2.89E+05	2.05E+05	1.07E+05	2.78E+05	9.91E+04	8.71E+04	1.55E+05	2.46E+05	8.85E+04	1.04E+05	8.28E+04	1.05E+05	1.58E+05
Guanosine diphosphate	3.76E+05	3.61E+05	6.94E+05	2.03E+05	2.16E+05	1.31E+05	7.84E+05	2.75E+05	5.09E+05	3.85E+05	6.73E+05	1.31E+06	5.30E+05
Gulonolactone	3.50E+05	6.28E+04	2.88E+05	1.26E+05	0.00E+00	1.11E+05	1.12E+05	2.10E+05	2.07E+05	2.99E+05	2.43E+05	1.88E+05	3.63E+05
Hexosamines	5.99E+06	2.54E+06	3.57E+06	4.02E+06	2.93E+06	2.54E+06	3.90E+06	4.87E+06	0.00E+00	3.08E+06	0.00E+00	3.19E+06	2.70E+06
Histidine	2.96E+07	1.79E+07	1.44E+07	2.39E+07	1.21E+07	2.47E+07	1.37E+07	3.02E+07	2.53E+07	1.47E+07	2.94E+07	1.58E+07	3.65E+07
Homoarginine	8.12E+05	4.40E+05	5.39E+05	2.05E+05	4.58E+05	4.61E+05	4.30E+05	2.65E+05	6.49E+05	5.73E+05	6.40E+05	7.59E+05	3.57E+05
Hydroxycitrate	1.89E+06	6.68E+05	3.52E+06	1.18E+06	2.47E+06	1.11E+06	2.50E+06	1.92E+06	1.35E+06	2.50E+06	1.52E+06	2.06E+06	2.14E+06
Hypotaurine	9.48E+05	6.30E+05	1.24E+06	1.63E+06	1.09E+06	1.86E+06	1.03E+06	1.80E+06	9.16E+05	1.89E+06	9.61E+05	1.88E+06	4.08E+06
Hypoxanthine	7.85E+05	5.57E+05	7.35E+05	2.33E+05	6.68E+05	9.35E+05	8.83E+05	5.71E+05	3.64E+05	4.57E+05	3.77E+05	1.40E+06	6.95E+05
IMP	4.21E+06	1.93E+06	3.67E+06	8.76E+05	2.26E+06	1.65E+06	4.46E+06	2.24E+06	9.86E+05	1.63E+06	1.81E+06	4.03E+06	2.24E+06
Indole-3-acrylate	1.59E+05	8.48E+04	1.20E+05	1.33E+05	6.50E+04	4.72E+04	3.46E+04	9.84E+04	1.48E+05	4.89E+04	1.02E+05	7.33E+04	1.09E+05
Indoxyl sulfate	0.00E+00	5.72E+04	7.01E+04	8.24E+04	2.51E+05	5.15E+04	2.85E+05	8.73E+04	2.41E+04	5.45E+04	1.47E+05	1.92E+05	1.73E+05
Inosine	5.51E+04	6.44E+04	1.08E+05	0.00E+00	1.24E+04	7.09E+04	8.41E+04	3.47E+04	6.86E+03	6.12E+04	0.00E+00	5.32E+04	7.25E+04
Inosine monophosphate	1.67E+06	8.27E+05	2.72E+06	2.64E+05	1.30E+06	1.13E+06	2.65E+06	1.36E+06	1.93E+05	7.73E+05	1.14E+06	2.85E+06	1.68E+06
Isoleucine	3.35E+06	3.73E+06	2.89E+06	1.65E+06	2.94E+06	1.30E+06	8.41E+05	4.08E+06	3.39E+06	2.36E+06	0.00E+00	1.24E+06	4.31E+06
Itaconate	7.23E+06	2.34E+06	2.99E+06	6.23E+06	3.87E+06	4.68E+06	5.58E+06	7.09E+06	1.95E+06	6.32E+06	3.24E+06	4.38E+06	6.98E+06
Lysine	6.21E+06	5.86E+06	7.20E+06	4.33E+06	5.32E+06	4.68E+06	5.39E+06	5.16E+06	7.27E+06	7.39E+06	6.20E+06	7.31E+06	8.34E+06
Lyso-PC (16:0)	8.18E+06	1.06E+07	5.56E+06	2.16E+07	1.11E+07	2.52E+07	1.05E+07	1.00E+07	1.17E+07	8.35E+06	1.86E+07	2.13E+07	9.16E+06
Lyso-PC (17:0)	1.50E+05	1.85E+05	3.13E+04	1.80E+05	2.23E+05	3.45E+05	1.54E+05	1.30E+05	2.00E+05	1.10E+05	2.10E+05	3.47E+05	2.06E+05
Lyso-PC (18:0)	6.94E+06	9.02E+06	6.14E+06	1.36E+07	9.48E+06	1.48E+07	7.75E+06	9.13E+06	9.69E+06	7.13E+06	1.36E+07	1.53E+07	7.45E+06
Lyso-PC (18:1)	2.06E+06	2.54E+06	1.11E+06	4.47E+06	2.90E+06	3.26E+06	2.05E+06	2.89E+06	3.16E+06	2.47E+06	3.24E+06	4.51E+06	3.31E+06
Lyso-PC (18:2)	7.85E+05	1.45E+06	4.97E+05	1.61E+06	8.39E+05	1.99E+06	7.51E+05	8.22E+05	1.57E+06	8.56E+05	1.95E+06	2.35E+06	1.32E+06
Lyso-PE (16:0)	7.28E+05	6.89E+05	4.02E+05	5.68E+05	2.46E+05	8.43E+05	8.16E+05	3.01E+05	3.59E+05	4.42E+05	1.43E+06	7.22E+05	5.74E+05
Lyso-PE (18:0)	7.17E+05	8.47E+05	5.32E+05	9.15E+05	5.51E+05	1.52E+06	1.15E+06	5.88E+05	4.22E+05	5.74E+05	1.69E+06	1.43E+06	8.34E+05
Lyso-PE (18:1)	6.08E+05	6.32E+05	2.73E+05	5.57E+05	3.33E+05	8.18E+05	6.52E+05	2.19E+05	4.74E+05	5.01E+05	1.18E+06	9.03E+05	6.01E+05
Lyso-PE (20:4)	1.20E+06	1.05E+06	6.38E+05	1.43E+06	5.98E+05	1.90E+06	1.66E+06	7.74E+05	8.90E+05	9.46E+05	2.31E+06	1.62E+06	1.43E+06
Malate	3.28E+07	5.82E+06	6.22E+06	6.97E+06	9.54E+06	9.09E+06	5.05E+06	1.06E+07	6.87E+06	1.24E+07	7.69E+06	4.45E+06	1.49E+07
Maleate	2.92E+07	1.40E+07	2.44E+06	1.06E+07	2.64E+06	1.50E+07	1.10E+07	1.00E+07	2.64E+07	1.65E+07	1.31E+07	1.60E+07	2.32E+07
Maltose	1.34E+06	8.21E+05	1.00E+06	1.24E+06	7.79E+05	1.03E+06	8.39E+05	8.55E+05	1.32E+06	8.00E+05	0.00E+00	8.70E+05	8.53E+05
Methacholine	6.52E+07	3.88E+07	5.07E+07	5.75E+06	2.78E+06	3.34E+07	5.22E+07	7.51E+07	3.77E+07	3.90E+06	5.39E+07	3.28E+07	8.88E+07
Methionine	5.95E+05	5.01E+05	6.60E+05	5.65E+05	6.89E+05	5.77E+05	3.77E+05	1.02E+06	4.52E+05	7.61E+05	1.72E+05	6.56E+05	1.66E+06
Methyl 4-aminobutyrate	6.87E+07	6.31E+07	4.70E+06	5.69E+07	3.53E+07	3.87E+07	5.91E+07	7.05E+07	9.22E+07	4.21E+07	3.05E+07	1.85E+07	6.84E+07
Methylguanine	3.29E+04	3.04E+04	1.73E+05	4.17E+04	3.87E+04	1.00E+04	6.46E+04	5.83E+04	3.72E+04	7.78E+04	3.37E+04	2.96E+05	1.95E+05
Monoethylmalonate	2.24E+06	6.61E+05	1.09E+06	1.52E+06	1.01E+06	1.32E+06	9.39E+05	9.64E+05	1.66E+06	1.00E+06	8.40E+05	1.18E+06	1.57E+06
Myoinositol	1.36E+06	7.11E+05	9.53E+05	1.26E+06	7.79E+05	6.56E+05	1.02E+06	9.25E+05	7.71E+05	8.38E+05	1.14E+06	7.70E+05	1.45E+06
N-Acetylasparagine	1.65E+06	1.35E+06	2.78E+06	1.21E+06	9.08E+05	1.51E+06	8.35E+05	1.08E+06	2.85E+06	1.11E+06	2.55E+06	1.17E+06	4.72E+06
N-Acetylaspartate	1.48E+07	6.95E+06	7.40E+06	8.36E+06	7.08E+06	6.44E+06	1.27E+07	1.50E+07	7.90E+06	1.28E+07	1.07E+07	8.69E+06	1.42E+07
N-Acetylhexosamine phosphate	1.88E+05	1.20E+05	1.02E+05	3.26E+05	1.36E+05	1.92E+05	2.55E+05	4.12E+05	7.96E+04	2.60E+05	1.83E+05	4.22E+05	2.99E+05
N-Acetylhexosamine sulfate	1.83E+05	8.08E+04	1.37E+05	1.46E+05	4.34E+04	8.22E+03	6.52E+04	1.92E+05	1.12E+05	1.91E+05	3.16E+04	5.45E+04	2.20E+05
N-Acetylneuraminate	1.22E+04	9.10E+03	2.99E+04	1.82E+04	3.79E+04	2.43E+04	3.57E+04	9.35E+04	3.93E+04	8.24E+04	3.50E+04	8.80E+04	8.44E+04
N-alpha-Acetyllysine	2.78E+05	2.76E+05	1.38E+06	2.16E+06	1.25E+06	1.01E+05	1.51E+06	1.00E+06	5.54E+04	1.30E+06	8.47E+04	1.49E+06	1.85E+06
N-Methylglutamate	7.95E+06	3.89E+06	4.71E+06	6.34E+06	3.64E+06	3.34E+06	4.72E+06	6.78E+06	4.82E+06	4.37E+06	2.32E+06	8.14E+06	8.00E+06
N,N-Dimethylarginine	6.09E+06	5.32E+06	5.27E+06	3.44E+06	3.54E+06	3.90E+06	4.29E+06	3.91E+06	6.08E+06	4.81E+06	5.79E+06	5.23E+06	4.32E+06
N,N-Dimethyllysine	1.06E+05	1.81E+05	2.01E+05	8.19E+04	1.48E+05	1.31E+05	1.90E+05	1.31E+05	9.03E+04	1.45E+05	2.85E+05	2.01E+05	0.00E+00
N,N,N-Trimethyllysine	1.86E+06	2.48E+06	1.83E+06	1.14E+06	1.51E+06	1.91E+06	1.47E+06	1.14E+06	2.11E+06	2.03E+06	2.14E+06	2.19E+06	1.50E+06
NAD+	7.68E+06	4.35E+06	7.25E+06	8.28E+06	6.49E+06	5.24E+06	7.63E+06	8.83E+06	4.28E+06	7.74E+06	4.68E+06	7.17E+06	1.42E+07
NADH	4.92E+04	1.43E+04	2.15E+04	0.00E+00	0.00E+00	3.46E+04	1.55E+04	3.11E+05	1.64E+04	5.73E+04	1.71E+04	0.00E+00	7.79E+04
NADP+	4.96E+06	4.09E+06	5.16E+06	2.95E+06	2.67E+06	2.31E+06	4.79E+06	2.65E+06	4.14E+06	4.35E+06	3.53E+06	5.81E+06	5.15E+06
Nicotinamide	1.63E+06	1.66E+06	1.25E+06	1.40E+06	1.04E+06	1.53E+06	1.11E+06	1.95E+06	2.63E+06	1.47E+06	1.16E+06	9.71E+05	2.59E+06
Ornithine	3.37E+06	2.82E+06	3.34E+06	1.68E+06	2.39E+06	2.74E+06	2.38E+06	1.77E+06	4.27E+06	3.85E+06	3.04E+06	4.62E+06	3.12E+06
Oxoadipate	1.54E+06	4.06E+05	2.71E+05	4.54E+05	5.75E+05	8.76E+05	5.66E+05	4.34E+05	7.87E+05	9.67E+05	1.17E+06	4.69E+05	5.54E+05
P-DMEA	2.22E+06	1.18E+06	2.12E+06	1.88E+06	1.51E+06	1.19E+06	1.40E+06	2.39E+06	1.27E+06	2.22E+06	1.04E+06	2.00E+06	4.42E+06
Pantothenate	2.82E+05	3.30E+05	1.50E+05	1.39E+05	2.19E+05	2.14E+05	3.95E+05	3.24E+05	1.22E+05	2.91E+05	1.86E+05	1.71E+05	6.01E+05
PC (32:0)	6.25E+06	2.10E+07	2.81E+06	2.16E+07	2.23E+07	4.32E+07	1.22E+07	6.66E+06	2.19E+07	1.11E+07	4.24E+07	7.92E+06	1.02E+06
PC (32:1)	3.93E+07	9.73E+07	3.00E+07	9.13E+07	1.12E+08	1.25E+08	5.38E+07	5.28E+07	9.86E+07	7.50E+07	1.61E+08	5.10E+07	8.20E+06
PC (32:2)	1.31E+07	3.03E+07	1.80E+07	2.31E+07	2.83E+07	3.73E+07	1.44E+07	1.86E+07	3.37E+07	2.59E+07	4.46E+07	2.28E+07	6.05E+06
PC (34:1)	2.90E+07	9.58E+07	1.29E+07	1.00E+08	1.11E+08	1.95E+08	4.99E+07	3.71E+07	9.91E+07	5.80E+07	1.93E+08	3.56E+07	3.64E+06
PC (34:2)	8.41E+07	2.29E+08	6.15E+07	2.02E+08	2.40E+08	4.04E+08	1.39E+08	1.09E+08	2.39E+08	1.55E+08	3.87E+08	1.28E+08	2.31E+07
PC (36:2)	8.25E+06	2.86E+07	3.65E+06	3.03E+07	3.28E+07	5.37E+07	1.28E+07	1.21E+07	3.10E+07	1.79E+07	5.70E+07	1.20E+07	1.27E+06
PC (36:4)	1.52E+08	3.50E+08	1.23E+08	3.04E+08	3.80E+08	5.47E+08	2.24E+08	1.57E+08	4.08E+08	2.47E+08	4.78E+08	1.96E+08	4.40E+07
PC (36:5)	1.98E+07	4.00E+07	2.26E+07	3.37E+07	4.13E+07	5.00E+07	2.18E+07	2.50E+07	4.79E+07	3.55E+07	5.69E+07	3.02E+07	9.42E+06
PC (38:4)	1.34E+07	4.16E+07	6.98E+06	3.41E+07	4.43E+07	6.82E+07	2.06E+07	1.61E+07	5.23E+07	2.89E+07	6.59E+07	1.59E+07	2.07E+06
PC (38:5)	5.89E+07	1.27E+08	4.87E+07	1.16E+08	1.42E+08	1.83E+08	7.60E+07	6.50E+07	1.57E+08	1.02E+08	1.76E+08	6.56E+07	1.62E+07
PC (40:4)	4.83E+04	2.34E+05	3.30E+04	2.99E+05	7.02E+05	3.37E+05	1.53E+05	1.33E+05	2.99E+05	3.82E+05	5.53E+05	1.70E+05	0.00E+00
PC (40:5)	2.07E+06	6.00E+06	1.03E+06	5.53E+06	6.88E+06	1.03E+07	2.52E+06	3.23E+06	7.77E+06	4.62E+06	8.78E+06	2.52E+06	1.20E+05
PC (40:6)	7.58E+06	1.94E+07	6.11E+06	1.55E+07	2.00E+07	3.06E+07	1.09E+07	9.77E+06	2.57E+07	1.42E+07	2.64E+07	9.62E+06	2.01E+06
PC (40:8)	6.94E+06	1.22E+07	7.32E+06	1.07E+07	1.38E+07	1.90E+07	9.69E+06	7.25E+06	1.71E+07	1.18E+07	1.95E+07	9.19E+06	3.83E+06
PC (44:8)	1.21E+04	5.53E+05	2.46E+04	3.35E+05	8.93E+05	6.87E+05	1.52E+05	3.91E+05	1.09E+06	6.80E+05	9.21E+05	1.23E+05	0.00E+00
PE (32:0)	2.92E+05	1.21E+06	2.17E+05	9.89E+05	1.26E+06	1.49E+06	7.69E+05	4.73E+05	1.27E+06	7.22E+05	2.09E+06	8.07E+05	1.03E+04
PE (34:1)	1.00E+07	2.48E+07	4.97E+06	2.12E+07	2.05E+07	3.44E+07	1.25E+07	1.53E+07	2.54E+07	1.36E+07	3.07E+07	1.09E+07	1.74E+06
PE (34:2)	1.25E+07	2.36E+07	8.69E+06	1.94E+07	2.21E+07	3.30E+07	1.60E+07	1.34E+07	2.60E+07	1.73E+07	3.37E+07	1.47E+07	4.64E+06
PE (36:1)	2.32E+06	5.56E+06	1.04E+06	4.93E+06	6.24E+06	8.74E+06	2.94E+06	2.07E+06	5.57E+06	4.56E+06	8.95E+06	2.67E+06	1.11E+05
PE (36:2)	1.24E+07	3.34E+07	5.90E+06	2.48E+07	2.53E+07	4.47E+07	1.54E+07	1.82E+07	3.64E+07	2.32E+07	5.02E+07	1.46E+07	2.92E+06
PE (36:3)	2.12E+07	3.97E+07	1.60E+07	3.74E+07	3.93E+07	5.53E+07	3.04E+07	2.40E+07	4.74E+07	3.22E+07	6.14E+07	2.97E+07	9.18E+06
PE (36:6)	2.69E+05	3.89E+05	4.53E+05	3.76E+05	5.95E+05	4.51E+05	2.23E+05	5.53E+05	4.75E+05	3.25E+05	6.50E+05	4.02E+05	1.56E+05
PE (38:1)	6.28E+04	1.93E+05	6.22E+03	6.64E+05	2.38E+05	1.77E+05	2.61E+05	0.00E+00	0.00E+00	1.61E+05	1.13E+06	1.95E+05	0.00E+00
PE (38:3)	1.86E+06	4.76E+06	9.71E+05	5.72E+06	4.81E+06	6.86E+06	2.90E+06	2.10E+06	5.00E+06	3.43E+06	7.58E+06	2.40E+06	3.27E+05
PE (38:4)	6.20E+07	1.39E+08	3.13E+07	1.26E+08	1.26E+08	1.95E+08	9.12E+07	7.01E+07	1.74E+08	9.97E+07	1.86E+08	6.76E+07	1.23E+07
PE (38:5)	8.84E+07	1.45E+08	6.58E+07	1.43E+08	1.56E+08	1.97E+08	1.09E+08	9.36E+07	1.60E+08	1.21E+08	1.91E+08	9.46E+07	2.75E+07
PE (38:6)	2.17E+07	3.94E+07	1.96E+07	3.01E+07	3.70E+07	5.84E+07	3.46E+07	2.28E+07	3.83E+07	2.76E+07	5.20E+07	2.80E+07	1.00E+07
PE (40:5)	5.93E+06	1.07E+07	3.16E+06	9.43E+06	1.11E+07	1.55E+07	6.99E+06	6.11E+06	1.13E+07	8.06E+06	1.28E+07	4.94E+06	1.21E+06
PE (40:7)	1.39E+07	2.42E+07	1.11E+07	2.04E+07	2.37E+07	3.80E+07	2.20E+07	1.51E+07	2.38E+07	1.77E+07	3.11E+07	1.60E+07	5.03E+06
Pentoses	3.49E+05	2.07E+05	1.15E+05	1.60E+05	2.45E+05	1.65E+05	1.28E+05	2.02E+05	1.32E+05	1.82E+05	5.81E+04	1.10E+04	1.15E+05
Phenethylamine	1.14E+06	2.22E+05	1.20E+05	1.29E+05	2.33E+05	2.42E+05	2.46E+05	2.36E+05	7.09E+05	6.08E+05	1.77E+05	2.53E+05	8.00E+05
Phenylalanine	2.57E+06	1.38E+06	3.95E+05	2.15E+06	8.86E+05	7.28E+05	5.18E+05	1.44E+06	1.62E+06	1.22E+06	8.81E+05	1.98E+05	2.61E+06
Phosphoenolpyruvate	1.08E+07	4.29E+06	9.98E+06	4.07E+06	5.56E+06	6.10E+06	1.12E+07	6.61E+06	3.98E+06	8.31E+06	2.02E+06	5.95E+06	1.00E+07
Phosphoethanolamine	3.60E+07	2.00E+07	3.54E+07	3.05E+07	2.38E+07	2.09E+07	3.29E+07	3.56E+07	2.13E+07	3.58E+07	2.56E+07	4.19E+07	6.13E+07
Phosphorylcholine	6.72E+07	3.25E+07	5.76E+07	5.17E+07	4.23E+07	3.52E+07	4.06E+07	6.40E+07	3.60E+07	6.66E+07	3.35E+07	5.45E+07	1.13E+08
Phosphoserine	7.51E+04	1.09E+04	4.04E+04	8.83E+04	1.12E+05	8.15E+04	4.74E+04	4.75E+04	5.43E+04	1.63E+05	0.00E+00	1.01E+04	5.38E+04
PI (32:0)	1.88E+06	2.42E+06	2.36E+06	1.98E+06	2.87E+06	3.80E+06	2.06E+06	1.51E+06	2.26E+06	2.10E+06	2.90E+06	1.82E+06	6.29E+05
Pipecolate	1.65E+06	7.32E+05	1.15E+06	1.14E+06	5.00E+05	2.49E+05	7.27E+05	2.45E+06	1.17E+06	1.03E+06	3.55E+05	1.22E+06	1.03E+06
Platelet-activating factor	6.94E+06	9.02E+06	6.14E+06	1.36E+07	9.48E+06	1.48E+07	7.75E+06	9.13E+06	9.69E+06	7.13E+06	1.36E+07	1.53E+07	7.45E+06
Proline	1.12E+08	9.03E+07	5.15E+07	1.20E+08	5.61E+07	5.54E+07	7.19E+07	1.06E+08	9.83E+07	9.15E+07	4.89E+07	7.50E+07	1.51E+08
PS (34:2)	1.51E+06	2.75E+06	2.48E+06	1.98E+06	2.55E+06	3.30E+06	1.94E+06	1.56E+06	2.90E+06	2.35E+06	3.69E+06	1.67E+06	1.19E+06
PS (36:1)	5.76E+06	1.26E+07	4.74E+06	8.30E+06	9.63E+06	1.12E+07	5.71E+06	5.59E+06	1.26E+07	9.53E+06	1.41E+07	4.26E+06	1.59E+06
PS (36:4)	4.78E+06	7.20E+06	6.14E+06	5.70E+06	8.06E+06	1.08E+07	5.10E+06	4.75E+06	6.73E+06	6.33E+06	8.36E+06	4.49E+06	2.63E+06
PS (38:3)	2.80E+06	4.43E+06	2.45E+06	3.64E+06	4.50E+06	4.80E+06	2.57E+06	2.38E+06	4.90E+06	4.03E+06	5.88E+06	2.50E+06	1.36E+06
PS (38:5)	3.67E+06	5.32E+06	4.54E+06	3.89E+06	5.79E+06	7.16E+06	3.55E+06	2.99E+06	4.55E+06	4.42E+06	5.44E+06	3.37E+06	1.65E+06
PS (38:6)	1.73E+06	2.99E+06	2.41E+06	2.05E+06	2.91E+06	5.04E+06	2.90E+06	1.28E+06	1.99E+06	1.99E+06	3.88E+06	2.34E+06	1.08E+06
PS (40:5)	1.23E+06	2.53E+06	1.22E+06	1.70E+06	2.56E+06	3.83E+06	2.02E+06	1.51E+06	1.78E+06	2.46E+06	2.36E+06	1.04E+06	3.74E+05
PS (40:6)	8.07E+06	1.27E+07	5.82E+06	6.78E+06	1.11E+07	1.81E+07	1.16E+07	5.39E+06	9.80E+06	7.24E+06	1.53E+07	6.12E+06	3.27E+06
PS (40:7)	1.07E+06	1.27E+06	1.25E+06	1.37E+06	1.62E+06	2.80E+06	1.44E+06	9.41E+05	1.42E+06	1.42E+06	1.63E+06	1.19E+06	4.76E+05
S-Adenosylhomocysteine	4.70E+04	3.26E+04	9.16E+04	3.80E+04	3.54E+04	4.08E+04	4.44E+04	1.56E+04	8.38E+03	0.00E+00	3.31E+04	9.77E+04	4.03E+04
S-Adenosylmethionine	8.93E+06	3.49E+06	9.34E+06	6.68E+06	5.20E+06	3.37E+06	6.67E+06	7.61E+06	3.45E+06	7.69E+06	3.38E+06	9.75E+06	1.18E+07
S-Methylthioadenosine	4.27E+06	5.32E+06	3.10E+06	2.60E+06	2.62E+06	2.96E+06	4.97E+06	2.87E+06	3.43E+06	3.64E+06	3.67E+06	2.57E+06	3.22E+06
Sarcosine	1.75E+07	8.72E+06	2.80E+07	4.62E+07	3.16E+07	7.91E+06	3.43E+07	5.95E+07	1.05E+07	4.77E+07	1.10E+07	3.67E+07	7.00E+07
Sebacate	1.51E+05	1.74E+06	1.59E+06	4.33E+05	1.64E+06	3.68E+05	1.82E+06	1.86E+06	6.46E+05	1.87E+06	4.13E+05	1.53E+06	2.85E+06
Sedoheptulose 7-phosphate	6.29E+04	3.32E+04	2.54E+04	0.00E+00	0.00E+00	2.69E+04	2.35E+04	1.25E+05	5.04E+04	2.57E+05	3.03E+04	9.13E+04	1.22E+05
Ser-Arg	3.01E+05	1.19E+05	2.08E+05	7.56E+04	4.52E+04	7.83E+04	1.21E+05	9.21E+04	3.96E+04	4.39E+04	5.08E+04	1.97E+05	1.56E+05
SM (d18:1/14:0)	1.87E+05	1.55E+05	1.59E+05	1.31E+05	3.65E+05	5.72E+05	1.46E+05	1.59E+05	2.80E+05	2.25E+05	5.33E+05	8.52E+04	1.28E+05
SM (d18:1/16:0)	1.56E+07	3.29E+07	1.61E+07	3.73E+07	3.79E+07	5.04E+07	1.38E+07	2.05E+07	4.66E+07	2.73E+07	4.13E+07	1.93E+07	8.63E+06
SM (d18:1/18:0)	2.07E+06	4.21E+06	1.32E+06	3.76E+06	5.13E+06	7.25E+06	2.69E+06	1.96E+06	4.70E+06	2.92E+06	5.83E+06	2.16E+06	5.26E+05
SM (d18:1/18:1)	3.53E+05	9.85E+05	3.62E+05	6.78E+05	9.18E+05	7.55E+05	7.71E+05	4.69E+05	6.76E+05	6.40E+05	1.35E+06	6.27E+05	1.85E+05
Stachydrine	1.59E+06	8.05E+05	8.19E+05	1.54E+06	1.11E+06	1.10E+06	1.59E+06	2.05E+06	1.56E+06	1.95E+06	2.04E+06	3.98E+06	2.60E+06
Succinate	6.57E+06	1.39E+06	3.44E+06	2.11E+06	1.47E+06	4.04E+06	1.27E+06	2.43E+06	3.89E+06	1.44E+06	4.32E+06	3.33E+06	8.38E+06
Taurine	1.44E+08	7.74E+07	1.20E+08	1.43E+08	9.90E+07	8.17E+07	1.04E+08	1.68E+08	1.06E+08	1.53E+08	1.11E+08	1.55E+08	2.29E+08
Taurocyamine	2.61E+05	1.30E+05	2.68E+05	3.48E+05	2.20E+05	2.21E+05	2.85E+05	3.33E+05	1.23E+05	1.87E+05	2.35E+05	3.85E+05	4.86E+05
Thr-Arg	2.00E+05	3.30E+04	3.59E+04	7.15E+04	5.04E+04	6.39E+04	9.25E+04	6.05E+04	8.58E+03	3.16E+04	1.07E+05	3.20E+04	9.14E+04
Threonate	3.97E+06	2.33E+06	3.31E+06	3.32E+06	2.74E+06	2.30E+06	2.24E+06	3.52E+06	2.45E+06	2.82E+06	3.05E+06	2.62E+06	5.07E+06
Threonine	1.36E+07	7.68E+06	1.44E+07	1.46E+07	1.10E+07	7.31E+06	1.07E+07	1.94E+07	7.55E+06	1.84E+07	9.92E+06	1.50E+07	3.13E+07
Tyrosine	1.75E+06	1.30E+06	1.74E+06	1.17E+06	7.35E+05	1.38E+06	6.81E+05	2.02E+06	3.03E+06	1.30E+06	1.00E+06	1.26E+06	4.28E+06
UDP-glucose	6.80E+06	2.94E+06	5.77E+06	4.19E+06	4.02E+06	2.85E+06	4.71E+06	4.53E+06	2.99E+06	4.71E+06	2.89E+06	6.22E+06	7.34E+06
UDP-N-acetylglucosamine	2.22E+06	1.99E+05	2.49E+06	1.71E+06	8.93E+05	3.69E+05	2.10E+06	2.96E+06	6.45E+05	1.68E+06	2.44E+05	2.91E+06	4.65E+06
Urate	1.15E+07	5.78E+06	7.42E+06	8.66E+06	6.75E+06	3.99E+06	5.41E+06	3.56E+06	1.58E+06	2.21E+06	1.68E+06	1.40E+06	2.45E+06
Uridine diphosphate	3.11E+05	4.24E+05	5.84E+05	1.30E+05	2.45E+05	2.14E+05	4.29E+05	1.69E+05	4.47E+05	2.32E+05	3.97E+05	9.70E+05	3.67E+05
Uridine triphosphate	1.17E+06	8.88E+05	1.11E+06	9.89E+05	8.01E+05	7.96E+05	7.91E+05	6.75E+05	1.10E+06	8.18E+05	4.56E+05	8.55E+05	1.26E+06
Urocanate	7.41E+06	6.03E+06	3.57E+06	5.32E+06	4.38E+06	4.65E+06	4.76E+06	5.78E+06	1.11E+07	3.26E+06	5.28E+06	4.57E+06	6.10E+06
Xanthine	5.12E+05	3.85E+05	5.95E+05	2.00E+05	5.00E+05	4.55E+05	4.76E+05	7.72E+05	3.75E+05	5.98E+05	2.10E+05	2.14E+05	7.30E+05
Xanthosine monophosphate	2.82E+04	4.54E+04	3.80E+04	3.33E+04	8.64E+04	0.00E+00	3.90E+04	1.71E+05	4.41E+04	2.20E+05	6.18E+04	4.46E+05	1.57E+05
