## Supplementary material for "Stem cell function *in vivo* is supported by an alternative glycolysis endpoint": Table S5

	BM_55358	BM_55360	BM_55362	BM_55363	BM_55365	BM_55356	BM_55357	BM_55359	BM_55361	BM_55364
	WT	WT	WT	WT	WT	KO	KO	KO	KO	KO
1-methyladenosine	4.17E+07	3.94E+07	3.97E+07	4.40E+07	3.69E+07	3.09E+07	2.86E+07	3.03E+07	2.72E+07	3.22E+07
1-methylhistidine	9.71E+06	1.05E+07	1.11E+07	1.05E+07	1.13E+07	6.48E+06	3.56E+06	9.20E+06	2.18E+06	8.72E+06
1-methylnicotinamide	1.17E+07	1.06E+07	2.29E+07	3.25E+07	3.04E+07	8.97E+06	1.06E+07	7.74E+06	1.69E+07	1.61E+07
2-aminooctanoic acid	6.82E+05	6.36E+05	9.30E+05	1.10E+06	9.62E+05	3.92E+05	3.80E+05	3.95E+05	6.26E+05	6.49E+05
2-deoxycytidine	7.80E+05	2.85E+05	1.65E+05	4.73E+05	2.23E+05	6.95E+05	6.30E+05	5.90E+05	5.79E+05	6.36E+05
2-hydroxyglutarate	8.51E+06	7.67E+06	8.91E+06	9.27E+06	8.43E+06	3.59E+06	3.39E+06	3.36E+06	3.42E+06	3.15E+06
3-phosphoglycerate	6.19E+06	5.77E+06	5.77E+06	6.39E+06	5.83E+06	2.17E+07	1.60E+07	2.11E+07	1.94E+07	1.95E+07
6-phosphogluconate	4.85E+05	4.42E+05	6.73E+05	3.17E+05	4.80E+05	6.36E+05	6.18E+05	4.62E+05	7.03E+05	4.81E+05
Acetyl-CoA	1.30E+07	1.18E+07	9.74E+06	1.23E+07	9.83E+06	9.44E+06	9.39E+06	8.02E+06	9.22E+06	9.83E+06
Acetylcarnitine	1.46E+09	1.59E+09	2.12E+09	2.04E+09	1.98E+09	4.72E+08	6.29E+08	4.92E+08	3.47E+08	6.78E+08
Acetylcholine	1.18E+08	9.57E+07	8.88E+07	1.32E+08	1.05E+08	6.04E+07	5.39E+07	8.13E+07	8.47E+07	6.22E+07
Acetylglucosamine 1-phosphate	2.05E+07	1.57E+07	2.01E+07	1.80E+07	1.80E+07	9.20E+06	1.07E+07	6.60E+06	5.90E+06	7.96E+06
Aconitate	8.34E+06	8.19E+06	1.05E+07	1.20E+07	1.06E+07	2.33E+06	3.10E+06	3.03E+06	2.82E+06	4.23E+06
Adenine	2.36E+08	2.55E+08	2.75E+08	2.93E+08	2.43E+08	1.17E+08	1.00E+08	1.90E+08	1.16E+08	1.66E+08
Adenosine	9.54E+07	1.27E+08	1.37E+08	1.26E+08	1.13E+08	6.93E+07	6.41E+07	8.25E+07	6.46E+07	8.00E+07
ADMA	1.02E+07	8.56E+06	1.02E+07	1.31E+07	1.14E+07	7.18E+06	7.13E+06	6.02E+06	5.53E+06	7.55E+06
ADP	1.27E+08	1.23E+08	1.30E+08	1.87E+08	1.39E+08	6.59E+07	6.93E+07	6.95E+07	6.74E+07	7.33E+07
ADP-ribose	2.23E+07	2.01E+07	2.76E+07	3.81E+07	2.54E+07	1.19E+07	9.37E+06	4.00E+06	1.76E+07	6.15E+06
AICAR	1.25E+06	1.26E+06	8.21E+05	9.96E+05	1.49E+06	6.64E+05	6.12E+05	8.07E+05	7.31E+05	7.95E+05
alanine	3.40E+07	2.94E+07	3.71E+07	3.63E+07	3.25E+07	4.05E+07	3.14E+07	2.82E+07	6.79E+07	4.40E+07
Aminoadipate	1.80E+07	1.85E+07	1.17E+07	1.27E+07	1.35E+07	8.30E+06	7.81E+06	9.04E+06	7.54E+06	5.61E+06
Aminobutyrate	3.50E+06	3.34E+06	2.40E+06	2.80E+06	2.59E+06	5.14E+05	1.39E+06	1.15E+06	2.09E+06	1.12E+06
Aminolevulinic Acid	4.67E+06	4.76E+06	1.11E+07	4.98E+06	5.98E+06	2.82E+06	2.25E+06	4.13E+06	2.46E+06	6.92E+06
AMP	9.95E+07	6.85E+07	5.29E+07	1.11E+08	6.88E+07	5.29E+07	7.41E+07	6.16E+07	4.63E+07	4.49E+07
Arginine	1.10E+09	1.09E+09	1.04E+09	1.30E+09	1.08E+09	8.04E+08	7.08E+08	8.06E+08	7.32E+08	9.11E+08
Ascorbate	1.44E+06	1.29E+06	1.30E+06	1.57E+06	1.36E+06	3.44E+05	6.11E+05	5.95E+05	6.40E+05	6.16E+05
Aspartate	1.87E+08	2.00E+08	2.41E+08	2.41E+08	2.02E+08	2.47E+08	1.56E+08	1.56E+08	2.51E+08	2.26E+08
Betaine	7.25E+08	8.32E+08	7.63E+08	7.40E+08	7.20E+08	5.42E+08	5.39E+08	5.63E+08	8.23E+08	6.60E+08
cADP-ribose	5.74E+07	5.14E+07	4.62E+07	4.78E+07	4.86E+07	5.79E+07	5.36E+07	4.49E+07	4.82E+07	5.13E+07
Carbamoylphosphate	2.01E+08	2.14E+08	2.43E+08	2.66E+08	2.41E+08	1.35E+08	1.31E+08	1.24E+08	1.21E+08	1.59E+08
Carnitine	5.63E+08	6.08E+08	5.87E+08	7.92E+08	6.49E+08	6.47E+08	4.83E+08	7.64E+08	4.83E+08	6.72E+08
Carnitine-C12	9.67E+07	9.51E+07	1.13E+08	1.05E+08	1.28E+08	1.26E+07	2.07E+07	9.95E+06	3.08E+07	2.11E+07
Carnitine-C14	5.46E+07	5.17E+07	5.88E+07	6.58E+07	6.37E+07	6.14E+06	1.04E+07	5.08E+06	1.33E+07	1.21E+07
Carnitine-C16	5.49E+08	3.94E+08	4.26E+08	6.25E+08	4.59E+08	7.06E+07	1.07E+08	5.41E+07	1.64E+08	1.23E+08
Carnitine-C18	1.71E+07	1.49E+07	1.15E+07	1.50E+07	1.23E+07	3.02E+06	5.13E+06	2.71E+06	4.91E+06	4.91E+06
Carnitine-C3	5.58E+07	7.09E+07	6.56E+07	7.40E+07	7.00E+07	6.00E+07	4.48E+07	4.42E+07	6.40E+07	5.00E+07
Carnitine-C4	8.03E+07	1.15E+08	9.35E+07	1.10E+08	1.04E+08	5.68E+07	4.49E+07	4.39E+07	6.32E+07	6.49E+07
Carnitine-C5	1.58E+07	3.14E+07	1.94E+07	2.54E+07	2.56E+07	4.23E+07	3.63E+07	2.41E+07	4.71E+07	4.05E+07
Carnitine-C6	1.02E+08	9.77E+07	1.49E+08	1.54E+08	1.65E+08	2.51E+07	3.83E+07	1.99E+07	4.18E+07	4.04E+07
Carnitine-C8	3.29E+07	3.00E+07	4.30E+07	4.54E+07	4.78E+07	8.27E+06	1.18E+07	5.92E+06	1.70E+07	1.29E+07
CDP-Choline	4.50E+07	5.28E+07	3.23E+07	3.69E+07	3.54E+07	3.87E+07	3.14E+07	2.88E+07	3.33E+07	3.17E+07
Choline	1.03E+09	1.07E+09	1.02E+09	1.42E+09	1.16E+09	7.62E+08	8.37E+08	9.49E+08	8.08E+08	1.11E+09
Citrate	8.58E+07	8.36E+07	6.04E+07	6.57E+07	6.23E+07	2.77E+07	2.79E+07	3.31E+07	3.76E+07	3.60E+07
Citrate and isocitrate	1.74E+08	1.93E+08	2.52E+08	1.78E+08	1.54E+08	6.78E+07	9.56E+07	9.09E+07	1.00E+08	8.12E+07
Citrulline	5.22E+07	5.02E+07	7.00E+07	7.92E+07	7.56E+07	2.96E+07	2.59E+07	2.84E+07	4.80E+07	4.81E+07
CMP	8.36E+07	8.14E+07	9.29E+07	9.44E+07	8.15E+07	5.64E+07	5.46E+07	5.01E+07	5.34E+07	5.18E+07
Creatine	2.15E+08	2.12E+08	2.99E+08	2.39E+08	2.58E+08	1.08E+08	4.96E+07	1.59E+08	9.66E+07	1.64E+08
Creatinine	2.78E+06	2.45E+06	3.14E+06	3.14E+06	3.27E+06	2.34E+06	1.68E+06	1.78E+06	1.71E+06	2.14E+06
Cystathionine	7.17E+06	8.89E+06	7.02E+06	6.85E+06	7.93E+06	3.17E+06	3.18E+06	3.62E+06	3.61E+06	3.50E+06
Cysteine	9.62E+04	1.07E+05	6.16E+04	1.12E+05	8.83E+04	7.07E+04	5.18E+04	7.06E+04	4.05E+04	1.13E+05
Cystine	2.39E+06	1.90E+06	1.48E+06	1.41E+06	1.32E+06	2.25E+06	1.32E+06	1.09E+06	9.21E+05	1.06E+06
Cytidine	6.75E+07	5.67E+07	2.44E+07	5.21E+07	2.94E+07	5.61E+07	4.98E+07	6.54E+07	5.66E+07	6.78E+07
Cytosine	3.40E+07	2.65E+07	1.23E+07	2.87E+07	1.80E+07	2.83E+07	2.47E+07	3.47E+07	2.59E+07	3.21E+07
dAMP	2.27E+06	1.56E+06	1.72E+06	3.68E+06	2.28E+06	2.24E+06	2.50E+06	3.73E+06	2.33E+06	3.40E+06
Dihydroxyacetone-P or Glyceraldehyde 3-P	3.54E+06	1.97E+06	3.34E+06	3.64E+06	3.49E+06	6.86E+07	5.22E+07	5.50E+07	4.31E+07	6.48E+07
Dimethylarginine	4.99E+07	4.20E+07	4.80E+07	6.16E+07	5.43E+07	3.84E+07	3.58E+07	2.84E+07	2.65E+07	3.76E+07
Dimethylglycine	5.37E+07	5.14E+07	4.80E+07	6.64E+07	5.49E+07	3.85E+07	3.73E+07	4.46E+07	4.00E+07	5.02E+07
Erythrose-4-phosphate	5.67E+04	3.95E+04	6.44E+04	7.25E+04	7.92E+04	3.68E+05	3.34E+05	3.29E+05	5.56E+05	4.20E+05
FAD	8.26E+03	3.14E+03	6.41E+03	1.24E+04	7.27E+03	2.53E+03	6.35E+03	8.79E+03	2.55E+03	8.35E+03
Fructose 1,6-bisphosphate	2.01E+07	2.21E+07	2.54E+07	1.08E+07	2.25E+07	3.60E+08	2.30E+08	2.93E+08	4.45E+08	3.47E+08
Fructose 6-phosphate	1.30E+07	1.14E+07	1.45E+07	1.23E+07	1.29E+07	4.33E+07	2.67E+07	2.63E+07	3.25E+07	3.41E+07
Fumarate	1.27E+07	9.44E+06	1.17E+07	1.37E+07	1.22E+07	9.45E+06	9.81E+06	8.16E+06	9.69E+06	1.09E+07
GDP-Fucose	2.18E+06	1.92E+06	2.05E+06	2.09E+06	2.14E+06	1.69E+06	1.32E+06	1.13E+06	1.62E+06	1.38E+06
Gluconate	1.04E+07	8.91E+06	8.66E+06	9.22E+06	8.13E+06	1.98E+07	7.52E+06	9.66E+06	1.02E+07	1.13E+07
Glucosamine	2.03E+06	1.84E+06	2.15E+06	2.69E+06	1.89E+06	1.09E+06	9.05E+05	1.28E+06	1.22E+06	1.42E+06
Glucosamine 6-phosphate	5.92E+05	5.87E+05	5.83E+05	6.63E+05	5.42E+05	7.41E+05	5.62E+05	5.12E+05	5.54E+05	5.90E+05
Glucosamine-1-phosphate	4.15E+06	4.28E+06	3.67E+06	4.51E+06	4.34E+06	3.62E+06	3.44E+06	3.03E+06	2.62E+06	4.04E+06
Glucose 6-phosphate	1.14E+07	1.23E+07	1.40E+07	1.39E+07	1.38E+07	1.97E+07	1.39E+07	1.43E+07	1.80E+07	1.62E+07
Glutamate	2.46E+08	2.57E+08	2.93E+08	2.98E+08	2.59E+08	1.65E+08	1.54E+08	1.67E+08	1.22E+08	1.79E+08
Glutamine	3.97E+08	3.85E+08	6.23E+08	5.35E+08	4.50E+08	1.49E+08	1.78E+08	2.52E+08	1.47E+08	2.51E+08
Glycerol 3-phosphate	2.68E+07	1.97E+07	2.00E+07	2.25E+07	2.24E+07	2.10E+08	1.83E+08	1.96E+08	9.98E+07	1.85E+08
Glycerophosphocholine	1.22E+09	1.30E+09	1.66E+09	1.71E+09	1.48E+09	8.44E+08	7.28E+08	1.04E+09	1.06E+09	9.39E+08
Glycine	7.46E+06	6.88E+06	6.99E+06	7.88E+06	7.27E+06	7.57E+06	6.07E+06	6.40E+06	7.57E+06	7.47E+06
GMP	1.38E+08	1.10E+08	7.12E+07	1.45E+08	9.91E+07	2.24E+08	2.20E+08	2.50E+08	1.24E+08	2.14E+08
GSH	3.38E+08	3.38E+08	4.77E+08	5.01E+08	5.02E+08	2.09E+08	1.55E+08	2.13E+08	2.40E+08	2.94E+08
GSSG	9.44E+08	9.42E+08	1.04E+09	1.22E+09	1.05E+09	5.68E+08	5.21E+08	5.39E+08	6.20E+08	6.25E+08
Guanine	2.65E+07	2.43E+07	1.60E+07	2.56E+07	1.94E+07	4.69E+07	4.30E+07	6.15E+07	2.61E+07	4.51E+07
Guanosine	1.19E+07	1.73E+07	1.24E+07	1.69E+07	1.52E+07	2.43E+07	2.49E+07	3.40E+07	2.01E+07	2.46E+07
Hexose	3.93E+04	5.30E+04	6.31E+04	7.12E+04	6.50E+04	2.87E+05	1.35E+05	2.76E+05	1.15E+05	1.78E+05
Histidine	2.19E+08	1.94E+08	2.24E+08	2.73E+08	2.18E+08	1.58E+08	1.33E+08	2.01E+08	1.69E+08	2.86E+08
Homocysteine	6.27E+05	6.60E+05	9.31E+05	8.05E+05	7.08E+05	1.01E+06	5.38E+05	5.62E+05	9.56E+05	7.69E+05
Hydroxyproline	9.17E+07	9.62E+07	1.31E+08	9.79E+07	1.14E+08	4.61E+07	2.13E+07	6.89E+07	4.22E+07	7.48E+07
Hypoxanthine	1.19E+07	9.09E+06	7.99E+06	1.64E+07	1.00E+07	2.86E+07	2.67E+07	2.73E+07	3.91E+07	2.78E+07
Imidazoleacetic acid	5.79E+05	4.46E+05	5.66E+05	3.91E+05	5.59E+05	1.20E+06	9.95E+05	9.66E+05	1.28E+06	1.13E+06
IMP	2.80E+07	2.23E+07	1.80E+07	4.53E+07	2.23E+07	1.65E+07	2.26E+07	2.31E+07	1.65E+07	1.59E+07
Inosine	4.34E+06	5.96E+06	3.26E+06	4.34E+06	3.65E+06	1.80E+07	1.80E+07	5.84E+06	5.38E+07	1.10E+07
Isocitrate	9.60E+05	1.03E+06	1.32E+06	1.29E+06	1.30E+06	2.26E+05	3.31E+05	3.24E+05	2.98E+05	4.62E+05
Isoleucine or leucine	2.55E+08	2.18E+08	1.48E+08	2.20E+08	1.62E+08	1.77E+08	1.51E+08	1.70E+08	1.36E+08	1.83E+08
Itaconate	4.33E+06	6.12E+06	4.98E+06	7.18E+06	7.45E+06	1.95E+06	2.46E+06	2.26E+06	2.04E+06	3.12E+06
Kynurenine	1.30E+05	1.24E+05	1.39E+05	2.18E+05	2.44E+05	1.30E+05	1.07E+05	1.28E+05	1.03E+05	1.31E+05
Lactate	5.75E+07	5.34E+07	4.13E+07	4.34E+07	4.02E+07	8.83E+06	7.88E+06	1.20E+07	7.84E+06	7.78E+06
Lactoylglutathione	1.04E+05	6.80E+04	2.18E+05	1.53E+05	3.43E+05	7.34E+05	5.25E+05	9.79E+05	1.67E+06	3.08E+06
Lysine	2.24E+08	2.05E+08	1.64E+08	2.31E+08	1.99E+08	1.72E+08	1.59E+08	1.69E+08	1.53E+08	1.82E+08
Malate	1.25E+08	9.55E+07	1.12E+08	1.42E+08	1.23E+08	9.32E+07	9.53E+07	8.26E+07	9.91E+07	1.06E+08
Methionine	3.67E+07	3.36E+07	2.79E+07	3.50E+07	2.92E+07	2.85E+07	2.30E+07	2.08E+07	3.08E+07	3.19E+07
Methylglyoxal	3.89E+05	4.09E+05	2.93E+05	2.61E+05	2.54E+05	1.59E+05	3.21E+05	1.68E+05	1.30E+05	1.86E+05
N-Acetylaspartate	7.49E+07	7.06E+07	6.82E+07	6.74E+07	6.87E+07	1.82E+07	3.77E+07	3.06E+07	3.45E+07	3.82E+07
N-Acetylaspartylglutamate	2.12E+04	2.02E+04	3.69E+04	1.89E+04	2.55E+04	1.22E+04	1.29E+04	1.02E+04	1.34E+04	8.01E+03
N-Acetylglucosamine	1.96E+05	1.74E+05	2.29E+05	3.20E+05	2.86E+05	4.77E+05	2.67E+05	3.08E+05	2.55E+05	5.25E+05
N-Acetylornithine	1.29E+05	1.54E+05	1.27E+05	1.29E+05	1.58E+05	7.50E+04	6.45E+04	1.33E+05	1.05E+05	1.21E+05
NAD	1.14E+08	1.01E+08	9.15E+07	1.00E+08	9.21E+07	1.11E+08	9.30E+07	9.02E+07	9.41E+07	1.03E+08
NADH	4.49E+04	2.27E+04	4.78E+04	3.25E+04	3.20E+04	6.07E+03	1.03E+04	2.30E+03	1.61E+04	7.08E+03
NADP	3.23E+07	2.79E+07	3.06E+07	2.92E+07	2.84E+07	1.52E+07	1.18E+07	1.61E+07	1.92E+07	1.64E+07
Nicotinamide	2.83E+08	3.01E+08	3.88E+08	4.48E+08	3.79E+08	1.51E+08	1.58E+08	9.50E+07	2.04E+08	1.60E+08
Nicotinate	2.80E+06	2.96E+06	4.01E+06	4.55E+06	3.68E+06	1.49E+06	1.58E+06	9.77E+05	2.02E+06	1.40E+06
Ornithine	1.59E+07	1.70E+07	2.14E+07	1.69E+07	1.66E+07	1.06E+07	8.52E+06	1.12E+07	1.35E+07	1.27E+07
Pantothenate	6.08E+06	4.12E+06	7.83E+06	1.05E+07	8.64E+06	5.52E+06	4.69E+06	3.18E+06	8.59E+06	1.00E+07
Phenylalanine	1.72E+08	1.43E+08	9.56E+07	1.44E+08	1.12E+08	1.07E+08	1.00E+08	1.14E+08	8.90E+07	1.20E+08
Phosphocholine	2.06E+09	2.14E+09	2.57E+09	3.06E+09	3.05E+09	1.51E+09	1.33E+09	1.68E+09	1.94E+09	1.96E+09
Phosphocreatine	6.90E+05	6.51E+05	1.58E+06	1.12E+06	1.16E+06	3.02E+05	2.98E+05	2.95E+05	4.77E+05	3.75E+05
Phosphoenolpyruvate	1.51E+07	1.65E+07	1.83E+07	1.07E+07	1.63E+07	4.65E+07	2.53E+07	4.71E+07	4.20E+07	5.02E+07
Phosphoserine	1.75E+05	9.34E+04	9.86E+04	4.78E+04	7.02E+04	2.82E+06	1.83E+06	1.59E+06	2.80E+06	1.58E+06
Pipecolate or pyroglutamate	2.36E+07	1.96E+07	1.57E+07	1.83E+07	2.06E+07	2.45E+07	1.63E+07	2.34E+07	1.10E+07	1.35E+07
Proline	4.42E+08	3.99E+08	4.82E+08	4.98E+08	4.21E+08	4.38E+08	3.20E+08	3.46E+08	4.92E+08	5.03E+08
Propionylcholine	5.85E+07	1.82E+08	4.14E+08	1.26E+08	3.37E+08	6.71E+07	7.27E+07	2.40E+07	1.70E+08	2.96E+08
Pyruvate	9.36E+04	9.46E+04	1.11E+05	9.99E+04	1.19E+05	3.88E+05	3.34E+05	3.64E+05	3.78E+05	4.10E+05
Quinolinate	2.12E+06	2.25E+06	3.81E+06	5.87E+06	5.60E+06	1.22E+06	1.48E+06	1.56E+06	1.50E+06	1.81E+06
Ribose 5-Phosphate	2.70E+06	2.50E+06	3.58E+06	3.39E+06	3.16E+06	1.33E+07	9.78E+06	1.05E+07	1.39E+07	1.21E+07
S-adenosylhomocysteine	5.74E+06	5.92E+06	7.29E+06	9.68E+06	9.40E+06	5.07E+06	4.18E+06	7.20E+06	7.24E+06	9.94E+06
S-adenosylmethionine	3.77E+08	2.73E+08	2.92E+08	3.36E+08	3.07E+08	2.51E+08	1.75E+08	1.75E+08	1.49E+08	2.25E+08
S-methyl-5-thioadenosine	1.22E+07	1.48E+07	2.17E+07	2.72E+07	2.63E+07	7.86E+06	7.86E+06	6.10E+06	1.38E+07	1.80E+07
SAICA	8.92E+06	8.50E+06	9.34E+06	9.89E+06	1.21E+07	1.29E+07	7.71E+06	9.30E+06	4.07E+06	7.63E+06
SDMA	4.85E+06	4.14E+06	2.83E+06	5.58E+06	5.28E+06	4.16E+06	3.39E+06	3.20E+06	2.67E+06	3.54E+06
Sedoheptulose 7-phosphate	2.96E+06	2.14E+06	2.51E+06	2.50E+06	2.37E+06	6.27E+07	5.21E+07	2.84E+07	2.68E+07	4.56E+07
Serine	4.03E+07	3.54E+07	4.27E+07	4.56E+07	3.79E+07	1.91E+07	2.10E+07	1.80E+07	2.41E+07	2.50E+07
Shikimate	2.27E+07	3.26E+07	2.99E+07	2.95E+07	3.57E+07	1.15E+07	1.34E+07	2.45E+07	2.16E+07	2.46E+07
Spermidine	7.71E+05	1.34E+06	2.30E+06	1.08E+06	1.29E+06	8.50E+05	8.99E+05	9.49E+05	2.35E+06	2.13E+06
Succinate	7.00E+06	4.46E+06	4.24E+06	6.60E+06	5.42E+06	5.45E+06	7.35E+06	7.27E+06	2.67E+06	5.82E+06
Taurine	1.44E+09	1.41E+09	1.61E+09	1.90E+09	1.64E+09	9.03E+08	8.50E+08	1.13E+09	1.08E+09	1.31E+09
Thiamine	6.15E+06	5.92E+06	4.54E+06	5.50E+06	4.14E+06	1.06E+07	6.72E+06	7.69E+06	3.79E+06	7.42E+06
Threonine or Homoserine	5.57E+07	5.45E+07	4.00E+07	6.08E+07	5.25E+07	3.87E+07	3.18E+07	3.84E+07	3.23E+07	4.97E+07
Thymidine	1.27E+06	1.11E+06	1.48E+06	1.13E+06	1.30E+06	7.13E+06	5.11E+06	4.06E+06	6.16E+06	5.30E+06
Thymine	2.15E+07	1.80E+07	4.63E+06	1.40E+07	8.21E+06	2.77E+07	3.25E+07	2.26E+07	1.74E+07	3.12E+07
Trimethyllysine or N-Acetyllysine	2.39E+06	1.75E+06	1.72E+06	2.52E+06	2.09E+06	1.04E+06	1.11E+06	1.00E+06	9.92E+05	1.30E+06
Tryptophan	3.32E+07	3.24E+07	2.20E+07	3.74E+07	3.28E+07	1.80E+07	1.92E+07	2.04E+07	1.56E+07	2.50E+07
Tyrosine	6.75E+07	6.31E+07	5.11E+07	6.80E+07	5.76E+07	2.70E+07	3.05E+07	3.45E+07	3.65E+07	4.46E+07
UDP	1.15E+08	9.84E+07	1.17E+08	1.13E+08	1.20E+08	5.41E+07	5.46E+07	4.98E+07	5.91E+07	5.45E+07
UDP-galactose	8.24E+07	7.51E+07	9.34E+07	9.87E+07	9.63E+07	2.44E+07	3.48E+07	2.32E+07	3.62E+07	3.06E+07
UDP-glucuronate	3.54E+07	3.33E+07	3.44E+07	2.56E+07	2.95E+07	3.32E+07	2.83E+07	3.21E+07	3.76E+07	3.44E+07
UDP-N-acetylglucosamine	2.26E+08	2.11E+08	2.33E+08	2.51E+08	2.27E+08	1.14E+08	1.14E+08	1.12E+08	1.37E+08	1.27E+08
UMP	7.29E+06	4.70E+06	6.57E+06	8.70E+06	6.82E+06	5.46E+06	5.40E+06	4.79E+06	6.22E+06	4.53E+06
Uracil	7.38E+06	7.04E+06	1.97E+06	4.23E+06	2.17E+06	1.07E+07	1.15E+07	8.82E+06	1.24E+07	7.76E+06
Urea	1.50E+07	1.50E+07	1.19E+07	1.40E+07	1.59E+07	1.65E+07	1.42E+07	1.77E+07	1.64E+07	1.58E+07
Uridine	1.21E+07	9.78E+06	3.30E+06	7.96E+06	3.44E+06	1.69E+07	1.86E+07	1.42E+07	1.62E+07	1.33E+07
Valine	1.05E+08	9.45E+07	6.81E+07	9.50E+07	7.60E+07	7.00E+07	6.32E+07	7.33E+07	5.54E+07	7.65E+07
Xanthine	7.51E+07	6.03E+07	4.37E+07	8.10E+07	5.83E+07	7.76E+07	8.68E+07	1.46E+08	7.08E+07	1.13E+08
Xanthosine	2.21E+06	9.77E+05	4.60E+05	1.55E+06	1.61E+06	6.41E+06	4.44E+06	6.79E+06	8.57E+06	1.13E+07
XMP	1.93E+05	1.42E+05	7.12E+04	1.66E+05	1.11E+05	3.43E+05	3.45E+05	3.56E+05	1.65E+05	2.59E+05
ZMP	1.04E+06	4.30E+05	3.36E+05	5.40E+05	1.14E+06	1.96E+06	1.41E+06	1.39E+06	2.96E+05	7.28E+05
