## Supplementary material for "Stem cell function *in vivo* is supported by an alternative glycolysis endpoint": Table S6

	HSC_463	HSC_464	HSC_467	HSC_630	HSC_631	HSC_688	HSC_465	HSC_466	HSC_483	HSC_689	HSC_690	HSC_691
	WT	WT	WT	WT	WT	WT	KO	KO	KO	KO	KO	KO
2-Mannosyl-3-phosphoglycerate	1.00E+06	8.03E+05	9.10E+05	9.57E+05	4.08E+05	0.00E+00	5.27E+05	5.72E+05	1.94E+06	1.76E+05	3.79E+05	1.52E+06
3-Hydroxycarnitine (4:0)	2.18E+06	2.94E+06	5.18E+06	3.76E+06	3.99E+06	7.79E+06	8.08E+06	6.23E+06	5.55E+06	4.82E+06	6.13E+06	3.85E+06
3-Hydroxycarnitine (5:0)	1.08E+04	6.80E+04	3.61E+04	4.44E+04	4.02E+04	1.25E+05	1.11E+05	8.73E+04	2.36E+04	1.24E+05	5.36E+04	2.03E+05
3-Hydroxypyruvate	5.23E+06	2.14E+06	3.91E+06	8.96E+05	6.34E+05	5.68E+05	3.75E+05	1.24E+06	9.74E+05	4.76E+06	1.57E+06	2.14E+06
3,4-Dihydroxybenzoate	2.48E+07	1.52E+07	1.96E+07	6.06E+06	5.12E+06	9.71E+06	4.63E+06	7.85E+06	5.48E+06	1.88E+07	1.56E+07	1.27E+07
Acetylacrylate	1.35E+06	2.26E+06	1.91E+06	1.56E+06	1.97E+06	2.45E+06	1.84E+06	3.54E+06	1.13E+06	1.55E+06	3.21E+06	2.08E+06
Acetylaminoadipate	2.66E+05	5.46E+05	6.19E+05	7.98E+05	4.77E+05	0.00E+00	4.95E+05	1.33E+05	6.32E+05	2.44E+05	7.13E+05	4.10E+05
Acetylcarnitine	5.93E+07	1.36E+08	9.74E+07	9.89E+07	9.53E+07	1.18E+08	9.28E+07	9.63E+07	1.02E+08	1.01E+08	1.07E+08	1.21E+08
Acetylcholine	1.04E+06	2.73E+04	8.78E+04	3.75E+06	2.65E+06	2.75E+06	2.60E+06	1.68E+06	2.11E+06	1.88E+06	3.01E+06	2.73E+06
Adenosine diphosphate	9.38E+05	5.76E+06	2.13E+06	2.18E+06	2.89E+06	2.04E+06	1.93E+06	3.81E+05	1.87E+06	1.67E+06	1.63E+06	1.20E+06
Adenosine triphosphate	1.01E+07	1.96E+07	1.58E+07	1.48E+07	1.30E+07	6.23E+06	1.10E+07	4.30E+06	1.17E+07	5.31E+06	5.03E+06	6.14E+06
Anserine	3.85E+05	7.09E+05	2.18E+05	1.13E+06	8.46E+05	1.54E+05	1.28E+06	1.83E+05	7.69E+05	3.92E+05	4.98E+05	5.04E+05
Ascorbate	4.94E+06	8.04E+07	6.03E+07	8.99E+07	7.18E+07	8.05E+06	7.50E+07	1.65E+07	1.27E+08	4.84E+07	2.99E+07	7.65E+07
Aspartate	2.52E+07	1.57E+07	8.98E+06	7.98E+06	7.97E+06	1.54E+07	1.14E+07	9.58E+06	9.54E+06	8.64E+06	1.07E+07	7.66E+06
Azelate	5.68E+07	5.28E+06	1.68E+07	3.60E+06	2.31E+06	2.30E+06	3.63E+06	1.64E+06	3.20E+06	1.52E+07	0.00E+00	2.79E+06
beta-Alanine	7.84E+06	1.06E+07	7.92E+06	1.19E+07	9.64E+06	1.30E+07	2.00E+07	1.21E+07	1.42E+07	1.21E+07	1.32E+07	1.21E+07
Carnitinamide	6.64E+05	1.09E+06	9.89E+05	2.32E+06	1.21E+06	0.00E+00	1.28E+06	3.19E+05	1.04E+06	4.94E+05	5.48E+05	7.80E+05
Carnitine	3.22E+07	7.38E+07	5.42E+07	8.32E+07	7.46E+07	6.87E+07	9.40E+07	7.73E+07	7.96E+07	5.26E+07	6.27E+07	7.42E+07
Carnitine (14:0)	2.14E+06	0.00E+00	1.21E+06	5.60E+05	4.31E+05	4.17E+05	9.09E+05	1.76E+06	3.09E+05	5.35E+05	1.36E+06	6.57E+05
Carnitine (16:0)	9.59E+06	1.78E+06	3.61E+06	1.90E+06	1.74E+06	6.79E+06	4.47E+06	9.64E+06	2.82E+06	4.15E+06	5.88E+06	2.83E+06
Carnitine (16:1)	4.39E+06	4.80E+05	2.36E+06	5.70E+05	4.56E+05	2.45E+06	1.20E+06	2.72E+06	7.66E+05	2.08E+06	2.51E+06	7.77E+05
Carnitine (18:0)	4.67E+06	1.35E+05	2.16E+06	4.28E+05	2.17E+05	3.38E+06	0.00E+00	1.22E+06	5.86E+04	2.63E+05	3.34E+05	4.66E+05
Carnitine (18:1)	9.93E+06	2.38E+06	5.65E+06	2.15E+06	2.48E+06	4.63E+06	5.35E+06	1.23E+07	2.04E+06	4.37E+06	4.64E+06	2.87E+06
Carnitine (3:0)	2.96E+06	2.84E+06	1.83E+06	2.01E+06	1.77E+06	2.43E+06	1.82E+06	2.12E+06	2.08E+06	2.34E+06	2.48E+06	2.39E+06
CDP-ethanolamine	1.01E+05	9.70E+05	5.23E+05	9.07E+05	8.64E+05	0.00E+00	7.45E+05	7.77E+05	4.14E+05	5.23E+05	6.25E+05	5.08E+05
Choline	2.07E+08	5.07E+08	5.46E+08	4.35E+08	3.99E+08	8.16E+08	8.74E+08	6.91E+08	8.26E+08	7.75E+08	7.49E+08	6.19E+08
Citicoline	2.06E+05	2.30E+05	7.92E+05	1.23E+06	1.15E+06	1.40E+05	7.77E+05	8.20E+05	8.99E+05	5.24E+05	1.77E+05	6.57E+05
Citrate/Isocitrate	1.27E+09	1.38E+08	1.80E+07	1.24E+07	2.60E+07	1.60E+07	6.14E+07	1.46E+07	1.75E+07	1.88E+07	1.13E+07	7.56E+06
Creatine	4.57E+07	7.88E+07	6.39E+07	1.60E+08	1.34E+08	1.16E+08	1.74E+08	7.32E+07	9.07E+07	6.48E+07	7.15E+07	1.14E+08
Cyclic ADP-ribose	8.26E+05	2.29E+06	1.31E+06	1.79E+06	1.85E+06	8.68E+05	1.82E+06	1.42E+06	1.96E+06	1.40E+06	1.38E+06	1.51E+06
Deoxycarnitine	1.81E+06	3.79E+06	2.43E+06	3.68E+06	2.84E+06	3.95E+06	4.46E+06	3.18E+06	4.53E+06	2.94E+06	3.64E+06	2.76E+06
Deoxyguanosine diphosphate	5.64E+05	2.11E+06	1.10E+06	5.34E+05	9.28E+05	1.26E+05	1.63E+05	7.17E+05	2.61E+05	8.30E+05	3.22E+05	2.78E+05
Dihydroxyacetone phosphate	0.00E+00	0.00E+00	0.00E+00	0.00E+00	0.00E+00	0.00E+00	1.91E+06	1.26E+06	8.61E+05	8.82E+05	8.48E+05	7.68E+05
dimethylglycine	2.73E+06	6.73E+06	5.52E+06	6.94E+06	2.02E+06	2.82E+06	4.99E+06	2.74E+06	3.01E+06	1.89E+06	2.73E+06	6.48E+06
Diphthamide	4.16E+05	1.05E+06	1.05E+06	1.21E+06	1.15E+06	2.00E+05	1.78E+06	2.05E+05	2.28E+06	6.01E+05	5.46E+05	1.04E+06
FA (16:1)	1.52E+07	1.47E+07	1.78E+07	7.62E+06	7.80E+06	2.53E+07	6.93E+06	9.38E+06	5.10E+06	1.11E+07	7.88E+06	5.19E+06
FA (18:1)	3.08E+08	1.18E+08	2.12E+08	9.27E+07	1.22E+08	1.65E+08	1.40E+08	2.17E+08	9.85E+07	6.90E+07	8.98E+07	6.13E+07
FA (20:2)	3.26E+05	3.93E+05	1.17E+06	0.00E+00	4.20E+05	1.92E+06	1.62E+06	1.37E+06	3.87E+05	9.09E+05	0.00E+00	1.16E+06
Fructose	2.19E+06	4.94E+06	2.99E+06	4.02E+06	2.59E+06	0.00E+00	2.65E+06	1.98E+06	3.22E+06	2.53E+06	5.99E+05	2.84E+06
Fructose 1,6-bisphosphate	0.00E+00	6.84E+04	1.32E+05	0.00E+00	0.00E+00	1.77E+05	2.84E+06	1.77E+06	2.00E+06	1.08E+06	1.54E+06	2.02E+06
Fructose 6-phosphate	0.00E+00	0.00E+00	0.00E+00	1.07E+05	0.00E+00	0.00E+00	7.32E+05	6.80E+05	8.56E+05	4.66E+05	1.03E+06	9.50E+05
Fumarate	2.20E+06	2.77E+06	3.69E+06	2.84E+06	3.47E+06	2.33E+06	4.13E+06	2.45E+06	3.29E+06	3.71E+06	3.38E+06	3.07E+06
Gamma-aminobutyrate	1.48E+07	2.18E+07	1.80E+07	3.34E+07	3.13E+07	3.15E+07	5.07E+07	2.22E+07	3.04E+07	1.95E+07	1.75E+07	3.06E+07
Gamma-linolenate	1.02E+05	0.00E+00	6.13E+05	9.39E+05	2.23E+05	7.42E+05	3.54E+05	0.00E+00	2.85E+05	6.81E+05	9.58E+05	2.96E+05
Gluconate	7.51E+05	1.90E+06	8.72E+05	1.57E+06	1.57E+06	1.45E+06	1.75E+06	1.41E+06	1.65E+06	1.01E+06	1.06E+06	8.78E+05
Glucose	1.29E+06	5.09E+06	4.44E+06	3.78E+06	4.10E+06	8.06E+06	4.88E+06	6.59E+06	3.92E+06	5.04E+06	6.95E+06	4.79E+06
Glutamate	8.29E+06	1.30E+07	1.63E+07	1.87E+07	1.55E+07	1.64E+07	1.98E+07	1.36E+07	1.61E+07	1.16E+07	1.28E+07	1.21E+07
Glutamine	2.84E+06	3.17E+06	6.50E+06	5.55E+06	4.58E+06	3.12E+06	5.97E+06	3.88E+06	3.31E+06	3.28E+06	2.04E+06	4.00E+06
Glutathione	1.35E+07	3.88E+07	2.66E+07	3.52E+07	2.64E+07	1.64E+07	2.98E+07	2.01E+07	3.82E+07	2.25E+07	1.79E+07	2.61E+07
Glutathione disulfide	1.11E+06	1.83E+06	1.42E+06	1.51E+06	1.34E+06	5.28E+05	1.43E+06	4.62E+05	1.25E+06	4.82E+05	5.37E+05	5.71E+05
Glycerate	1.23E+07	1.01E+07	8.06E+06	2.60E+06	2.77E+06	3.36E+06	2.31E+06	3.79E+06	2.73E+06	9.07E+06	6.28E+06	5.47E+06
Glycerol 3-phosphate	1.70E+05	4.57E+05	0.00E+00	5.84E+05	0.00E+00	0.00E+00	3.74E+05	9.86E+05	8.16E+05	6.94E+05	0.00E+00	9.56E+05
Glycerophosphocholine	1.17E+08	2.01E+08	1.91E+08	2.38E+08	2.49E+08	8.94E+07	2.05E+08	1.51E+08	2.96E+08	1.63E+08	1.53E+08	1.75E+08
Glycerophosphoethanolamine	1.62E+06	3.82E+06	2.85E+06	2.99E+06	3.28E+06	2.84E+06	4.11E+06	2.84E+06	4.12E+06	2.84E+06	3.69E+06	2.84E+06
Hexosamines	3.08E+06	8.39E+06	9.04E+06	6.16E+06	4.70E+06	9.31E+06	5.07E+06	7.93E+06	4.65E+06	7.53E+06	1.06E+07	8.41E+06
Hypotaurine	3.01E+05	5.80E+05	3.52E+05	7.12E+05	3.64E+05	2.94E+05	3.85E+05	3.66E+05	4.24E+05	3.60E+05	2.95E+05	3.29E+05
Hypoxanthine	3.54E+05	2.84E+05	1.33E+05	1.01E+06	4.45E+05	1.21E+05	1.68E+05	3.81E+05	1.36E+05	4.01E+05	3.08E+05	5.81E+05
Inosine monophosphate	1.13E+06	8.03E+05	9.10E+05	9.57E+05	5.76E+05	0.00E+00	9.47E+05	1.22E+06	1.94E+06	1.76E+05	3.79E+05	1.52E+06
Leu-Pro	8.83E+05	6.45E+05	6.17E+05	6.44E+05	7.66E+05	4.30E+05	9.75E+05	1.02E+06	4.78E+05	4.95E+05	1.02E+06	8.37E+05
Lumichrome	4.34E+07	1.15E+07	2.13E+07	7.53E+06	2.02E+07	2.72E+06	2.95E+07	7.59E+06	6.30E+06	8.71E+05	2.91E+07	4.00E+06
Lyso-PC (16:0)	7.51E+06	3.00E+06	3.36E+06	2.51E+06	2.99E+06	7.50E+06	5.06E+06	4.27E+06	2.55E+06	3.57E+06	3.32E+06	6.06E+06
Lyso-PC (18:0)	5.96E+06	1.76E+06	2.39E+06	1.52E+06	1.54E+06	5.08E+06	2.77E+06	4.04E+06	1.96E+06	1.62E+06	3.44E+06	3.32E+06
Lyso-PC (18:1)	1.23E+06	0.00E+00	1.61E+05	4.79E+05	2.40E+05	1.10E+06	0.00E+00	2.24E+05	0.00E+00	2.24E+05	2.29E+05	5.75E+05
Lyso-PE (18:0)	5.93E+05	0.00E+00	3.05E+05	6.11E+04	3.58E+05	1.86E+06	2.29E+05	2.47E+05	1.55E+05	2.69E+05	4.06E+05	5.14E+05
Malate	2.78E+07	4.34E+07	5.25E+07	4.23E+07	4.13E+07	2.68E+07	5.69E+07	3.94E+07	5.36E+07	4.91E+07	2.95E+07	3.80E+07
Methacholine	4.53E+06	3.38E+05	5.56E+05	2.14E+07	1.67E+07	1.08E+07	1.39E+07	1.71E+07	1.02E+07	9.16E+06	1.63E+07	3.21E+07
N-Acetylaspartate	9.97E+06	1.29E+07	9.62E+06	2.03E+07	1.50E+07	8.99E+06	1.82E+07	7.40E+06	1.24E+07	7.54E+06	4.94E+06	1.89E+07
N-Methylaspartate	8.33E+06	1.29E+07	1.63E+07	1.86E+07	1.60E+07	1.64E+07	1.98E+07	1.35E+07	1.67E+07	1.18E+07	1.32E+07	1.21E+07
N-Undecanoylglycine	1.81E+07	1.72E+07	2.26E+06	1.74E+06	9.77E+06	2.93E+06	1.32E+06	7.50E+06	1.57E+06	1.80E+06	2.82E+06	0.00E+00
NAD+	1.76E+06	4.32E+06	2.68E+06	4.11E+06	3.35E+06	2.35E+06	3.60E+06	2.54E+06	3.84E+06	2.58E+06	2.62E+06	3.09E+06
NADH	1.06E+05	4.08E+04	1.39E+05	2.07E+05	1.69E+05	7.18E+04	9.64E+05	3.90E+05	7.45E+05	4.20E+05	5.72E+05	4.17E+05
NADP+	2.57E+05	8.97E+05	2.90E+05	4.77E+05	5.98E+05	1.00E+05	3.69E+05	1.40E+05	3.67E+05	1.72E+05	1.16E+05	2.54E+05
Nicotinamide	1.44E+06	0.00E+00	6.27E+05	0.00E+00	2.91E+05	1.15E+06	6.50E+05	1.05E+06	3.68E+05	9.74E+05	0.00E+00	1.02E+06
P-DMEA	1.80E+06	4.54E+06	2.84E+06	2.70E+06	2.62E+06	1.58E+06	2.42E+06	2.80E+06	2.84E+06	2.64E+06	1.84E+06	2.25E+06
PC (32:1)	1.64E+07	2.64E+06	9.18E+06	5.36E+06	4.91E+06	1.12E+07	6.51E+05	1.40E+07	6.51E+06	1.19E+07	1.60E+07	1.27E+07
PC (34:2)	4.57E+07	2.10E+07	2.26E+07	5.58E+06	1.50E+07	2.73E+07	8.86E+06	4.45E+07	2.44E+07	3.92E+07	2.72E+07	2.68E+07
PC (36:4)	1.05E+08	1.07E+08	1.88E+08	1.69E+08	1.81E+08	7.11E+08	3.67E+08	3.05E+08	1.80E+08	2.69E+08	3.07E+08	2.95E+08
PC (36:5)	7.77E+06	4.24E+07	5.29E+07	4.44E+07	4.87E+07	1.91E+08	1.15E+08	8.90E+07	6.67E+07	8.91E+07	9.94E+07	5.63E+07
PC (38:5)	3.71E+07	4.21E+07	5.52E+07	3.81E+07	4.97E+07	1.67E+08	9.77E+07	1.04E+08	5.26E+07	8.37E+07	9.17E+07	6.72E+07
PC (40:6)	8.99E+06	1.61E+06	3.82E+06	6.66E+06	6.16E+06	2.75E+07	1.31E+07	1.37E+07	7.35E+06	1.22E+07	1.59E+07	1.14E+07
PC (40:8)	5.76E+06	2.47E+07	4.97E+07	3.52E+07	4.04E+07	1.34E+08	9.94E+07	9.87E+07	4.82E+07	7.18E+07	9.03E+07	5.90E+07
PE (38:5)	1.97E+07	6.20E+06	1.07E+07	9.55E+06	1.11E+07	3.18E+07	2.21E+07	2.25E+07	1.31E+07	2.07E+07	2.44E+07	2.00E+07
PE (38:6)	1.11E+07	1.26E+06	3.38E+06	3.59E+06	3.01E+06	1.82E+07	5.27E+06	7.43E+06	3.46E+06	6.24E+06	7.35E+06	8.46E+06
PE (40:7)	9.97E+06	1.67E+07	2.29E+07	2.39E+07	2.57E+07	7.65E+07	4.98E+07	5.99E+07	3.07E+07	4.37E+07	6.99E+07	3.90E+07
Pentanoate	8.87E+04	7.24E+05	2.05E+05	0.00E+00	1.63E+05	5.76E+05	3.01E+05	4.48E+05	2.22E+05	3.05E+05	5.22E+05	2.74E+05
Phenylpyruvate	1.97E+05	2.42E+05	1.26E+05	0.00E+00	0.00E+00	3.22E+05	2.32E+05	1.54E+05	1.54E+05	1.73E+05	9.71E+04	1.86E+05
Phosphoethanolamine	3.50E+06	9.44E+06	8.99E+06	8.26E+06	7.60E+06	3.94E+06	8.76E+06	6.61E+06	1.04E+07	6.83E+06	5.35E+06	7.67E+06
Phosphorylcholine	6.51E+07	1.62E+08	1.16E+08	1.46E+08	1.33E+08	9.91E+07	1.67E+08	1.06E+08	1.62E+08	1.08E+08	9.54E+07	1.10E+08
Platelet-activating factor	5.96E+06	1.76E+06	2.39E+06	1.52E+06	1.54E+06	5.08E+06	2.77E+06	4.04E+06	1.96E+06	1.62E+06	3.44E+06	3.32E+06
Proline	1.43E+07	4.11E+07	1.10E+07	2.83E+07	1.36E+07	8.61E+06	1.19E+07	7.94E+06	1.57E+07	1.06E+07	1.03E+07	1.38E+07
propionylcholine	7.75E+06	2.90E+06	2.44E+06	2.14E+07	1.80E+07	1.10E+07	3.00E+07	1.94E+07	1.72E+07	9.77E+06	1.63E+07	3.22E+07
PS (36:1)	2.35E+07	1.03E+07	1.19E+07	1.24E+07	1.34E+07	3.41E+07	2.87E+07	2.29E+07	1.71E+07	2.31E+07	2.55E+07	1.92E+07
PS (36:4)	2.02E+06	1.01E+06	1.41E+06	1.17E+06	1.09E+06	2.44E+06	2.68E+06	2.45E+06	1.20E+06	3.07E+06	2.22E+06	2.06E+06
PS (38:3)	2.26E+06	0.00E+00	1.05E+06	3.10E+05	6.88E+05	2.26E+06	1.34E+06	1.31E+06	3.94E+05	1.23E+06	1.12E+06	9.28E+05
PS (38:5)	2.32E+06	2.63E+06	9.74E+05	2.73E+06	2.47E+06	5.16E+06	5.13E+06	2.56E+06	1.92E+06	2.99E+06	2.71E+06	4.53E+06
PS (40:5)	5.58E+05	6.27E+05	0.00E+00	2.00E+05	6.59E+05	5.83E+05	0.00E+00	2.41E+05	2.17E+05	0.00E+00	3.64E+05	2.85E+05
PS (40:6)	3.91E+07	1.10E+07	1.26E+07	1.82E+07	1.47E+07	6.08E+07	3.76E+07	2.16E+07	1.36E+07	1.74E+07	1.47E+07	3.78E+07
PS (40:7)	2.71E+06	4.27E+06	5.07E+06	5.56E+06	5.87E+06	1.30E+07	1.06E+07	8.70E+06	6.33E+06	9.16E+06	9.53E+06	7.23E+06
Psicose	1.29E+06	5.65E+06	4.57E+06	3.78E+06	4.10E+06	8.06E+06	5.85E+06	7.19E+06	3.92E+06	5.24E+06	6.95E+06	4.79E+06
Salicylate	2.30E+07	2.59E+07	2.65E+07	2.03E+07	2.72E+07	8.16E+07	2.72E+07	4.58E+07	2.22E+07	4.83E+07	8.03E+07	3.50E+07
Succinate	1.24E+07	1.07E+07	4.01E+06	6.85E+06	4.39E+06	1.27E+07	6.35E+06	1.04E+07	6.51E+06	2.11E+07	2.57E+06	1.06E+06
Taurine	1.86E+07	4.60E+07	3.47E+07	4.04E+07	3.57E+07	4.17E+07	5.16E+07	4.92E+07	4.81E+07	4.34E+07	4.52E+07	3.65E+07
Threonate	3.91E+05	1.04E+06	1.38E+06	1.74E+06	8.71E+05	1.15E+06	1.97E+06	1.49E+06	1.81E+06	7.39E+05	2.20E+06	1.61E+06
trans-Aconitate	7.84E+06	1.08E+06	3.10E+05	4.88E+05	2.90E+05	2.57E+05	3.02E+05	2.12E+05	2.64E+05	2.71E+05	3.71E+05	0.00E+00
Tyrosine	1.36E+06	2.44E+06	2.54E+06	3.36E+06	3.04E+06	1.19E+06	2.77E+06	1.92E+06	3.30E+06	2.15E+06	2.36E+06	2.74E+06
UDP-glucose	7.91E+05	1.20E+06	1.34E+06	7.98E+05	4.26E+05	6.62E+05	5.03E+05	9.08E+05	5.66E+05	3.74E+05	0.00E+00	1.85E+05
UDP-N-acetylglucosamine	1.92E+06	3.88E+06	4.86E+06	3.07E+06	2.98E+06	3.62E+05	2.80E+06	2.57E+06	4.50E+06	2.72E+06	2.76E+06	2.47E+06
Ureidopropionate	1.85E+04	1.08E+05	1.76E+04	3.74E+04	5.87E+04	9.56E+04	2.00E+05	6.33E+04	1.03E+05	1.83E+04	7.88E+04	4.65E+04
Uridine triphosphate	1.09E+06	2.16E+06	1.62E+06	1.39E+06	1.46E+06	1.69E+05	8.30E+05	5.98E+05	9.22E+05	2.08E+05	4.40E+04	1.68E+05
Urocanate	3.75E+06	0.00E+00	2.60E+06	2.47E+06	3.47E+06	1.96E+06	2.63E+06	1.97E+06	2.64E+06	1.57E+06	2.44E+06	2.24E+06
Xanthine	2.03E+05	4.16E+05	1.49E+05	8.55E+05	3.87E+05	4.36E+05	5.99E+05	4.80E+05	4.00E+05	5.27E+05	3.22E+05	6.26E+05
