## Supplementary material for "Stem cell function *in vivo* is supported by an alternative glycolysis endpoint": Table S7

	HPC_463	HPC_464	HPC_467	HPC_630	HPC_631	HPC_688	HPC_465	HPC_466	HPC_483	HPC_689	HPC_690	HPC_691
	WT1	WT2	WT3	WT4	WT5	WT6	OLAB1	OLAB2	OLAB3	OLAB4	OLAB5	OLAB6
2-Mannosyl-3-phosphoglycerate	7.58E+05	2.67E+05	3.39E+05	8.42E+05	4.89E+05	0.00E+00	1.45E+06	8.95E+05	8.26E+05	1.09E+06	9.84E+05	0.00E+00
3-Hydroxycarnitine (4:0)	2.57E+06	7.05E+06	4.29E+06	3.39E+06	5.27E+06	8.07E+06	5.14E+06	6.32E+06	6.56E+06	4.26E+06	3.81E+06	5.65E+06
3-Hydroxycarnitine (5:0)	1.18E+05	0.00E+00	8.87E+04	2.19E+05	3.10E+05	1.45E+05	3.37E+05	2.50E+05	1.27E+05	3.29E+05	6.69E+04	1.68E+05
3-Hydroxypyruvate	7.64E+05	4.19E+05	9.70E+05	1.25E+06	1.52E+06	0.00E+00	3.69E+06	7.83E+05	9.37E+05	1.07E+06	5.62E+05	8.21E+05
3,4-Dihydroxybenzoate	9.50E+06	6.51E+06	9.70E+06	1.21E+07	1.48E+07	2.97E+06	3.12E+07	7.01E+06	8.69E+06	1.31E+07	6.75E+06	9.63E+06
Acetylacrylate	9.17E+05	2.99E+06	1.99E+06	1.59E+06	3.69E+06	4.29E+06	2.98E+06	3.18E+06	2.25E+06	1.81E+06	1.97E+06	4.09E+06
Acetylcarnitine	9.72E+07	1.31E+08	1.53E+08	2.43E+08	2.00E+08	2.88E+08	1.75E+08	1.23E+08	1.88E+08	2.29E+08	1.07E+08	1.43E+08
Acetylcholine	2.83E+06	1.12E+06	9.63E+05	6.01E+06	5.38E+06	3.47E+06	3.61E+06	7.52E+05	5.33E+06	6.37E+06	4.99E+06	3.65E+06
Adenosine diphosphate	8.96E+05	7.72E+05	3.31E+06	4.29E+06	7.86E+06	1.20E+06	1.32E+06	1.21E+06	1.18E+06	2.49E+06	3.26E+06	2.24E+06
Adenosine triphosphate	8.54E+06	3.81E+06	5.70E+06	1.20E+07	6.67E+06	4.54E+06	6.88E+06	4.82E+06	6.02E+06	1.06E+07	1.07E+07	5.00E+06
Anserine	7.21E+05	2.56E+05	1.84E+05	1.91E+06	1.22E+06	1.27E+05	1.05E+06	1.50E+05	5.63E+05	7.34E+05	7.47E+05	5.40E+05
Ascorbate	5.00E+06	2.93E+06	2.38E+07	7.25E+07	4.63E+07	1.45E+05	3.27E+07	1.59E+07	2.18E+07	5.14E+07	5.70E+07	2.46E+07
Aspartate	1.05E+07	1.15E+07	7.91E+06	9.11E+06	1.34E+07	1.14E+07	1.08E+07	1.00E+07	9.75E+06	1.11E+07	1.21E+07	1.45E+07
beta-Alanine	8.03E+06	1.08E+07	8.96E+06	9.81E+06	1.36E+07	9.09E+06	2.39E+07	1.50E+07	2.06E+07	1.71E+07	1.28E+07	2.07E+07
Betaine	6.46E+06	1.00E+07	1.10E+07	1.72E+07	1.80E+07	7.27E+07	2.40E+07	2.77E+07	3.00E+07	3.57E+07	1.80E+07	3.74E+07
Carnitine	6.43E+07	5.39E+07	6.94E+07	1.26E+08	1.38E+08	6.88E+07	1.63E+08	1.61E+08	1.67E+08	1.91E+08	1.58E+08	1.85E+08
Carnitine (14:0)	1.07E+07	6.21E+06	1.25E+06	6.41E+05	0.00E+00	2.62E+06	2.67E+06	1.21E+06	2.07E+06	1.36E+06	0.00E+00	0.00E+00
Carnitine (16:0)	4.49E+07	1.89E+07	1.85E+07	5.07E+06	6.96E+06	2.72E+07	1.17E+07	2.26E+07	8.08E+06	6.69E+06	4.93E+06	8.14E+06
Carnitine (16:1)	2.49E+07	8.10E+06	3.92E+06	1.80E+06	1.66E+06	5.99E+06	7.10E+06	5.35E+06	2.42E+06	2.72E+06	1.04E+06	0.00E+00
Carnitine (18:0)	1.54E+07	6.95E+06	5.31E+06	1.83E+06	4.51E+05	5.95E+06	1.44E+06	3.49E+06	1.49E+06	5.18E+05	5.30E+05	0.00E+00
Carnitine (18:1)	5.32E+07	1.93E+07	1.88E+07	6.17E+06	6.61E+06	2.19E+07	1.15E+07	2.33E+07	9.51E+06	6.40E+06	3.43E+06	7.20E+06
Carnitine (3:0)	7.97E+06	3.80E+06	4.52E+06	8.79E+06	6.87E+06	9.36E+06	6.49E+06	4.46E+06	7.71E+06	9.43E+06	5.19E+06	6.79E+06
CDP-ethanolamine	4.33E+05	2.24E+05	5.46E+05	9.39E+05	6.61E+05	0.00E+00	3.03E+05	3.79E+05	3.53E+05	1.24E+06	5.34E+05	9.75E+05
Choline	3.07E+08	5.07E+08	4.28E+08	4.78E+08	6.54E+08	7.28E+08	8.04E+08	9.13E+08	9.49E+08	9.33E+08	7.38E+08	8.87E+08
Citicoline	8.72E+05	2.98E+05	9.23E+05	2.29E+06	1.29E+06	4.37E+05	1.26E+06	1.19E+06	9.62E+05	1.66E+06	2.11E+06	7.58E+05
Citrate/Isocitrate	9.66E+07	1.38E+07	9.32E+06	8.86E+06	9.56E+06	2.07E+07	1.13E+07	1.61E+07	1.13E+07	1.15E+07	5.39E+07	1.21E+07
Creatine	6.75E+07	6.70E+07	5.08E+07	1.55E+08	1.45E+08	5.40E+07	8.91E+07	6.90E+07	8.64E+07	7.42E+07	7.68E+07	1.15E+08
Cyclic ADP-ribose	1.03E+06	8.62E+05	1.21E+06	2.04E+06	2.39E+06	6.24E+05	1.70E+06	1.42E+06	1.26E+06	2.13E+06	2.07E+06	1.74E+06
Deoxycarnitine	2.92E+06	3.11E+06	3.22E+06	7.23E+06	5.43E+06	3.78E+06	6.15E+06	5.07E+06	6.75E+06	6.96E+06	6.96E+06	6.09E+06
Deoxyguanosine diphosphate	2.73E+05	3.20E+05	4.89E+05	7.32E+05	2.98E+05	0.00E+00	6.10E+05	4.76E+05	0.00E+00	7.01E+05	3.61E+05	1.71E+05
Dihydroxyacetone phosphate	0.00E+00	0.00E+00	0.00E+00	0.00E+00	0.00E+00	0.00E+00	1.43E+06	0.00E+00	2.95E+05	9.32E+05	7.35E+05	7.83E+05
dimethylglycine	2.58E+06	3.00E+06	2.23E+06	8.73E+06	2.76E+06	2.31E+06	2.02E+06	2.40E+06	6.19E+06	9.51E+06	6.55E+06	3.81E+06
Diphthamide	1.28E+06	2.90E+05	3.60E+05	1.58E+06	1.44E+06	2.06E+05	1.66E+06	3.63E+05	1.05E+06	2.95E+06	3.55E+06	1.82E+06
FA (16:0)	8.43E+08	1.19E+10	2.38E+09	2.53E+09	7.20E+09	6.96E+09	3.44E+09	1.23E+09	6.00E+09	1.21E+09	3.12E+09	1.03E+09
FA (16:1)	1.08E+07	2.40E+07	2.11E+07	8.69E+06	2.05E+07	2.36E+07	1.18E+07	7.53E+06	8.52E+06	8.46E+06	9.54E+06	7.06E+06
FA (18:1)	8.58E+07	7.62E+08	1.66E+08	1.62E+08	4.33E+08	4.64E+08	1.78E+08	9.88E+07	3.65E+08	6.55E+07	2.03E+08	5.79E+07
FA (20:2)	9.62E+05	9.63E+05	5.39E+05	5.55E+05	0.00E+00	1.56E+06	3.70E+05	7.55E+05	0.00E+00	6.21E+05	3.69E+05	0.00E+00
Fructose	4.88E+05	0.00E+00	4.79E+05	1.68E+06	2.33E+06	0.00E+00	1.26E+06	0.00E+00	9.18E+05	1.72E+06	1.29E+06	2.64E+06
Fructose 1,6-bisphosphate	0.00E+00	0.00E+00	0.00E+00	0.00E+00	0.00E+00	0.00E+00	2.42E+06	1.33E+06	6.55E+05	2.31E+06	4.79E+06	1.29E+06
Fructose 6-phosphate	0.00E+00	0.00E+00	0.00E+00	0.00E+00	0.00E+00	0.00E+00	9.43E+05	0.00E+00	4.40E+05	8.97E+05	1.11E+06	9.73E+05
Fumarate	2.24E+06	3.65E+06	2.36E+06	3.95E+06	3.00E+06	8.73E+06	2.55E+06	3.47E+06	2.48E+06	3.29E+06	5.39E+06	3.87E+06
Gamma-aminobutyrate	1.65E+07	1.67E+07	1.29E+07	2.32E+07	2.37E+07	1.34E+07	1.92E+07	2.08E+07	3.26E+07	2.49E+07	2.14E+07	2.49E+07
Gamma-linolenate	6.13E+05	2.19E+06	4.95E+05	3.72E+05	0.00E+00	8.23E+05	1.13E+06	0.00E+00	0.00E+00	5.22E+05	1.09E+06	1.07E+06
Gluconate	1.12E+06	1.04E+06	8.69E+05	1.53E+06	1.31E+06	1.01E+06	1.39E+06	1.39E+06	1.71E+06	1.66E+06	1.63E+06	1.45E+06
Glucose	1.88E+06	6.96E+06	4.22E+06	3.34E+06	7.19E+06	7.40E+06	4.80E+06	6.71E+06	3.26E+06	3.58E+06	3.84E+06	8.10E+06
Glutamate	1.50E+07	1.67E+07	1.55E+07	2.72E+07	2.51E+07	2.35E+07	2.25E+07	1.91E+07	2.16E+07	2.52E+07	2.19E+07	1.90E+07
Glutamine	8.08E+06	3.55E+06	4.63E+06	6.09E+06	5.12E+06	2.08E+06	5.58E+06	5.03E+06	4.98E+06	4.04E+06	3.76E+06	4.47E+06
Glutathione	1.89E+07	1.13E+07	1.61E+07	3.78E+07	3.02E+07	1.12E+07	2.73E+07	1.73E+07	2.17E+07	3.90E+07	3.45E+07	2.35E+07
Glutathione disulfide	9.69E+05	4.58E+05	4.48E+05	1.15E+06	1.13E+06	1.03E+06	1.01E+06	4.85E+05	5.81E+05	1.21E+06	1.29E+06	7.36E+05
Glycerate	2.42E+06	3.04E+06	3.22E+06	3.69E+06	6.35E+06	7.15E+05	1.35E+07	4.71E+06	2.98E+06	3.66E+06	2.11E+06	5.70E+06
Glycerol 3-phosphate	0.00E+00	0.00E+00	0.00E+00	0.00E+00	0.00E+00	0.00E+00	1.78E+06	1.13E+06	7.66E+05	1.25E+06	6.86E+05	5.06E+05
Glycerophosphocholine	9.75E+07	4.81E+07	6.64E+07	1.76E+08	1.92E+08	3.20E+07	1.57E+08	9.48E+07	1.11E+08	2.17E+08	2.36E+08	1.04E+08
Glycerophosphoethanolamine	1.42E+06	1.90E+06	1.52E+06	2.58E+06	3.56E+06	1.42E+06	2.72E+06	2.14E+06	2.31E+06	3.05E+06	3.11E+06	2.66E+06
Hexosamines	2.65E+06	3.57E+06	4.15E+06	6.23E+06	1.12E+07	3.09E+06	8.56E+06	5.18E+06	5.75E+06	5.37E+06	5.24E+06	1.03E+07
Hypotaurine	4.76E+05	1.63E+05	2.11E+05	9.45E+05	7.74E+05	2.11E+05	5.92E+05	3.60E+05	3.99E+05	6.72E+05	7.08E+05	4.51E+05
Hypoxanthine	3.24E+05	8.90E+04	1.80E+05	1.16E+06	7.57E+05	1.88E+05	1.53E+05	9.29E+05	2.38E+05	3.94E+05	2.01E+05	1.06E+06
Inosine monophosphate	8.42E+05	4.30E+05	3.39E+05	8.42E+05	4.89E+05	0.00E+00	1.45E+06	9.95E+05	8.26E+05	1.09E+06	9.84E+05	0.00E+00
Leu-Pro	6.75E+05	1.25E+06	6.33E+05	1.53E+06	1.20E+06	1.74E+06	1.06E+06	6.55E+05	1.17E+06	8.69E+05	8.28E+05	1.05E+06
Lumichrome	7.98E+06	8.56E+07	7.82E+06	1.65E+07	4.72E+07	4.47E+07	2.43E+07	3.57E+06	3.35E+07	3.40E+06	2.89E+07	5.57E+06
Lyso-PC (16:0)	1.07E+07	6.03E+06	3.81E+06	2.32E+06	2.57E+06	9.74E+06	3.40E+06	4.19E+06	3.57E+06	4.00E+06	2.14E+06	2.25E+06
Lyso-PC (18:0)	9.29E+06	3.85E+06	2.42E+06	9.71E+05	3.30E+06	2.53E+06	2.33E+06	3.67E+06	2.82E+06	2.00E+06	1.58E+06	2.34E+06
Lyso-PE (18:0)	9.52E+05	4.95E+05	2.31E+05	0.00E+00	0.00E+00	1.11E+06	6.66E+05	5.44E+05	1.69E+05	4.32E+05	1.95E+05	0.00E+00
Malate	3.36E+07	1.78E+07	2.69E+07	4.46E+07	5.73E+07	4.73E+07	3.49E+07	4.21E+07	3.98E+07	6.93E+07	6.07E+07	3.81E+07
Methacholine	1.13E+07	8.78E+06	4.84E+06	2.54E+07	3.03E+07	9.46E+06	3.25E+07	5.81E+06	1.63E+07	1.79E+07	1.85E+07	5.30E+07
Methionine	6.94E+05	1.92E+06	1.10E+06	1.15E+06	1.50E+06	3.27E+06	7.76E+05	1.81E+06	1.45E+06	1.20E+06	1.47E+06	1.38E+06
N-Acetylaspartate	6.02E+06	3.38E+06	6.44E+06	9.93E+06	1.49E+07	4.47E+06	5.41E+06	3.16E+06	6.52E+06	9.02E+06	9.04E+06	9.91E+06
N-Methylaspartate	1.49E+07	1.70E+07	1.55E+07	2.70E+07	2.58E+07	2.36E+07	2.26E+07	1.92E+07	2.20E+07	2.64E+07	2.18E+07	1.91E+07
N-Undecanoylglycine	3.84E+06	2.43E+07	1.53E+07	1.38E+07	4.04E+07	5.84E+06	0.00E+00	2.26E+06	2.97E+07	6.05E+06	1.00E+06	3.59E+06
NAD+	2.17E+06	1.73E+06	2.08E+06	4.43E+06	4.07E+06	1.45E+06	3.64E+06	2.32E+06	2.48E+06	3.92E+06	3.92E+06	3.14E+06
NADH	1.10E+05	5.52E+04	1.98E+04	2.15E+04	1.24E+05	0.00E+00	7.42E+05	4.60E+05	3.68E+05	6.33E+05	2.92E+05	1.47E+05
NADP+	2.85E+05	3.46E+04	2.46E+05	6.24E+05	5.42E+05	2.92E+05	3.24E+05	8.03E+04	3.16E+05	4.68E+05	5.74E+05	2.90E+05
Nicotinamide	6.98E+05	4.83E+05	3.42E+05	1.21E+05	5.44E+05	2.80E+05	4.49E+05	0.00E+00	2.53E+05	5.45E+05	5.53E+05	5.16E+05
P-DMEA	1.28E+06	7.22E+05	1.00E+06	2.60E+06	2.47E+06	2.65E+05	2.34E+06	2.56E+06	1.48E+06	2.89E+06	2.43E+06	2.21E+06
PC (32:1)	3.78E+07	7.56E+06	1.36E+07	7.04E+06	9.00E+05	5.79E+06	1.81E+07	7.24E+06	4.78E+06	1.28E+07	4.90E+06	1.15E+06
PC (34:2)	1.25E+08	7.44E+07	1.56E+07	2.33E+07	2.76E+07	3.88E+07	5.05E+07	7.47E+07	2.94E+07	4.65E+07	2.87E+07	1.47E+07
PC (36:4)	2.34E+08	4.10E+08	2.35E+08	1.22E+08	2.41E+08	7.05E+08	2.56E+08	3.73E+08	2.81E+08	1.52E+08	1.67E+08	3.04E+08
PC (36:5)	2.62E+07	2.06E+08	8.29E+07	5.80E+07	1.06E+08	4.70E+08	1.32E+08	1.93E+08	1.46E+08	7.03E+07	8.16E+07	1.55E+08
PC (38:5)	1.04E+08	1.49E+08	9.85E+07	4.64E+07	8.86E+07	3.03E+08	8.69E+07	1.77E+08	1.06E+08	6.21E+07	6.24E+07	1.24E+08
PC (40:6)	2.15E+07	3.02E+07	1.19E+07	5.95E+06	1.59E+06	5.38E+07	1.69E+07	2.78E+07	1.71E+07	1.05E+07	3.28E+06	4.73E+06
PC (40:8)	1.74E+07	1.51E+08	8.38E+07	3.99E+07	8.12E+07	2.42E+08	8.43E+07	1.59E+08	1.04E+08	4.64E+07	6.41E+07	1.25E+08
PE (38:5)	5.32E+07	3.91E+07	2.54E+07	1.37E+07	1.05E+07	6.25E+07	2.61E+07	3.14E+07	2.80E+07	1.84E+07	1.15E+07	1.93E+07
PE (38:6)	1.62E+07	7.63E+06	4.50E+06	3.15E+06	8.06E+05	1.22E+07	6.78E+06	6.48E+06	7.69E+06	5.98E+06	5.51E+05	9.92E+05
PE (40:7)	2.67E+07	9.93E+07	3.17E+07	2.17E+07	3.87E+07	1.68E+08	5.22E+07	6.63E+07	5.87E+07	3.79E+07	2.49E+07	5.26E+07
Pentanoate	1.11E+05	1.33E+05	4.29E+05	0.00E+00	2.70E+05	2.05E+05	0.00E+00	2.72E+05	2.48E+05	2.02E+05	8.38E+04	0.00E+00
Phenylpyruvate	2.11E+05	4.63E+05	1.80E+05	1.44E+05	2.97E+05	0.00E+00	8.56E+04	0.00E+00	2.21E+05	5.47E+04	0.00E+00	1.28E+05
Phosphoethanolamine	4.89E+06	3.59E+06	5.09E+06	8.93E+06	1.22E+07	2.34E+06	8.91E+06	5.99E+06	6.70E+06	1.08E+07	1.03E+07	7.45E+06
Phosphorylcholine	7.95E+07	7.45E+07	7.53E+07	1.43E+08	1.19E+08	7.91E+07	1.05E+08	9.19E+07	1.10E+08	1.54E+08	1.32E+08	1.09E+08
Platelet-activating factor	9.29E+06	3.85E+06	2.42E+06	9.71E+05	3.30E+06	2.53E+06	2.33E+06	3.67E+06	2.82E+06	2.00E+06	1.58E+06	2.34E+06
Proline	1.20E+07	7.55E+06	9.52E+06	5.17E+07	2.35E+07	9.11E+06	1.91E+07	1.03E+07	1.61E+07	3.54E+07	3.80E+07	1.72E+07
propionylcholine	1.14E+07	1.27E+07	1.66E+07	3.09E+07	3.03E+07	9.59E+06	3.25E+07	2.45E+07	2.07E+07	1.80E+07	1.98E+07	5.68E+07
PS (36:1)	6.42E+07	3.77E+07	2.81E+07	1.19E+07	1.51E+07	6.28E+07	2.24E+07	2.92E+07	2.92E+07	1.77E+07	1.25E+07	2.16E+07
PS (36:4)	6.13E+06	3.33E+06	3.43E+06	5.87E+05	8.72E+05	7.63E+06	3.58E+06	3.16E+06	3.67E+06	2.87E+06	1.94E+06	1.75E+06
PS (38:3)	8.54E+06	3.96E+06	1.65E+06	2.81E+05	7.70E+05	6.36E+06	1.72E+06	1.17E+06	1.62E+06	2.66E+06	5.33E+05	1.37E+06
PS (38:5)	4.89E+06	4.75E+06	3.83E+06	1.60E+06	1.30E+06	7.86E+06	2.26E+06	3.20E+06	4.97E+06	3.13E+06	8.73E+05	2.23E+06
PS (40:5)	3.41E+06	2.91E+05	5.61E+05	6.25E+04	0.00E+00	8.01E+05	4.19E+05	0.00E+00	1.50E+06	4.19E+05	2.66E+05	0.00E+00
PS (40:6)	4.01E+07	1.92E+07	1.49E+07	5.93E+06	1.34E+07	2.48E+07	1.08E+07	1.35E+07	1.52E+07	8.53E+06	5.12E+06	1.50E+07
PS (40:7)	7.08E+06	1.46E+07	9.26E+06	3.56E+06	7.19E+06	1.61E+07	8.12E+06	1.04E+07	1.24E+07	5.97E+06	4.81E+06	7.69E+06
Psicose	1.88E+06	6.96E+06	5.24E+06	4.85E+06	8.09E+06	7.40E+06	4.80E+06	6.76E+06	4.33E+06	3.58E+06	3.86E+06	9.69E+06
Salicylate	2.42E+07	6.42E+07	4.74E+07	3.80E+07	1.80E+07	6.17E+07	3.81E+07	3.71E+07	3.82E+07	4.21E+07	2.04E+07	5.38E+07
Stachydrine	8.20E+05	8.26E+05	4.59E+05	1.89E+06	1.07E+06	1.55E+06	1.11E+06	7.42E+05	1.27E+06	9.54E+05	8.09E+05	1.73E+06
Succinate	3.01E+06	7.16E+06	4.98E+06	1.05E+07	5.79E+06	1.58E+07	6.94E+06	8.51E+06	7.22E+06	2.86E+06	9.09E+06	4.35E+06
Taurine	3.11E+07	3.89E+07	3.24E+07	4.59E+07	5.73E+07	3.60E+07	6.40E+07	5.71E+07	4.69E+07	6.01E+07	5.56E+07	5.50E+07
Taurocyamine	2.16E+04	0.00E+00	2.74E+04	1.58E+05	1.36E+05	0.00E+00	0.00E+00	3.69E+04	1.91E+04	1.95E+04	2.54E+04	3.12E+04
Threonate	9.25E+05	1.18E+06	7.15E+05	1.32E+06	1.58E+06	1.88E+06	2.23E+06	1.42E+06	1.56E+06	1.58E+06	1.28E+06	1.68E+06
trans-Aconitate	9.19E+05	0.00E+00	0.00E+00	9.11E+04	9.10E+05	4.98E+05	2.50E+05	1.06E+05	0.00E+00	1.07E+05	4.26E+05	5.92E+05
Tyrosine	1.34E+06	1.27E+06	1.23E+06	3.43E+06	3.33E+06	2.36E+06	2.88E+06	2.21E+06	1.96E+06	3.10E+06	3.70E+06	2.49E+06
UDP-glucose	5.41E+05	2.01E+05	5.58E+05	7.36E+05	8.67E+05	0.00E+00	9.88E+05	3.16E+05	2.56E+05	6.48E+05	1.08E+05	1.58E+05
UDP-N-acetylglucosamine	1.85E+06	2.59E+05	8.00E+05	3.26E+06	3.47E+06	0.00E+00	2.39E+06	1.78E+06	2.00E+06	2.47E+06	3.37E+06	1.86E+06
Ureidopropionate	4.76E+04	1.32E+05	9.49E+04	6.39E+04	1.09E+05	0.00E+00	2.98E+04	1.05E+05	1.89E+05	1.10E+05	5.70E+04	1.02E+05
Uridine triphosphate	8.77E+05	0.00E+00	5.25E+05	1.25E+06	9.75E+05	0.00E+00	9.62E+05	0.00E+00	1.67E+05	6.89E+05	8.82E+04	8.75E+04
Urocanate	1.21E+06	1.63E+06	1.28E+06	6.37E+06	4.28E+06	3.27E+06	2.11E+06	1.65E+06	1.76E+06	3.81E+06	4.61E+06	1.95E+06
Xanthine	5.90E+05	5.89E+05	2.00E+05	9.24E+05	7.28E+05	1.25E+06	3.98E+05	5.31E+05	9.14E+05	8.59E+05	7.82E+05	9.56E+05
