## Supplementary material for "Stem cell function *in vivo* is supported by an alternative glycolysis endpoint": Table S8

	MP_463	MP_464	MP_467	MP_630	MP_631	MP_688	MP_465	MP_466	MP_483	MP_689	MP_690	MP_691
	WT	WT	WT	WT	WT	WT	KO	KO	KO	KO	KO	KO
2-Mannosyl-3-phosphoglycerate	9.25E+05	6.22E+05	6.95E+05	1.17E+06	3.44E+06	1.16E+06	4.16E+06	1.52E+06	4.35E+05	7.99E+04	2.07E+05	1.15E+06
3-Hydroxycarnitine (18:1)	1.03E+06	4.72E+05	5.96E+05	1.19E+06	1.80E+05	0.00E+00	0.00E+00	3.78E+05	0.00E+00	2.03E+05	1.85E+05	1.38E+05
3-Hydroxycarnitine (4:0)	1.38E+06	4.71E+06	5.97E+06	4.22E+06	2.70E+06	7.70E+06	5.17E+06	5.26E+06	7.06E+06	3.71E+06	2.34E+06	6.23E+06
3-Hydroxycarnitine (5:0)	1.28E+05	5.52E+04	1.55E+05	2.14E+05	3.14E+05	4.62E+05	2.66E+05	4.74E+05	5.49E+05	3.97E+05	9.24E+05	5.81E+05
3-Hydroxypyruvate	1.11E+06	1.64E+06	9.92E+05	9.98E+05	2.23E+06	2.67E+05	1.31E+06	2.39E+06	3.53E+05	1.68E+06	1.71E+06	5.77E+05
3,4-Dihydroxybenzoate	1.02E+07	1.05E+07	1.43E+07	1.06E+07	1.97E+07	6.06E+06	1.01E+07	1.51E+07	5.30E+06	1.84E+07	1.31E+07	5.96E+06
5-Aminolevulinate	2.22E+06	2.44E+06	2.78E+06	2.29E+06	1.92E+06	2.78E+06	3.45E+06	1.95E+06	2.35E+06	4.18E+06	8.86E+06	2.17E+06
Acetyl-CoA	8.62E+04	9.46E+04	1.03E+05	2.66E+04	1.87E+05	6.98E+04	2.07E+05	1.09E+05	1.07E+05	8.42E+04	1.33E+05	1.81E+05
Acetylacrylate	7.78E+05	2.23E+06	2.83E+06	2.48E+06	1.88E+06	3.27E+06	2.23E+06	2.23E+06	1.82E+06	2.49E+06	1.32E+06	1.67E+06
Acetylaminoadipate	9.97E+05	9.96E+05	7.08E+05	2.20E+05	1.19E+06	9.80E+05	1.13E+06	1.56E+06	4.07E+05	4.82E+05	6.00E+05	5.80E+05
Acetylcarnitine	1.20E+08	1.66E+08	1.56E+08	1.17E+08	2.83E+08	3.67E+08	9.44E+07	1.91E+08	1.18E+08	1.10E+08	2.20E+08	1.38E+08
Acetylcholine	5.23E+06	2.19E+06	4.58E+06	2.92E+06	5.58E+06	5.14E+05	1.24E+07	9.35E+06	1.06E+07	1.39E+07	3.85E+06	7.94E+06
Adenosine diphosphate	2.24E+06	3.21E+06	2.86E+06	1.61E+06	1.53E+06	2.10E+06	1.84E+06	2.12E+06	1.19E+06	3.70E+06	3.35E+06	1.99E+06
Adenosine triphosphate	1.48E+07	1.16E+07	1.29E+07	4.58E+06	1.41E+07	2.48E+07	1.02E+07	2.58E+07	7.10E+06	1.28E+07	2.70E+07	1.17E+07
Alanine	6.59E+06	1.47E+07	1.78E+07	1.30E+07	8.98E+06	1.20E+07	2.11E+07	2.69E+07	2.13E+07	2.72E+07	1.28E+07	2.57E+07
Anserine	5.82E+05	1.30E+06	4.48E+05	6.79E+05	6.46E+05	4.77E+05	1.05E+06	5.57E+05	3.41E+05	5.99E+05	3.70E+05	7.21E+05
Argininosuccinate	2.04E+05	1.66E+05	9.84E+04	7.36E+04	1.69E+05	2.51E+05	2.01E+05	3.77E+05	1.13E+05	3.35E+05	3.03E+05	6.07E+05
Ascorbate	3.14E+07	1.83E+07	2.63E+07	1.58E+06	3.10E+07	9.99E+06	1.97E+07	7.08E+07	7.68E+06	3.83E+07	2.85E+07	5.34E+07
Aspartate	1.14E+07	2.98E+07	1.94E+07	1.47E+07	1.55E+07	1.61E+07	2.12E+07	2.78E+07	1.89E+07	3.46E+07	2.94E+07	2.64E+07
Azelate	5.67E+06	4.28E+06	3.86E+06	4.43E+05	8.01E+06	3.80E+06	3.32E+06	4.02E+06	4.16E+06	4.61E+06	3.54E+06	3.19E+06
beta-Alanine	6.49E+06	1.44E+07	2.17E+07	1.30E+07	1.03E+07	1.87E+07	2.01E+07	2.69E+07	2.92E+07	2.77E+07	1.09E+07	2.57E+07
Betaine	2.24E+07	2.15E+07	2.14E+07	3.92E+07	4.42E+07	1.50E+08	6.20E+07	7.95E+07	6.72E+07	9.38E+07	1.38E+08	6.76E+07
Carnitinamide	6.34E+05	4.37E+05	4.84E+05	1.03E+06	5.83E+05	2.32E+05	5.16E+05	1.51E+06	1.15E+06	1.23E+06	1.11E+06	1.65E+06
Carnitine	1.69E+08	2.25E+08	2.83E+08	2.57E+08	2.76E+08	3.92E+08	7.83E+08	8.61E+08	6.09E+08	6.49E+08	6.05E+08	1.01E+09
Carnitine (14:0)	9.28E+06	1.41E+06	3.35E+06	4.16E+06	1.50E+06	3.56E+06	1.69E+06	3.03E+06	4.18E+06	3.88E+06	1.86E+06	1.09E+06
Carnitine (16:0)	2.98E+07	5.29E+06	1.03E+07	1.41E+07	4.61E+06	1.54E+07	5.89E+06	7.94E+06	1.11E+07	1.18E+07	7.19E+06	5.18E+06
Carnitine (16:1)	2.36E+07	7.61E+06	7.32E+06	7.79E+06	3.73E+06	9.58E+06	3.99E+06	3.56E+06	9.46E+06	1.25E+07	3.97E+06	2.92E+06
Carnitine (18:0)	5.77E+06	6.50E+05	1.48E+06	4.85E+06	1.59E+06	1.51E+06	0.00E+00	0.00E+00	0.00E+00	1.64E+05	0.00E+00	2.91E+05
Carnitine (18:1)	4.05E+07	1.04E+07	1.44E+07	1.82E+07	6.32E+06	1.87E+07	7.74E+06	9.60E+06	1.22E+07	1.17E+07	6.69E+06	6.23E+06
Carnitine (3:0)	1.02E+07	8.06E+06	7.05E+06	7.24E+06	1.34E+07	1.56E+07	1.05E+07	8.87E+06	9.84E+06	1.36E+07	1.30E+07	1.10E+07
CDP-ethanolamine	1.17E+06	1.24E+06	2.00E+06	1.93E+05	9.21E+05	0.00E+00	9.56E+05	1.07E+06	8.54E+05	1.07E+06	1.89E+06	1.11E+06
Choline	4.46E+08	1.03E+09	1.13E+09	7.86E+08	6.34E+08	1.38E+09	1.37E+09	1.68E+09	1.43E+09	1.07E+09	8.82E+08	1.55E+09
Citicoline	5.57E+05	8.82E+05	7.59E+05	1.47E+06	2.26E+06	1.59E+06	1.85E+06	1.27E+06	3.53E+05	3.24E+05	1.55E+06	2.40E+06
Citrate/Isocitrate	5.57E+05	8.82E+05	7.59E+05	1.47E+06	2.26E+06	1.59E+06	1.85E+06	1.27E+06	3.53E+05	3.24E+05	1.55E+06	2.40E+06
Creatine	6.81E+07	1.19E+08	1.11E+08	1.26E+08	8.41E+07	9.24E+07	1.22E+08	1.10E+08	1.04E+08	8.13E+07	5.89E+07	1.40E+08
Cyclic ADP-ribose	1.66E+06	3.05E+06	2.78E+06	1.30E+06	2.08E+06	2.30E+06	2.97E+06	3.96E+06	1.93E+06	2.91E+06	2.45E+06	3.28E+06
Decanoate	4.49E+08	2.02E+08	3.43E+08	9.61E+08	7.98E+08	7.33E+08	8.89E+07	2.91E+08	2.97E+08	6.44E+08	2.07E+08	7.06E+07
Deoxycarnitine	5.57E+06	7.81E+06	7.40E+06	7.15E+06	5.81E+06	1.05E+07	1.24E+07	1.54E+07	1.24E+07	1.39E+07	1.30E+07	1.27E+07
Deoxyguanosine diphosphate	7.24E+05	1.71E+06	9.72E+05	3.96E+05	1.16E+06	1.34E+06	1.48E+06	2.75E+06	5.87E+05	1.56E+06	7.23E+05	5.76E+05
Dihydroxyacetone phosphate	1.36E+05	0.00E+00	0.00E+00	0.00E+00	1.48E+05	0.00E+00	1.05E+06	2.18E+06	9.84E+05	2.02E+06	4.16E+06	1.61E+06
dimethylglycine	4.75E+06	3.37E+06	3.07E+06	2.41E+06	1.01E+07	6.85E+06	2.76E+06	1.17E+07	4.94E+06	5.69E+06	1.02E+07	5.30E+06
Diphthamide	5.55E+05	4.29E+05	2.87E+05	4.09E+04	4.21E+05	1.58E+05	5.41E+05	8.24E+05	2.80E+05	9.63E+05	2.01E+06	7.45E+05
FA (12:0)	3.74E+07	1.84E+07	1.83E+07	1.08E+08	5.04E+07	4.86E+07	8.68E+06	2.13E+07	1.73E+07	4.39E+07	1.87E+07	8.02E+06
FA (16:1)	1.04E+07	1.13E+07	1.10E+07	1.70E+07	7.14E+06	1.93E+07	6.63E+06	5.78E+06	3.45E+07	1.64E+07	1.11E+07	4.91E+06
FA (18:1)	5.64E+07	8.99E+07	8.14E+07	1.66E+08	5.84E+07	2.26E+08	8.29E+07	7.39E+07	1.47E+08	1.02E+08	1.00E+08	6.22E+07
FA (20:2)	8.78E+05	0.00E+00	1.04E+06	1.49E+06	7.66E+05	1.31E+06	5.97E+05	4.65E+05	1.15E+06	1.44E+06	1.06E+06	0.00E+00
FA (8:0)	3.78E+08	2.56E+08	3.30E+08	1.20E+09	5.88E+08	1.02E+09	1.50E+08	4.50E+08	3.46E+08	7.88E+08	2.69E+08	1.03E+08
Fructose	8.49E+05	1.87E+06	1.86E+06	7.02E+05	8.35E+05	0.00E+00	0.00E+00	2.17E+06	0.00E+00	9.25E+05	1.29E+06	1.14E+06
Fructose 1,6-bisphosphate	5.58E+04	2.97E+04	1.49E+04	0.00E+00	4.57E+04	0.00E+00	1.37E+06	3.09E+06	5.33E+05	2.80E+06	5.67E+06	4.60E+06
Fructose 6-phosphate	7.47E+04	1.52E+05	0.00E+00	0.00E+00	0.00E+00	3.23E+05	1.35E+06	1.86E+06	2.58E+06	4.35E+06	5.52E+06	2.89E+06
Fumarate	3.08E+06	3.98E+06	4.97E+06	2.20E+06	3.57E+06	6.17E+06	6.70E+06	4.88E+06	2.77E+06	3.49E+06	1.85E+06	5.81E+06
Gamma-aminobutyrate	1.33E+07	2.26E+07	1.38E+07	1.63E+07	1.35E+07	9.42E+06	2.00E+07	2.92E+07	2.01E+07	1.57E+07	6.28E+06	3.01E+07
Gamma-linolenate	5.02E+05	0.00E+00	0.00E+00	9.38E+05	4.00E+05	2.73E+06	8.76E+05	0.00E+00	1.54E+06	1.25E+06	6.95E+05	2.98E+05
Gluconate	9.83E+05	2.18E+06	1.74E+06	8.29E+05	7.93E+05	1.36E+06	1.66E+06	2.98E+06	1.81E+06	1.89E+06	0.00E+00	2.25E+06
Glucose	1.61E+06	4.67E+06	7.72E+06	5.34E+06	3.11E+06	6.45E+06	5.15E+06	4.36E+06	5.17E+06	4.16E+06	3.46E+06	4.45E+06
Glutamate	2.89E+07	3.76E+07	3.57E+07	2.63E+07	3.70E+07	4.70E+07	3.81E+07	4.63E+07	2.84E+07	3.32E+07	3.38E+07	3.37E+07
Glutamine	5.76E+06	2.56E+06	4.32E+06	6.65E+06	5.68E+06	1.31E+06	4.91E+06	3.79E+06	2.28E+06	3.01E+06	0.00E+00	9.29E+06
Glutathione	4.05E+07	4.67E+07	3.60E+07	1.44E+07	3.75E+07	3.09E+07	3.15E+07	6.63E+07	2.60E+07	5.09E+07	4.88E+07	4.84E+07
Glutathione disulfide	3.43E+06	0.00E+00	2.63E+06	2.35E+06	3.11E+06	4.16E+06	2.23E+06	3.02E+06	7.69E+05	1.55E+06	2.25E+06	1.59E+06
Glycerate	3.49E+06	4.81E+06	7.45E+06	3.57E+06	8.52E+06	2.23E+06	4.67E+06	4.16E+06	1.93E+06	6.47E+06	4.17E+06	1.64E+06
Glycerol 3-phosphate	8.23E+05	5.78E+05	3.27E+05	2.95E+05	9.87E+05	0.00E+00	5.19E+06	2.41E+06	1.83E+06	2.44E+06	1.72E+06	2.40E+06
Glycerophosphocholine	9.86E+07	2.08E+08	1.59E+08	6.12E+07	1.61E+08	9.99E+07	9.83E+07	3.01E+08	5.44E+07	1.15E+08	1.09E+08	1.47E+08
Glycerophosphoethanolamine	2.53E+06	5.63E+06	4.16E+06	2.19E+06	4.20E+06	4.33E+06	3.61E+06	5.25E+06	2.05E+06	3.22E+06	3.33E+06	3.48E+06
Guanosine diphosphate	5.27E+04	4.82E+04	7.77E+04	5.97E+04	8.05E+04	0.00E+00	7.02E+04	0.00E+00	0.00E+00	1.60E+05	8.32E+04	0.00E+00
Hexosamines	2.86E+06	8.48E+06	1.38E+07	5.25E+06	5.87E+06	4.46E+06	6.32E+06	9.78E+06	5.08E+06	8.59E+06	8.18E+06	7.40E+06
Hypotaurine	5.49E+05	6.04E+05	3.77E+05	2.62E+05	4.76E+05	4.16E+05	4.08E+05	9.54E+05	3.58E+05	9.90E+05	7.26E+05	7.21E+05
Hypoxanthine	2.83E+05	3.82E+05	1.92E+05	1.15E+06	8.86E+05	2.81E+05	1.44E+05	6.04E+05	2.37E+05	3.36E+05	2.46E+05	5.18E+05
Inosine monophosphate	9.25E+05	1.15E+06	8.85E+05	1.17E+06	3.49E+06	1.16E+06	4.16E+06	1.52E+06	4.35E+05	7.99E+04	2.07E+05	1.29E+06
Leu-Pro	2.53E+05	8.11E+05	8.08E+05	1.17E+06	9.47E+05	5.41E+05	5.16E+05	7.06E+05	1.09E+06	7.35E+05	8.37E+05	5.26E+05
Lumichrome	5.21E+06	2.60E+06	1.52E+06	6.98E+06	1.22E+06	1.28E+07	6.84E+06	5.10E+06	1.25E+07	1.96E+06	1.58E+07	1.60E+06
Lyso-PC (16:0)	5.30E+06	2.56E+06	3.46E+06	5.50E+06	4.16E+06	5.08E+06	2.03E+06	1.98E+06	4.57E+06	2.87E+06	1.56E+06	2.13E+06
Lyso-PC (18:0)	4.59E+06	1.75E+06	2.74E+06	4.38E+06	2.47E+06	2.88E+06	1.68E+05	8.11E+05	3.41E+06	1.71E+06	1.25E+06	2.48E+06
Malate	4.64E+07	5.49E+07	6.53E+07	2.89E+07	5.25E+07	1.08E+08	8.89E+07	8.42E+07	4.70E+07	5.20E+07	5.08E+07	8.59E+07
Methacholine	1.69E+07	6.94E+06	2.39E+07	1.38E+07	2.63E+07	3.72E+06	5.77E+07	8.36E+07	3.56E+07	2.92E+07	2.35E+07	9.31E+07
Methionine	7.79E+05	1.66E+06	1.43E+06	1.72E+06	8.02E+05	3.14E+06	1.20E+06	1.79E+06	1.39E+06	1.20E+06	1.63E+06	2.21E+06
Methyl 4-aminobutyrate	6.22E+07	1.29E+08	4.37E+07	6.81E+07	1.68E+08	1.69E+08	5.94E+07	1.55E+08	1.21E+08	9.70E+07	1.30E+08	1.15E+08
Mevalolactone	1.05E+07	6.27E+06	4.52E+06	7.94E+06	4.71E+06	1.11E+07	1.58E+06	6.58E+06	6.31E+06	8.86E+06	1.04E+07	2.90E+06
N-Acetylaspartate	5.32E+06	8.25E+06	7.20E+06	4.08E+06	6.48E+06	3.37E+06	3.44E+06	5.81E+06	3.53E+06	4.15E+06	6.41E+06	4.88E+06
N-Methylaspartate	2.90E+07	3.73E+07	3.58E+07	2.63E+07	3.69E+07	4.70E+07	3.83E+07	4.63E+07	2.86E+07	3.32E+07	3.40E+07	3.37E+07
NAD+	3.58E+06	5.73E+06	5.05E+06	2.32E+06	4.44E+06	4.16E+06	6.09E+06	7.81E+06	3.67E+06	6.10E+06	4.85E+06	6.79E+06
NADH	2.23E+05	2.53E+05	2.00E+05	2.76E+05	3.88E+05	8.46E+04	8.96E+05	1.24E+06	4.25E+05	7.05E+05	6.47E+05	7.28E+05
NADP+	1.31E+06	1.09E+06	1.30E+06	2.92E+05	1.16E+06	1.48E+06	6.67E+05	1.49E+06	4.28E+05	1.80E+06	1.21E+06	7.31E+05
P-DMEA	1.21E+06	1.46E+06	1.75E+06	4.50E+05	1.56E+06	8.61E+05	4.91E+05	1.71E+06	5.38E+04	1.82E+06	1.31E+06	1.30E+06
PC (32:1)	5.05E+07	2.61E+07	2.77E+07	5.51E+07	1.51E+07	2.34E+07	3.43E+07	2.07E+07	1.72E+07	3.47E+07	1.16E+07	7.81E+06
PC (34:2)	1.48E+08	5.69E+07	7.01E+07	1.45E+08	6.48E+07	7.39E+07	1.05E+08	6.89E+07	5.23E+07	1.05E+08	5.25E+07	4.02E+07
PC (36:4)	1.79E+08	2.83E+08	4.99E+08	4.33E+08	1.74E+08	6.74E+08	3.88E+08	3.00E+08	5.42E+08	2.54E+08	1.27E+08	2.71E+08
PC (36:5)	2.92E+07	9.12E+07	2.86E+08	2.54E+08	9.16E+07	5.48E+08	3.45E+08	1.97E+08	5.19E+08	2.08E+08	1.05E+08	2.12E+08
PC (38:5)	5.72E+07	9.18E+07	1.43E+08	1.25E+08	5.09E+07	2.08E+08	1.10E+08	9.67E+07	1.55E+08	6.94E+07	4.18E+07	8.92E+07
PC (40:6)	9.52E+06	1.20E+06	3.51E+06	1.60E+07	6.04E+06	0.00E+00	9.93E+05	2.73E+06	5.85E+06	7.95E+06	5.30E+06	8.23E+06
PC (40:8)	1.08E+07	3.24E+07	1.22E+08	9.98E+07	3.25E+07	1.59E+08	1.33E+08	8.66E+07	1.68E+08	6.15E+07	3.64E+07	8.45E+07
PE (38:5)	5.53E+07	2.33E+07	3.28E+07	6.38E+07	2.16E+07	7.65E+07	3.74E+07	3.28E+07	5.79E+07	3.97E+07	1.66E+07	3.28E+07
PE (38:6)	1.52E+07	8.15E+06	1.05E+07	2.65E+07	9.92E+06	2.85E+07	1.97E+07	1.18E+07	2.81E+07	1.82E+07	8.61E+06	1.50E+07
PE (40:7)	1.59E+07	2.80E+07	4.92E+07	7.46E+07	2.37E+07	8.16E+07	5.02E+07	3.24E+07	7.11E+07	3.97E+07	2.10E+07	3.72E+07
Pentanoate	1.96E+05	3.36E+05	6.04E+05	3.89E+05	1.87E+05	0.00E+00	5.01E+05	2.08E+05	2.77E+05	3.19E+05	2.69E+05	3.78E+05
Phenylpyruvate	1.71E+04	0.00E+00	3.04E+05	4.61E+05	2.14E+05	2.71E+05	0.00E+00	0.00E+00	2.57E+05	2.06E+05	3.07E+05	1.36E+05
Phosphoethanolamine	7.34E+06	1.24E+07	9.39E+06	5.37E+06	9.41E+06	1.51E+07	1.07E+07	1.56E+07	5.68E+06	1.46E+07	1.40E+07	1.12E+07
Phosphorylcholine	6.72E+07	8.89E+07	7.44E+07	4.75E+07	6.24E+07	9.27E+07	4.93E+07	1.05E+08	4.63E+07	6.70E+07	5.87E+07	9.22E+07
Proline	1.05E+08	5.55E+07	4.15E+07	1.94E+07	1.91E+08	5.47E+07	2.99E+07	1.09E+08	3.10E+07	6.80E+07	1.10E+08	4.30E+07
propionylcholine	1.77E+07	2.34E+07	4.21E+07	2.56E+07	2.74E+07	9.95E+06	5.77E+07	9.15E+07	3.58E+07	2.98E+07	3.42E+07	1.03E+08
PS (34:2)	2.46E+06	1.09E+06	7.06E+05	2.13E+06	1.15E+06	3.61E+06	2.19E+06	6.49E+05	3.88E+06	2.40E+06	9.95E+05	9.02E+05
PS (36:1)	1.86E+07	8.29E+06	1.09E+07	1.92E+07	5.53E+06	1.81E+07	8.22E+06	6.88E+06	1.45E+07	1.07E+07	4.51E+06	1.08E+07
PS (36:4)	7.83E+06	4.24E+06	5.04E+06	7.65E+06	2.70E+06	9.60E+06	6.61E+06	3.60E+06	9.55E+06	6.31E+06	1.95E+06	4.63E+06
PS (38:3)	6.24E+06	2.54E+06	1.02E+06	4.52E+06	1.48E+06	3.13E+06	1.15E+06	1.03E+06	1.86E+06	3.97E+06	1.54E+06	1.60E+06
PS (38:5)	5.45E+06	4.16E+06	3.84E+06	7.59E+06	4.04E+06	9.86E+06	5.33E+06	3.08E+06	7.26E+06	5.53E+06	2.21E+06	4.86E+06
PS (38:6)	3.05E+06	0.00E+00	0.00E+00	3.61E+06	1.29E+06	1.51E+06	1.45E+06	1.87E+06	9.69E+05	1.18E+06	5.50E+05	1.51E+06
PS (40:6)	1.99E+07	8.69E+06	1.61E+07	2.33E+07	1.06E+07	1.63E+07	8.79E+06	7.09E+06	1.54E+07	1.06E+07	4.49E+06	9.09E+06
PS (40:7)	3.46E+06	4.44E+06	7.13E+06	1.21E+07	4.31E+06	1.06E+07	4.53E+06	6.20E+06	1.08E+07	6.03E+06	2.91E+06	6.58E+06
Psicose	2.42E+06	6.01E+06	8.59E+06	5.64E+06	4.84E+06	6.45E+06	6.06E+06	8.38E+06	5.26E+06	5.52E+06	5.48E+06	6.22E+06
Salicylate	2.78E+07	6.39E+07	3.00E+07	6.92E+07	4.51E+07	1.08E+08	3.87E+07	5.16E+07	4.85E+07	7.31E+07	3.98E+07	4.38E+07
Sedoheptulose 7-phosphate	0.00E+00	0.00E+00	0.00E+00	0.00E+00	0.00E+00	0.00E+00	1.58E+06	5.15E+05	1.66E+06	3.93E+06	5.04E+06	1.61E+06
Stachydrine	1.18E+06	1.67E+06	9.21E+05	1.97E+06	1.89E+06	3.17E+06	1.65E+06	3.28E+06	1.99E+06	1.98E+06	3.43E+06	2.30E+06
Succinate	1.43E+06	9.57E+06	4.62E+06	1.56E+07	4.87E+06	1.33E+07	3.65E+06	9.52E+06	6.88E+06	2.82E+06	4.12E+06	7.78E+06
Taurine	3.52E+07	6.41E+07	6.60E+07	3.68E+07	3.97E+07	5.33E+07	8.57E+07	9.34E+07	7.17E+07	9.95E+07	7.09E+07	7.73E+07
Taurocyamine	7.85E+04	1.38E+05	1.04E+05	1.20E+05	1.23E+05	3.09E+04	4.32E+04	1.80E+05	0.00E+00	7.37E+04	9.63E+04	2.22E+05
Threonate	1.14E+06	1.40E+06	1.22E+06	6.89E+05	1.51E+06	1.18E+06	1.35E+06	2.35E+06	1.04E+06	2.09E+06	8.31E+05	1.72E+06
trans-Aconitate	2.75E+05	5.25E+05	5.32E+03	4.98E+05	2.11E+05	4.07E+05	3.04E+05	6.25E+05	2.73E+05	2.60E+04	1.24E+05	4.97E+05
UDP-glucose	1.19E+06	1.71E+06	1.05E+06	7.60E+05	1.83E+06	1.52E+06	1.55E+06	2.53E+06	4.55E+05	1.65E+06	1.78E+06	3.75E+05
UDP-N-acetylglucosamine	4.16E+06	5.83E+06	7.66E+06	2.58E+06	4.38E+06	5.28E+06	5.99E+06	7.67E+06	1.37E+06	4.37E+06	5.23E+06	4.16E+06
Urate	1.70E+06	2.64E+06	2.66E+06	1.64E+06	1.60E+06	1.97E+06	5.07E+05	1.50E+06	1.31E+06	7.24E+05	3.32E+05	1.31E+06
Ureidopropionate	2.34E+04	4.57E+04	2.28E+04	7.23E+04	5.51E+05	8.01E+04	1.79E+05	9.95E+04	1.33E+05	0.00E+00	6.07E+04	6.80E+04
Uridine triphosphate	1.36E+06	2.01E+06	1.24E+06	4.74E+05	7.64E+05	5.86E+05	6.40E+05	1.37E+06	3.06E+05	4.09E+05	4.92E+05	2.18E+05
Urocanate	1.22E+06	9.25E+06	2.53E+06	1.18E+06	4.16E+06	6.51E+06	1.98E+06	1.14E+07	3.77E+06	3.24E+06	4.62E+06	3.41E+06
Xanthine	2.84E+05	6.95E+05	5.19E+04	1.25E+06	5.09E+05	1.07E+06	1.35E+06	1.07E+06	8.32E+05	8.04E+05	6.92E+05	2.10E+06
