## Supplementary material for "Stem cell function *in vivo* is supported by an alternative glycolysis endpoint": Table S9

	ISF_163	ISF_164	ISF_167	ISF_169	ISF_170	ISF_402	ISF_165	ISF_166	ISF_168	ISF_399	ISF_416
	WT	WT	WT	WT	WT	WT	KO	KO	KO	KO	KO
1,5-anhydroglucitol	3.43E+06	3.84E+06	3.49E+06	3.91E+06	2.53E+06	4.13E+06	2.70E+06	3.12E+06	3.76E+06	4.39E+06	3.64E+06
1-Aminocyclopropanecarboxylate	5.18E+06	6.14E+06	3.98E+06	4.70E+06	4.88E+06	5.46E+06	4.46E+06	5.24E+06	4.94E+06	6.33E+06	5.20E+06
1-Hydroxy-2-naphthoate	6.10E+05	6.23E+05	1.20E+06	1.06E+06	8.23E+05	3.65E+06	4.58E+05	4.55E+05	2.15E+05	6.29E+05	3.24E+05
1-Methyladenosine	3.03E+04	2.79E+04	9.42E+04	3.34E+04	9.26E+04	3.21E+04	0.00E+00	7.18E+04	3.40E+04	5.12E+04	2.88E+04
1-Methylhistidine	4.45E+06	5.90E+06	6.48E+06	7.37E+06	6.59E+06	5.26E+06	5.48E+06	8.92E+06	5.65E+06	5.95E+06	5.53E+06
2-(3-Carboxy-3-aminopropyl)-histidine	2.29E+05	2.74E+05	1.31E+05	8.41E+04	3.52E+05	1.81E+05	2.05E+05	2.91E+05	3.53E+05	2.66E+05	2.71E+05
2,5-Dihydroxybenzoate	3.99E+05	1.84E+05	1.70E+05	3.11E+05	2.25E+05	6.63E+04	2.33E+05	0.00E+00	1.73E+05	4.82E+04	1.28E+05
2-/3-Phosphoglycerate	1.14E+06	8.05E+05	2.23E+06	3.44E+05	5.93E+05	9.11E+05	8.53E+05	1.62E+06	8.92E+05	5.19E+05	9.24E+05
2-Deoxyglucose	3.43E+06	2.99E+06	3.52E+06	4.05E+06	2.53E+06	4.13E+06	2.70E+06	2.87E+06	3.76E+06	4.39E+06	3.64E+06
2-Hydroxy-4-(methylthio)butanoate	1.19E+06	6.87E+05	6.26E+05	2.75E+05	8.97E+05	1.50E+06	1.23E+06	1.84E+06	1.74E+06	1.13E+06	2.03E+06
2-Hydroxybutyrate	4.89E+06	5.67E+06	1.33E+07	8.50E+06	4.58E+06	5.74E+06	6.04E+06	4.81E+06	2.48E+06	4.93E+06	4.81E+06
2-Hydroxyglutarate	6.62E+06	1.21E+07	7.93E+06	9.06E+06	8.07E+06	1.38E+07	1.01E+07	7.26E+06	8.96E+06	8.82E+06	1.07E+07
2-Methylmaleate	9.63E+06	1.08E+07	8.18E+06	6.51E+06	7.62E+06	1.05E+07	8.24E+06	1.01E+07	7.72E+06	8.52E+06	8.43E+06
3-(2-Hydroxyphenyl)propanoate	5.73E+06	2.53E+06	7.13E+06	4.09E+06	3.40E+06	5.99E+06	9.25E+06	5.30E+06	5.33E+06	7.19E+06	5.41E+06
3-Hydroxyanthranilate	1.10E+06	3.63E+06	2.59E+06	2.24E+06	2.56E+06	3.07E+06	2.72E+06	3.45E+06	3.38E+06	5.03E+06	2.27E+06
3-Hydroxybutyrate	1.46E+07	1.58E+07	3.63E+07	6.41E+07	1.64E+07	7.18E+06	2.02E+07	2.18E+07	1.33E+07	2.79E+07	1.28E+07
3-Hydroxycarnitine (14:0)	1.87E+06	2.24E+06	3.06E+06	2.84E+06	2.39E+06	1.79E+06	1.05E+06	6.02E+05	1.21E+06	1.15E+06	8.43E+05
3-Hydroxycarnitine (16:0)	4.30E+06	3.88E+06	6.07E+06	6.85E+06	4.99E+06	4.96E+06	4.22E+06	1.89E+06	3.14E+06	3.43E+06	2.36E+06
3-Hydroxycarnitine (18:1)	5.05E+06	6.24E+06	8.02E+06	8.94E+06	5.51E+06	5.16E+06	2.45E+06	2.08E+06	1.77E+06	2.77E+06	4.06E+06
3-Hydroxycarnitine (4:0)	3.43E+07	3.81E+07	5.68E+07	5.36E+07	4.47E+07	3.05E+07	2.45E+07	1.77E+07	2.09E+07	2.53E+07	1.89E+07
3-Hydroxycarnitine (5:0)	3.56E+06	3.65E+06	4.47E+06	3.52E+06	3.76E+06	4.75E+06	4.32E+06	4.73E+06	5.46E+06	5.61E+06	4.91E+06
3-Hydroxycarnitine (6:0)	2.22E+06	2.78E+06	3.69E+06	3.54E+06	3.62E+06	2.94E+06	2.44E+06	1.49E+06	2.65E+06	2.92E+06	1.84E+06
3-Hydroxycarnitine (8:0)	4.69E+06	5.58E+06	5.60E+06	8.73E+06	6.82E+06	6.38E+06	4.30E+06	0.00E+00	0.00E+00	4.07E+06	4.14E+06
3-Methoxytyramine	3.22E+05	5.00E+05	3.23E+05	4.64E+05	3.70E+05	5.62E+05	4.23E+05	3.34E+05	3.59E+05	6.09E+05	2.18E+05
3-Methylhistamine	3.03E+06	3.10E+06	5.01E+06	4.57E+06	5.16E+06	4.58E+06	2.02E+06	4.03E+06	4.99E+06	5.05E+06	3.57E+06
4-Guanidinobutanoate	9.11E+06	9.51E+06	8.69E+06	8.27E+06	8.03E+06	1.11E+07	8.48E+06	6.44E+06	6.53E+06	1.26E+07	8.26E+06
5-Aminolevulinate	1.08E+07	1.50E+07	4.05E+06	9.93E+06	9.80E+06	8.49E+06	1.18E+07	1.25E+07	8.71E+06	1.96E+07	1.23E+07
5-Aminopentanoate	5.49E+07	5.32E+07	4.34E+07	4.74E+07	3.68E+07	4.93E+07	4.60E+07	5.34E+07	2.83E+07	4.41E+07	4.21E+07
5-Methylcytosine	2.23E+06	2.24E+06	2.14E+06	1.29E+06	1.70E+06	2.62E+06	2.21E+06	1.75E+06	1.64E+06	1.93E+06	2.03E+06
6-Phosphogluconate	4.54E+05	4.92E+05	4.08E+04	3.10E+04	5.96E+04	1.49E+05	2.66E+05	2.27E+05	6.20E+04	1.89E+04	4.35E+04
Acetylaminoadipate	2.12E+06	5.05E+06	3.38E+06	2.90E+06	4.35E+06	1.65E+06	2.77E+06	3.13E+06	3.26E+06	2.45E+06	2.63E+06
Acetylarginine	2.92E+06	3.45E+06	2.10E+06	2.48E+06	2.72E+06	2.43E+06	3.20E+06	2.56E+06	2.71E+06	4.05E+06	2.99E+06
Acetylcarnitine	1.29E+09	1.44E+09	1.56E+09	1.70E+09	1.66E+09	1.47E+09	1.23E+09	1.07E+09	9.44E+08	1.29E+09	1.20E+09
Acetylcholine	5.32E+07	6.89E+07	5.03E+07	5.54E+07	6.67E+07	6.04E+07	6.01E+07	5.68E+07	8.19E+07	6.45E+07	6.01E+07
Acetyl-CoA	2.46E+05	6.21E+05	3.52E+05	3.56E+05	3.92E+05	1.35E+05	1.73E+05	1.72E+05	2.05E+05	1.04E+05	1.44E+05
Adenosine	1.48E+07	1.55E+07	1.99E+07	7.93E+06	3.93E+07	1.50E+07	1.07E+07	1.25E+07	2.28E+07	3.03E+07	2.11E+07
Adenosine cyclic phosphate	2.14E+04	4.21E+04	1.18E+04	2.81E+04	2.23E+04	1.28E+04	4.32E+04	4.16E+04	2.45E+04	1.50E+04	2.36E+04
Adenosine monophosphate	1.60E+08	2.28E+08	2.05E+08	1.99E+08	2.54E+08	1.25E+08	1.33E+08	1.51E+08	1.87E+08	1.40E+08	1.48E+08
ADP-ribose	2.02E+07	3.00E+07	1.96E+07	1.63E+07	2.45E+07	1.33E+07	1.83E+07	2.37E+07	1.85E+07	1.69E+07	1.91E+07
ADP-ribose phosphate	3.13E+05	7.38E+05	2.99E+05	1.97E+05	3.12E+05	1.16E+05	3.90E+05	5.81E+05	3.67E+05	2.40E+05	2.84E+05
AICAR	2.81E+05	4.91E+05	4.32E+05	1.06E+05	2.62E+05	2.84E+05	7.16E+05	1.30E+06	1.12E+06	1.22E+06	1.39E+06
AICAR-P	2.87E+05	3.08E+05	3.38E+05	1.46E+05	3.04E+05	2.09E+05	5.51E+05	7.99E+05	6.86E+05	7.75E+05	7.47E+05
Ala-Leu	7.47E+06	1.23E+07	4.91E+06	8.27E+06	1.03E+07	7.96E+06	5.41E+06	6.72E+06	5.75E+06	9.08E+06	5.28E+06
Alanine	1.40E+08	1.46E+08	1.01E+08	1.09E+08	1.33E+08	1.40E+08	1.60E+08	1.73E+08	1.48E+08	2.02E+08	1.75E+08
Ala-Tyr	1.82E+06	3.82E+06	1.56E+06	2.08E+06	4.18E+06	4.05E+06	3.13E+06	1.86E+06	4.22E+06	2.73E+06	2.34E+06
Allantoin	5.94E+06	7.95E+06	8.04E+06	8.27E+06	8.66E+06	7.79E+06	7.75E+06	6.63E+06	8.64E+06	1.13E+07	7.02E+06
Aminocaprylate	1.06E+07	1.62E+07	1.01E+07	6.50E+06	1.12E+07	1.67E+07	9.47E+06	1.99E+07	1.27E+07	9.61E+06	1.74E+07
Aniline-2-sulfonate	4.87E+04	6.36E+04	6.61E+04	3.61E+04	0.00E+00	1.50E+05	4.01E+04	1.65E+05	4.51E+04	2.06E+05	1.37E+05
Anserine	1.08E+08	2.80E+07	3.24E+07	2.06E+07	2.07E+07	7.49E+07	3.79E+07	6.57E+07	1.03E+07	1.85E+07	2.99E+07
Arg-Ala	1.23E+07	1.44E+07	1.16E+07	9.26E+06	2.34E+07	1.50E+07	1.29E+07	1.64E+07	2.05E+07	1.41E+07	1.50E+07
Arginine	3.60E+08	3.73E+08	3.96E+08	3.45E+08	4.02E+08	4.31E+08	3.47E+08	4.16E+08	3.37E+08	4.06E+08	4.07E+08
Argininosuccinate	4.27E+05	8.45E+05	5.40E+05	3.46E+05	5.35E+05	1.94E+05	6.29E+05	1.06E+06	8.14E+05	5.67E+05	8.27E+05
Ascorbate	6.76E+08	3.92E+08	9.44E+07	4.71E+08	4.08E+08	1.32E+08	3.19E+08	6.83E+08	1.59E+08	3.12E+08	4.12E+08
Ascorbate-2-sulfate	2.45E+06	2.40E+06	3.20E+06	2.27E+06	2.23E+06	1.83E+06	1.11E+06	1.70E+06	1.32E+06	1.26E+06	1.35E+06
Asparagine	1.26E+07	1.62E+07	1.06E+07	1.21E+07	1.32E+07	1.42E+07	1.25E+07	1.38E+07	1.06E+07	1.51E+07	1.34E+07
Aspartate	2.02E+08	2.72E+08	1.95E+08	2.08E+08	2.53E+08	1.65E+08	1.66E+08	1.87E+08	2.07E+08	1.86E+08	2.26E+08
Aspartylglycosamine	2.68E+05	4.32E+05	3.28E+05	3.15E+05	4.25E+05	2.09E+05	3.07E+05	4.47E+05	3.76E+05	3.51E+05	3.27E+05
Betaine	1.26E+09	1.40E+09	1.41E+09	1.75E+09	1.53E+09	1.69E+09	1.68E+09	1.23E+09	1.46E+09	1.55E+09	1.54E+09
Biliverdin	1.71E+05	2.04E+04	9.10E+04	2.45E+04	2.21E+04	3.19E+05	2.74E+04	2.01E+05	6.30E+04	2.99E+04	3.59E+05
Biotin	1.84E+06	8.24E+04	3.02E+05	2.41E+06	1.50E+06	0.00E+00	1.45E+06	1.82E+06	1.56E+06	2.58E+06	2.70E+06
Butanoate	1.79E+05	7.76E+05	4.44E+05	4.64E+05	1.27E+05	8.09E+05	4.34E+05	3.57E+05	0.00E+00	2.55E+05	0.00E+00
Carnitinamide	2.57E+06	2.93E+06	5.72E+06	4.85E+06	5.80E+06	4.18E+06	2.98E+06	5.08E+06	8.27E+06	5.95E+06	5.16E+06
Carnitine	1.31E+09	1.47E+09	1.09E+09	1.26E+09	1.44E+09	1.30E+09	1.64E+09	1.52E+09	1.09E+09	1.67E+09	1.52E+09
Carnitine (10:0)	1.24E+07	1.17E+07	1.42E+07	1.91E+07	1.78E+07	1.45E+07	7.60E+06	5.72E+06	6.00E+06	8.98E+06	6.80E+06
Carnitine (12:0)	7.94E+06	8.55E+06	9.61E+06	1.51E+07	9.71E+06	1.02E+07	3.73E+06	3.00E+06	1.78E+06	3.42E+06	2.78E+06
Carnitine (14:0)	2.42E+07	2.63E+07	2.62E+07	3.20E+07	2.51E+07	2.50E+07	1.17E+07	1.16E+07	6.53E+06	1.49E+07	8.03E+06
Carnitine (16:0)	1.46E+08	1.31E+08	1.21E+08	1.46E+08	1.24E+08	1.38E+08	7.38E+07	7.07E+07	6.88E+07	1.02E+08	6.67E+07
Carnitine (16:1)	2.99E+07	3.48E+07	3.75E+07	3.10E+07	2.11E+07	2.88E+07	1.42E+07	1.63E+07	4.50E+06	1.41E+07	6.31E+06
Carnitine (17:0)	1.95E+06	1.56E+06	1.26E+06	2.00E+06	1.62E+06	1.80E+06	2.51E+06	1.40E+06	6.00E+05	1.20E+06	1.33E+06
Carnitine (18:0)	2.95E+07	2.48E+07	2.25E+07	3.24E+07	2.96E+07	3.05E+07	2.95E+07	2.08E+07	2.88E+07	3.30E+07	2.87E+07
Carnitine (18:1)	8.82E+07	9.09E+07	9.48E+07	9.65E+07	6.87E+07	7.43E+07	4.00E+07	5.93E+07	2.82E+07	4.80E+07	3.56E+07
Carnitine (20:0)	6.91E+05	3.64E+05	2.59E+05	3.84E+05	9.12E+05	9.92E+05	4.85E+05	1.14E+06	4.98E+04	1.66E+06	1.00E+06
Carnitine (3:0)	3.10E+07	4.12E+07	6.72E+07	5.85E+07	5.22E+07	5.54E+07	9.76E+07	5.09E+07	6.32E+07	8.80E+07	7.41E+07
Carnitine (4:0)	9.02E+07	9.07E+07	1.12E+08	1.07E+08	1.07E+08	1.11E+08	1.06E+08	1.04E+08	9.90E+07	1.17E+08	1.09E+08
Carnitine (5:0)	3.03E+07	2.82E+07	2.83E+07	2.24E+07	3.32E+07	5.53E+07	3.74E+07	2.47E+07	1.85E+07	3.56E+07	3.51E+07
Carnitine (8:0)	1.30E+07	1.35E+07	1.95E+07	2.26E+07	2.15E+07	1.66E+07	1.20E+07	1.12E+07	1.05E+07	1.37E+07	1.30E+07
Carnitine (glutaryl)	1.73E+05	2.18E+05	1.62E+05	1.51E+05	2.29E+05	1.41E+05	1.79E+05	1.96E+05	1.39E+05	1.95E+05	1.40E+05
Carnosine	1.49E+07	3.62E+06	4.12E+06	2.24E+06	2.36E+06	9.88E+06	5.53E+06	9.84E+06	1.31E+06	2.42E+06	5.12E+06
CDP-ethanolamine	6.01E+06	9.65E+06	6.66E+06	6.06E+06	8.08E+06	4.30E+06	5.93E+06	7.10E+06	8.03E+06	4.80E+06	5.55E+06
Cholate	0.00E+00	3.43E+05	2.32E+06	7.33E+05	6.36E+04	6.72E+04	4.81E+05	3.82E+04	3.68E+05	1.02E+05	8.08E+04
Choline	0.00E+00	2.11E+07	0.00E+00	1.87E+07	1.26E+07	1.20E+07	0.00E+00	8.79E+06	6.22E+06	1.44E+07	7.54E+06
Ciliatine	4.84E+05	6.57E+05	2.97E+05	3.98E+05	1.96E+05	2.65E+05	3.26E+05	2.93E+05	4.10E+05	5.40E+05	3.16E+05
Citicoline	7.51E+06	1.30E+07	7.76E+06	6.43E+06	1.02E+07	4.78E+06	6.01E+06	6.74E+06	7.58E+06	4.93E+06	6.08E+06
Citrulline	8.51E+06	1.13E+07	1.31E+07	9.25E+06	1.15E+07	9.52E+06	9.04E+06	9.30E+06	9.27E+06	1.17E+07	1.07E+07
CMP-2-aminoethylphosphonate	1.58E+06	2.67E+06	2.17E+06	1.49E+06	2.32E+06	1.10E+06	2.48E+06	2.51E+06	2.64E+06	1.69E+06	2.22E+06
CMP-N-glycoloylneuraminate	1.04E+05	2.66E+05	1.03E+05	6.07E+04	1.35E+05	3.74E+04	1.10E+05	1.76E+05	1.10E+05	4.36E+04	1.07E+05
CoenzymeA	3.65E+05	5.71E+05	2.39E+05	3.12E+05	3.54E+05	1.41E+05	2.75E+05	3.79E+05	4.42E+05	1.99E+05	3.05E+05
Creatine	3.66E+09	2.69E+09	2.53E+09	2.23E+09	2.60E+09	3.58E+09	2.70E+09	2.87E+09	1.70E+09	2.82E+09	2.53E+09
Creatinine	1.42E+07	1.35E+07	1.63E+07	1.25E+07	1.63E+07	1.30E+07	1.13E+07	1.32E+07	1.29E+07	1.38E+07	1.17E+07
Cystathionine	2.65E+04	8.53E+04	4.59E+04	8.35E+04	1.75E+05	1.09E+04	8.78E+04	9.00E+04	1.15E+05	7.89E+04	6.74E+04
Cysteine	5.47E+04	3.00E+04	1.36E+04	9.57E+03	8.93E+03	0.00E+00	9.47E+03	1.99E+04	1.67E+04	0.00E+00	0.00E+00
Cystine	3.81E+05	7.54E+05	7.79E+05	2.58E+05	3.25E+05	9.60E+05	3.74E+05	2.90E+05	2.28E+05	3.48E+05	3.18E+05
Cytidine	2.64E+07	3.05E+07	2.60E+07	2.40E+07	2.29E+07	3.09E+07	2.83E+07	2.81E+07	2.02E+07	3.25E+07	2.96E+07
Cytidine cyclic phosphate	1.08E+05	4.58E+05	3.18E+05	2.18E+05	4.72E+05	1.36E+05	0.00E+00	5.68E+04	5.41E+05	1.28E+05	1.36E+05
Cytidine diphosphate	3.54E+04	2.02E+05	1.07E+05	7.16E+04	8.30E+04	0.00E+00	0.00E+00	0.00E+00	0.00E+00	0.00E+00	0.00E+00
Cytidine monophosphate	4.00E+06	6.76E+06	5.47E+06	5.62E+06	7.53E+06	2.15E+06	4.11E+06	4.52E+06	8.13E+06	4.82E+06	3.04E+06
Cytosine	2.10E+07	1.48E+07	1.73E+07	1.07E+07	1.54E+07	2.25E+07	2.30E+07	2.92E+07	1.73E+07	2.59E+07	3.05E+07
Deoxyadenosine	8.46E+05	6.41E+05	7.88E+05	4.47E+05	9.91E+05	7.30E+05	1.26E+05	2.72E+05	2.08E+05	3.53E+04	3.26E+05
Deoxyadenosine monophosphate	2.80E+05	8.54E+05	5.50E+05	6.48E+05	8.83E+05	5.30E+05	6.82E+05	6.07E+05	8.06E+05	5.99E+05	8.20E+05
Deoxycarnitine	5.32E+07	6.89E+07	5.01E+07	5.54E+07	6.66E+07	6.04E+07	6.01E+07	5.68E+07	8.19E+07	6.45E+07	6.01E+07
Deoxycholate	3.50E+04	1.16E+05	3.28E+06	4.00E+05	1.84E+05	8.65E+04	3.61E+05	4.53E+06	4.22E+04	6.00E+05	1.06E+05
Deoxycytidine	6.18E+06	3.51E+06	4.79E+06	3.00E+06	4.17E+06	6.77E+06	6.72E+06	8.66E+06	4.96E+06	7.01E+06	9.63E+06
Deoxycytidine diphosphate	0.00E+00	0.00E+00	5.28E+04	1.02E+06	1.01E+06	0.00E+00	4.57E+05	2.53E+04	7.09E+05	4.51E+05	1.11E+06
Deoxycytidine monophosphate	8.33E+05	9.83E+05	5.87E+05	6.99E+05	9.02E+05	8.04E+05	5.21E+05	5.82E+05	7.18E+05	3.16E+05	7.28E+05
Deoxyguanosine	0.00E+00	6.45E+05	1.16E+06	0.00E+00	1.67E+06	5.67E+04	6.51E+05	0.00E+00	1.08E+06	1.17E+06	9.77E+05
Deoxyguanosine monophosphate	1.72E+08	2.38E+08	2.14E+08	2.21E+08	2.67E+08	1.48E+08	1.50E+08	1.57E+08	1.96E+08	1.71E+08	1.56E+08
Deoxyinosine	2.76E+06	2.18E+06	2.60E+06	0.00E+00	2.66E+06	3.70E+06	5.21E+06	6.50E+06	4.34E+06	4.91E+06	6.88E+06
Deoxypentose monophosphates	5.17E+05	7.57E+05	8.16E+05	3.76E+05	9.76E+05	4.81E+05	3.96E+05	7.88E+05	9.24E+05	5.73E+05	7.95E+05
Deoxyribose	5.75E+05	5.56E+05	6.90E+05	5.92E+04	8.88E+04	2.46E+05	1.01E+06	1.95E+06	1.00E+06	8.26E+05	1.71E+06
Deoxyuridine	2.88E+07	2.71E+07	2.97E+07	2.23E+07	2.75E+07	2.95E+07	1.48E+07	2.18E+07	2.30E+07	2.59E+07	2.11E+07
Dethiobiotin	5.06E+05	5.95E+05	2.79E+05	1.56E+06	5.39E+05	7.86E+05	6.09E+05	5.19E+05	5.17E+05	7.26E+05	5.63E+05
Dihydroorotate	4.20E+05	5.62E+05	1.10E+06	1.73E+06	1.07E+06	4.14E+05	2.68E+05	5.98E+05	8.89E+05	4.33E+05	1.05E+06
Dihydrothymine	3.28E+06	4.01E+06	3.59E+06	3.98E+06	4.50E+06	3.36E+06	3.27E+06	2.64E+06	2.87E+06	3.36E+06	3.11E+06
Dihydroxyacetone phosphate	5.19E+06	7.15E+06	9.29E+06	5.31E+06	5.61E+06	7.83E+06	2.47E+07	3.08E+07	3.50E+07	2.75E+07	3.41E+07
dimethylglycine	2.64E+07	2.72E+07	1.28E+07	2.11E+07	2.03E+07	2.53E+07	2.46E+07	1.01E+07	1.38E+07	3.71E+07	1.93E+07
Diphthamide	3.07E+06	3.57E+06	1.97E+06	2.96E+06	3.24E+06	2.71E+06	2.73E+06	3.60E+06	3.05E+06	2.93E+06	3.16E+06
Ergothioneine	1.32E+08	1.57E+08	9.04E+07	1.06E+08	1.40E+08	1.37E+08	1.31E+08	1.75E+08	6.29E+07	1.67E+08	1.98E+08
FA (16:1)	1.25E+08	2.12E+08	1.64E+08	8.43E+07	8.54E+07	1.51E+08	1.34E+08	1.66E+08	5.76E+07	2.16E+08	1.28E+08
FA (20:2)	1.73E+07	1.95E+07	1.25E+07	1.65E+07	1.11E+07	1.63E+07	2.10E+07	1.98E+07	1.58E+07	2.93E+07	1.91E+07
Fructose 1,6-bisphosphate	1.43E+06	1.20E+06	7.50E+05	0.00E+00	4.88E+05	6.43E+05	3.75E+06	5.77E+06	8.18E+06	2.86E+06	6.37E+06
Fructose 6-phosphate	3.04E+06	4.29E+06	6.76E+06	4.28E+06	4.84E+06	3.83E+06	9.71E+06	1.58E+07	1.48E+07	9.52E+06	1.28E+07
Fucose 1-phosphate	8.06E+05	2.00E+06	1.74E+06	1.39E+06	2.59E+06	9.78E+05	5.16E+05	9.34E+05	1.28E+06	9.48E+05	6.95E+05
Fumarate	2.32E+07	2.38E+07	2.04E+07	2.01E+07	2.09E+07	2.20E+07	3.00E+07	3.45E+07	2.73E+07	3.14E+07	3.07E+07
Galacturonate	3.34E+06	3.66E+06	4.00E+06	3.56E+06	4.81E+06	2.53E+06	2.64E+06	2.68E+06	3.79E+06	2.77E+06	2.62E+06
Gamma-aminobutyrate	2.64E+07	2.72E+07	1.28E+07	2.11E+07	2.03E+07	2.53E+07	2.46E+07	1.01E+07	1.38E+07	3.71E+07	1.93E+07
Gamma-linolenate	1.87E+07	1.82E+07	1.57E+07	1.46E+07	1.07E+07	2.27E+07	3.12E+07	4.80E+07	1.76E+07	5.08E+07	4.11E+07
Gluconate	1.42E+07	1.28E+07	1.18E+07	1.20E+07	1.53E+07	6.19E+06	8.61E+06	1.04E+07	1.82E+07	1.23E+07	1.06E+07
Gluconolactone	1.35E+06	3.81E+06	3.31E+06	1.52E+06	2.24E+06	2.58E+06	1.85E+06	1.48E+06	1.50E+06	1.93E+06	1.34E+06
Glucosamine 6-phosphate	7.44E+05	1.08E+06	7.70E+05	8.43E+05	9.16E+05	5.50E+05	8.44E+05	7.49E+05	8.25E+05	7.37E+05	5.59E+05
Glucose	3.56E+06	3.83E+06	2.87E+06	3.70E+06	3.13E+06	1.68E+06	4.23E+06	3.26E+06	4.21E+06	6.40E+06	4.36E+06
Glucose 1-phosphate	1.64E+05	0.00E+00	3.04E+05	5.02E+04	2.58E+05	2.13E+05	3.02E+05	2.42E+05	4.05E+05	2.68E+05	3.03E+05
Glucose 6-phosphate	2.95E+06	4.89E+06	9.29E+06	4.84E+06	4.74E+06	4.48E+06	5.13E+06	5.09E+06	7.75E+06	4.54E+06	6.39E+06
Glucuronolactone	2.08E+05	9.12E+05	4.54E+05	1.78E+05	9.42E+04	2.19E+05	7.42E+04	2.62E+05	1.40E+05	1.19E+05	2.01E+05
Glu-Gln	3.94E+05	5.19E+05	5.07E+05	4.23E+05	4.65E+05	1.52E+05	3.47E+05	4.86E+05	2.05E+05	2.56E+05	3.75E+05
Glu-Glu	7.99E+04	2.27E+05	1.82E+05	5.25E+04	1.92E+05	9.10E+04	1.66E+05	2.68E+05	1.39E+05	1.38E+05	1.19E+05
Glu-Pro	1.13E+06	2.40E+06	1.62E+06	1.34E+06	1.86E+06	1.18E+06	1.30E+06	1.63E+06	1.89E+06	8.37E+05	1.57E+06
Glutamate	3.09E+08	4.61E+08	3.64E+08	3.33E+08	4.43E+08	2.30E+08	3.07E+08	3.28E+08	3.95E+08	3.08E+08	3.14E+08
Glutamine	2.12E+08	1.94E+08	1.83E+08	2.38E+08	2.85E+08	1.72E+08	1.84E+08	1.27E+08	1.65E+08	2.23E+08	1.69E+08
glutamyllysine	2.22E+04	2.49E+04	4.51E+04	1.74E+04	3.02E+04	1.94E+04	4.73E+04	5.70E+04	2.58E+04	3.94E+04	2.96E+04
Glutamyltaurine	1.19E+05	8.86E+04	1.05E+05	6.37E+04	1.53E+05	1.38E+05	9.85E+04	1.82E+05	2.02E+05	1.81E+05	2.26E+05
Glutathione	2.18E+08	2.78E+08	2.33E+08	2.12E+08	3.09E+08	1.58E+08	1.65E+08	2.30E+08	2.66E+08	2.02E+08	2.57E+08
Glutathione disulfide	1.06E+07	2.99E+07	1.28E+07	8.15E+06	9.69E+06	7.69E+06	1.73E+07	1.36E+07	9.27E+06	5.12E+06	5.99E+06
Glycerol 3-phosphate	4.60E+07	6.02E+07	4.48E+07	3.30E+07	4.80E+07	4.49E+07	9.90E+07	1.27E+08	1.03E+08	1.18E+08	1.06E+08
Glycerol cyclic phosphate	2.06E+06	1.50E+06	2.38E+06	8.99E+05	1.95E+06	2.85E+06	2.08E+06	1.13E+06	6.17E+05	2.55E+06	1.39E+06
Glycerophosphocholine	7.84E+08	1.18E+09	9.05E+08	9.47E+08	1.23E+09	5.29E+08	6.48E+08	4.32E+08	9.32E+08	7.99E+08	5.95E+08
Glycerophosphoethanolamine	2.23E+07	3.22E+07	2.86E+07	2.94E+07	2.99E+07	1.79E+07	2.06E+07	1.67E+07	2.42E+07	2.72E+07	1.68E+07
Glycerophosphoglycerol	1.22E+07	1.60E+07	1.25E+07	1.16E+07	1.48E+07	9.54E+06	9.47E+06	1.23E+07	1.10E+07	1.18E+07	1.03E+07
Glycerophosphoinositol	7.55E+06	1.11E+07	5.95E+06	5.12E+06	7.03E+06	5.39E+06	8.61E+06	1.28E+07	7.56E+06	8.60E+06	8.96E+06
Gly-Leu	3.98E+06	3.88E+06	2.95E+06	3.35E+06	5.20E+06	4.25E+06	3.87E+06	4.60E+06	5.63E+06	5.38E+06	4.13E+06
Guanidinoacetate	4.28E+07	4.74E+07	2.57E+07	3.38E+07	4.03E+07	3.38E+07	3.61E+07	2.36E+07	3.18E+07	4.71E+07	3.48E+07
Guanidinosuccinate	2.21E+04	5.06E+04	3.89E+04	1.28E+04	2.13E+04	1.60E+04	2.18E+04	3.88E+04	3.96E+04	1.24E+04	8.15E+03
Guanine	9.87E+05	1.32E+06	1.05E+06	1.06E+06	1.03E+06	1.07E+06	1.09E+06	9.81E+05	8.45E+05	1.49E+06	1.11E+06
Guanosine	9.46E+05	6.99E+05	8.62E+05	4.78E+05	1.14E+06	8.99E+05	1.14E+06	1.48E+06	8.20E+05	2.07E+06	1.91E+06
Guanosine diphosphate	2.11E+05	4.93E+05	2.95E+05	3.38E+05	3.55E+05	1.38E+05	1.69E+05	1.93E+05	5.42E+05	0.00E+00	2.23E+05
Guanosine diphosphate mannose	6.63E+05	1.29E+06	3.41E+05	2.91E+05	6.81E+05	1.29E+05	9.82E+05	7.06E+05	5.72E+05	5.03E+05	3.65E+05
Guanosine monophosphate	4.06E+07	5.49E+07	3.99E+07	3.99E+07	5.30E+07	3.39E+07	4.48E+07	4.92E+07	5.08E+07	4.26E+07	4.31E+07
Hexarates	3.34E+06	3.66E+06	4.00E+06	3.56E+06	4.81E+06	2.53E+06	2.64E+06	2.68E+06	3.79E+06	2.77E+06	2.62E+06
Hexosamines	6.53E+05	2.40E+05	5.81E+05	8.75E+05	1.59E+05	9.57E+05	8.92E+05	8.05E+05	9.59E+05	1.45E+06	9.55E+05
Hippurate	6.49E+06	4.92E+06	1.29E+07	3.95E+06	5.69E+06	8.49E+06	3.76E+06	7.32E+06	3.54E+06	5.36E+06	7.41E+06
Histamine	1.46E+07	1.12E+07	1.05E+07	4.92E+06	2.81E+06	5.42E+06	1.16E+07	4.44E+06	1.39E+06	2.93E+06	2.64E+06
Histidine	1.15E+08	1.14E+08	5.08E+07	4.55E+07	5.68E+07	5.04E+07	7.53E+07	6.82E+07	4.67E+07	5.88E+07	6.04E+07
Homoarginine	1.60E+06	1.87E+06	2.66E+06	2.39E+06	2.88E+06	2.66E+06	1.62E+06	2.53E+06	3.33E+06	2.46E+06	2.64E+06
Homocysteine	3.32E+04	3.03E+04	3.98E+04	8.18E+04	5.11E+04	1.33E+04	4.22E+04	1.99E+04	7.09E+04	3.47E+04	3.63E+04
Homocysteine sufinic acid	1.66E+05	1.75E+05	1.25E+05	1.20E+05	2.18E+05	3.01E+05	2.19E+05	1.45E+05	2.77E+05	4.04E+05	2.74E+05
Homogentisate	8.85E+04	1.33E+05	4.48E+05	3.80E+05	1.41E+05	3.73E+05	2.89E+05	9.53E+04	3.58E+06	1.45E+05	2.57E+05
Hydroxycitrate	0.00E+00	9.65E+06	7.42E+06	1.64E+06	3.92E+06	1.98E+06	2.47E+06	6.36E+06	1.75E+06	1.61E+06	1.52E+06
Hydroxyphenyllactate	1.19E+06	9.74E+05	1.35E+06	1.01E+06	9.70E+05	1.17E+06	1.09E+06	1.41E+06	8.99E+05	1.62E+06	1.02E+06
Hypotaurine	6.96E+06	7.51E+06	4.91E+06	6.18E+06	9.72E+06	9.31E+06	6.77E+06	4.79E+06	7.38E+06	7.47E+06	7.25E+06
Hypoxanthine	2.53E+08	2.41E+08	2.67E+08	2.08E+08	2.21E+08	3.85E+08	5.10E+08	7.05E+08	4.49E+08	7.09E+08	7.23E+08
IMP	3.46E+07	3.23E+07	2.95E+07	2.24E+07	2.62E+07	3.58E+07	3.15E+07	4.08E+07	4.22E+07	4.02E+07	4.25E+07
Indole-3-acrylate	1.84E+07	1.95E+07	1.94E+07	1.94E+07	1.41E+07	1.97E+07	1.56E+07	1.83E+07	1.33E+07	2.02E+07	1.54E+07
Indoxyl sulfate	2.28E+07	5.52E+07	1.90E+08	6.83E+07	5.77E+07	7.23E+07	5.28E+07	4.42E+07	5.87E+07	7.92E+07	4.50E+07
Inosine	8.30E+06	6.62E+06	6.53E+06	5.35E+06	6.11E+06	1.13E+07	1.29E+07	1.34E+07	8.31E+06	1.76E+07	1.61E+07
Inosine diphosphate	2.16E+06	1.07E+06	2.11E+06	6.45E+06	5.49E+06	7.73E+05	5.92E+06	1.66E+06	3.93E+06	2.16E+06	5.13E+06
Inosine monophosphate	8.26E+07	7.83E+07	7.25E+07	5.29E+07	6.48E+07	8.80E+07	7.58E+07	9.33E+07	9.92E+07	9.98E+07	9.80E+07
Itaconate	3.24E+06	1.48E+07	9.26E+06	0.00E+00	5.19E+06	9.19E+06	1.05E+07	3.44E+06	5.15E+06	2.55E+06	3.19E+06
Lactate	2.91E+09	3.33E+09	2.43E+09	2.13E+09	2.44E+09	3.06E+09	7.67E+08	1.09E+09	5.53E+08	8.79E+08	7.74E+08
Leucine	2.32E+08	2.26E+08	1.85E+08	1.76E+08	1.87E+08	2.58E+08	1.95E+08	2.44E+08	1.42E+08	2.22E+08	2.40E+08
Leu-Leu	2.20E+07	1.49E+07	1.57E+07	1.81E+07	2.70E+07	2.37E+07	2.27E+07	2.29E+07	2.68E+07	3.00E+07	2.35E+07
Leu-Pro	3.06E+07	1.96E+07	2.50E+07	1.74E+07	1.86E+07	4.97E+07	1.92E+07	2.40E+07	1.40E+07	2.42E+07	2.06E+07
Lysine	3.01E+07	3.08E+07	3.62E+07	2.88E+07	3.57E+07	3.47E+07	2.76E+07	3.46E+07	3.45E+07	3.46E+07	3.73E+07
Lyso-PC (16:0)	6.32E+08	5.20E+08	4.46E+08	5.50E+08	4.46E+08	6.12E+08	5.27E+08	7.43E+08	3.86E+08	7.93E+08	6.19E+08
Lyso-PC (17:0)	7.26E+06	7.04E+06	6.05E+06	8.76E+06	6.13E+06	6.39E+06	6.93E+06	9.30E+06	4.70E+06	7.66E+06	8.38E+06
Lyso-PC (18:1)	1.27E+08	1.18E+08	1.41E+08	1.00E+08	9.88E+07	1.20E+08	9.67E+07	1.14E+08	5.04E+07	1.09E+08	6.73E+07
Lyso-PC (18:2)	1.65E+08	1.52E+08	1.46E+08	1.20E+08	1.14E+08	1.70E+08	1.35E+08	1.64E+08	3.54E+07	1.48E+08	9.01E+07
Lyso-PC (22:4)	3.06E+06	2.38E+06	2.30E+06	3.08E+06	2.71E+06	1.96E+06	1.78E+06	1.75E+06	9.80E+05	1.67E+06	1.68E+06
Lyso-PE (16:0)	7.65E+06	4.55E+06	4.94E+06	7.53E+06	6.93E+06	6.12E+06	5.27E+06	7.63E+06	6.71E+06	9.27E+06	1.03E+07
Lyso-PE (18:0)	1.57E+07	1.40E+07	1.32E+07	1.78E+07	1.59E+07	1.62E+07	1.48E+07	2.04E+07	1.73E+07	2.44E+07	2.03E+07
Lyso-PE (18:1)	5.51E+06	5.24E+06	6.09E+06	4.43E+06	5.28E+06	5.53E+06	6.05E+06	6.80E+06	4.89E+06	6.57E+06	6.32E+06
Lyso-PE (20:4)	6.51E+06	6.95E+06	5.36E+06	6.55E+06	5.05E+06	7.47E+06	8.38E+06	6.56E+06	4.44E+06	7.19E+06	4.83E+06
Malate	3.31E+08	4.40E+08	3.75E+08	3.84E+08	3.83E+08	3.71E+08	4.56E+08	5.72E+08	4.36E+08	5.39E+08	5.17E+08
Methacholine	2.13E+08	2.70E+08	5.14E+08	4.88E+08	5.10E+08	2.16E+08	3.77E+08	2.28E+08	3.77E+08	2.73E+08	1.86E+08
Methionine	3.32E+07	3.49E+07	2.78E+07	2.70E+07	2.85E+07	4.58E+07	3.21E+07	4.01E+07	2.89E+07	4.06E+07	4.43E+07
Methylguanine	2.35E+06	2.37E+06	2.77E+06	2.21E+06	2.61E+06	3.24E+06	2.25E+06	3.18E+06	2.51E+06	3.41E+06	3.09E+06
Met-Leu	6.76E+06	3.83E+06	4.51E+06	5.21E+06	9.55E+06	8.82E+06	8.03E+06	7.34E+06	1.11E+07	9.08E+06	7.43E+06
Myoinositol	8.42E+07	7.62E+07	7.92E+07	8.28E+07	7.13E+07	6.95E+07	6.96E+07	7.18E+07	5.29E+07	7.15E+07	6.39E+07
N,N,N-Trimethyllysine	3.02E+07	3.46E+07	2.16E+07	2.79E+07	2.55E+07	2.82E+07	3.05E+07	3.73E+07	3.44E+07	3.29E+07	2.69E+07
N,N-Dimethylarginine	4.73E+07	5.41E+07	4.53E+07	3.04E+07	3.80E+07	3.27E+07	4.24E+07	5.73E+07	4.36E+07	3.39E+07	3.57E+07
N,N-Dimethyllysine	1.71E+07	2.01E+07	1.86E+07	1.20E+07	1.53E+07	1.53E+07	1.88E+07	2.02E+07	1.56E+07	1.46E+07	1.79E+07
N6-(delta2-Isopentenyl)-adenine	8.21E+05	1.51E+06	2.39E+06	1.13E+06	9.72E+05	0.00E+00	1.43E+06	9.31E+05	7.19E+05	7.54E+05	0.00E+00
N-Acetylalanine	7.89E+06	6.15E+06	3.88E+06	3.87E+06	4.90E+06	6.72E+06	7.50E+06	7.63E+06	7.89E+06	8.15E+06	1.04E+07
N-Acetylaspartate	3.73E+07	6.55E+07	3.95E+07	3.35E+07	5.36E+07	2.26E+07	4.86E+07	6.18E+07	4.85E+07	3.86E+07	3.96E+07
N-Acetylcysteine	1.73E+05	3.57E+04	8.87E+04	1.71E+05	2.00E+05	1.15E+05	1.54E+05	2.26E+05	1.17E+05	5.86E+04	2.97E+05
N-Acetylglutamine	1.64E+05	3.44E+05	1.85E+05	3.34E+05	2.65E+05	1.79E+05	2.89E+05	1.78E+05	3.04E+05	2.10E+05	2.69E+05
N-Acetylhexosamine	7.86E+04	8.41E+04	9.58E+04	7.86E+04	1.39E+05	1.40E+05	1.12E+05	1.58E+05	2.06E+05	1.59E+05	1.43E+05
N-Acetylhexosamine phosphate	2.91E+06	4.12E+06	3.41E+06	2.67E+06	3.88E+06	1.81E+06	2.37E+06	2.98E+06	2.95E+06	2.02E+06	2.61E+06
N-Acetylhexosamine sulfate	1.10E+07	1.11E+07	1.07E+07	8.75E+06	1.29E+07	8.72E+06	8.04E+06	5.93E+06	1.13E+07	8.89E+06	8.62E+06
N-Acetylmethionine	4.67E+06	4.73E+06	5.12E+06	4.58E+06	4.90E+06	5.35E+06	3.40E+06	4.59E+06	4.65E+06	4.99E+06	4.97E+06
N-Acetylneuraminate	5.33E+05	4.84E+05	4.49E+05	3.77E+05	5.18E+05	3.02E+05	5.32E+05	6.97E+05	4.48E+05	6.16E+05	6.92E+05
N-Acetylserine	1.52E+07	1.54E+07	1.31E+07	1.20E+07	1.32E+07	1.29E+07	1.41E+07	1.31E+07	1.36E+07	1.56E+07	1.37E+07
N-alpha-Acetyllysine	2.23E+06	1.74E+06	7.67E+05	1.36E+06	1.80E+06	1.28E+06	1.74E+06	1.25E+06	6.45E+05	2.29E+06	1.77E+06
N-Formylmethionine	2.61E+05	2.55E+05	2.63E+05	1.14E+05	1.35E+05	1.88E+05	1.12E+05	9.84E+04	1.96E+05	7.37E+04	9.42E+04
Nicotinamide	3.31E+08	2.66E+08	2.65E+08	2.97E+08	3.25E+08	3.93E+08	2.74E+08	3.06E+08	2.81E+08	3.88E+08	3.27E+08
Nicotinamide mononucleotide	0.00E+00	2.97E+04	5.59E+03	2.64E+04	5.67E+04	0.00E+00	3.86E+04	1.08E+05	4.40E+04	9.15E+04	7.17E+03
Norleucine	3.64E+06	0.00E+00	8.73E+06	9.78E+06	6.20E+06	0.00E+00	1.18E+07	4.30E+05	1.47E+07	5.31E+06	8.64E+06
N-Undecanoylglycine	3.06E+07	2.99E+07	2.32E+08	4.92E+07	3.06E+07	4.27E+07	6.77E+07	3.48E+07	5.26E+07	3.07E+07	3.52E+08
O-Acetylserine	1.18E+05	1.62E+05	4.03E+04	0.00E+00	0.00E+00	1.50E+05	1.48E+05	2.65E+05	1.05E+05	1.08E+05	9.22E+04
Octenoylglycine	8.71E+05	9.29E+05	5.86E+05	7.37E+05	8.17E+05	2.24E+06	8.97E+05	5.16E+05	4.42E+05	7.88E+05	6.84E+05
Octopine	9.36E+03	3.19E+04	1.16E+04	3.48E+04	3.07E+04	4.53E+04	7.21E+03	1.84E+04	0.00E+00	1.34E+04	5.36E+03
Ophthalmate	2.33E+05	4.25E+05	6.05E+05	1.21E+05	5.06E+05	1.43E+05	5.26E+05	8.16E+04	7.14E+05	2.43E+05	1.49E+05
Ornithine	2.65E+06	5.21E+06	2.97E+06	3.26E+06	3.65E+06	3.80E+06	2.91E+06	3.41E+06	3.88E+06	3.85E+06	4.28E+06
Orotate	6.44E+06	7.58E+06	7.24E+06	5.62E+06	6.18E+06	7.19E+06	6.29E+06	7.75E+06	7.28E+06	6.90E+06	8.44E+06
Oxoadipate	1.49E+06	1.20E+06	1.21E+06	1.41E+06	1.56E+06	1.53E+06	1.71E+06	1.64E+06	9.07E+05	1.97E+06	8.86E+05
Pantothenate	2.56E+05	2.61E+05	1.87E+05	3.62E+05	1.63E+05	2.24E+05	1.65E+05	1.81E+05	2.08E+05	3.15E+05	1.07E+05
PC (32:0)	6.24E+08	6.50E+08	6.02E+08	9.11E+08	6.56E+08	8.40E+08	9.34E+08	8.45E+08	6.75E+08	1.55E+09	9.22E+08
PC (32:1)	2.13E+08	2.21E+08	2.19E+08	2.85E+08	2.12E+08	2.74E+08	2.38E+08	2.81E+08	2.69E+08	4.11E+08	3.12E+08
PC (32:2)	2.13E+07	2.09E+07	1.92E+07	2.89E+07	2.51E+07	3.17E+07	2.38E+07	2.80E+07	2.94E+07	4.60E+07	3.26E+07
PC (34:1)	7.34E+08	9.55E+08	7.67E+08	9.20E+08	7.76E+08	9.63E+08	7.00E+08	8.80E+08	8.11E+08	1.52E+09	8.70E+08
PC (34:2)	1.42E+09	1.32E+09	8.26E+08	1.15E+09	8.29E+08	1.50E+09	1.08E+09	1.28E+09	9.09E+08	1.72E+09	1.45E+09
PC (36:1)	4.63E+07	5.04E+07	6.39E+07	5.61E+07	5.11E+07	5.82E+07	4.28E+07	5.22E+07	4.95E+07	8.07E+07	5.14E+07
PC (36:2)	4.15E+08	4.41E+08	3.92E+08	4.46E+08	3.92E+08	5.34E+08	3.21E+08	4.37E+08	4.23E+08	7.87E+08	4.61E+08
PC (36:4)	1.04E+09	9.47E+08	8.80E+08	1.30E+09	1.03E+09	1.27E+09	8.03E+08	1.13E+09	1.08E+09	1.50E+09	1.34E+09
PC (36:5)	8.37E+07	8.11E+07	4.53E+07	6.87E+07	5.85E+07	9.29E+07	7.33E+07	7.21E+07	5.64E+07	1.02E+08	7.45E+07
PC (38:4)	4.34E+08	3.49E+08	4.64E+08	6.35E+08	4.96E+08	4.16E+08	2.68E+08	3.89E+08	5.39E+08	6.64E+08	4.74E+08
PC (38:5)	2.70E+08	2.64E+08	3.01E+08	3.76E+08	2.80E+08	2.83E+08	2.08E+08	2.67E+08	2.89E+08	3.64E+08	2.92E+08
PC (40:4)	1.49E+07	1.15E+07	1.39E+07	1.79E+07	1.82E+07	1.62E+07	1.14E+07	1.53E+07	1.65E+07	2.67E+07	1.83E+07
PC (40:5)	3.22E+07	3.49E+07	3.48E+07	4.19E+07	3.51E+07	3.58E+07	2.61E+07	3.58E+07	4.08E+07	5.50E+07	4.01E+07
PC (40:6)	8.53E+07	7.33E+07	9.74E+07	1.25E+08	8.55E+07	9.22E+07	4.71E+07	7.54E+07	7.55E+07	1.15E+08	9.41E+07
PC (40:8)	3.30E+07	2.95E+07	3.02E+07	4.53E+07	3.56E+07	3.49E+07	2.19E+07	2.93E+07	3.70E+07	3.60E+07	3.88E+07
PC (44:8)	0.00E+00	2.65E+05	6.86E+05	1.41E+06	1.53E+06	2.76E+05	2.35E+05	1.67E+05	1.53E+06	3.83E+05	8.67E+05
P-DMEA	7.40E+06	1.20E+07	7.24E+06	7.44E+06	1.10E+07	6.73E+06	6.61E+06	1.02E+07	6.91E+06	9.33E+06	9.14E+06
PE (32:0)	7.81E+05	9.50E+05	1.04E+06	2.70E+06	2.73E+06	2.38E+06	9.75E+05	1.74E+06	5.44E+05	3.27E+06	2.38E+06
PE (34:1)	2.49E+07	2.92E+07	2.95E+07	4.04E+07	3.07E+07	3.72E+07	3.45E+07	3.40E+07	3.09E+07	4.84E+07	3.47E+07
PE (34:2)	2.63E+07	2.55E+07	2.03E+07	3.18E+07	2.79E+07	3.95E+07	2.99E+07	2.97E+07	3.12E+07	5.08E+07	3.25E+07
PE (36:1)	1.88E+07	2.27E+07	2.19E+07	3.26E+07	2.20E+07	2.66E+07	2.93E+07	2.79E+07	2.29E+07	3.53E+07	2.45E+07
PE (36:2)	4.56E+07	6.14E+07	4.60E+07	6.46E+07	5.66E+07	6.89E+07	7.18E+07	6.17E+07	5.83E+07	9.10E+07	6.63E+07
PE (36:3)	2.91E+07	2.92E+07	2.36E+07	3.37E+07	3.07E+07	3.70E+07	3.10E+07	2.81E+07	3.62E+07	4.61E+07	3.61E+07
PE (38:1)	7.40E+06	5.01E+06	6.62E+06	8.29E+06	5.83E+06	9.07E+06	6.08E+06	8.22E+06	6.39E+06	8.45E+06	6.30E+06
PE (38:3)	1.21E+07	1.37E+07	1.10E+07	1.38E+07	1.11E+07	1.67E+07	1.73E+07	1.45E+07	1.30E+07	2.33E+07	1.37E+07
PE (38:4)	2.89E+08	3.03E+08	3.03E+08	4.52E+08	3.68E+08	3.70E+08	2.94E+08	3.01E+08	3.37E+08	5.20E+08	4.00E+08
PE (38:5)	1.24E+08	1.25E+08	1.23E+08	1.73E+08	1.54E+08	1.86E+08	1.40E+08	1.49E+08	1.78E+08	2.35E+08	1.85E+08
PE (38:6)	5.15E+07	4.55E+07	4.59E+07	7.28E+07	5.54E+07	7.79E+07	4.68E+07	5.64E+07	6.60E+07	8.42E+07	7.27E+07
PE (40:5)	3.58E+07	4.29E+07	4.06E+07	5.03E+07	4.00E+07	5.23E+07	3.84E+07	4.52E+07	3.77E+07	6.51E+07	5.36E+07
PE (40:7)	3.37E+07	3.81E+07	3.70E+07	6.65E+07	4.68E+07	6.04E+07	3.71E+07	3.83E+07	4.77E+07	6.68E+07	5.59E+07
Phenylalanine	1.50E+08	1.48E+08	1.27E+08	1.17E+08	1.26E+08	1.69E+08	1.20E+08	1.63E+08	9.58E+07	1.51E+08	1.56E+08
Phosphocreatine	4.52E+04	1.38E+05	7.27E+04	0.00E+00	0.00E+00	6.34E+05	3.46E+05	9.03E+04	4.16E+04	8.76E+04	0.00E+00
Phosphoenolpyruvate	3.81E+05	2.29E+05	5.29E+05	1.61E+05	1.91E+05	3.03E+05	1.81E+05	2.87E+05	2.51E+05	1.13E+05	3.00E+05
Phosphoethanolamine	4.10E+07	6.18E+07	4.55E+07	4.37E+07	5.47E+07	3.33E+07	3.86E+07	4.82E+07	4.69E+07	4.60E+07	4.58E+07
Phosphorylcholine	1.19E+08	2.20E+08	1.76E+08	1.08E+08	2.03E+08	8.01E+07	1.02E+08	1.65E+08	1.46E+08	9.90E+07	1.55E+08
Phosphoserine	2.99E+05	6.48E+05	6.30E+05	4.49E+05	9.63E+05	1.00E+05	2.85E+05	4.85E+05	8.43E+05	2.98E+05	5.29E+05
PI (32:0)	2.80E+07	2.57E+07	2.15E+07	3.16E+07	2.37E+07	3.84E+07	3.55E+07	4.75E+07	4.77E+07	5.30E+07	5.12E+07
Pipecolate	2.24E+06	4.22E+06	1.96E+06	1.77E+06	2.67E+06	3.24E+06	3.00E+06	3.53E+06	1.42E+06	3.89E+06	2.90E+06
Platelet-activating factor	3.75E+08	3.11E+08	4.01E+08	4.73E+08	3.66E+08	3.35E+08	2.49E+08	4.25E+08	2.83E+08	4.61E+08	4.41E+08
Proline	1.27E+08	1.28E+08	1.16E+08	1.11E+08	1.22E+08	1.46E+08	1.14E+08	1.49E+08	1.14E+08	1.27E+08	1.46E+08
PS (34:2)	2.33E+07	2.00E+07	1.26E+07	2.07E+07	1.88E+07	2.61E+07	2.70E+07	3.52E+07	3.06E+07	4.13E+07	3.39E+07
PS (36:1)	9.63E+07	8.55E+07	9.89E+07	1.29E+08	9.50E+07	1.06E+08	1.24E+08	1.47E+08	1.34E+08	1.87E+08	1.17E+08
PS (36:4)	9.17E+07	7.98E+07	5.71E+07	9.09E+07	7.43E+07	1.12E+08	1.15E+08	1.51E+08	1.59E+08	1.80E+08	1.66E+08
PS (38:3)	7.40E+07	6.28E+07	5.38E+07	6.62E+07	5.12E+07	7.63E+07	8.94E+07	1.08E+08	8.05E+07	1.45E+08	9.00E+07
PS (38:5)	6.03E+07	5.42E+07	4.83E+07	6.69E+07	4.94E+07	7.25E+07	7.57E+07	9.25E+07	9.79E+07	1.08E+08	1.04E+08
PS (38:6)	3.88E+07	3.66E+07	2.85E+07	4.79E+07	3.74E+07	5.30E+07	4.98E+07	6.47E+07	8.65E+07	7.99E+07	7.79E+07
PS (40:5)	1.08E+08	9.55E+07	8.26E+07	1.20E+08	7.78E+07	1.16E+08	9.31E+07	1.25E+08	1.05E+08	1.50E+08	1.35E+08
PS (40:6)	2.20E+08	1.85E+08	1.90E+08	3.33E+08	2.18E+08	2.57E+08	2.07E+08	2.71E+08	3.24E+08	3.58E+08	3.27E+08
PS (40:7)	3.35E+07	3.69E+07	2.71E+07	4.54E+07	3.12E+07	4.34E+07	3.94E+07	5.02E+07	5.86E+07	6.09E+07	5.45E+07
Psicose	3.61E+06	3.83E+06	0.00E+00	3.70E+06	4.07E+06	1.68E+06	4.09E+06	4.15E+06	4.21E+06	6.39E+06	4.38E+06
Pyridoxal	4.34E+06	5.77E+06	1.29E+07	4.75E+06	6.05E+06	7.59E+06	3.82E+06	4.14E+06	5.38E+06	3.75E+06	5.38E+06
Pyrrole 2-carboxylate	2.06E+06	1.90E+06	1.72E+06	1.20E+06	1.90E+06	1.27E+06	2.08E+06	1.92E+06	2.03E+06	1.76E+06	1.72E+06
Pyruvate	1.13E+07	3.14E+07	1.92E+07	1.08E+07	1.30E+07	1.27E+07	3.11E+08	3.48E+08	2.25E+08	3.60E+08	2.79E+08
Quinolinate	5.81E+04	8.10E+05	1.97E+06	9.54E+05	2.06E+06	6.73E+05	2.33E+06	6.15E+05	1.05E+06	1.19E+06	1.89E+06
Quinoline	1.01E+04	4.31E+04	3.85E+04	8.09E+04	4.24E+04	0.00E+00	4.47E+04	1.99E+04	2.35E+04	3.37E+04	7.57E+03
Raffinose	1.39E+05	6.98E+04	4.07E+05	4.33E+05	2.72E+05	3.30E+05	4.25E+05	4.56E+05	8.57E+05	2.12E+05	6.14E+05
Riboflavin	0.00E+00	0.00E+00	2.64E+04	4.11E+04	3.46E+04	5.57E+04	7.13E+04	4.16E+04	3.26E+04	9.67E+04	1.97E+05
Ribulose/Ribose/Xylulose 5-phosphate	3.43E+07	4.77E+07	3.60E+07	2.54E+07	3.74E+07	2.58E+07	3.48E+07	4.20E+07	4.84E+07	3.36E+07	4.09E+07
S-Adenosylhomocysteine	4.63E+05	6.21E+05	4.95E+05	4.17E+05	8.41E+05	6.03E+05	5.17E+05	6.43E+05	9.28E+05	1.26E+06	9.45E+05
S-Adenosylmethionine	7.94E+06	1.20E+07	6.15E+06	8.33E+06	1.22E+07	7.93E+06	7.02E+06	8.59E+06	1.31E+07	6.78E+06	8.96E+06
SAICA	1.34E+04	8.53E+04	3.18E+04	3.18E+04	6.05E+04	2.38E+04	6.92E+04	7.70E+04	4.95E+04	4.98E+04	5.27E+04
Sedoheptulose 7-phosphate	2.96E+05	7.63E+05	7.96E+05	3.31E+05	3.78E+05	3.53E+05	4.06E+06	6.22E+06	4.79E+06	2.67E+06	3.71E+06
Ser-Arg	3.29E+06	4.27E+06	3.43E+06	2.18E+06	5.16E+06	2.39E+06	2.72E+06	4.09E+06	5.53E+06	2.14E+06	3.71E+06
Serine	1.36E+07	1.90E+07	1.14E+07	1.45E+07	1.42E+07	1.48E+07	1.09E+07	1.21E+07	1.07E+07	1.19E+07	1.37E+07
SM (d18:1/14:0)	2.94E+06	3.56E+06	2.88E+06	4.67E+06	3.63E+06	3.14E+06	2.22E+06	4.15E+06	2.24E+06	5.02E+06	4.49E+06
SM (d18:1/16:0)	3.71E+08	3.70E+08	3.49E+08	5.57E+08	4.17E+08	4.75E+08	5.72E+08	7.32E+08	5.04E+08	8.31E+08	6.20E+08
SM (d18:1/18:0)	2.17E+07	1.87E+07	2.59E+07	3.19E+07	2.10E+07	2.98E+07	2.20E+07	2.22E+07	1.60E+07	3.11E+07	2.39E+07
SM (d18:1/18:1)	5.13E+06	4.69E+06	4.87E+06	7.29E+06	4.81E+06	5.28E+06	3.92E+06	5.02E+06	3.81E+06	6.63E+06	6.80E+06
S-Methylthioadenosine	1.25E+07	1.56E+07	1.14E+07	1.28E+07	1.63E+07	6.03E+06	1.14E+07	4.27E+06	5.37E+06	1.38E+07	6.03E+06
Sphinganine	1.18E+07	5.22E+06	3.26E+06	3.98E+05	2.01E+07	5.37E+06	6.69E+07	7.46E+07	1.74E+07	2.48E+06	2.46E+07
Sphingosine	1.83E+07	2.03E+07	1.18E+07	1.71E+07	1.81E+07	2.64E+07	2.49E+07	2.32E+07	7.53E+06	3.15E+07	2.25E+07
Stachydrine	5.86E+07	7.22E+07	8.59E+07	9.90E+07	6.86E+07	5.83E+07	1.03E+08	6.29E+07	1.41E+08	5.75E+07	5.91E+07
Succinate	8.42E+07	1.01E+08	9.07E+07	7.97E+07	9.20E+07	8.93E+07	1.10E+08	1.52E+08	8.77E+07	1.46E+08	1.07E+08
Taurine	1.05E+09	1.08E+09	8.54E+08	8.96E+08	9.49E+08	1.02E+09	8.96E+08	9.27E+08	7.75E+08	1.09E+09	9.15E+08
Taurocyamine	1.74E+06	2.09E+06	2.17E+06	3.25E+06	3.45E+06	1.69E+06	1.38E+06	1.49E+06	1.94E+06	1.93E+06	1.55E+06
Theanine	7.34E+05	9.32E+05	1.25E+06	1.21E+06	8.79E+05	9.45E+05	1.16E+06	7.81E+05	1.11E+06	1.23E+06	6.72E+05
Thiamine	9.29E+04	2.39E+04	1.21E+04	1.45E+04	3.01E+04	3.92E+04	3.74E+04	7.13E+04	2.40E+04	0.00E+00	0.00E+00
Thiamine monophosphate	1.76E+05	1.47E+05	1.49E+05	1.24E+05	2.51E+05	1.06E+05	1.10E+05	1.40E+05	1.56E+05	2.44E+05	1.23E+05
Thioproline	2.91E+06	2.52E+06	1.69E+06	2.52E+06	2.50E+06	2.29E+06	2.18E+06	2.76E+06	1.62E+06	2.14E+06	2.43E+06
Threonate	1.03E+07	2.03E+07	1.57E+07	9.46E+06	1.17E+07	1.19E+07	1.38E+07	9.39E+06	9.18E+06	1.28E+07	9.78E+06
Threonine	4.99E+07	6.16E+07	4.66E+07	4.55E+07	4.55E+07	6.04E+07	5.51E+07	4.86E+07	4.93E+07	6.23E+07	5.60E+07
Thymidine monophosphate	5.16E+06	6.51E+06	6.64E+06	4.79E+06	7.13E+06	5.18E+06	2.16E+06	2.08E+06	3.04E+06	2.16E+06	2.70E+06
Thymine	2.21E+07	4.78E+06	1.60E+07	9.90E+06	1.40E+07	1.87E+07	7.16E+06	1.22E+07	1.12E+07	1.71E+05	1.07E+07
Tryptophan	2.07E+07	2.24E+07	2.15E+07	2.15E+07	1.62E+07	2.19E+07	1.74E+07	2.00E+07	1.46E+07	2.19E+07	1.73E+07
Tyr-Arg	1.49E+06	1.55E+06	9.48E+05	1.32E+06	3.40E+06	1.37E+06	1.94E+06	1.08E+06	3.54E+06	2.17E+06	1.99E+06
Tyrosine	4.62E+07	4.11E+07	3.56E+07	3.14E+07	3.40E+07	4.88E+07	3.58E+07	4.38E+07	2.94E+07	4.31E+07	4.72E+07
UDP-glucose	1.13E+07	2.15E+07	1.35E+07	1.21E+07	1.73E+07	8.00E+06	1.13E+07	1.19E+07	1.36E+07	9.43E+06	1.02E+07
UDP-N-acetylglucosamine	3.01E+07	5.29E+07	3.14E+07	2.62E+07	4.14E+07	1.97E+07	3.09E+07	3.38E+07	3.97E+07	2.71E+07	3.11E+07
Uracil	9.59E+08	9.04E+08	6.77E+08	5.84E+08	6.88E+08	9.21E+08	8.84E+08	1.27E+09	8.04E+08	1.08E+09	1.01E+09
Urate	1.30E+09	1.46E+09	8.58E+08	7.78E+08	9.60E+08	1.19E+09	5.52E+08	8.28E+08	3.59E+08	5.81E+08	4.86E+08
Ureidopropionate	1.13E+06	1.54E+06	1.03E+06	1.13E+06	1.44E+06	1.36E+06	1.30E+06	1.45E+06	1.66E+06	1.94E+06	1.54E+06
Ureidosuccinate	1.34E+06	2.21E+06	1.64E+06	1.14E+06	1.89E+06	1.31E+06	1.50E+06	2.81E+06	2.32E+06	1.20E+06	2.00E+06
Uridine	2.11E+08	2.33E+08	1.89E+08	1.72E+08	1.59E+08	2.31E+08	3.16E+08	2.97E+08	2.87E+08	3.69E+08	2.92E+08
Uridine diphosphate	9.43E+05	2.01E+06	1.59E+06	1.15E+06	1.19E+06	5.06E+05	6.55E+05	8.17E+05	5.49E+05	2.25E+05	6.50E+05
Uridine monophosphate	1.60E+07	2.80E+07	2.69E+07	2.57E+07	3.30E+07	1.29E+07	1.37E+07	1.21E+07	2.28E+07	1.45E+07	1.52E+07
Valine	5.49E+07	5.27E+07	4.34E+07	4.73E+07	3.71E+07	4.93E+07	4.61E+07	5.34E+07	2.83E+07	4.47E+07	4.21E+07
Val-Lys	2.29E+04	4.28E+04	3.63E+04	1.44E+04	1.40E+04	8.74E+03	7.87E+03	0.00E+00	0.00E+00	0.00E+00	0.00E+00
Val-Phe	1.32E+07	6.49E+06	1.21E+07	1.24E+07	2.18E+07	1.58E+07	9.95E+06	9.40E+06	2.44E+07	1.46E+07	1.27E+07
Xanthine	6.10E+08	5.48E+08	4.10E+08	3.22E+08	3.89E+08	7.77E+08	7.42E+08	9.78E+08	4.56E+08	9.07E+08	7.77E+08
Xanthosine	8.20E+05	7.12E+05	3.79E+05	1.99E+05	3.77E+05	7.53E+05	1.11E+06	2.18E+06	1.27E+06	1.33E+06	1.47E+06
