## Supplementary material for "Stem cell function *in vivo* is supported by an alternative glycolysis endpoint": Table S10

	ISF_439	ISF_440	ISF_442	ISF_444	ISF_435	ISF_445	ISF_437	ISF_716	ISF_441	ISF_443	ISF_434
	WT	WT	WT	WT	WT	KO	KO	KO	KO	KO	KO
1-Aminocyclopropanecarboxylate	1.83E+06	1.44E+06	1.90E+06	2.02E+06	1.92E+06	1.58E+06	1.85E+06	1.66E+06	3.00E+06	1.99E+06	2.49E+06
1-Methylhistidine	3.94E+05	3.17E+05	3.85E+05	4.29E+05	3.24E+05	3.13E+05	3.91E+05	3.30E+05	1.66E+05	2.13E+05	2.27E+05
1,5-anhydroglucitol	1.24E+06	1.38E+06	1.79E+06	1.57E+06	1.39E+06	2.06E+06	1.70E+06	1.38E+06	2.56E+06	2.07E+06	1.47E+06
2-Deoxyglucose	1.24E+06	1.38E+06	1.79E+06	1.57E+06	1.39E+06	2.06E+06	1.70E+06	1.38E+06	2.56E+06	2.07E+06	1.47E+06
2-Mannosyl-3-phosphoglycerate	1.88E+06	6.99E+05	8.75E+05	7.52E+05	4.95E+05	7.08E+05	2.02E+06	2.20E+06	2.02E+06	5.60E+04	3.20E+06
3-Hydroxybutyrate	1.80E+06	2.06E+06	5.04E+06	2.27E+06	3.07E+06	4.33E+06	2.62E+06	3.95E+05	1.25E+06	9.18E+05	2.11E+06
3-Hydroxycarnitine (4:0)	3.00E+06	2.93E+06	5.06E+06	3.45E+06	3.45E+06	4.44E+06	1.99E+06	7.53E+05	1.17E+06	1.52E+06	2.06E+06
3-Hydroxycarnitine (5:0)	5.93E+05	7.19E+05	5.59E+05	5.56E+05	4.45E+05	6.40E+05	9.07E+05	8.10E+05	8.26E+05	8.72E+05	1.16E+06
3-Hydroxycarnitine (6:0)	4.43E+05	4.65E+05	7.25E+05	6.30E+05	6.98E+05	8.12E+05	3.43E+05	3.03E+05	0.00E+00	3.08E+05	3.50E+05
3-Hydroxycarnitine (8:0)	6.93E+05	8.45E+05	9.78E+05	1.17E+06	8.26E+05	8.95E+05	6.98E+05	5.61E+05	2.05E+05	5.53E+05	4.74E+05
3-Methylhistamine	0.00E+00	0.00E+00	2.27E+06	1.94E+06	9.31E+05	1.88E+06	1.27E+06	1.87E+06	4.25E+06	3.89E+05	1.36E+06
5-Aminopentanoate	9.36E+06	6.63E+06	7.64E+06	6.69E+06	7.80E+06	8.34E+06	8.43E+06	6.03E+06	9.52E+06	9.04E+06	6.99E+06
5-Methylcytosine	1.05E+06	8.67E+05	9.13E+05	1.19E+06	1.20E+06	8.93E+05	3.64E+05	3.05E+05	2.91E+05	8.03E+05	4.04E+05
Acetylcarnitine	2.26E+08	2.27E+08	2.45E+08	2.57E+08	2.32E+08	2.98E+08	1.21E+08	8.97E+07	1.03E+08	1.21E+08	1.07E+08
Acetylcholine	3.22E+06	7.32E+06	4.96E+06	6.07E+06	5.62E+06	6.58E+06	4.51E+06	4.29E+06	7.30E+06	7.14E+06	7.60E+06
Adenosine	3.41E+06	2.22E+06	1.67E+06	2.56E+06	2.16E+06	3.34E+06	5.85E+06	2.65E+06	1.96E+06	1.42E+06	1.80E+06
Adenosine monophosphate	8.03E+06	1.91E+07	9.62E+06	1.02E+07	8.50E+06	1.26E+07	7.95E+06	8.71E+06	8.10E+06	6.07E+06	1.24E+07
ADP-ribose	5.61E+05	6.83E+05	4.54E+05	4.08E+05	4.92E+05	3.42E+05	5.60E+05	5.88E+05	3.73E+05	4.51E+05	6.21E+05
Alanine	3.06E+07	1.89E+07	1.95E+07	2.25E+07	2.71E+07	3.13E+07	4.48E+07	4.38E+07	7.77E+07	3.97E+07	4.09E+07
Allantoin	1.06E+06	7.87E+05	1.00E+06	1.07E+06	8.78E+05	1.20E+06	9.27E+05	7.07E+05	1.35E+06	1.10E+06	1.17E+06
Aminocaprylate	6.95E+05	5.20E+05	3.18E+05	8.33E+05	6.58E+05	7.10E+05	5.47E+05	5.00E+05	6.20E+05	6.08E+05	5.54E+05
Anserine	1.68E+06	3.25E+06	1.33E+06	3.76E+05	6.97E+05	1.57E+06	6.13E+06	2.33E+06	4.12E+06	4.08E+06	1.62E+06
Arg-Ala	8.88E+04	5.51E+04	1.20E+05	1.51E+05	7.11E+04	7.54E+04	1.30E+05	8.26E+04	8.87E+04	9.51E+03	1.27E+05
Arginine	4.27E+07	4.29E+07	3.77E+07	3.95E+07	3.92E+07	4.21E+07	3.17E+07	3.31E+07	3.34E+07	3.28E+07	3.50E+07
Ascorbate	1.58E+07	1.07E+07	8.58E+06	4.27E+06	1.03E+07	1.46E+07	6.22E+06	1.85E+07	1.76E+06	5.98E+06	1.48E+07
Asp-Pro	6.54E+06	0.00E+00	1.75E+06	4.37E+05	5.18E+05	0.00E+00	7.20E+06	8.27E+06	4.48E+05	4.87E+05	2.66E+06
Asparagine	2.10E+06	1.63E+06	2.02E+06	2.19E+06	2.25E+06	2.36E+06	2.29E+06	2.22E+06	1.55E+06	1.99E+06	2.59E+06
Aspartate	8.33E+07	6.80E+07	6.63E+07	7.41E+07	6.85E+07	9.38E+07	8.52E+07	1.23E+08	1.02E+08	6.20E+07	6.25E+07
Carnitine	2.90E+08	3.10E+08	2.86E+08	3.09E+08	3.06E+08	3.32E+08	4.22E+08	4.51E+08	4.52E+08	3.54E+08	4.65E+08
Carnitine (14:0)	5.56E+05	1.52E+06	1.32E+06	1.68E+06	1.45E+06	0.00E+00	1.76E+05	1.84E+04	1.48E+05	9.90E+05	1.24E+05
Carnitine (16:0)	6.98E+06	8.36E+06	1.16E+07	1.04E+07	1.05E+07	5.84E+06	4.93E+06	2.52E+06	5.53E+06	5.10E+06	3.67E+06
Carnitine (16:1)	7.80E+04	9.18E+05	3.35E+05	3.95E+05	5.40E+05	5.47E+04	3.19E+04	0.00E+00	4.76E+04	6.68E+05	0.00E+00
Carnitine (18:0)	3.68E+06	2.44E+06	3.97E+06	3.67E+06	4.25E+06	2.72E+06	1.82E+06	1.58E+06	1.46E+06	1.39E+06	1.87E+06
Carnitine (18:1)	2.25E+06	5.87E+06	5.55E+06	4.58E+06	5.17E+06	3.13E+06	1.50E+06	8.24E+05	1.96E+06	3.82E+06	1.22E+06
Carnitine (3:0)	5.03E+06	4.45E+06	4.19E+06	5.16E+06	4.47E+06	6.28E+06	6.75E+06	6.26E+06	6.57E+06	7.06E+06	7.51E+06
Carnitine (4:0)	1.93E+07	2.27E+07	2.40E+07	2.53E+07	2.15E+07	2.90E+07	1.81E+07	1.09E+07	1.35E+07	1.69E+07	1.77E+07
Carnitine (5:0)	2.70E+06	3.58E+06	2.58E+06	2.83E+06	2.36E+06	3.16E+06	6.27E+06	5.60E+06	5.97E+06	6.20E+06	6.26E+06
Carnitine (6:0)	9.32E+06	1.07E+07	9.81E+06	1.33E+07	1.05E+07	1.39E+07	8.18E+06	6.34E+06	8.50E+06	9.59E+06	7.55E+06
Carnitine (8:0)	5.15E+06	3.47E+06	3.15E+06	3.70E+06	3.65E+06	1.83E+06	2.69E+06	4.72E+06	9.84E+06	4.88E+06	3.12E+06
Carnosine	2.83E+05	4.43E+05	1.44E+05	1.41E+04	3.29E+04	1.70E+05	8.48E+05	3.37E+05	3.56E+05	2.93E+05	1.45E+05
CDP-ethanolamine	5.12E+04	1.43E+05	3.56E+04	7.40E+04	0.00E+00	2.73E+04	1.04E+05	5.52E+04	0.00E+00	1.05E+05	1.23E+05
Choline	8.86E+08	6.96E+08	1.06E+09	9.64E+08	9.54E+08	8.08E+08	9.01E+08	8.65E+08	1.21E+09	9.61E+08	1.03E+09
cis-4-Hydroxyproline	2.53E+06	9.70E+05	1.73E+06	9.03E+05	1.24E+06	9.06E+05	1.70E+06	2.44E+06	1.67E+06	9.41E+05	5.23E+05
Citicoline	1.85E+05	3.19E+05	1.70E+05	3.88E+05	1.11E+05	2.50E+05	1.55E+05	1.79E+05	3.41E+04	1.45E+05	1.80E+05
Citrulline	1.09E+06	1.54E+06	1.23E+06	1.97E+06	1.21E+06	1.85E+06	1.48E+06	1.16E+06	1.30E+06	1.39E+06	1.22E+06
Creatine	1.21E+09	1.40E+09	1.34E+09	1.21E+09	1.28E+09	1.45E+09	1.73E+09	1.32E+09	2.11E+09	1.67E+09	9.77E+08
Cytidine	2.22E+06	1.75E+06	1.72E+06	1.58E+06	2.02E+06	2.02E+06	9.25E+05	1.02E+06	1.42E+05	8.45E+05	1.98E+05
Cytidine cyclic phosphate	1.59E+06	8.23E+05	1.23E+06	1.27E+06	7.22E+05	1.85E+06	1.70E+06	1.76E+06	8.79E+05	8.41E+05	1.81E+06
Cytidine monophosphate	2.51E+05	3.31E+05	9.80E+04	1.68E+05	5.19E+04	1.52E+05	1.47E+05	3.97E+05	0.00E+00	1.16E+05	2.20E+05
Cytosine	5.24E+06	3.14E+06	8.06E+06	3.93E+06	5.32E+06	5.81E+06	3.75E+06	3.56E+06	2.71E+06	8.21E+06	2.26E+06
Deoxycarnitine	5.69E+06	7.31E+06	5.03E+06	6.14E+06	5.63E+06	6.59E+06	7.99E+06	6.24E+06	7.51E+06	7.15E+06	7.80E+06
Deoxycytidine	2.74E+05	1.51E+05	4.22E+05	2.20E+05	3.13E+05	2.82E+05	2.51E+05	1.49E+05	4.40E+04	4.98E+05	1.33E+05
Deoxyguanosine	8.25E+04	5.39E+04	2.07E+04	5.43E+04	4.06E+04	1.13E+05	1.56E+05	5.55E+04	0.00E+00	0.00E+00	3.20E+04
Deoxyguanosine monophosphate	6.30E+06	1.15E+07	6.60E+06	6.87E+06	6.58E+06	8.22E+06	5.70E+06	6.20E+06	6.72E+06	4.71E+06	7.54E+06
Deoxyuridine	1.31E+06	1.27E+06	2.07E+06	1.76E+06	1.55E+06	1.39E+06	1.55E+06	7.63E+05	2.24E+06	3.09E+06	3.75E+06
Dihydroxyacetone phosphate	3.79E+04	1.41E+05	4.53E+04	2.07E+04	0.00E+00	5.82E+04	1.88E+06	2.31E+06	7.47E+05	7.31E+05	1.45E+06
Diphthamide	2.48E+05	2.31E+05	1.35E+05	2.04E+05	1.50E+05	3.40E+05	5.25E+05	3.98E+05	5.67E+05	5.11E+05	9.23E+05
Ergothioneine	1.22E+08	6.38E+07	8.87E+07	1.18E+08	1.10E+08	1.21E+08	1.29E+08	1.54E+08	5.32E+07	7.17E+07	1.02E+08
FA (16:1)	1.30E+07	9.10E+06	9.52E+06	8.26E+06	1.15E+07	1.61E+07	1.58E+07	1.27E+07	2.16E+07	3.48E+07	9.59E+06
FA (18:1)	3.46E+07	3.42E+07	3.76E+07	3.52E+07	4.17E+07	4.89E+07	4.71E+07	3.93E+07	7.73E+07	9.00E+07	3.07E+07
FA (20:2)	6.83E+05	7.19E+05	1.15E+06	6.00E+05	7.96E+05	9.30E+05	1.10E+06	6.21E+05	1.82E+06	1.44E+06	6.58E+05
Fructose	1.59E+07	1.75E+07	1.49E+07	1.17E+07	1.37E+07	1.57E+07	1.83E+07	1.29E+07	2.27E+07	1.93E+07	1.07E+07
Fructose 6-phosphate	0.00E+00	8.47E+04	0.00E+00	0.00E+00	0.00E+00	0.00E+00	3.38E+05	4.28E+05	2.76E+05	1.80E+05	3.32E+05
Galacturonate	4.70E+05	4.45E+05	2.78E+05	3.00E+05	2.82E+05	2.70E+05	1.94E+05	2.39E+05	4.61E+05	2.51E+05	2.20E+05
Gluconate	4.56E+05	1.32E+06	7.75E+05	0.00E+00	8.97E+05	0.00E+00	6.18E+05	8.05E+05	0.00E+00	2.68E+05	4.60E+05
Glutamate	5.03E+07	5.12E+07	4.57E+07	4.95E+07	4.67E+07	5.73E+07	3.48E+07	3.38E+07	3.56E+07	3.32E+07	3.99E+07
Glutamine	4.12E+08	3.16E+08	4.24E+08	3.83E+08	3.79E+08	6.23E+08	2.52E+08	2.10E+08	1.61E+08	2.47E+08	2.19E+08
Glutathione	7.73E+06	8.60E+06	7.60E+06	8.13E+06	8.01E+06	8.03E+06	4.18E+06	5.12E+06	6.97E+06	5.19E+06	8.68E+06
Glutathione disulfide	3.62E+05	5.04E+05	3.68E+05	8.43E+05	5.04E+05	4.49E+05	1.41E+05	3.25E+05	1.41E+05	2.87E+05	3.25E+05
Gly-Leu	0.00E+00	0.00E+00	6.60E+04	1.87E+05	2.45E+04	3.95E+04	8.38E+04	6.09E+04	9.89E+04	6.36E+04	5.92E+04
Glycerol 3-phosphate	1.37E+06	2.59E+06	1.44E+06	1.51E+06	1.43E+06	1.19E+06	3.54E+06	3.92E+06	4.47E+06	3.25E+06	4.12E+06
Glycerol cyclic phosphate	1.19E+05	3.20E+04	3.49E+04	2.59E+04	6.19E+04	5.83E+04	3.48E+04	5.20E+04	0.00E+00	1.84E+04	4.91E+04
Glycerophosphocholine	1.03E+08	7.42E+07	1.36E+08	9.09E+07	8.85E+07	1.14E+08	7.77E+07	9.61E+07	4.90E+07	5.59E+07	1.25E+08
Glycerophosphoethanolamine	3.13E+06	1.96E+06	2.94E+06	2.19E+06	2.22E+06	2.62E+06	2.42E+06	2.55E+06	3.79E+06	1.73E+06	3.37E+06
Glycerophosphoglycerol	1.18E+06	8.14E+05	9.28E+05	8.92E+05	8.43E+05	9.18E+05	1.20E+06	1.34E+06	1.36E+06	1.00E+06	1.25E+06
Glycerophosphoinositol	4.64E+05	5.16E+05	4.72E+05	3.90E+05	4.25E+05	3.40E+05	5.26E+05	5.54E+05	5.69E+05	4.54E+05	6.26E+05
Guanidinoacetate	1.32E+07	1.35E+07	1.35E+07	1.50E+07	1.67E+07	1.50E+07	1.65E+07	1.44E+07	1.18E+07	1.21E+07	1.40E+07
Guanosine monophosphate	9.74E+05	2.31E+06	8.62E+05	1.02E+06	8.59E+05	1.02E+06	9.06E+05	9.19E+05	1.05E+06	9.30E+05	1.14E+06
Hippurate	2.35E+05	5.36E+05	3.16E+05	7.82E+05	4.59E+05	2.77E+05	3.74E+05	2.95E+05	8.96E+05	8.17E+05	3.42E+05
Histidine	2.41E+07	2.40E+07	1.99E+07	1.91E+07	1.82E+07	2.66E+07	2.73E+07	2.45E+07	2.34E+07	3.83E+07	2.10E+07
Homoarginine	1.35E+05	5.45E+04	5.04E+04	3.60E+04	9.19E+04	0.00E+00	7.96E+04	0.00E+00	6.87E+04	1.09E+04	1.41E+05
Hydroxyphenyllactate	3.23E+04	6.37E+04	2.53E+04	4.84E+04	2.73E+04	0.00E+00	3.55E+04	0.00E+00	1.99E+05	9.93E+04	6.53E+04
Hypotaurine	5.91E+06	4.16E+06	3.02E+06	4.64E+06	2.83E+06	3.20E+06	3.46E+06	3.32E+06	2.93E+06	2.55E+06	2.86E+06
Hypoxanthine	2.89E+08	2.07E+08	2.16E+08	2.26E+08	2.53E+08	1.89E+08	4.30E+08	3.38E+08	4.78E+08	4.53E+08	3.05E+08
IMP	8.42E+05	2.71E+06	1.14E+06	1.50E+06	8.18E+05	3.75E+05	1.26E+06	1.26E+06	1.89E+06	1.61E+06	1.58E+06
Indole-3-acrylate	1.57E+06	1.63E+06	1.94E+06	1.65E+06	1.96E+06	1.67E+06	1.55E+06	1.25E+06	1.77E+06	2.37E+06	1.22E+06
Indoxyl sulfate	4.60E+05	3.62E+06	3.23E+06	3.85E+06	1.24E+06	4.34E+06	1.18E+06	8.67E+05	7.43E+06	9.23E+06	2.02E+06
Inosine monophosphate	1.88E+06	5.69E+06	2.18E+06	2.52E+06	2.34E+06	1.78E+06	2.03E+06	2.20E+06	3.63E+06	3.10E+06	3.45E+06
Isoleucine	3.88E+07	2.45E+07	3.38E+07	2.87E+07	3.56E+07	3.42E+07	3.33E+07	2.78E+07	2.70E+07	4.09E+07	2.63E+07
Lactate	4.10E+08	3.59E+08	3.75E+08	4.95E+08	5.08E+08	3.84E+08	1.64E+08	2.04E+08	2.17E+08	1.66E+08	2.14E+08
Leu-Pro	7.20E+05	1.31E+06	7.35E+05	5.53E+05	5.15E+05	8.61E+05	1.41E+06	8.93E+05	1.73E+06	1.35E+06	8.99E+05
Leucine	3.88E+07	2.45E+07	3.38E+07	2.87E+07	3.56E+07	3.42E+07	3.33E+07	2.78E+07	2.70E+07	4.09E+07	2.63E+07
Lysine	1.16E+06	1.99E+06	1.36E+06	1.32E+06	1.23E+06	1.29E+06	1.06E+06	9.96E+05	1.08E+06	1.43E+06	1.56E+06
Lyso-PC (16:0)	1.90E+07	2.41E+07	2.71E+07	2.32E+07	2.95E+07	1.56E+07	1.85E+07	1.63E+07	1.12E+07	3.08E+07	1.37E+07
Lyso-PC (18:0)	1.21E+07	2.61E+07	3.27E+07	2.11E+07	3.07E+07	1.65E+07	1.37E+07	1.20E+07	2.34E+07	1.71E+07	1.33E+07
Lyso-PC (18:1)	1.82E+06	3.60E+06	3.86E+06	3.23E+06	4.16E+06	2.22E+06	2.24E+06	2.02E+06	2.57E+06	4.42E+06	1.37E+06
Lyso-PC (18:2)	8.60E+05	3.58E+06	1.61E+06	1.81E+06	1.05E+06	1.04E+06	1.31E+06	7.39E+05	1.06E+06	4.19E+06	7.72E+05
Lyso-PE (16:0)	3.48E+05	4.13E+05	7.96E+05	6.29E+05	5.97E+05	3.09E+05	7.05E+05	5.02E+05	0.00E+00	9.85E+05	5.94E+05
Lyso-PE (18:0)	1.83E+06	1.88E+06	2.78E+06	2.74E+06	2.74E+06	1.95E+06	2.48E+06	2.00E+06	1.92E+06	2.32E+06	2.18E+06
Lyso-PE (18:1)	1.63E+05	3.29E+05	4.82E+05	3.43E+05	4.41E+05	1.84E+05	3.56E+05	3.97E+05	1.34E+05	6.26E+05	3.31E+05
Lyso-PE (20:4)	1.88E+05	4.89E+05	3.46E+05	3.40E+05	6.90E+05	4.45E+05	3.37E+05	1.18E+06	3.89E+05	7.82E+05	3.45E+05
Methacholine	2.73E+07	6.80E+07	4.56E+07	5.05E+07	4.51E+07	6.59E+07	3.05E+07	3.96E+07	6.61E+07	7.61E+07	6.85E+07
Methionine	2.78E+06	2.28E+06	2.81E+06	2.81E+06	2.53E+06	3.17E+06	3.07E+06	3.15E+06	3.01E+06	3.42E+06	2.94E+06
Myoinositol	1.59E+07	1.75E+07	1.49E+07	1.17E+07	1.37E+07	1.57E+07	1.83E+07	1.29E+07	2.27E+07	1.93E+07	1.07E+07
N-Acetylhexosamine sulfate	2.68E+06	1.80E+06	2.22E+06	2.82E+06	2.41E+06	2.23E+06	1.23E+06	1.31E+06	9.16E+05	7.79E+05	1.56E+06
N-Acetylmethionine	6.11E+05	1.82E+05	3.52E+05	3.14E+05	3.62E+05	4.81E+05	4.13E+05	3.81E+05	2.12E+05	1.92E+05	2.57E+05
N-Acetylserine	4.66E+06	2.13E+06	2.95E+06	3.74E+06	3.99E+06	4.12E+06	1.47E+06	1.46E+06	2.33E+06	1.96E+06	1.84E+06
N-Methylglutamate	7.71E+05	6.25E+05	1.79E+04	1.05E+06	0.00E+00	7.10E+05	6.91E+05	4.28E+05	2.75E+06	8.00E+05	4.07E+05
N-Undecanoylglycine	1.01E+06	8.87E+05	2.01E+06	1.62E+06	1.97E+06	1.17E+06	9.46E+05	9.21E+05	1.44E+07	0.00E+00	1.19E+06
N,N-Dimethylarginine	5.58E+06	4.12E+06	4.43E+06	4.54E+06	4.23E+06	5.18E+06	4.40E+06	3.76E+06	5.51E+06	4.25E+06	5.38E+06
N,N-Dimethyllysine	1.10E+06	1.18E+06	1.22E+06	1.24E+06	1.29E+06	8.39E+05	6.13E+05	3.40E+05	4.62E+05	6.67E+05	1.10E+06
N,N,N-Trimethyllysine	2.23E+06	2.02E+06	1.40E+06	2.17E+06	1.79E+06	1.92E+06	1.94E+06	1.34E+06	2.55E+06	1.97E+06	2.75E+06
Nicotinamide	4.85E+08	3.21E+08	4.31E+08	4.52E+08	4.16E+08	4.35E+08	4.81E+08	4.33E+08	7.49E+08	3.89E+08	4.49E+08
Norleucine	3.88E+07	2.45E+07	3.38E+07	2.87E+07	3.56E+07	3.42E+07	3.33E+07	2.78E+07	2.70E+07	4.09E+07	2.63E+07
Norvaline	9.36E+06	6.63E+06	7.64E+06	6.69E+06	7.80E+06	8.34E+06	8.43E+06	6.03E+06	9.52E+06	9.04E+06	6.99E+06
Ophthalmate	4.49E+04	5.19E+04	3.25E+05	5.72E+04	4.04E+04	4.60E+04	0.00E+00	2.98E+04	0.00E+00	1.89E+05	1.91E+05
Orotate	4.64E+05	3.02E+05	3.70E+05	3.71E+05	4.71E+05	4.87E+05	2.82E+05	2.95E+05	1.53E+05	3.57E+05	5.15E+05
Orotidine	7.36E+05	5.56E+05	5.85E+05	7.23E+05	6.62E+05	7.80E+05	5.45E+05	8.29E+05	7.27E+05	5.52E+05	8.45E+05
Oxoproline	2.57E+06	4.76E+06	3.98E+06	6.58E+06	2.78E+06	6.15E+06	3.21E+06	2.68E+06	4.62E+06	4.60E+06	2.81E+06
P-DMEA	3.53E+05	5.70E+05	2.40E+05	2.00E+05	3.43E+05	4.09E+05	2.42E+05	3.14E+05	2.11E+05	2.59E+05	2.85E+05
Pantothenate	1.01E+05	1.35E+05	2.03E+05	2.78E+05	2.40E+05	2.78E+05	9.59E+04	7.83E+04	3.73E+05	3.09E+05	3.93E+05
PC (32:0)	2.71E+08	1.37E+08	2.41E+08	2.58E+08	2.52E+08	2.05E+08	2.63E+08	2.40E+08	1.94E+08	1.75E+08	2.17E+08
PC (32:1)	4.75E+07	2.18E+07	3.36E+07	4.83E+07	4.06E+07	3.58E+07	4.18E+07	3.10E+07	3.52E+07	3.42E+07	3.55E+07
PC (32:2)	3.29E+06	1.62E+06	2.34E+06	4.45E+06	3.11E+06	2.84E+06	4.52E+06	2.46E+06	3.57E+06	2.68E+06	3.77E+06
PC (34:1)	1.93E+08	1.22E+08	1.95E+08	2.17E+08	2.09E+08	1.91E+08	2.01E+08	1.63E+08	1.46E+08	1.62E+08	1.89E+08
PC (34:2)	2.07E+08	1.50E+08	1.97E+08	2.12E+08	1.97E+08	1.67E+08	2.31E+08	1.34E+08	2.16E+08	1.93E+08	1.78E+08
PC (36:1)	1.12E+07	7.56E+06	1.12E+07	1.07E+07	1.09E+07	2.60E+06	1.02E+07	1.00E+07	6.06E+06	7.76E+06	1.00E+07
PC (36:2)	8.19E+07	8.32E+07	1.05E+08	9.42E+07	1.04E+08	9.34E+07	9.86E+07	6.45E+07	1.04E+08	8.14E+07	6.37E+07
PC (36:4)	1.86E+08	1.22E+08	1.85E+08	1.91E+08	1.93E+08	1.86E+08	2.10E+08	1.41E+08	1.91E+08	1.60E+08	1.54E+08
PC (36:5)	1.34E+07	9.42E+06	1.19E+07	1.35E+07	1.34E+07	1.25E+07	1.44E+07	8.23E+06	1.56E+07	1.32E+07	1.12E+07
PC (38:4)	8.82E+07	7.79E+07	1.36E+08	1.04E+08	1.09E+08	1.15E+08	9.81E+07	8.09E+07	9.76E+07	6.86E+07	7.60E+07
PC (38:5)	3.98E+07	2.89E+07	4.13E+07	4.87E+07	5.41E+07	4.35E+07	4.49E+07	3.71E+07	4.56E+07	3.46E+07	3.50E+07
PC (40:4)	3.78E+06	2.25E+06	3.49E+06	3.27E+06	3.67E+06	3.25E+06	3.65E+06	2.59E+06	1.69E+06	2.42E+06	2.49E+06
PC (40:5)	7.13E+06	3.59E+06	5.71E+06	6.76E+06	7.05E+06	5.73E+06	6.45E+06	4.96E+06	4.86E+06	4.57E+06	4.06E+06
PC (40:6)	1.09E+07	1.13E+07	1.87E+07	1.40E+07	1.56E+07	1.48E+07	1.22E+07	8.86E+06	1.40E+07	9.44E+06	8.90E+06
PC (40:8)	3.64E+06	3.35E+06	4.67E+06	4.80E+06	4.58E+06	3.29E+06	3.77E+06	2.73E+06	5.10E+06	2.79E+06	3.66E+06
PE (34:1)	5.26E+06	2.97E+06	4.61E+06	5.85E+06	4.88E+06	5.01E+06	5.70E+06	4.25E+06	5.95E+06	4.22E+06	6.80E+06
PE (34:2)	4.58E+06	2.16E+06	3.02E+06	4.80E+06	3.63E+06	3.52E+06	5.16E+06	3.06E+06	6.27E+06	3.82E+06	5.25E+06
PE (36:1)	4.98E+06	3.34E+06	4.74E+06	6.21E+06	2.63E+06	4.48E+06	5.53E+06	4.60E+06	4.37E+06	3.90E+06	4.56E+06
PE (36:2)	1.12E+07	7.06E+06	1.13E+07	1.27E+07	1.10E+07	9.02E+06	1.37E+07	1.04E+07	1.61E+07	1.06E+07	1.18E+07
PE (36:3)	3.52E+06	4.49E+06	6.53E+06	4.64E+06	4.73E+06	5.21E+06	5.81E+06	3.51E+06	1.14E+07	7.48E+06	9.28E+06
PE (38:1)	1.04E+06	1.36E+06	6.12E+05	8.75E+05	1.34E+06	8.37E+05	1.06E+06	5.91E+05	0.00E+00	0.00E+00	1.42E+06
PE (38:3)	6.17E+04	5.11E+05	3.00E+05	3.40E+05	2.71E+05	4.50E+04	0.00E+00	2.37E+05	3.48E+05	1.45E+06	2.62E+05
PE (38:4)	5.11E+07	3.47E+07	5.43E+07	5.87E+07	5.61E+07	5.36E+07	5.68E+07	4.66E+07	7.50E+07	4.02E+07	4.84E+07
PE (38:5)	1.71E+07	1.12E+07	1.57E+07	2.12E+07	1.98E+07	1.69E+07	2.12E+07	1.67E+07	2.89E+07	2.03E+07	2.54E+07
PE (38:6)	6.65E+06	4.54E+06	7.29E+06	8.52E+06	7.85E+06	6.81E+06	8.32E+06	4.99E+06	8.95E+06	6.74E+06	8.41E+06
PE (40:5)	5.86E+06	3.50E+06	5.86E+06	6.27E+06	6.26E+06	4.47E+06	4.92E+06	4.01E+06	5.31E+06	3.87E+06	3.70E+06
PE (40:7)	5.02E+06	3.99E+06	5.62E+06	8.03E+06	6.85E+06	6.24E+06	4.84E+06	4.64E+06	7.52E+06	4.60E+06	5.54E+06
Phenylalanine	1.91E+07	1.25E+07	1.53E+07	1.40E+07	1.52E+07	1.60E+07	1.70E+07	1.53E+07	1.69E+07	1.99E+07	1.45E+07
Phosphoethanolamine	1.46E+06	3.03E+06	1.34E+06	1.58E+06	1.20E+06	1.73E+06	1.11E+06	1.55E+06	1.09E+06	1.04E+06	1.58E+06
Phosphorylcholine	7.10E+06	1.16E+07	5.36E+06	5.85E+06	5.78E+06	7.39E+06	5.43E+06	6.52E+06	3.37E+06	4.18E+06	5.50E+06
PI (32:0)	4.07E+05	1.25E+05	1.52E+05	1.90E+05	8.09E+04	1.39E+05	2.12E+05	1.65E+05	5.74E+04	1.43E+05	3.01E+05
Pipecolate	4.42E+05	4.48E+05	5.72E+05	7.79E+05	4.99E+05	7.11E+05	4.14E+05	6.92E+05	5.48E+05	3.03E+05	5.40E+05
Platelet-activating factor	1.21E+07	2.61E+07	3.27E+07	2.11E+07	3.07E+07	1.65E+07	1.37E+07	1.20E+07	2.34E+07	1.71E+07	1.33E+07
Proline	2.43E+07	1.86E+07	2.11E+07	2.47E+07	2.39E+07	2.62E+07	3.08E+07	3.02E+07	2.95E+07	3.20E+07	3.77E+07
propionylcholine	2.73E+07	6.80E+07	4.56E+07	5.05E+07	4.51E+07	6.59E+07	3.05E+07	3.96E+07	6.61E+07	7.61E+07	6.85E+07
PS (36:1)	4.52E+06	2.14E+06	5.23E+06	2.74E+06	3.01E+06	3.31E+06	4.51E+06	4.88E+06	2.15E+06	3.18E+06	3.21E+06
PS (36:4)	2.75E+06	7.39E+05	1.16E+06	1.85E+06	1.76E+06	1.33E+06	3.32E+06	2.35E+06	2.46E+06	2.25E+06	3.49E+06
PS (38:3)	3.61E+05	4.16E+05	1.51E+05	8.25E+05	8.68E+05	1.82E+05	8.52E+05	6.59E+05	3.49E+05	3.29E+05	0.00E+00
PS (38:5)	1.14E+06	2.89E+05	7.78E+05	4.75E+05	4.03E+05	8.28E+05	1.15E+06	9.68E+05	5.80E+05	5.93E+05	1.28E+06
PS (38:6)	9.34E+05	3.05E+05	6.59E+05	5.36E+05	6.94E+05	5.86E+05	6.96E+05	6.69E+05	3.41E+05	7.70E+05	9.11E+05
PS (40:5)	3.17E+06	9.71E+05	1.66E+06	1.64E+06	1.96E+06	1.65E+06	1.69E+06	1.53E+06	1.21E+06	1.20E+06	1.07E+06
PS (40:6)	7.40E+06	4.86E+06	6.54E+06	8.13E+06	8.13E+06	7.31E+06	6.08E+06	4.87E+06	6.16E+06	4.41E+06	5.84E+06
PS (40:7)	8.33E+05	4.54E+05	5.55E+05	4.80E+05	2.54E+05	5.00E+05	5.40E+05	5.91E+05	4.22E+05	2.51E+05	6.20E+05
Pyridoxal	2.49E+05	3.69E+05	1.46E+05	1.95E+05	1.62E+05	3.54E+05	1.39E+05	1.78E+05	0.00E+00	5.53E+05	1.35E+05
Pyridoxine	3.34E+05	3.78E+05	4.41E+05	6.39E+05	6.17E+05	0.00E+00	4.14E+05	3.58E+05	4.89E+05	4.42E+05	3.54E+05
Pyruvate	3.32E+06	2.54E+06	2.64E+06	2.01E+06	2.23E+06	2.46E+06	6.41E+07	4.66E+07	6.89E+07	4.81E+07	2.98E+07
Ribulose/Ribose/Xylulose 5-phosphate	1.17E+06	1.66E+06	4.69E+05	2.86E+05	6.23E+05	8.42E+05	1.36E+06	1.43E+06	6.35E+05	8.14E+05	8.44E+05
S-Adenosylmethionine	8.07E+05	1.57E+06	1.05E+06	1.42E+06	1.25E+06	1.22E+06	6.30E+05	8.41E+05	6.57E+05	9.42E+05	1.23E+06
Sedoheptulose 7-phosphate	0.00E+00	0.00E+00	0.00E+00	0.00E+00	0.00E+00	0.00E+00	2.11E+05	1.85E+05	1.89E+05	2.93E+05	3.16E+05
Serine	2.02E+06	2.67E+06	2.56E+06	3.23E+06	2.78E+06	3.45E+06	2.28E+06	2.16E+06	2.32E+06	2.07E+06	2.36E+06
SM (d18:1/14:0)	0.00E+00	2.99E+04	8.54E+04	4.12E+04	6.42E+04	4.63E+04	1.55E+05	8.19E+04	0.00E+00	3.60E+04	2.72E+04
SM (d18:1/16:0)	8.33E+07	4.07E+07	7.67E+07	7.81E+07	6.18E+07	5.19E+07	1.36E+08	1.16E+08	6.73E+07	6.10E+07	6.54E+07
SM (d18:1/18:0)	6.29E+06	1.97E+06	6.26E+06	5.70E+06	4.77E+06	4.37E+06	6.55E+06	6.29E+06	3.28E+06	4.47E+06	3.95E+06
SM (d18:1/18:1)	5.83E+05	2.60E+05	3.97E+05	4.69E+05	2.03E+05	1.99E+05	6.55E+05	3.70E+05	4.36E+05	4.91E+05	3.83E+05
Stachydrine	5.30E+06	8.89E+06	3.82E+06	1.19E+07	6.36E+06	1.16E+07	4.95E+06	4.33E+06	3.33E+06	8.41E+06	5.56E+06
Taurine	5.17E+08	3.95E+08	4.50E+08	4.61E+08	4.60E+08	5.02E+08	5.36E+08	4.81E+08	5.58E+08	4.26E+08	4.40E+08
Taurocyamine	2.52E+05	1.97E+05	6.91E+05	3.25E+05	1.31E+05	1.41E+05	3.34E+05	2.85E+05	1.19E+05	2.87E+05	3.62E+05
Thioproline	2.02E+05	1.19E+05	2.29E+05	8.24E+04	1.61E+05	1.82E+05	1.45E+05	1.45E+05	2.17E+05	1.73E+05	1.92E+05
Threonine	1.21E+07	1.14E+07	1.21E+07	1.54E+07	1.35E+07	1.30E+07	1.46E+07	1.21E+07	1.80E+07	1.32E+07	1.81E+07
Thymidine monophosphate	3.64E+05	8.43E+05	3.88E+05	7.86E+05	4.55E+05	3.77E+05	0.00E+00	5.28E+04	0.00E+00	4.02E+04	1.13E+05
Thymine	1.16E+07	9.27E+06	1.44E+07	1.24E+07	1.20E+07	9.97E+06	7.93E+06	6.21E+06	1.10E+07	1.43E+07	9.68E+06
trans-4-Hydroxyproline	5.19E+06	9.70E+05	1.73E+06	1.58E+06	1.30E+06	9.06E+05	4.37E+06	3.98E+06	1.59E+06	9.41E+05	1.47E+06
Tryptophan	1.60E+06	1.56E+06	1.96E+06	1.58E+06	2.03E+06	1.64E+06	1.57E+06	1.08E+06	1.64E+06	2.17E+06	1.27E+06
Tyrosine	2.88E+06	2.72E+06	2.80E+06	3.04E+06	3.21E+06	3.02E+06	2.55E+06	2.47E+06	3.33E+06	3.86E+06	2.78E+06
UDP-glucose	2.13E+05	3.21E+05	1.29E+05	2.10E+05	1.79E+05	1.70E+05	1.05E+05	1.25E+05	0.00E+00	5.57E+04	1.95E+05
UDP-N-acetylglucosamine	5.92E+05	6.95E+05	3.50E+05	4.29E+05	4.39E+05	2.80E+05	3.13E+05	3.13E+05	4.79E+04	1.98E+05	5.77E+05
Uracil	2.69E+08	2.01E+08	2.40E+08	2.26E+08	2.48E+08	2.46E+08	2.97E+08	2.29E+08	3.59E+08	2.77E+08	2.21E+08
Uracil 5-carboxylate	4.64E+05	3.02E+05	3.70E+05	3.71E+05	4.71E+05	4.87E+05	2.82E+05	2.95E+05	1.53E+05	3.57E+05	5.15E+05
Urate	1.30E+08	1.11E+08	1.08E+08	1.12E+08	1.18E+08	1.20E+08	8.32E+07	7.18E+07	5.22E+07	6.66E+07	4.70E+07
Uridine	2.18E+07	1.48E+07	1.82E+07	1.75E+07	2.01E+07	1.86E+07	2.80E+07	1.82E+07	2.36E+07	2.80E+07	2.55E+07
Uridine monophosphate	8.92E+05	1.74E+06	6.78E+05	6.87E+05	6.13E+05	9.14E+05	7.51E+05	6.77E+05	7.11E+05	4.85E+05	8.57E+05
Val-Lys	4.14E+05	5.03E+05	3.50E+05	2.03E+05	4.73E+05	4.00E+05	7.91E+05	8.03E+05	8.70E+05	6.50E+05	1.21E+06
Valine	9.36E+06	6.63E+06	7.64E+06	6.69E+06	7.80E+06	8.34E+06	8.43E+06	6.03E+06	9.52E+06	9.04E+06	6.99E+06
Xanthine	2.25E+08	1.58E+08	1.74E+08	1.90E+08	2.10E+08	1.79E+08	2.55E+08	2.15E+08	2.94E+08	2.31E+08	1.62E+08
Xanthosine	2.32E+05	1.49E+05	1.33E+05	1.56E+05	1.76E+05	1.46E+05	3.15E+05	2.77E+05	2.21E+05	2.68E+05	2.48E+05
